# Infusible Extracellular Matrix Biomaterial Enhances Cell-Specific Pro-Repair Responses Following Acute Myocardial Infarction

**DOI:** 10.1101/2025.11.08.687255

**Authors:** Joshua M. Mesfin, Alexander Chen, Quincy P. Lyons, Michael B. Nguyen, Maria L. Karkanitsa, Justin Yu, Van K. Ninh, Emily Gardner, Elyse G. Wong, Sriya N. Paleti, Julian Cheng, Benjamin D. Bridgelal, Kate E. Reimold, Selena Cao, Connor Uhre, Colin G. Luo, Zhenxing Fu, Kevin R. King, Karen L. Christman

## Abstract

To mitigate the pathological effects of myocardial infarction, we developed and investigated pro-reparative decellularized extracellular matrix (ECM) biomaterials: an intravascularly infusible ECM (iECM). However, the cellular and molecular mechanisms by which iECM mediates repair are unknown because investigations have relied on bulk techniques. Here, we leverage single nucleus RNA sequencing (snRNAseq) to measure pro-repair in various cell types across acute timepoints (1, 3 and 7 days post infusion). In iECM, we found pro-reparative macrophage activation, fibroblast remodeling, increased vasculaure development, lymphangiogenesis, cardioprotection, and neurogenesis. These findings were validated through spatial transcriptomics. Thus, we define the pro-reparative nature of decellularized ECM biomaterials on cardiac cell types and elucidate previously undiscovered therapeutic pathways, further demonstrating the potential of iECM as an MI therapy as well as display the wealth of data generated from next-generation sequencing.
