## Supplementary material for "Infusible Extracellular Matrix Biomaterial Enhances Cell-Specific Pro-Repair Responses Following Acute Myocardial Infarction": TableS2

### Sheet: Sheet1
Table S2. Differentially Expressed Genes for Endothelial Cells Treated with iECM vs. Saline Across All Timepoints
Timepoint	Direction	Gene	p_val	avg_log2FC	pct.1	pct.2	p_val_adj
Day 1	Up	Klf7	2.23231e-21	0.251118	0.441	0.365	3.27971e-17
Day 1	Up	Mbnl1	1.6136e-34	0.252628	0.72	0.64	2.3707e-30
Day 1	Up	Apbb2	4.5244e-54	0.253181	0.862	0.781	6.64725e-50
Day 1	Up	Ubr5	4.01695e-25	0.255604	0.444	0.361	5.9017e-21
Day 1	Up	Fubp1	7.31791e-15	0.256087	0.262	0.209	1.07515e-10
Day 1	Up	Mcc	5.11371e-35	0.257415	0.659	0.566	7.51307e-31
Day 1	Up	Prkd1	1.66362e-13	0.257711	0.314	0.263	2.44419e-09
Day 1	Up	Qki	4.37688e-44	0.258864	0.746	0.657	6.43051e-40
Day 1	Up	Creb5	3.04643e-17	0.259426	0.353	0.292	4.47581e-13
Day 1	Up	Chchd3	1.46117e-17	0.259456	0.299	0.239	2.14675e-13
Day 1	Up	Ube2d3	2.06523e-16	0.260853	0.284	0.227	3.03423e-12
Day 1	Up	Sorbs2	1.11856e-23	0.262875	0.588	0.523	1.64338e-19
Day 1	Up	Pde8a	4.92438e-18	0.263112	0.34	0.276	7.2349e-14
Day 1	Up	Stim2	4.44024e-17	0.26368	0.288	0.229	6.52361e-13
Day 1	Up	Cd48	5.88039e-17	0.266195	0.292	0.234	8.63947e-13
Day 1	Up	Lamc1	1.72239e-37	0.267348	0.571	0.469	2.53054e-33
Day 1	Up	Garre1	9.11281e-35	0.267461	0.688	0.6	1.33885e-30
Day 1	Up	Tmtc2	4.5214e-07	0.269818	0.276	0.245	0.00664284
Day 1	Up	Itsn2	4.08416e-29	0.273172	0.471	0.381	6.00045e-25
Day 1	Up	Podxl	1.0947e-36	0.274938	0.56	0.457	1.60833e-32
Day 1	Up	Picalm	5.35438e-33	0.276808	0.574	0.479	7.86665e-29
Day 1	Up	Parva	1.34663e-20	0.280355	0.35	0.281	1.97847e-16
Day 1	Up	Hivep2	1.13819e-13	0.282312	0.345	0.294	1.67223e-09
Day 1	Up	Trps1	3.75102e-09	0.285864	0.295	0.259	5.511e-05
Day 1	Up	Magi1	2.58036e-63	0.291157	0.908	0.869	3.79106e-59
Day 1	Up	Babam2	5.12428e-18	0.294304	0.304	0.243	7.5286e-14
Day 1	Up	Sh3pxd2a	2.33844e-17	0.297589	0.276	0.219	3.43564e-13
Day 1	Up	Sptlc2	6.36225e-21	0.297689	0.316	0.25	9.34742e-17
Day 1	Up	Msi2	9.01416e-26	0.30199	0.452	0.374	1.32436e-21
Day 1	Up	Myh9	1.46465e-30	0.30354	0.45	0.362	2.15186e-26
Day 1	Up	Sash1	5.08956e-39	0.304017	0.554	0.45	7.47759e-35
Day 1	Up	Erc1	5.19864e-26	0.30458	0.375	0.296	7.63784e-22
Day 1	Up	Usp6nl	3.02159e-22	0.307361	0.322	0.254	4.43932e-18
Day 1	Up	Ppfibp1	3.45509e-19	0.310144	0.307	0.246	5.07622e-15
Day 1	Up	Ext1	7.23858e-49	0.311431	0.787	0.715	1.06349e-44
Day 1	Up	Pcdhga5	1.8491e-32	0.313503	0.544	0.456	2.71669e-28
Day 1	Up	Crim1	6.60872e-24	0.314021	0.481	0.407	9.70954e-20
Day 1	Up	Ptprm	1.06831e-150	0.316011	0.98	0.953	1.56956e-146
Day 1	Up	Clic4	1.58581e-25	0.317271	0.454	0.377	2.32987e-21
Day 1	Up	Chd7	7.05725e-24	0.317593	0.328	0.256	1.03685e-19
Day 1	Up	Mcam	3.62511e-34	0.320081	0.384	0.292	5.32602e-30
Day 1	Up	Plpp3	2.52331e-44	0.324238	0.613	0.509	3.70725e-40
Day 1	Up	Nckap1	2.48699e-45	0.328737	0.518	0.404	3.65389e-41
Day 1	Up	Exoc6b	7.40289e-39	0.331749	0.502	0.402	1.08763e-34
Day 1	Up	Diaph2	2.89016e-61	0.332171	0.753	0.654	4.24623e-57
Day 1	Up	Nek7	7.85985e-20	0.332798	0.273	0.212	1.15477e-15
Day 1	Up	Lims1	4.90276e-38	0.336269	0.478	0.379	7.20313e-34
Day 1	Up	Nav1	2.38642e-85	0.3381	0.798	0.668	3.50613e-81
Day 1	Up	Zfp407	1.21082e-41	0.338203	0.522	0.422	1.77893e-37
Day 1	Up	Gmds	9.92637e-33	0.340898	0.461	0.373	1.45838e-28
Day 1	Up	Gng12	3.62045e-22	0.341162	0.267	0.203	5.31917e-18
Day 1	Up	Ppp6r3	5.12946e-19	0.34152	0.25	0.192	7.5362e-15
Day 1	Up	Srgap1	7.53395e-28	0.341662	0.336	0.257	1.10689e-23
Day 1	Up	Foxo1	9.47594e-26	0.345828	0.367	0.293	1.39221e-21
Day 1	Up	Igfbp7	4.77901e-40	0.348015	0.51	0.41	7.02132e-36
Day 1	Up	Plxna4	7.46748e-32	0.348857	0.511	0.427	1.09712e-27
Day 1	Up	Lama4	8.02478e-44	0.357036	0.556	0.454	1.179e-39
Day 1	Up	Eif4g3	1.95024e-36	0.35748	0.433	0.339	2.8653e-32
Day 1	Up	Pls3	9.81751e-34	0.359531	0.424	0.336	1.44239e-29
Day 1	Up	Asap2	1.18222e-58	0.359685	0.587	0.456	1.73692e-54
Day 1	Up	Mcu	2.08649e-26	0.359914	0.318	0.242	3.06547e-22
Day 1	Up	Col4a1	7.59376e-62	0.366555	0.643	0.522	1.11568e-57
Day 1	Up	Swap70	3.44109e-23	0.372776	0.257	0.193	5.05565e-19
Day 1	Up	Tead1	3.84629e-23	0.373544	0.285	0.219	5.65097e-19
Day 1	Up	Eif4a2	1.02774e-22	0.373571	0.265	0.202	1.50995e-18
Day 1	Up	Erg	6.19526e-45	0.377679	0.493	0.384	9.10207e-41
Day 1	Up	Fars2	2.2551e-24	0.380647	0.251	0.185	3.3132e-20
Day 1	Up	Nid1	3.23896e-30	0.383884	0.343	0.263	4.75868e-26
Day 1	Up	Ppp4r1	1.61972e-25	0.384853	0.257	0.189	2.37969e-21
Day 1	Up	Kitlg	4.48329e-45	0.384961	0.673	0.592	6.58685e-41
Day 1	Up	Ralgapa2	8.15932e-49	0.39253	0.521	0.41	1.19877e-44
Day 1	Up	Fndc3b	5.19647e-33	0.393091	0.349	0.264	7.63465e-29
Day 1	Up	Actr3	2.0833e-24	0.396337	0.26	0.195	3.06078e-20
Day 1	Up	Ano6	1.47813e-57	0.402052	0.536	0.412	2.17166e-53
Day 1	Up	Cdkal1	5.38332e-41	0.405908	0.416	0.319	7.90917e-37
Day 1	Up	Col4a2	1.21934e-79	0.410474	0.675	0.535	1.79145e-75
Day 1	Up	Cemip2	2.88435e-46	0.413962	0.386	0.282	4.23769e-42
Day 1	Up	Myo1b	1.02186e-39	0.414072	0.378	0.282	1.50131e-35
Day 1	Up	S1pr1	1.23854e-29	0.421522	0.278	0.203	1.81967e-25
Day 1	Up	Ubash3b	6.24284e-37	0.422828	0.319	0.232	9.17198e-33
Day 1	Up	Map4k3	7.25632e-86	0.423156	0.751	0.627	1.0661e-81
Day 1	Up	Abl2	8.41722e-43	0.425963	0.329	0.231	1.23666e-38
Day 1	Up	Map3k20	8.69259e-30	0.427268	0.274	0.2	1.27712e-25
Day 1	Up	Tsc22d1	8.29314e-28	0.427374	0.278	0.207	1.21843e-23
Day 1	Up	Rab31	1.07553e-26	0.433009	0.271	0.203	1.58017e-22
Day 1	Up	Asap1	7.47172e-65	0.433321	0.562	0.436	1.09774e-60
Day 1	Up	Washc4	1.9378e-32	0.433449	0.281	0.202	2.84702e-28
Day 1	Up	Etv6	6.73813e-89	0.437235	0.673	0.526	9.89967e-85
Day 1	Up	Tspan7	8.87836e-21	0.437279	0.307	0.247	1.30441e-16
Day 1	Up	Ptpre	1.10875e-38	0.440201	0.32	0.231	1.62897e-34
Day 1	Up	Tead4	1.27299e-50	0.449496	0.342	0.235	1.87027e-46
Day 1	Up	Mgat5	1.77834e-31	0.455811	0.289	0.212	2.61274e-27
Day 1	Up	Lpp	8.23949e-104	0.462268	0.732	0.597	1.21055e-99
Day 1	Up	Cald1	7.05685e-35	0.482662	0.421	0.337	1.03679e-30
Day 1	Up	Wwtr1	5.75354e-67	0.485289	0.563	0.439	8.4531e-63
Day 1	Up	Chst11	3.59058e-68	0.488004	0.478	0.35	5.27529e-64
Day 1	Up	Mical2	1.86416e-30	0.489378	0.266	0.194	2.73882e-26
Day 1	Up	Cdk17	1.18828e-112	0.490836	0.695	0.536	1.74582e-108
Day 1	Up	Atp8b1	7.4041e-77	0.497509	0.517	0.378	1.08781e-72
Day 1	Up	Klf6	4.16388e-40	0.498862	0.313	0.224	6.11758e-36
Day 1	Up	Mrps28	3.56142e-37	0.503002	0.257	0.176	5.23243e-33
Day 1	Up	Dgkh	1.46046e-104	0.512962	0.599	0.434	2.14571e-100
Day 1	Up	Mast4	9.13237e-103	0.523657	0.78	0.661	1.34173e-98
Day 1	Up	Snd1	2.33294e-67	0.526737	0.441	0.314	3.42755e-63
Day 1	Up	Msn	2.92412e-76	0.534456	0.529	0.393	4.29612e-72
Day 1	Up	Elmo1	3.83858e-107	0.551133	0.695	0.56	5.63964e-103
Day 1	Up	Thada	2.91541e-49	0.553595	0.301	0.203	4.28333e-45
Day 1	Up	Cdk14	1.25544e-79	0.55851	0.564	0.436	1.84449e-75
Day 1	Up	Gls	7.04816e-80	0.56047	0.468	0.33	1.03552e-75
Day 1	Up	Schip1	2.08493e-91	0.566473	0.524	0.375	3.06317e-87
Day 1	Up	Ndfip1	1.56034e-48	0.586863	0.291	0.197	2.29245e-44
Day 1	Up	Dock4	5.35189e-108	0.587009	0.701	0.583	7.863e-104
Day 1	Up	Ptpn12	2.579e-115	0.589256	0.576	0.406	3.78906e-111
Day 1	Up	Entpd1	1.10038e-39	0.596149	0.391	0.306	1.61669e-35
Day 1	Up	Maml3	1.3497e-59	0.599162	0.395	0.283	1.98297e-55
Day 1	Up	Cmss1	6.06914e-52	0.611402	0.289	0.191	8.91679e-48
Day 1	Up	Rapgef5	3.32255e-117	0.611824	0.597	0.428	4.88149e-113
Day 1	Up	Mgat4a	3.49259e-46	0.612396	0.251	0.164	5.13131e-42
Day 1	Up	Sgms1	8.04197e-126	0.615537	0.607	0.438	1.18153e-121
Day 1	Up	Nhsl1	5.28332e-59	0.615663	0.322	0.214	7.76225e-55
Day 1	Up	Plcb1	5.1669e-163	0.64194	0.884	0.822	7.59121e-159
Day 1	Up	Lrrk2	3.44134e-57	0.643028	0.296	0.194	5.05601e-53
Day 1	Up	Cblb	7.79183e-70	0.650423	0.393	0.273	1.14478e-65
Day 1	Up	Dysf	9.58356e-174	0.65362	0.671	0.473	1.40802e-169
Day 1	Up	Rai14	1.79975e-161	0.662873	0.61	0.406	2.64419e-157
Day 1	Up	Zdhhc14	3.37698e-51	0.673466	0.266	0.174	4.96145e-47
Day 1	Up	Adamts6	1.25775e-44	0.709053	0.263	0.179	1.84789e-40
Day 1	Up	Sema6d	1.07004e-98	0.733014	0.422	0.275	1.5721e-94
Day 1	Up	Gja1	1.28829e-64	0.757539	0.28	0.175	1.89275e-60
Day 1	Up	Ptprk	6.74999e-137	0.787957	0.499	0.327	9.91708e-133
Day 1	Up	AABR07028615.1	1.79823e-168	0.815039	0.545	0.352	2.64195e-164
Day 1	Up	Plxna2	6.737e-225	0.829546	0.702	0.486	9.898e-221
Day 1	Up	Rapgef4	1.58915e-226	0.906775	0.581	0.346	2.33478e-222
Day 1	Up	Hif1a	8.36879e-81	0.907911	0.273	0.159	1.22954e-76
Day 1	Up	Adamts9	0	0.924022	0.816	0.587	0
Day 1	Up	ENSRNOG00000064568	3.55859e-97	0.928907	0.262	0.138	5.22828e-93
Day 1	Up	Adamts1	3.76003e-142	1.04623	0.345	0.181	5.52424e-138
Day 1	Up	ENSRNOG00000037911	0	2.18576	0.398	0.097	0
Day 1	Down	Akr1c15	9.82163e-182	-1.5449	0.163	0.351	1.44299e-177
Day 1	Down	Ddx5	1.66446e-153	-0.933816	0.435	0.583	2.44543e-149
Day 1	Down	Stxbp6	9.34587e-46	-0.791345	0.176	0.262	1.37309e-41
Day 1	Down	Nherf2	1.83444e-43	-0.780914	0.17	0.253	2.69516e-39
Day 1	Down	RGD1565355	4.14099e-108	-0.780212	0.368	0.516	6.08394e-104
Day 1	Down	Lipe	1.45298e-38	-0.764188	0.179	0.255	2.13472e-34
Day 1	Down	Dnm3	9.2071e-88	-0.757644	0.314	0.449	1.35271e-83
Day 1	Down	LOC108352070	2.31627e-77	-0.755363	0.295	0.42	3.40306e-73
Day 1	Down	Plxnd1	5.93248e-46	-0.753671	0.186	0.274	8.716e-42
Day 1	Down	Mllt3	4.17051e-47	-0.737689	0.2	0.292	6.12731e-43
Day 1	Down	Trim25	3.38595e-39	-0.732757	0.177	0.256	4.97463e-35
Day 1	Down	Jam2	4.31406e-59	-0.720194	0.269	0.375	6.33821e-55
Day 1	Down	Notch1	1.1905e-40	-0.674154	0.249	0.331	1.74909e-36
Day 1	Down	Slc28a2	3.53924e-28	-0.632067	0.193	0.259	5.19986e-24
Day 1	Down	Cdk19	4.51378e-23	-0.607412	0.223	0.282	6.63164e-19
Day 1	Down	Foxp1	6.23283e-90	-0.596648	0.448	0.583	9.15728e-86
Day 1	Down	N4bp1	9.58995e-28	-0.595348	0.197	0.263	1.40896e-23
Day 1	Down	Pxn	1.39157e-35	-0.589923	0.269	0.346	2.04449e-31
Day 1	Down	Fry	8.71409e-70	-0.577044	0.516	0.611	1.28027e-65
Day 1	Down	Hdac7	6.8075e-33	-0.572332	0.253	0.328	1.00016e-28
Day 1	Down	Rasip1	2.75278e-32	-0.558624	0.254	0.329	4.04438e-28
Day 1	Down	Tnrc6b	8.19683e-32	-0.553474	0.252	0.327	1.20428e-27
Day 1	Down	Cadps2	2.04346e-27	-0.550855	0.185	0.252	3.00225e-23
Day 1	Down	Ccdc85a	6.43078e-82	-0.543971	0.52	0.642	9.4481e-78
Day 1	Down	Id1	8.92717e-26	-0.542636	0.234	0.299	1.31158e-21
Day 1	Down	Syne2	9.3854e-40	-0.537329	0.316	0.401	1.3789e-35
Day 1	Down	Unc5c	1.37813e-35	-0.53167	0.177	0.257	2.02475e-31
Day 1	Down	Tmsb4x	5.09347e-36	-0.528452	0.276	0.359	7.48332e-32
Day 1	Down	Notch4	1.42826e-21	-0.519062	0.245	0.301	2.0984e-17
Day 1	Down	Mcf2l	1.27731e-24	-0.515277	0.226	0.289	1.87662e-20
Day 1	Down	Eepd1	2.60811e-24	-0.513479	0.236	0.299	3.83183e-20
Day 1	Down	Cped1	5.08138e-37	-0.506565	0.395	0.471	7.46557e-33
Day 1	Down	Adgrf5	3.27149e-55	-0.49975	0.558	0.624	4.80647e-51
Day 1	Down	Stard9	3.09056e-23	-0.494878	0.276	0.335	4.54065e-19
Day 1	Down	Git2	4.26168e-22	-0.493562	0.222	0.281	6.26126e-18
Day 1	Down	Pdzd2	1.44579e-25	-0.471909	0.304	0.37	2.12416e-21
Day 1	Down	Snrnp70	2.23298e-18	-0.46367	0.207	0.26	3.28069e-14
Day 1	Down	Etl4	2.46213e-74	-0.463362	0.666	0.741	3.61736e-70
Day 1	Down	Ccnl2	2.95458e-21	-0.461636	0.212	0.271	4.34087e-17
Day 1	Down	Hmcn1	6.66159e-22	-0.456019	0.305	0.366	9.78721e-18
Day 1	Down	Gse1	1.25765e-10	-0.444229	0.227	0.264	1.84775e-06
Day 1	Down	Rbm39	3.08996e-37	-0.44022	0.475	0.54	4.53976e-33
Day 1	Down	Itga1	3.96497e-26	-0.437908	0.39	0.452	5.82533e-22
Day 1	Down	Syne1	1.79573e-53	-0.437588	0.614	0.683	2.63829e-49
Day 1	Down	Srrm2	2.31496e-17	-0.417044	0.269	0.321	3.40113e-13
Day 1	Down	Mgll	4.42534e-16	-0.412892	0.369	0.412	6.50171e-12
Day 1	Down	Rin2	3.08907e-14	-0.409382	0.222	0.268	4.53846e-10
Day 1	Down	Dnaaf9	1.10769e-15	-0.40686	0.328	0.372	1.62743e-11
Day 1	Down	Sh2d3c	1.19605e-17	-0.401123	0.445	0.478	1.75723e-13
Day 1	Down	Ifnar2	1.55866e-12	-0.387538	0.262	0.302	2.28999e-08
Day 1	Down	Ank3	3.4693e-08	-0.381228	0.229	0.26	0.00050971
Day 1	Down	Pced1b	1.23111e-11	-0.376547	0.272	0.311	1.80875e-07
Day 1	Down	Ablim3	1.20487e-19	-0.37514	0.428	0.477	1.77019e-15
Day 1	Down	Cdk6	2.62398e-11	-0.374724	0.224	0.264	3.85515e-07
Day 1	Down	Ghr	1.53125e-13	-0.372502	0.245	0.291	2.24971e-09
Day 1	Down	Pecam1	6.63222e-33	-0.371893	0.629	0.665	9.74406e-29
Day 1	Down	Plcb4	2.09153e-64	-0.365448	0.716	0.785	3.07288e-60
Day 1	Down	Actb	3.66301e-21	-0.362927	0.392	0.454	5.3817e-17
Day 1	Down	Klf12	1.68406e-36	-0.357262	0.523	0.6	2.47422e-32
Day 1	Down	Sp100	5.84844e-10	-0.353064	0.255	0.291	8.59253e-06
Day 1	Down	Zfp608	2.2096e-08	-0.351681	0.221	0.252	0.000324635
Day 1	Down	Luc7l2	3.51385e-16	-0.350208	0.365	0.412	5.16255e-12
Day 1	Down	Arhgap31	2.64e-44	-0.341496	0.814	0.823	3.8787e-40
Day 1	Down	Itpr2	2.08174e-11	-0.340093	0.32	0.358	3.05849e-07
Day 1	Down	Smarca2	1.00788e-11	-0.339314	0.257	0.299	1.48077e-07
Day 1	Down	Phactr1	1.68055e-09	-0.339026	0.244	0.279	2.46906e-05
Day 1	Down	Pitpnc1	2.79583e-24	-0.335527	0.629	0.664	4.10763e-20
Day 1	Down	Rbm5	2.00672e-08	-0.323011	0.223	0.256	0.000294828
Day 1	Down	Tom1l2	2.018e-07	-0.318842	0.267	0.295	0.00296484
Day 1	Down	Prpf4b	5.66375e-11	-0.316812	0.36	0.394	8.32118e-07
Day 1	Down	Pik3ca	8.67242e-08	-0.311452	0.226	0.257	0.00127415
Day 1	Down	Foxn3	2.91389e-12	-0.31103	0.459	0.489	4.28109e-08
Day 1	Down	AABR07007032.1	3.47124e-40	-0.304984	0.783	0.82	5.09994e-36
Day 1	Down	ENSRNOG00000070442	2.31469e-09	-0.301243	0.323	0.357	3.40074e-05
Day 1	Down	Cyyr1	1.09687e-36	-0.300784	0.705	0.759	1.61152e-32
Day 1	Down	Fgd5	6.97475e-09	-0.298611	0.33	0.361	0.000102473
Day 1	Down	Rnf130	9.01797e-07	-0.294988	0.275	0.301	0.0132492
Day 1	Down	Eng	1.41917e-10	-0.294769	0.596	0.6	2.08504e-06
Day 1	Down	Pik3c2b	2.66831e-07	-0.289703	0.236	0.266	0.00392029
Day 1	Down	Shank3	9.96242e-14	-0.288595	0.607	0.609	1.46368e-09
Day 1	Down	Egfl7	4.10568e-14	-0.286954	0.612	0.621	6.03206e-10
Day 1	Down	Tnrc6a	3.27056e-09	-0.283228	0.292	0.328	4.80511e-05
Day 1	Down	Uaca	9.98921e-07	-0.282685	0.254	0.281	0.0146762
Day 1	Down	Son	9.2554e-11	-0.280148	0.36	0.396	1.3598e-06
Day 1	Down	Tshz2	3.312e-21	-0.278998	0.63	0.677	4.86599e-17
Day 1	Down	Itga6	2.52144e-07	-0.276669	0.31	0.337	0.00370449
Day 1	Down	Pcmtd1	2.75486e-07	-0.274466	0.237	0.268	0.00404744
Day 1	Down	Lmo7	1.61253e-08	-0.267857	0.314	0.349	0.000236913
Day 1	Down	Mtus1	7.02272e-11	-0.261714	0.395	0.436	1.03178e-06
Day 1	Down	Phf20l1	1.20617e-08	-0.260889	0.299	0.334	0.00017721
Day 1	Down	Hdac9	2.37082e-13	-0.25941	0.538	0.575	3.4832e-09
Day 1	Down	Palmd	7.14467e-08	-0.257115	0.358	0.387	0.00104969
Day 1	Down	Zbed6	1.7305e-08	-0.251656	0.309	0.344	0.000254245
Day 1	Down	Clic5	5.42445e-08	-0.25112	0.333	0.365	0.000796961
Day 7	Up	Syne2	2.4879e-18	0.251327	0.535	0.487	3.66145e-14
Day 7	Up	Stard9	1.55893e-14	0.253672	0.448	0.402	2.29428e-10
Day 7	Up	RT1-T24-3	3.49927e-09	0.255536	0.339	0.305	5.14987e-05
Day 7	Up	Gse1	5.86883e-10	0.256896	0.295	0.258	8.63715e-06
Day 7	Up	Rbm26	1.30022e-12	0.259228	0.376	0.334	1.91354e-08
Day 7	Up	Nos3	1.17451e-12	0.272357	0.383	0.342	1.72853e-08
Day 7	Up	Tshz2	1.01468e-38	0.27507	0.777	0.733	1.49331e-34
Day 7	Up	Akr1c15	4.57098e-17	0.281759	0.519	0.475	6.72711e-13
Day 7	Up	Rb1cc1	4.25869e-10	0.283028	0.275	0.239	6.26752e-06
Day 7	Up	Atrx	3.42688e-13	0.286184	0.358	0.317	5.04334e-09
Day 7	Up	Mtfr2	1.51237e-13	0.287517	0.31	0.265	2.22576e-09
Day 7	Up	Pde1c	4.44741e-15	0.291778	0.25	0.203	6.54526e-11
Day 7	Up	Il1r1	3.99114e-13	0.294569	0.434	0.395	5.87376e-09
Day 7	Up	Dipk2b	2.38494e-11	0.296268	0.309	0.271	3.50992e-07
Day 7	Up	Ankrd12	1.27382e-14	0.302686	0.359	0.313	1.87469e-10
Day 7	Up	Anks1a	1.80125e-13	0.302711	0.278	0.235	2.6509e-09
Day 7	Up	Git2	3.9323e-16	0.303361	0.334	0.284	5.78717e-12
Day 7	Up	Lyn	4.54107e-21	0.309713	0.488	0.436	6.68309e-17
Day 7	Up	Zeb1	1.08789e-36	0.320433	0.662	0.601	1.60105e-32
Day 7	Up	Ttc3	1.36778e-26	0.325538	0.492	0.429	2.01296e-22
Day 7	Up	Prpf4b	5.21414e-22	0.336209	0.424	0.367	7.67365e-18
Day 7	Up	Egfl7	2.46012e-36	0.339934	0.602	0.537	3.62056e-32
Day 7	Up	Dst	9.49552e-76	0.350415	0.808	0.747	1.39746e-71
Day 7	Up	Ccnl1	9.23929e-20	0.36159	0.308	0.253	1.35975e-15
Day 7	Up	Sox13	9.89607e-13	0.361929	0.258	0.218	1.4564e-08
Day 7	Up	Tie1	4.25215e-17	0.369943	0.264	0.216	6.25788e-13
Day 7	Up	Arap3	6.14643e-24	0.370198	0.362	0.3	9.0457e-20
Day 7	Up	Rbm5	2.12204e-22	0.376973	0.316	0.256	3.12301e-18
Day 7	Up	Trim25	1.85185e-18	0.383159	0.286	0.235	2.72536e-14
Day 7	Up	Rnf213	1.90938e-17	0.39538	0.251	0.204	2.81003e-13
Day 7	Up	Ddx5	9.66799e-42	0.399905	0.573	0.503	1.42284e-37
Day 7	Up	RGD1306556	2.10392e-23	0.425468	0.325	0.267	3.09634e-19
Day 7	Up	Pnisr	2.22699e-25	0.425547	0.303	0.242	3.27746e-21
Day 7	Up	Slc26a10	4.30063e-14	0.429965	0.303	0.263	6.32924e-10
Day 7	Up	Akap9	2.83559e-22	0.430227	0.25	0.195	4.17314e-18
Day 7	Up	Hnrnph1	3.14834e-27	0.432302	0.335	0.271	4.63341e-23
Day 7	Up	Herc6	7.80965e-30	0.436638	0.386	0.318	1.14935e-25
Day 7	Up	Pxn	1.19914e-35	0.439492	0.375	0.297	1.76478e-31
Day 7	Up	Rsrp1	9.74241e-28	0.442972	0.314	0.248	1.43379e-23
Day 7	Up	Sf3b1	6.87071e-23	0.446005	0.276	0.219	1.01116e-18
Day 7	Up	Luc7l3	6.74154e-30	0.458685	0.302	0.235	9.92152e-26
Day 7	Up	Nxpe1	1.77216e-43	0.477308	0.433	0.349	2.60809e-39
Day 7	Up	Son	6.62528e-53	0.489762	0.493	0.404	9.75042e-49
Day 7	Up	Srsf5	4.15614e-30	0.489867	0.277	0.21	6.11658e-26
Day 7	Up	Zbtb16	2.45292e-37	0.497491	0.434	0.361	3.60996e-33
Day 7	Up	Snrnp70	1.69013e-32	0.504092	0.285	0.215	2.48736e-28
Day 7	Up	Srsf2	1.07458e-30	0.504582	0.273	0.206	1.58146e-26
Day 7	Up	Slc28a2	5.24065e-31	0.506566	0.295	0.228	7.71267e-27
Day 7	Up	Prtfdc1	1.26412e-26	0.526994	0.27	0.21	1.86041e-22
Day 7	Up	Mcf2l	5.00097e-53	0.529876	0.428	0.334	7.35993e-49
Day 7	Up	Clk1	1.00436e-32	0.54125	0.25	0.183	1.47812e-28
Day 7	Up	Zbed6	1.21948e-56	0.564315	0.415	0.318	1.79471e-52
Day 7	Up	RT1-T24-4	6.67519e-41	0.564839	0.305	0.226	9.82387e-37
Day 7	Up	Notch4	2.12579e-35	0.564998	0.279	0.207	3.12853e-31
Day 7	Up	Rasip1	7.33638e-53	0.566086	0.363	0.268	1.07969e-48
Day 7	Up	Resf1	1.76863e-52	0.583103	0.349	0.256	2.6029e-48
Day 7	Up	Ahnak	1.81736e-60	0.655265	0.357	0.259	2.6746e-56
Day 7	Up	Arglu1	3.61943e-65	0.656609	0.348	0.244	5.32671e-61
Day 7	Up	Srrm2	5.00602e-79	0.67852	0.405	0.29	7.36736e-75
Day 7	Up	Plxnd1	2.12023e-89	0.679974	0.444	0.321	3.12035e-85
Day 7	Up	Notch1	2.09406e-55	0.697214	0.296	0.205	3.08183e-51
Day 7	Up	ENSRNOG00000068039	1.70421e-37	0.793194	0.281	0.212	2.50808e-33
Day 7	Up	Ccnl2	1.35786e-113	0.927794	0.325	0.19	1.99836e-109
Day 7	Down	Ttn	3.31898e-123	-1.14855	0.125	0.252	4.88454e-119
Day 7	Down	Tmsb4x	6.2212e-68	-0.73653	0.171	0.271	9.15575e-64
Day 7	Down	LOC100362814	2.06743e-38	-0.563391	0.179	0.253	3.04264e-34
Day 7	Down	Fabp4	1.94393e-64	-0.51503	0.321	0.433	2.86089e-60
Day 7	Down	Rhoa	2.4578e-33	-0.492683	0.192	0.262	3.61715e-29
Day 7	Down	Tspan13	3.37619e-28	-0.43642	0.233	0.299	4.96874e-24
Day 7	Down	Actb	7.29844e-25	-0.418555	0.197	0.257	1.07411e-20
Day 7	Down	Cdc42	9.69157e-27	-0.382851	0.237	0.304	1.42631e-22
Day 7	Down	Mtmr3	2.81818e-27	-0.371359	0.259	0.327	4.14752e-23
Day 7	Down	Qki	1.04049e-63	-0.355289	0.63	0.715	1.53128e-59
Day 7	Down	Chd2	2.49218e-25	-0.354578	0.248	0.314	3.66774e-21
Day 7	Down	Clic4	3.68133e-23	-0.346417	0.306	0.368	5.41781e-19
Day 7	Down	Cnot6l	1.22352e-18	-0.344685	0.204	0.255	1.80066e-14
Day 7	Down	Slc6a6	1.84029e-18	-0.340491	0.245	0.298	2.70835e-14
Day 7	Down	Ghr	3.57145e-22	-0.338276	0.306	0.367	5.2561e-18
Day 7	Down	Efnb2	8.20616e-16	-0.33818	0.259	0.308	1.2077e-11
Day 7	Down	Msn	2.93131e-16	-0.326449	0.221	0.269	4.31401e-12
Day 7	Down	Nck1	1.0579e-16	-0.321471	0.222	0.272	1.55691e-12
Day 7	Down	Rabgap1	5.65905e-18	-0.321353	0.214	0.266	8.32842e-14
Day 7	Down	Kpna4	1.69786e-17	-0.317106	0.224	0.275	2.49874e-13
Day 7	Down	Kdm6a	4.13343e-31	-0.316651	0.364	0.44	6.08317e-27
Day 7	Down	Atf7	3.97277e-16	-0.30905	0.245	0.294	5.84673e-12
Day 7	Down	Cd46	1.18459e-17	-0.305169	0.227	0.279	1.74335e-13
Day 7	Down	Mgll	2.17066e-26	-0.300041	0.419	0.489	3.19456e-22
Day 7	Down	Cav1	1.1488e-20	-0.298167	0.272	0.333	1.6907e-16
Day 7	Down	Dlc1	2.39474e-40	-0.297316	0.612	0.679	3.52434e-36
Day 7	Down	Cdc42se2-ps1	5.24467e-14	-0.293447	0.24	0.285	7.71858e-10
Day 7	Down	Fnip2	3.23302e-19	-0.292516	0.29	0.347	4.75804e-15
Day 7	Down	Gmds	2.78558e-15	-0.286856	0.318	0.368	4.09954e-11
Day 7	Down	Cep85l	5.14496e-25	-0.285578	0.38	0.452	7.57184e-21
Day 7	Down	Plxna2	3.75615e-21	-0.280753	0.388	0.45	5.52792e-17
Day 7	Down	Ywhae	6.02616e-15	-0.276919	0.281	0.33	8.86869e-11
Day 7	Down	Ambra1	7.0112e-15	-0.276156	0.222	0.27	1.03184e-10
Day 7	Down	Adamts9	5.65073e-18	-0.275953	0.31	0.366	8.31618e-14
Day 7	Down	Acvr2a	3.63948e-12	-0.269414	0.213	0.255	5.35622e-08
Day 7	Down	Ptbp3	1.93614e-19	-0.266039	0.392	0.451	2.84941e-15
Day 7	Down	Mtus1	5.9751e-14	-0.263934	0.376	0.422	8.79355e-10
Day 7	Down	Stag1	4.72756e-27	-0.263134	0.417	0.493	6.95755e-23
Day 7	Down	Timp3	4.97017e-10	-0.260158	0.237	0.274	7.3146e-06
Day 7	Down	Dcaf6	7.87135e-12	-0.258863	0.214	0.255	1.15843e-07
Day 7	Down	Tmod3	9.69015e-24	-0.257872	0.474	0.538	1.4261e-19
Day 7	Down	St8sia4	5.87785e-12	-0.254866	0.23	0.271	8.65042e-08
Day 7	Down	Chn1	3.4589e-14	-0.254831	0.333	0.381	5.09047e-10
Day 7	Down	Cped1	1.99018e-29	-0.252662	0.52	0.596	2.92894e-25
Day 7	Down	Mcc	1.4154e-29	-0.25136	0.65	0.711	2.08304e-25
Day 7	Down	Pum1	5.37641e-13	-0.250578	0.24	0.284	7.91246e-09
Day 7	Down	Tjp1	2.74653e-17	-0.250205	0.325	0.382	4.04207e-13
Day 3	Up	Zbtb16	3.23563e-24	0.853971	0.34	0.233	4.4011e-20
Day 3	Up	Lrrc3b	1.41831e-08	0.751847	0.27	0.216	0.000192918
Day 3	Up	Cd200	7.08555e-16	0.557133	0.396	0.303	9.63777e-12
Day 3	Up	Per3	2.79765e-10	0.545988	0.26	0.194	3.80536e-06
Day 3	Up	Cmtm8	3.07584e-27	0.53902	0.543	0.414	4.18376e-23
Day 3	Up	Akr1c15	1.87642e-07	0.529236	0.392	0.345	0.0025523
Day 3	Up	Gse1	8.14741e-10	0.520841	0.363	0.298	1.10821e-05
Day 3	Up	Slc6a6	4.87366e-08	0.497405	0.311	0.252	0.000662916
Day 3	Up	Clic5	7.67833e-09	0.47263	0.399	0.342	0.000104441
Day 3	Up	RGD1306556	4.7795e-15	0.465112	0.393	0.299	6.50108e-11
Day 3	Up	Atp8a1	2.45958e-10	0.458345	0.371	0.297	3.34552e-06
Day 3	Up	Sox13	6.61068e-08	0.447107	0.369	0.309	0.000899185
Day 3	Up	Itpkb	8.58397e-17	0.435825	0.685	0.613	1.16759e-12
Day 3	Up	RT1-T24-3	9.77431e-07	0.435522	0.368	0.315	0.013295
Day 3	Up	Stard13	1.41977e-15	0.426654	0.663	0.6	1.93118e-11
Day 3	Up	St6gal1	3.54665e-06	0.398576	0.304	0.255	0.0482415
Day 3	Up	Fam117b	2.12552e-07	0.393314	0.407	0.35	0.00289113
Day 3	Up	Plcb4	2.85717e-37	0.390016	0.926	0.902	3.88632e-33
Day 3	Up	Lims2	2.11703e-07	0.38629	0.333	0.277	0.00287959
Day 3	Up	Emcn	2.13524e-13	0.384782	0.643	0.577	2.90436e-09
Day 3	Up	Ankrd12	2.27161e-08	0.384262	0.415	0.355	0.000308984
Day 3	Up	Dock6	6.86581e-08	0.378943	0.366	0.306	0.000933887
Day 3	Up	Agap1	2.94128e-12	0.376198	0.611	0.538	4.00073e-08
Day 3	Up	Cdc42se2-ps1	3.16143e-07	0.369379	0.356	0.298	0.00430018
Day 3	Up	Myrip	4.04515e-09	0.360176	0.434	0.363	5.50222e-05
Day 3	Up	Arhgap31	7.71253e-29	0.350754	0.903	0.857	1.04906e-24
Day 3	Up	Ccdc88c	2.52162e-06	0.349726	0.326	0.272	0.0342991
Day 3	Up	Mrtfb	1.42506e-10	0.349656	0.575	0.512	1.93837e-06
Day 3	Up	Arap3	5.56961e-11	0.344353	0.467	0.387	7.57578e-07
Day 3	Up	Pecam1	6.57435e-20	0.34103	0.847	0.799	8.94243e-16
Day 3	Up	Epb41l4a	1.2213e-12	0.340329	0.607	0.531	1.66121e-08
Day 3	Up	Stx8	3.49827e-07	0.33914	0.344	0.285	0.00475834
Day 3	Up	Tcf7l1	1.80167e-07	0.336976	0.533	0.486	0.00245063
Day 3	Up	Adgrl4	5.85333e-11	0.33534	0.76	0.725	7.9617e-07
Day 3	Up	Fnip2	7.83074e-08	0.327941	0.454	0.397	0.00106514
Day 3	Up	Tek	5.07041e-11	0.324679	0.614	0.553	6.89677e-07
Day 3	Up	Ccser1	6.55232e-07	0.321394	0.443	0.384	0.00891246
Day 3	Up	Epas1	1.45726e-09	0.320882	0.602	0.532	1.98217e-05
Day 3	Up	Itpr1	1.45481e-09	0.318936	0.584	0.523	1.97883e-05
Day 3	Up	Ptprg	1.13042e-26	0.318495	0.961	0.957	1.5376e-22
Day 3	Up	Palmd	7.94554e-09	0.312539	0.554	0.492	0.000108075
Day 3	Up	Hip1	4.77414e-11	0.312233	0.699	0.66	6.49378e-07
Day 3	Up	AABR07007032.1	2.07245e-17	0.311896	0.885	0.872	2.81895e-13
Day 3	Up	Fry	2.35889e-08	0.309098	0.717	0.697	0.000320856
Day 3	Up	Etl4	5.75234e-15	0.305344	0.834	0.817	7.82433e-11
Day 3	Up	Ifnar2	1.725e-06	0.29873	0.43	0.375	0.0234635
Day 3	Up	Mgll	2.18314e-08	0.297364	0.553	0.492	0.000296951
Day 3	Up	Shank3	1.11672e-15	0.296591	0.764	0.704	1.51896e-11
Day 3	Up	Stox2	1.25686e-11	0.292385	0.715	0.65	1.70959e-07
Day 3	Up	Prkce	3.3798e-08	0.291102	0.547	0.488	0.00045972
Day 3	Up	Cyyr1	4.31934e-15	0.289247	0.868	0.826	5.87517e-11
Day 3	Up	Trim24	4.15844e-07	0.287977	0.496	0.438	0.00565631
Day 3	Up	Tspan9	1.79317e-08	0.286738	0.562	0.497	0.000243907
Day 3	Up	Podxl	3.8937e-08	0.285989	0.505	0.44	0.00052962
Day 3	Up	Cped1	5.21547e-07	0.28289	0.631	0.583	0.00709408
Day 3	Up	Rbpms	9.71089e-10	0.281856	0.665	0.611	1.32088e-05
Day 3	Up	Arhgef3	1.79567e-06	0.276716	0.504	0.453	0.0244247
Day 3	Up	Myo1e	6.33867e-09	0.271075	0.731	0.698	8.62186e-05
Day 3	Up	Sema6a	3.01744e-06	0.268163	0.631	0.592	0.0410433
Day 3	Up	Ctnnb1	1.92727e-06	0.267924	0.502	0.446	0.0262147
Day 3	Up	Eng	1.6981e-06	0.267101	0.642	0.609	0.0230975
Day 3	Up	Ebf1	6.81284e-16	0.26629	0.942	0.942	9.26682e-12
Day 3	Up	Dock9	1.63399e-14	0.262682	0.85	0.801	2.22255e-10
Day 3	Up	Adgrf5	8.2228e-13	0.25899	0.764	0.718	1.11847e-08
Day 3	Up	Ptprm	3.68593e-22	0.257011	0.984	0.969	5.01361e-18
Day 3	Down	Luc7l2	2.23415e-07	-0.270101	0.444	0.509	0.00303888
Day 3	Down	Med13	9.87674e-07	-0.270449	0.265	0.327	0.0134343
Day 3	Down	Taok1	1.20497e-07	-0.276013	0.377	0.446	0.001639
Day 3	Down	Pafah1b1	1.4781e-07	-0.276709	0.441	0.506	0.00201051
Day 3	Down	Usp47	2.89314e-06	-0.286232	0.251	0.308	0.0393524
Day 3	Down	Unc5c	2.14542e-06	-0.288186	0.268	0.327	0.029182
Day 3	Down	Tra2a	1.92508e-06	-0.296037	0.317	0.376	0.0261849
Day 3	Down	Ubr5	3.82812e-07	-0.301835	0.352	0.415	0.00520701
Day 3	Down	Pbrm1	2.72637e-06	-0.302508	0.254	0.309	0.037084
Day 3	Down	Itgb1	2.62675e-07	-0.31016	0.325	0.389	0.00357291
Day 3	Down	Wac	2.73373e-08	-0.320958	0.345	0.413	0.000371842
Day 3	Down	Dlg1	4.00574e-07	-0.325828	0.228	0.29	0.00544861
Day 3	Down	Nedd4	8.43682e-12	-0.338484	0.461	0.539	1.14758e-07
Day 3	Down	Ankrd28	9.26723e-07	-0.346895	0.2	0.257	0.0126053
Day 3	Down	Cblb	4.80599e-07	-0.353999	0.241	0.299	0.0065371
Day 3	Down	Usp9x	1.76774e-08	-0.359716	0.303	0.373	0.000240448
Day 3	Down	Nktr	1.90829e-08	-0.362253	0.287	0.356	0.000259565
Day 3	Down	Dmxl1	9.30993e-10	-0.362684	0.262	0.341	1.26634e-05
Day 3	Down	Adamts6	2.06055e-09	-0.366593	0.192	0.265	2.80276e-05
Day 3	Down	Sparc	5.61729e-10	-0.379434	0.329	0.406	7.64064e-06
Day 3	Down	Thoc2	4.0744e-07	-0.384124	0.224	0.284	0.005542
Day 3	Down	Adamts9	3.00019e-07	-0.398744	0.362	0.425	0.00408085
Day 3	Down	Pspc1	1.32837e-07	-0.401953	0.194	0.254	0.00180685
Day 3	Down	Ahnak	1.19042e-07	-0.413727	0.192	0.251	0.00161921
Day 3	Down	Septin7	2.83952e-07	-0.422715	0.23	0.287	0.00386231
Day 3	Down	Tax1bp1	1.18522e-09	-0.424399	0.187	0.257	1.61213e-05
Day 3	Down	Ddx17	2.88206e-06	-0.444528	0.213	0.262	0.0392017
Day 3	Down	Vps54	2.31624e-09	-0.446551	0.186	0.254	3.15055e-05
Day 3	Down	Sulf1	4.49971e-09	-0.458375	0.188	0.256	6.12051e-05
Day 3	Down	Cep170	1.59366e-09	-0.499993	0.2	0.268	2.1677e-05
Day 3	Down	B2m	6.46991e-12	-0.511802	0.245	0.325	8.80037e-08
Day 3	Down	AABR07028902.1	9.53077e-14	-0.516705	0.226	0.317	1.29638e-09
Day 3	Down	Eps15	6.36077e-13	-0.522249	0.217	0.302	8.65192e-09
Day 3	Down	Psme4	7.34325e-17	-0.571612	0.201	0.303	9.98829e-13
Day 3	Down	Slc8a1	1.53039e-32	-0.65654	0.204	0.36	2.08163e-28
Day 3	Down	Vim	8.32424e-16	-0.690338	0.215	0.306	1.13226e-11
Day 3	Down	Trps1	8.96084e-41	-0.910582	0.176	0.342	1.21885e-36
Day 3	Down	Zfpm2	2.31392e-66	-1.69715	0.075	0.265	3.14739e-62
Day 3	Down	Ddx5	1.56952e-78	-1.70582	0.13	0.355	2.13486e-74
Day 3	Down	Actb	5.92652e-91	-1.89028	0.094	0.334	8.06125e-87
Day 3	Down	Col3a1	7.07896e-109	-3.59575	0.029	0.265	9.6288e-105
Day 3	Down	Dmd	1.60869e-126	-3.714	0.02	0.282	2.18814e-122
