## Supplementary material for "Infusible Extracellular Matrix Biomaterial Enhances Cell-Specific Pro-Repair Responses Following Acute Myocardial Infarction": TableS3

### Sheet: ECD7_Day7vDay1
Table S3. Differentially Expressed Genes for Endothelial Cells Treated with iECM at Days 1 and 3 Post Infusion
Timepoint	Direction	Gene	p_val	avg_log2FC	pct.1	pct.2	p_val_adj
Day 3	Up	RT1-T24-3	1.87457e-270	2.62073	0.408	0.126	3.98946e-266
Day 3	Up	ENSRNOG00000064824	1.30083e-300	2.47145	0.452	0.143	2.76842e-296
Day 3	Up	Myrip	3.78938e-238	2.12781	0.443	0.169	8.06456e-234
Day 3	Up	Zbtb16	8.27164e-203	2.03921	0.387	0.137	1.76037e-198
Day 3	Up	Klhl24	3.25628e-221	1.87266	0.418	0.147	6.93002e-217
Day 3	Up	Dnm3	1.00387e-288	1.65863	0.667	0.338	2.13644e-284
Day 3	Up	LOC108352070	1.85928e-219	1.65313	0.582	0.308	3.95692e-215
Day 3	Up	Foxp1	1.68306e-170	1.04198	0.765	0.511	3.5819e-166
Day 7	Up	Rai14	2.30758e-142	-1.01479	0.402	0.659	4.911e-138
Day 7	Up	Tmsb4x	3.41972e-52	-1.09518	0.193	0.524	7.27784e-48
Day 7	Up	AABR07028615.1	4.66805e-175	-1.40729	0.375	0.627	9.93455e-171
Day 7	Up	Msn	5.43583e-184	-1.42875	0.366	0.65	1.15685e-179
Day 7	Up	Ddx5	4.58831e-105	-1.60134	0.235	0.589	9.76484e-101
Day 7	Up	Actb	2.81441e-202	-1.68148	0.244	0.667	5.98962e-198
Day 7	Up	Rapgef4	4.71198e-278	-1.86151	0.279	0.651	1.0028e-273
Day 7	Up	Adamts9	0	-2.93035	0.33	0.821	0
Day 7	Up	AABR07015057.1	0	-3.29291	0.079	0.444	0
Day 7	Up	AABR07000398.1	2.50645e-294	-3.37597	0.087	0.486	5.33422e-290
Day 7	Up	Adamts1	5.29027e-228	-3.39075	0.075	0.396	1.12588e-223
Day 7	Up	ENSRNOG00000064568	1.17389e-203	-3.39234	0.071	0.378	2.49828e-199
Day 7	Up	ENSRNOG00000037911	0	-3.94714	0.064	0.498	0
Day 7	Up	Vmp1	1.53597e-69	-4.35516	0.024	0.318	3.26884e-65
Day 7	Up	Hnrnph1	5.05336e-110	-4.35986	0.038	0.446	1.07546e-105
Day 7	Up	Eif4a2	1.20984e-143	-4.80273	0.02	0.394	2.57478e-139
Day 7	Up	Actg1	1.4149e-157	-6.2871	0.007	0.415	3.0112e-153
Day 7	Up	ENSRNOG00000070284	6.30762e-291	-12.8616	0	0.342	1.34239e-286
