## Supplementary material for "Infusible Extracellular Matrix Biomaterial Enhances Cell-Specific Pro-Repair Responses Following Acute Myocardial Infarction": TableS4

### Sheet: ECD7_Day7vDay1
Table S4. Differentially Expressed Genes for Endothelial Cells Treated with iECM at Days 1 and 7 Post Infusion
Timepoint	Direction	Gene	p_val	avg_log2FC	pct.1	pct.2	p_val_adj
Day 7	Up	Nxpe1	0	4.12443	0.455	0.054	0
Day 7	Up	ENSRNOG00000062930	0	3.82734	0.682	0.242	0
Day 7	Up	Zbtb16	0	2.63058	0.477	0.135	0
Day 7	Up	ENSRNOG00000064824	0	2.25492	0.421	0.144	0
Day 7	Up	Myrip	0	2.21513	0.477	0.169	0
Day 7	Up	Akr1c15	0	2.01677	0.497	0.193	0
Day 7	Up	Klhl24	0	1.94632	0.398	0.146	0
Day 7	Up	Ncald	0	1.944	0.435	0.182	0
Day 7	Up	Auts2	0	1.81154	0.457	0.193	0
Day 7	Up	LOC108352070	0	1.62774	0.585	0.306	0
Day 7	Up	Dnm3	0	1.41844	0.603	0.337	0
Day 1	Up	Cdk17	0	-1.01526	0.446	0.728	0
Day 1	Up	Nav1	0	-1.05001	0.545	0.806	0
Day 1	Up	Schip1	0	-1.05133	0.324	0.585	0
Day 1	Up	Dysf	0	-1.05244	0.416	0.688	0
Day 1	Up	Tmsb4x	0	-1.08381	0.25	0.523	0
Day 1	Up	Ptpn12	0	-1.09106	0.362	0.654	0
Day 1	Up	Flnb	0	-1.09306	0.451	0.707	0
Day 1	Up	Ralgapa2	0	-1.26655	0.331	0.599	0
Day 1	Up	Atp8b1	0	-1.34802	0.283	0.591	0
Day 1	Up	Myh9	0	-1.35125	0.28	0.58	0
Day 1	Up	Col4a2	0	-1.3541	0.378	0.709	0
Day 1	Up	Mcam	0	-1.37465	0.184	0.459	0
Day 1	Up	Ptprk	0	-1.43334	0.272	0.547	0
Day 1	Up	Pdlim1	0	-1.44687	0.192	0.467	0
Day 1	Up	Col4a1	0	-1.46652	0.349	0.689	0
Day 1	Up	Cemip2	0	-1.4972	0.185	0.466	0
Day 1	Up	Rai14	0	-1.49891	0.301	0.656	0
Day 1	Up	Plxna2	0	-1.59193	0.43	0.751	0
Day 1	Up	Klf6	0	-1.66442	0.164	0.445	0
Day 1	Up	Actb	0	-1.6712	0.287	0.667	0
Day 1	Up	Actg1	0	-1.82249	0.132	0.416	0
Day 1	Up	Msn	0	-1.82571	0.268	0.65	0
Day 1	Up	AABR07028615.1	0	-1.94948	0.243	0.625	0
Day 1	Up	Nucb1	0	-2.01474	0.1	0.368	0
Day 1	Up	Hif1a	0	-2.09178	0.109	0.371	0
Day 1	Up	Mat2a	0	-2.18734	0.086	0.347	0
Day 1	Up	Litaf	0	-2.33928	0.08	0.363	0
Day 1	Up	Rapgef4	0	-2.43495	0.2	0.651	0
Day 1	Up	ENSRNOG00000037911	0	-2.85212	0.086	0.498	0
Day 1	Up	Adamts9	0	-3.08365	0.317	0.818	0
Day 1	Up	Adamts1	0	-3.63628	0.047	0.394	0
Day 1	Up	ENSRNOG00000064568	0	-4.64227	0.024	0.378	0
