## Supplementary material for "Infusible Extracellular Matrix Biomaterial Enhances Cell-Specific Pro-Repair Responses Following Acute Myocardial Infarction": TableS5

### Sheet: Sheet1
Table S5. Differentially Expressed Genes for Lymphatic Endothelial Cells Treated with iECM vs. Saline Across All Timepoints
Timepoint	Direction	gene	p_val	avg_log2FC	pct.1	pct.2	p_val_adj
Day 1	Up	Angpt2	2.66895e-06	1.23502	0.413	0.187	0.0213249
Day 1	Up	Glis3	1.04312e-06	1.26315	0.58	0.385	0.00833453
Day 1	Up	Hif1a	2.76519e-10	1.44381	0.699	0.46	2.20939e-06
Day 1	Up	ENSRNOG00000037911	5.2022e-10	1.91754	0.399	0.107	4.15656e-06
Day 1	Up	Sulf1	4.57275e-06	1.99109	0.294	0.102	0.0365363
Day 1	Down	Mtss1	1.90886e-06	-1.55894	0.175	0.412	0.0152518
Day 1	Down	Notch1	3.84948e-08	-1.46308	0.203	0.487	0.000307574
Day 1	Down	Tspan18	1.00706e-06	-1.10412	0.399	0.642	0.00804639
Day 1	Down	Lyn	1.80564e-06	-0.771314	0.664	0.861	0.0144271
Day 1	Down	Ccl21	8.60823e-09	-0.672344	0.441	0.775	6.87798e-05
Day 7	Up	Macf1	3.48884e-06	0.379783	0.881	0.84	0.0369084
Day 7	Up	Dst	2.87947e-10	0.510775	0.952	0.871	3.04619e-06
Day 7	Up	Rsrp1	3.78631e-06	0.603432	0.639	0.489	0.0400553
Day 7	Up	Srrm2	4.11558e-08	0.710331	0.687	0.571	0.000435387
Day 7	Up	Ccnl1	6.82073e-07	0.739872	0.513	0.362	0.00721566
Day 7	Up	Srsf5	1.9798e-06	0.844216	0.519	0.398	0.0209443
Day 7	Up	Srsf2	8.29892e-08	0.86131	0.552	0.387	0.000877943
Day 7	Up	Ncor2	2.24749e-06	0.944	0.355	0.211	0.0237762
Day 7	Up	Nisch	2.35588e-08	1.00654	0.391	0.211	0.000249228
Day 7	Up	Cfap47	1.51956e-06	1.01578	0.299	0.156	0.0160754
Day 7	Up	Nxf1	4.13634e-07	1.04549	0.299	0.149	0.00437583
Day 7	Up	Bmp1	7.0521e-08	1.09016	0.346	0.184	0.000746042
Day 7	Up	Plcg1	3.31179e-10	1.11725	0.493	0.3	3.50354e-06
Day 7	Up	Gramd1a	1.14959e-06	1.18065	0.287	0.149	0.0121615
Day 7	Up	Adam12	3.15717e-08	1.1854	0.367	0.204	0.000333997
Day 7	Up	Ccnl2	4.37938e-12	1.19963	0.552	0.347	4.63294e-08
Day 7	Up	Col18a1	2.6974e-09	1.22839	0.496	0.32	2.85358e-05
Day 7	Up	Stab1	1.02627e-12	1.32812	0.522	0.307	1.08569e-08
Day 7	Up	Cpne7	2.91218e-08	1.38053	0.293	0.136	0.00030808
Day 7	Up	ENSRNOG00000068039	2.01788e-09	1.47039	0.46	0.307	2.13472e-05
Day 7	Up	Tbx1	8.66366e-12	1.52244	0.385	0.182	9.16528e-08
Day 7	Up	Ahr	3.31677e-09	1.60447	0.325	0.162	3.50881e-05
Day 7	Down	B2m	4.63787e-13	-1.99414	0.099	0.311	4.9064e-09
Day 7	Down	Aqp1	1.14189e-11	-1.73957	0.078	0.271	1.20801e-07
Day 7	Down	Eif1	1.18936e-10	-1.64135	0.11	0.3	1.25822e-06
Day 7	Down	Igfbp5	3.03086e-10	-1.63349	0.215	0.418	3.20634e-06
Day 7	Down	ENSRNOG00000037911	5.61561e-10	-1.4653	0.134	0.32	5.94075e-06
Day 7	Down	Tmsb4x	2.60334e-09	-1.38486	0.158	0.34	2.75407e-05
Day 7	Down	Stxbp6	5.36418e-08	-1.17025	0.212	0.387	0.000567476
Day 7	Down	Efnb2	2.48216e-07	-1.04872	0.215	0.376	0.00262588
Day 7	Down	Emcn	1.44602e-11	-0.954702	0.391	0.607	1.52974e-07
Day 7	Down	Actb	4.04999e-08	-0.943782	0.293	0.476	0.000428449
Day 7	Down	Ghr	1.08005e-06	-0.940257	0.245	0.398	0.0114258
Day 7	Down	Fndc1	3.36257e-06	-0.868521	0.188	0.34	0.0355727
Day 7	Down	Ube2d3	1.96195e-06	-0.835103	0.272	0.424	0.0207555
Day 7	Down	Clic2	9.22934e-08	-0.701992	0.248	0.444	0.000976371
Day 7	Down	Rcan2	3.3065e-07	-0.673151	0.352	0.533	0.00349795
Day 7	Down	Hecw2	4.20219e-07	-0.660824	0.522	0.656	0.0044455
Day 7	Down	Nebl	2.27676e-06	-0.604824	0.412	0.58	0.0240859
Day 7	Down	Qki	2.95148e-07	-0.55168	0.645	0.769	0.00312237
Day 7	Down	Mbnl1	3.49706e-08	-0.522046	0.701	0.831	0.000369954
Day 7	Down	Glis3	8.68145e-07	-0.517246	0.334	0.52	0.00918411
Day 7	Down	Itpr1	1.62144e-06	-0.479251	0.696	0.8	0.0171532
Day 7	Down	Ldb2	1.70782e-06	-0.448311	0.773	0.867	0.018067
Day 7	Down	Dip2c	4.47851e-06	-0.445217	0.851	0.909	0.0473781
Day 7	Down	Pkhd1l1	2.66088e-06	-0.370783	0.681	0.813	0.0281495
Day 3	Up	Ablim2	3.96135e-06	2.42146	0.328	0.076	0.027464
Day 3	Down	Col3a1	1.06969e-06	-5.90689	0	0.324	0.00741618
