## Supplementary material for "Infusible Extracellular Matrix Biomaterial Enhances Cell-Specific Pro-Repair Responses Following Acute Myocardial Infarction": TableS6

### Sheet: Sheet1
Table S6. Differentially Expressed Genes for Lymphatic Endothelial Cells Treated with iECM at Days 1 and 3 Post Infusion
Timepoint	Direction	Gene	p_val	avg_log2FC	pct.1	pct.2	p_val_adj
Day 1	Up	ENSRNOG00000070284	3.41718e-23	-9.19952	0	0.542	7.27244e-19
Day 1	Up	ENSRNOG00000062930	7.0172e-14	-4.08073	0.04	0.425	1.4934e-09
Day 1	Up	Actg1	2.32266e-11	-4.0547	0.08	0.517	4.94308e-07
Day 1	Up	LOC100911413	2.1442e-09	-4.03678	0.08	0.362	4.56328e-05
Day 1	Up	AABR07015057.1	2.31402e-22	-3.77031	0.112	0.625	4.92469e-18
Day 1	Up	Vmp1	2.29003e-07	-3.19908	0.088	0.45	0.00487364
Day 1	Up	Hnrnpa1	4.92149e-08	-3.13523	0.08	0.367	0.00104739
Day 1	Up	ENSRNOG00000037911	5.16194e-11	-2.99504	0.12	0.446	1.09856e-06
Day 1	Up	Eif4g2	5.73246e-08	-2.86765	0.152	0.417	0.00121998
Day 1	Up	Angpt2	5.24112e-09	-2.78436	0.112	0.392	0.000111542
Day 1	Up	Actb	4.08588e-18	-2.68311	0.344	0.8	8.69557e-14
Day 1	Up	AABR07000398.1	1.50286e-16	-2.61992	0.216	0.642	3.19839e-12
Day 1	Up	Srsf2	1.18282e-11	-2.48565	0.28	0.6	2.51727e-07
Day 1	Up	Tpt1	8.49952e-09	-2.40234	0.184	0.488	0.000180887
Day 1	Up	Marchf3	3.39219e-08	-2.37931	0.272	0.529	0.000721925
Day 1	Up	Eif4a1	2.97793e-07	-2.30542	0.16	0.429	0.00633763
Day 1	Up	Mdn1	2.7529e-07	-2.28556	0.112	0.379	0.00585873
Day 1	Up	Hif1a	9.73448e-15	-2.19793	0.336	0.692	2.07169e-10
Day 1	Up	Ddx5	3.50896e-12	-2.19715	0.336	0.729	7.46777e-08
Day 1	Up	Hnrnpa3	2.60646e-07	-2.13918	0.176	0.429	0.00554706
Day 1	Up	Adamts9	5.21566e-11	-2.13747	0.264	0.583	1.11e-06
Day 1	Up	Pfn1	3.65538e-07	-2.12399	0.16	0.446	0.00777938
Day 1	Up	Msn	6.28734e-11	-2.00017	0.264	0.592	1.33807e-06
Day 1	Up	Pdlim5	8.63239e-07	-1.99999	0.272	0.533	0.0183715
Day 1	Up	LOC100359583	1.32567e-07	-1.98915	0.184	0.467	0.00282128
Day 3	Up	Abi3bp	7.26533e-08	0.693861	0.808	0.496	0.00154621
Day 3	Up	Mtss1	1.25227e-09	0.810756	0.536	0.204	2.66509e-05
Day 3	Up	Ccl21	2.2638e-12	0.887626	0.776	0.404	4.81783e-08
Day 3	Up	Cald1	2.42524e-08	1.05341	0.696	0.404	0.00051614
Day 3	Up	Dennd4a	1.93935e-07	1.06062	0.712	0.454	0.00412732
Day 3	Up	Plcb4	3.60652e-10	1.0645	0.88	0.629	7.6754e-06
Day 3	Up	Cdk6	1.11151e-07	1.14601	0.552	0.271	0.00236552
Day 3	Up	Pacsin2	5.23006e-09	1.17982	0.656	0.358	0.000111306
Day 3	Up	Zmynd8	2.32835e-07	1.18189	0.616	0.354	0.00495519
Day 3	Up	Ston2	3.7223e-09	1.19529	0.736	0.458	7.9218e-05
Day 3	Up	Smarca2	9.57847e-07	1.22317	0.504	0.254	0.0203849
Day 3	Up	Arhgap6	1.16935e-06	1.27205	0.56	0.296	0.0248862
Day 3	Up	Arhgap18	1.4597e-07	1.31447	0.6	0.329	0.00310653
Day 3	Up	Ltbp4	4.32813e-08	1.31531	0.576	0.308	0.000921112
Day 3	Up	Tspan18	8.00751e-10	1.33706	0.72	0.438	1.70416e-05
Day 3	Up	Emcn	2.22879e-07	1.3472	0.504	0.246	0.00474331
Day 3	Up	Bcas3	6.26101e-09	1.35195	0.6	0.304	0.000133247
Day 3	Up	Nrp2	8.22035e-16	1.38236	0.904	0.604	1.74945e-11
Day 3	Up	Gas7	2.83063e-11	1.46373	0.656	0.371	6.02414e-07
Day 3	Up	Dennd2a	3.86171e-13	1.46716	0.64	0.312	8.21849e-09
Day 3	Up	Prkag2	4.18764e-12	1.50631	0.656	0.304	8.91213e-08
Day 3	Up	Dnm3	1.11674e-13	1.50689	0.752	0.354	2.37665e-09
Day 3	Up	Mgll	7.10406e-10	1.54618	0.552	0.242	1.51189e-05
Day 3	Up	Ccdc88c	1.73755e-08	1.58655	0.416	0.154	0.000369786
Day 3	Up	Mpp7	1.09275e-19	1.59328	0.936	0.633	2.32559e-15
Day 3	Up	Nhsl2	3.52985e-11	1.64338	0.6	0.292	7.51223e-07
Day 3	Up	Myo6	1.88771e-09	1.64796	0.52	0.238	4.01742e-05
Day 3	Up	Zfp423	3.31578e-08	1.68152	0.456	0.196	0.000705665
Day 3	Up	Itga9	7.78299e-22	1.68168	0.904	0.588	1.65638e-17
Day 3	Up	Ccdc141	4.14593e-10	1.68936	0.4	0.142	8.82336e-06
Day 3	Up	Sh3gl3	8.37334e-10	1.70149	0.488	0.2	1.78201e-05
Day 3	Up	Rora	1.9264e-18	1.74318	0.848	0.562	4.09977e-14
Day 3	Up	Dapk2	4.29012e-11	1.74746	0.584	0.271	9.13022e-07
Day 3	Up	Pde7b	1.63912e-17	1.77696	0.896	0.583	3.48836e-13
Day 3	Up	RGD1306556	1.80893e-09	1.78888	0.44	0.162	3.84977e-05
Day 3	Up	Nebl	1.73232e-14	1.81238	0.64	0.262	3.68673e-10
Day 3	Up	Slc9a9	7.61015e-11	1.82881	0.512	0.221	1.61959e-06
Day 3	Up	Syne2	4.78356e-10	1.84031	0.432	0.15	1.01804e-05
Day 3	Up	Dmtn	2.37435e-09	1.87707	0.416	0.15	5.0531e-05
Day 3	Up	P3h2	4.48493e-10	1.91477	0.568	0.271	9.54482e-06
Day 3	Up	Plscr4	4.85769e-10	1.91789	0.448	0.162	1.03381e-05
Day 3	Up	Etl4	7.84038e-15	2.00515	0.656	0.283	1.66859e-10
Day 3	Up	Pkhd1l1	1.03438e-19	2.04579	0.744	0.325	2.20138e-15
Day 3	Up	Mctp1	8.21314e-12	2.05561	0.6	0.312	1.74792e-07
Day 3	Up	Ntn1	2.30343e-13	2.0851	0.608	0.271	4.90216e-09
Day 3	Up	Enpep	1.99864e-13	2.13162	0.52	0.179	4.25351e-09
Day 3	Up	Pgm5	3.05577e-10	2.15983	0.416	0.146	6.50328e-06
Day 3	Up	Ypel2	3.97988e-10	2.18905	0.368	0.104	8.46997e-06
Day 3	Up	Ptgs1	1.3708e-10	2.28658	0.328	0.071	2.91734e-06
Day 3	Up	Eln	7.30407e-23	2.29367	0.704	0.192	1.55445e-18
Day 3	Up	Tmod2	9.85219e-13	2.44465	0.456	0.138	2.09674e-08
Day 3	Up	Tmtc1	3.9706e-18	2.5835	0.576	0.15	8.45022e-14
Day 3	Up	Gxylt2	1.15381e-14	2.63805	0.344	0.062	2.45554e-10
Day 3	Up	Tnfaip8l3	6.49177e-14	2.64944	0.392	0.083	1.38158e-09
Day 3	Up	Dtx1	6.4793e-18	2.94762	0.48	0.092	1.37892e-13
Day 3	Up	Cdh4	2.67683e-11	2.95337	0.304	0.054	5.69682e-07
Day 3	Up	Efcc1	1.23366e-15	3.4032	0.384	0.071	2.62548e-11
