## Supplementary material for "Infusible Extracellular Matrix Biomaterial Enhances Cell-Specific Pro-Repair Responses Following Acute Myocardial Infarction": TableS7

### Sheet: LECiECM_Day7vDay1
Table S7. Differentially Expressed Genes for Lymphatic Endothelial Cells Treated with iECM at Days 1 and 7 Post Infusion
Timepoint	Direction	Gene	p_val	avg_log2FC	pct.1	pct.2	p_val_adj
Day 1	Up	Fth1	3.8e-19	-3.68691	0.026	0.32	7.96e-15
Day 1	Up	LOC100911413	2.3e-22	-3.43148	0.085	0.372	4.81e-18
Day 1	Up	LOC100360413	2.4e-32	-3.34295	0.057	0.411	5.03e-28
Day 1	Up	Cd63	1.54e-21	-3.0653	0.055	0.316	3.22e-17
Day 1	Up	Ctsb	3.95e-21	-2.96825	0.079	0.355	8.27e-17
Day 1	Up	Hif1a	8.59e-44	-2.95279	0.247	0.706	1.8e-39
Day 1	Up	Angpt2	1.59e-19	-2.81558	0.124	0.394	3.32e-15
Day 1	Up	LOC108351137	1.5e-25	-2.77582	0.045	0.333	3.14e-21
Day 1	Up	Hspa5	1.44e-23	-2.65853	0.079	0.385	3.02e-19
Day 1	Up	Adamts9	2.48e-30	-2.52092	0.195	0.58	5.18e-26
Day 1	Up	LOC100359583	3.11e-22	-2.36419	0.146	0.463	6.51e-18
Day 1	Up	Marchf3	1.29e-19	-2.33629	0.239	0.541	2.71e-15
Day 1	Up	Actb	5.77e-36	-2.31063	0.385	0.792	1.21e-31
Day 1	Up	Tpt1	6.36e-23	-2.27984	0.144	0.481	1.33e-18
Day 1	Up	ENSRNOG00000037911	1.11e-22	-2.27604	0.138	0.455	2.33e-18
Day 1	Up	Npm1	6.06e-16	-2.16942	0.114	0.364	1.27e-11
Day 1	Up	Actg1	4.04e-22	-2.08109	0.176	0.515	8.46e-18
Day 1	Up	Cemip2	6.86e-31	-2.06377	0.383	0.749	1.44e-26
Day 1	Up	Tgif1	1.04e-17	-2.06282	0.136	0.411	2.18e-13
Day 1	Up	Tmsb4x	2.95e-19	-2.0473	0.225	0.532	6.17e-15
Day 1	Up	Hsp90b1	1.45e-26	-2.02557	0.101	0.459	3.03e-22
Day 1	Up	Eif1	2.39e-17	-1.91707	0.114	0.385	5.01e-13
Day 1	Up	Zc3h10	2.1e-17	-1.78854	0.16	0.455	4.38e-13
Day 1	Up	H3f3a	5.92e-16	-1.78688	0.099	0.351	1.24e-11
Day 1	Up	Pfn1	2.55e-17	-1.78477	0.152	0.442	5.33e-13
Day 1	Up	ENSRNOG00000064568	2.13e-17	-1.73651	0.193	0.485	4.45e-13
Day 1	Up	Pdpn	3.45e-17	-1.70738	0.247	0.554	7.21e-13
Day 1	Up	Hsp90ab1	3.02e-15	-1.6795	0.166	0.442	6.32e-11
Day 1	Up	Eng	3.44e-18	-1.59824	0.284	0.593	7.2e-14
Day 1	Up	Eif4a1	4.17e-13	-1.39111	0.181	0.442	8.72e-09
Day 1	Up	Plaur	9.38e-13	-1.32683	0.166	0.42	1.96e-08
Day 1	Up	Tpm3	4.1e-13	-1.31558	0.205	0.476	8.57e-09
Day 1	Up	Stat3	1.2e-11	-1.2193	0.243	0.498	2.51e-07
Day 1	Up	Snd1	1.57e-16	-1.067	0.446	0.723	3.28e-12
Day 7	Up	Abi3bp	4.42e-11	0.567138	0.783	0.511	9.25e-07
Day 7	Up	Eln	9.85e-12	1.44221	0.465	0.203	2.06e-07
Day 7	Up	Prkag2	2.61e-16	1.5639	0.596	0.312	5.46e-12
Day 7	Up	Pde7b	5.44e-26	1.56629	0.88	0.61	1.14e-21
Day 7	Up	Rora	3.06e-27	1.75091	0.844	0.576	6.4e-23
Day 7	Up	Etl4	1.45e-21	1.79191	0.639	0.277	3.03e-17
Day 7	Up	Stab1	1.16e-16	1.82494	0.57	0.277	2.42e-12
Day 7	Up	Slc9a9	1.16e-13	1.86777	0.485	0.225	2.43e-09
Day 7	Up	Tmtc1	9.36e-14	1.93852	0.43	0.156	1.96e-09
Day 7	Up	Pkhd1l1	3.21e-19	1.96472	0.637	0.342	6.71e-15
Day 7	Up	ENSRNOG00000068039	2.98e-16	1.99304	0.576	0.307	6.24e-12
Day 7	Up	Enpep	3.51e-15	2.02688	0.469	0.186	7.35e-11
Day 7	Up	Syne2	8.54e-16	2.04309	0.452	0.156	1.79e-11
Day 7	Up	Ccdc141	6.35e-14	2.09857	0.41	0.139	1.33e-09
Day 7	Up	ENSRNOG00000062930	9.3e-42	3.60587	0.769	0.424	1.95e-37
