## Supplementary material for "Infusible Extracellular Matrix Biomaterial Enhances Cell-Specific Pro-Repair Responses Following Acute Myocardial Infarction": TableS8

### Sheet: Upregulated
Table S8. Differentially Expressed Genes for Mural Cells Treated with iECM vs. Saline Across All Timepoints
Timepoint	Direction	Gene	p_val	avg_log2FC	pct.1	pct.2	p_val_adj
Day 1	Up	Nhs	3.10252e-08	0.252665	0.634	0.55	0.000391259
Day 1	Up	Chchd3	2.43325e-07	0.255449	0.441	0.354	0.00306858
Day 1	Up	Pard3	2.02522e-09	0.256271	0.659	0.556	2.55401e-05
Day 1	Up	AABR07028615.1	3.92019e-08	0.256519	0.613	0.517	0.000494375
Day 1	Up	Runx1	1.8935e-06	0.264148	0.28	0.209	0.023879
Day 1	Up	Lhfpl6	2.11065e-09	0.26699	0.819	0.731	2.66174e-05
Day 1	Up	Sema6d	3.33868e-06	0.268555	0.447	0.371	0.0421041
Day 1	Up	Ednra	3.33e-06	0.269721	0.544	0.471	0.0419947
Day 1	Up	Pde1a	4.8125e-09	0.27103	0.669	0.571	6.06905e-05
Day 1	Up	Usp34	4.08416e-07	0.273832	0.45	0.366	0.00515053
Day 1	Up	Cdk14	1.08659e-06	0.282681	0.43	0.352	0.013703
Day 1	Up	Cacnb2	8.38599e-08	0.283781	0.728	0.65	0.00105756
Day 1	Up	Peak1	2.45481e-10	0.284693	0.707	0.611	3.09575e-06
Day 1	Up	Slc44a1	3.40602e-06	0.285176	0.454	0.38	0.0429533
Day 1	Up	Mkln1	2.74682e-06	0.285981	0.332	0.258	0.0346401
Day 1	Up	Ets1	1.13111e-09	0.292125	0.556	0.449	1.42644e-05
Day 1	Up	Dip2c	1.43957e-07	0.297009	0.477	0.387	0.00181544
Day 1	Up	Spred1	2.38853e-06	0.303098	0.39	0.316	0.0301217
Day 1	Up	Klf7	1.70006e-06	0.303902	0.353	0.277	0.0214395
Day 1	Up	Lamc1	4.14691e-09	0.304079	0.633	0.534	5.22967e-05
Day 1	Up	ENSRNOG00000064568	4.81568e-11	0.310654	0.593	0.486	6.07305e-07
Day 1	Up	Ror1	1.18652e-07	0.325148	0.477	0.394	0.00149632
Day 1	Up	Fubp1	4.7354e-07	0.329663	0.311	0.234	0.00597181
Day 1	Up	Map3k20	2.09078e-06	0.34477	0.426	0.351	0.0263668
Day 1	Up	Fndc3b	1.93153e-12	0.352217	0.52	0.396	2.43586e-08
Day 1	Up	Zfp407	8.08263e-08	0.359286	0.379	0.297	0.0010193
Day 1	Up	Wwox	8.2293e-07	0.360532	0.369	0.297	0.010378
Day 1	Up	Gmds	1.79571e-13	0.364016	0.624	0.498	2.26457e-09
Day 1	Up	Washc4	7.8518e-07	0.379104	0.281	0.209	0.0099019
Day 1	Up	Spata5	5.23958e-07	0.388323	0.269	0.199	0.00660763
Day 1	Up	Cacna1c	6.67673e-37	0.393753	0.931	0.823	8.42002e-33
Day 1	Up	Trabd2b	6.96632e-10	0.41396	0.448	0.351	8.78522e-06
Day 1	Up	Ptpn13	5.68736e-11	0.435824	0.448	0.346	7.17233e-07
Day 1	Up	Cacna2d1	6.77294e-18	0.43914	0.644	0.509	8.54135e-14
Day 1	Up	Tjp1	2.40482e-07	0.454145	0.251	0.181	0.00303272
Day 1	Up	Rock2	7.93958e-09	0.465795	0.537	0.457	0.000100126
Day 1	Up	Nhsl1	1.30927e-10	0.476475	0.442	0.353	1.65112e-06
Day 1	Up	Camkmt	4.593e-11	0.483755	0.357	0.256	5.79223e-07
Day 1	Up	Xylt1	3.74437e-11	0.487876	0.345	0.247	4.72203e-07
Day 1	Up	Trps1	6.18461e-18	0.491399	0.682	0.575	7.79941e-14
Day 1	Up	Osmr	1.24234e-15	0.492266	0.529	0.394	1.56672e-11
Day 1	Up	Kalrn	3.7106e-20	0.55396	0.675	0.544	4.67943e-16
Day 1	Up	Ext1	1.91167e-30	0.569025	0.792	0.654	2.41081e-26
Day 1	Up	Cpne8	8.81061e-11	0.589114	0.253	0.166	1.11111e-06
Day 1	Up	Snd1	1.55393e-27	0.604487	0.571	0.397	1.95967e-23
Day 1	Up	Cblb	2.97544e-26	0.682269	0.522	0.357	3.75233e-22
Day 1	Up	Slc39a14	5.64681e-13	0.687493	0.254	0.16	7.12119e-09
Day 1	Up	Col6a3	1.34923e-20	0.687615	0.416	0.275	1.70151e-16
Day 1	Up	Hif1a	3.20761e-10	0.745303	0.25	0.171	4.04512e-06
Day 1	Up	Robo1	2.26688e-22	0.852797	0.408	0.27	2.85877e-18
Day 1	Up	Sulf1	1.24209e-16	0.987648	0.299	0.192	1.5664e-12
Day 1	Up	Adcy2	1.00311e-23	1.08178	0.272	0.144	1.26502e-19
Day 1	Up	ENSRNOG00000037911	4.78279e-132	1.87578	0.526	0.162	6.03157e-128
Day 1	Down	Zbtb16	1.96944e-29	-1.78948	0.146	0.289	2.48367e-25
Day 1	Down	Rem1	5.99096e-14	-0.917096	0.173	0.27	7.55521e-10
Day 1	Down	Septin4	3.54557e-12	-0.803433	0.169	0.26	4.47132e-08
Day 1	Down	Sh2d3c	1.97656e-09	-0.79429	0.206	0.283	2.49265e-05
Day 1	Down	Kcnj8	1.48962e-09	-0.779021	0.191	0.268	1.87856e-05
Day 1	Down	Ddx5	2.07455e-22	-0.757313	0.402	0.524	2.61622e-18
Day 1	Down	Snrnp70	8.89989e-12	-0.704622	0.251	0.342	1.12236e-07
Day 1	Down	Rsrp1	2.3913e-09	-0.700378	0.181	0.259	3.01567e-05
Day 1	Down	Ccnl2	1.91018e-10	-0.642473	0.238	0.326	2.40893e-06
Day 1	Down	Ntng1	6.37441e-07	-0.602886	0.216	0.284	0.00803877
Day 1	Down	Actb	1.51844e-14	-0.601132	0.331	0.446	1.9149e-10
Day 1	Down	Rerg	2.83254e-09	-0.559323	0.423	0.488	3.57211e-05
Day 1	Down	Myl6	9.29716e-07	-0.525105	0.231	0.297	0.0117246
Day 1	Down	ENSRNOG00000070442	5.16613e-09	-0.52248	0.355	0.432	6.51501e-05
Day 1	Down	Plce1	2.09565e-09	-0.511912	0.354	0.435	2.64282e-05
Day 1	Down	Pde7b	2.79837e-08	-0.505803	0.391	0.461	0.000352903
Day 1	Down	Mylk	2.04067e-06	-0.461344	0.268	0.334	0.0257349
Day 1	Down	Pdgfrb	2.33872e-14	-0.452087	0.713	0.753	2.94936e-10
Day 1	Down	Pdzd2	3.38378e-07	-0.402175	0.362	0.437	0.00426729
Day 1	Down	Irag1	2.05939e-07	-0.321017	0.447	0.527	0.0025971
Day 7	Up	Fry	2.86694e-07	0.257047	0.495	0.444	0.00390104
Day 7	Up	Zfhx3	2.12446e-08	0.268165	0.596	0.557	0.000289076
Day 7	Up	Rasl12	1.24991e-06	0.305463	0.389	0.343	0.0170076
Day 7	Up	Map1b	2.32084e-06	0.305821	0.375	0.327	0.0315797
Day 7	Up	Rsrp1	1.18934e-06	0.313811	0.375	0.328	0.0161834
Day 7	Up	Rb1cc1	6.70821e-07	0.329509	0.281	0.232	0.00912787
Day 7	Up	Irag1	8.43725e-16	0.335386	0.638	0.578	1.14806e-11
Day 7	Up	Rbm5	2.05765e-08	0.349312	0.359	0.305	0.000279984
Day 7	Up	ENSRNOG00000065796	2.33901e-09	0.353608	0.399	0.338	3.1827e-05
Day 7	Up	Prpf4b	1.777e-07	0.355775	0.39	0.343	0.00241796
Day 7	Up	Ttc3	1.23896e-13	0.356827	0.557	0.495	1.68585e-09
Day 7	Up	Prrx1	1.17719e-07	0.364274	0.356	0.304	0.0016018
Day 7	Up	Pdgfrb	3.58199e-25	0.371073	0.782	0.731	4.87401e-21
Day 7	Up	Prtfdc1	1.6075e-06	0.38899	0.347	0.304	0.0218733
Day 7	Up	Dst	1.61174e-19	0.391583	0.602	0.522	2.19309e-15
Day 7	Up	Cacna1c	9.53909e-25	0.402868	0.791	0.732	1.29798e-20
Day 7	Up	Pnisr	2.08819e-14	0.432306	0.424	0.348	2.84139e-10
Day 7	Up	Ddx5	2.31509e-21	0.43424	0.566	0.471	3.15014e-17
Day 7	Up	Luc7l3	8.92147e-15	0.462466	0.414	0.337	1.21394e-10
Day 7	Up	Ppp1r12c	4.8917e-11	0.482725	0.26	0.197	6.65614e-07
Day 7	Up	Son	1.15041e-30	0.494089	0.64	0.533	1.56536e-26
Day 7	Up	Srsf2	3.4059e-17	0.498324	0.402	0.315	4.6344e-13
Day 7	Up	Sf3b1	7.30989e-15	0.505827	0.337	0.258	9.94657e-11
Day 7	Up	Ddx39b	2.5632e-09	0.510158	0.28	0.226	3.48774e-05
Day 7	Up	Zbtb16	1.78654e-13	0.528773	0.377	0.31	2.43095e-09
Day 7	Up	Rgs6	3.02192e-09	0.542489	0.281	0.228	4.11193e-05
Day 7	Up	Hnrnph1	1.0428e-18	0.547662	0.4	0.313	1.41894e-14
Day 7	Up	Snrnp70	9.03904e-21	0.549243	0.439	0.347	1.22994e-16
Day 7	Up	Srrm2	3.27887e-23	0.556353	0.448	0.347	4.46156e-19
Day 7	Up	Chd4	9.12691e-14	0.569559	0.253	0.184	1.2419e-09
Day 7	Up	Dgkb	8.3121e-27	0.571341	0.458	0.339	1.13103e-22
Day 7	Up	Srsf5	1.9192e-19	0.580376	0.365	0.276	2.61146e-15
Day 7	Up	Gpc6	3.29256e-19	0.602602	0.506	0.418	4.48018e-15
Day 7	Up	Olr59	3.16811e-12	0.610346	0.251	0.188	4.31085e-08
Day 7	Up	Arglu1	9.27042e-15	0.623158	0.269	0.197	1.26143e-10
Day 7	Up	Plekhg2	1.46562e-18	0.631364	0.277	0.192	1.99427e-14
Day 7	Up	Rem1	1.83835e-15	0.675096	0.28	0.208	2.50145e-11
Day 7	Up	Col6a2	1.00855e-15	0.702653	0.269	0.197	1.37233e-11
Day 7	Up	Zbed6	4.32779e-39	0.7073	0.461	0.328	5.88883e-35
Day 7	Up	ENSRNOG00000068039	2.59493e-10	0.709613	0.25	0.197	3.53092e-06
Day 7	Up	Col6a1	2.53195e-25	0.88175	0.257	0.162	3.44522e-21
Day 7	Up	Ccnl2	1.53249e-59	1.01508	0.406	0.24	2.08527e-55
Day 7	Down	Ttn	7.85085e-59	-1.19298	0.105	0.252	1.06827e-54
Day 7	Down	Myl2	7.80258e-46	-1.15572	0.13	0.262	1.0617e-41
Day 7	Down	Igf1	1.27505e-23	-0.622178	0.267	0.374	1.73496e-19
Day 7	Down	Stag2	5.11232e-16	-0.535283	0.208	0.289	6.95633e-12
Day 7	Down	Abi2	1.18773e-16	-0.533499	0.18	0.262	1.61614e-12
Day 7	Down	Ssh2	8.59853e-33	-0.495368	0.462	0.589	1.17e-28
Day 7	Down	Tmod3	1.91459e-18	-0.485274	0.246	0.342	2.60519e-14
Day 7	Down	Steap4	6.85916e-17	-0.482967	0.222	0.31	9.33326e-13
Day 7	Down	Pde8b	3.29219e-18	-0.471394	0.316	0.41	4.47968e-14
Day 7	Down	Atf7	7.24236e-13	-0.445378	0.258	0.331	9.85468e-09
Day 7	Down	Xkr4	1.78232e-21	-0.429662	0.434	0.542	2.4252e-17
Day 7	Down	P2ry14	5.12594e-10	-0.423609	0.197	0.257	6.97487e-06
Day 7	Down	Gucy1b1	1.56779e-11	-0.422038	0.278	0.349	2.13329e-07
Day 7	Down	Dag1	1.06517e-09	-0.418759	0.198	0.259	1.44937e-05
Day 7	Down	Trpc3	2.31567e-14	-0.411999	0.301	0.386	3.15093e-10
Day 7	Down	Qki	1.48486e-15	-0.403816	0.329	0.417	2.02046e-11
Day 7	Down	Bmp2k	2.42411e-13	-0.399179	0.242	0.32	3.29848e-09
Day 7	Down	Tmem135	1.23797e-10	-0.392165	0.246	0.312	1.6845e-06
Day 7	Down	Mtmr3	5.36647e-11	-0.3905	0.261	0.331	7.30216e-07
Day 7	Down	ENSRNOG00000068238	7.64668e-11	-0.387565	0.258	0.326	1.04048e-06
Day 7	Down	LOC102549789	1.53302e-12	-0.385955	0.304	0.379	2.08598e-08
Day 7	Down	Pde7b	5.8754e-26	-0.384629	0.571	0.676	7.99466e-22
Day 7	Down	Chn1	2.2655e-22	-0.38065	0.495	0.601	3.08267e-18
Day 7	Down	Dach1	1.84008e-25	-0.378382	0.623	0.718	2.50379e-21
Day 7	Down	Med12l	1.36178e-10	-0.372499	0.259	0.329	1.85297e-06
Day 7	Down	Dennd5b	1.11745e-13	-0.36985	0.365	0.445	1.52051e-09
Day 7	Down	Chd2	1.23e-11	-0.364474	0.308	0.381	1.67366e-07
Day 7	Down	Phip	1.64713e-09	-0.354498	0.297	0.363	2.24125e-05
Day 7	Down	Ptprk	3.35197e-14	-0.347913	0.39	0.478	4.56103e-10
Day 7	Down	Ptbp3	1.44837e-06	-0.346567	0.215	0.261	0.019708
Day 7	Down	Ndfip1	8.29511e-07	-0.344967	0.207	0.255	0.0112872
Day 7	Down	Ppp6r3	1.71457e-07	-0.343172	0.218	0.27	0.00233301
Day 7	Down	Man1a1	2.46542e-09	-0.342866	0.284	0.349	3.35469e-05
Day 7	Down	Spred1	7.93477e-11	-0.337511	0.317	0.389	1.07968e-06
Day 7	Down	Kdm6a	7.9238e-12	-0.330586	0.303	0.38	1.07819e-07
Day 7	Down	LOC120102485	1.21001e-06	-0.323336	0.259	0.308	0.0164646
Day 7	Down	Lrrc4c	1.92136e-14	-0.319569	0.551	0.625	2.61439e-10
Day 7	Down	Cd46	1.85695e-07	-0.317086	0.225	0.279	0.00252676
Day 7	Down	Septin7	6.65474e-13	-0.314747	0.436	0.511	9.0551e-09
Day 7	Down	Tmem131	1.59808e-09	-0.31245	0.227	0.292	2.17451e-05
Day 7	Down	Frem1	4.31173e-07	-0.310195	0.251	0.304	0.00586697
Day 7	Down	Cdc42	1.6387e-06	-0.307544	0.23	0.278	0.0222978
Day 7	Down	Ywhae	6.81585e-08	-0.304737	0.262	0.32	0.000927433
Day 7	Down	Lrrfip2	2.97983e-06	-0.302323	0.223	0.271	0.0405466
Day 7	Down	LOC100911576	2.55287e-06	-0.300488	0.228	0.276	0.034737
Day 7	Down	Lnpep	3.70945e-07	-0.300203	0.225	0.278	0.00504744
Day 7	Down	Cask	2.7729e-08	-0.299625	0.276	0.336	0.000377309
Day 7	Down	Dennd2a	1.08684e-15	-0.298003	0.571	0.659	1.47887e-11
Day 7	Down	Pspc1	7.09094e-07	-0.291914	0.239	0.291	0.00964865
Day 7	Down	Pdzd2	1.67566e-18	-0.290786	0.618	0.704	2.28007e-14
Day 7	Down	Trps1	5.60985e-13	-0.289476	0.54	0.612	7.63332e-09
Day 7	Down	Mbnl1	1.09365e-13	-0.289229	0.533	0.612	1.48813e-09
Day 7	Down	Art3	2.82116e-08	-0.287292	0.234	0.293	0.000383876
Day 7	Down	Ldb2	1.89424e-11	-0.286656	0.515	0.583	2.57749e-07
Day 7	Down	Dock9	1.65314e-06	-0.286065	0.251	0.3	0.0224942
Day 7	Down	Sh3bgrl	1.25726e-06	-0.28237	0.312	0.364	0.0171076
Day 7	Down	Plxdc2	4.44577e-24	-0.28061	0.782	0.847	6.04936e-20
Day 7	Down	Myo1b	2.00852e-18	-0.277429	0.74	0.805	2.733e-14
Day 7	Down	Prex2	4.28665e-16	-0.277394	0.635	0.708	5.83285e-12
Day 7	Down	Arhgap42	1.93617e-12	-0.276557	0.575	0.644	2.63455e-08
Day 7	Down	Pafah1b1	9.25458e-08	-0.276082	0.373	0.431	0.00125927
Day 7	Down	Ghr	9.5315e-09	-0.273725	0.429	0.492	0.000129695
Day 7	Down	App	1.0172e-08	-0.270096	0.339	0.406	0.00013841
Day 7	Down	ENSRNOG00000066115	1.21856e-14	-0.269212	0.622	0.697	1.65809e-10
Day 7	Down	Igf1r	2.43932e-11	-0.267597	0.472	0.548	3.31918e-07
Day 7	Down	Epc1	1.32853e-07	-0.26725	0.227	0.282	0.00180773
Day 7	Down	Kansl1	3.29156e-10	-0.263958	0.413	0.485	4.47882e-06
Day 7	Down	Tafa2	3.29596e-06	-0.259181	0.281	0.331	0.0448481
Day 7	Down	Fcho2	1.28175e-06	-0.259048	0.26	0.313	0.0174408
Day 7	Down	Lims1	7.38194e-13	-0.257724	0.558	0.633	1.00446e-08
Day 7	Down	Plcl1	1.5795e-16	-0.256638	0.852	0.88	2.14922e-12
Day 7	Down	Clec2g	1.93234e-06	-0.251374	0.252	0.303	0.0262933
Day 3	Down	Trps1	2.67226e-06	-0.314465	0.557	0.702	0.031693
Day 3	Down	Gpc6	4.75579e-10	-0.503349	0.419	0.598	5.64037e-06
Day 3	Down	Col4a1	5.74416e-08	-0.544957	0.404	0.56	0.000681257
Day 3	Down	Picalm	1.46447e-06	-0.546211	0.368	0.495	0.0173686
Day 3	Down	Vps54	8.14083e-07	-0.719215	0.133	0.254	0.00965503
Day 3	Down	Pde4d	3.997e-07	-0.721239	0.215	0.353	0.00474044
Day 3	Down	Dlg1	3.07735e-06	-0.725498	0.15	0.263	0.0364974
Day 3	Down	Camk2d	3.89145e-07	-0.737125	0.288	0.412	0.00461526
Day 3	Down	Fbn1	4.28143e-08	-0.771178	0.211	0.355	0.000507778
Day 3	Down	Mgp	3.16196e-07	-0.783209	0.148	0.275	0.00375009
Day 3	Down	Cdh2	1.41534e-06	-0.920057	0.136	0.25	0.0167859
Day 3	Down	Nav1	6.54536e-09	-0.930973	0.162	0.312	7.7628e-05
Day 3	Down	Hdac9	9.63604e-10	-1.01942	0.148	0.306	1.14283e-05
Day 3	Down	Ddx5	1.74164e-12	-1.15644	0.194	0.374	2.06559e-08
Day 3	Down	Actb	6.55211e-28	-2.33973	0.087	0.372	7.7708e-24
Day 3	Down	Col3a1	1.52678e-55	-3.06615	0.07	0.514	1.81076e-51
Day 3	Down	Col1a2	5.45379e-27	-3.28329	0.031	0.288	6.46819e-23
Day 3	Up	Tafa2	8.53886e-11	1.3355	0.341	0.205	1.01271e-06
Day 3	Up	Per3	2.17194e-16	1.23055	0.412	0.222	2.57592e-12
Day 3	Up	Xkr4	1.10483e-13	1.22866	0.472	0.309	1.31032e-09
Day 3	Up	ENSRNOG00000064824	3.62028e-07	0.846951	0.453	0.344	0.00429365
Day 3	Up	Rasl12	5.57019e-09	0.844901	0.446	0.311	6.60625e-05
Day 3	Up	Plcl1	1.89811e-06	0.727394	0.811	0.796	0.0225116
Day 3	Up	LOC120098113	6.66733e-13	0.626518	0.864	0.817	7.90746e-09
Day 3	Up	Tmcc3	5.30944e-07	0.615077	0.617	0.516	0.006297
Day 3	Up	Plxdc2	3.85287e-08	0.567494	0.768	0.759	0.00045695
Day 3	Up	Slco3a1	1.40653e-07	0.51695	0.753	0.706	0.00166815
Day 3	Up	Tns1	5.97319e-07	0.488748	0.642	0.547	0.00708421
Day 3	Up	Zfp385d	6.70211e-08	0.438389	0.838	0.801	0.00079487
Day 3	Up	Utrn	8.42438e-09	0.416867	0.843	0.809	9.99131e-05
Day 3	Up	Ebf1	6.17383e-10	0.282929	0.985	0.981	7.32216e-06
