## Supplementary material for "Infusible Extracellular Matrix Biomaterial Enhances Cell-Specific Pro-Repair Responses Following Acute Myocardial Infarction": TableS9

### Sheet: Pericytes_Day3_vs_Day1_markers
Table S9. Differentially Expressed Genes for Mural Cells Treated with iECM at Days 1 and 3 Post Infusion
Timepoint	Direction	Gene	p_val	avg_log2FC	pct.1	pct.2	p_val_adj
Day 1	Up	Actg1	6.21193e-44	-11.3409	0	0.386	1.32202e-39
Day 1	Up	ENSRNOG00000070284	1.14813e-108	-11.2715	0	0.341	2.44345e-104
Day 1	Up	Eif4a2	8.62895e-60	-9.89815	0.002	0.42	1.83641e-55
Day 1	Up	Zc3h10	9.65749e-16	-6.20542	0.005	0.321	2.05531e-11
Day 1	Up	Tmsb4x	2.20114e-07	-5.87	0.003	0.3	0.00468447
Day 1	Up	ENSRNOG00000037911	5.48039e-182	-4.30779	0.071	0.636	1.16634e-177
Day 1	Up	Hnrnpdl	8.14193e-36	-3.34392	0.043	0.306	1.73277e-31
Day 1	Up	AABR07000398.1	6.0699e-103	-3.29662	0.075	0.484	1.2918e-98
Day 1	Up	Slc39a14	2.86898e-62	-3.15431	0.083	0.367	6.10575e-58
Day 1	Up	Hnrnpa1	2.37297e-45	-2.92207	0.058	0.313	5.05015e-41
Day 1	Up	AABR07015057.1	2.77319e-97	-2.84984	0.088	0.407	5.90191e-93
Day 1	Up	Adamts9	1.69596e-93	-2.81205	0.161	0.535	3.60934e-89
Day 1	Up	Vmp1	1.37658e-35	-2.58402	0.094	0.41	2.92964e-31
Day 1	Up	Mdn1	1.4758e-58	-2.54953	0.075	0.348	3.14081e-54
Day 1	Up	Wsb1	1.07027e-47	-2.433	0.139	0.451	2.27774e-43
Day 1	Up	Pkm	1.71682e-50	-2.40502	0.102	0.379	3.65374e-46
Day 1	Up	Eif4a1	3.18843e-35	-2.37011	0.09	0.344	6.78562e-31
Day 1	Up	Hnrnph1	9.60561e-46	-2.35996	0.144	0.531	2.04427e-41
Day 1	Up	Actb	1.41245e-89	-2.21227	0.18	0.667	3.00597e-85
Day 1	Up	Col6a3	7.00785e-47	-2.1226	0.184	0.501	1.49141e-42
Day 1	Up	Eif4g2	1.10385e-44	-1.91405	0.158	0.428	2.34922e-40
Day 1	Up	Osmr	1.02844e-73	-1.77597	0.29	0.626	2.18873e-69
Day 1	Up	Hnrnpa3	6.49977e-39	-1.68802	0.145	0.403	1.38328e-34
Day 1	Up	Col4a1	1.42288e-103	-1.64786	0.497	0.797	3.02817e-99
Day 1	Up	Ddx3x	1.52628e-51	-1.59453	0.267	0.551	3.24822e-47
Day 1	Up	Msn	1.2423e-47	-1.56751	0.261	0.528	2.64385e-43
Day 1	Up	Srsf2	2.85987e-48	-1.38604	0.301	0.581	6.08638e-44
Day 1	Up	ENSRNOG00000064568	1.42772e-67	-1.28633	0.349	0.682	3.03848e-63
Day 1	Up	Col4a2	9.24024e-79	-1.28564	0.473	0.776	1.96651e-74
Day 1	Up	Snd1	7.5905e-66	-1.21659	0.413	0.699	1.61541e-61
Day 1	Up	Ddx5	2.15446e-23	-1.1414	0.334	0.61	4.58512e-19
Day 3	Up	Irag1	7.83821e-71	1.32735	0.71	0.459	1.66813e-66
Day 3	Up	Zfp385d	4.05319e-94	1.38727	0.808	0.557	8.62599e-90
Day 3	Up	Dock10	7.86408e-68	1.39529	0.656	0.377	1.67363e-63
Day 3	Up	Pdzd2	2.51299e-68	1.44873	0.675	0.41	5.34814e-64
Day 3	Up	Rerg	1.93749e-86	1.62689	0.708	0.438	4.12338e-82
Day 3	Up	Rora	3.07959e-133	1.63327	0.898	0.635	6.55398e-129
Day 3	Up	Mamdc2	1.76636e-71	1.795	0.491	0.201	3.75917e-67
Day 3	Up	Septin4	1.94091e-71	1.89031	0.499	0.22	4.13064e-67
Day 3	Up	Ccdc80	7.74944e-75	1.94026	0.416	0.16	1.64924e-70
Day 3	Up	Ntng1	7.69653e-78	1.94816	0.541	0.246	1.63798e-73
Day 3	Up	Fat3	9.59525e-97	2.04839	0.546	0.204	2.04206e-92
Day 3	Up	Xkr4	1.67689e-73	2.11697	0.505	0.216	3.56876e-69
Day 3	Up	Per3	5.1209e-87	2.25696	0.42	0.117	1.08983e-82
Day 3	Up	ENSRNOG00000064824	1.27142e-91	2.76486	0.416	0.112	2.70583e-87
Day 3	Up	C1qtnf7	3.16193e-86	2.8379	0.332	0.067	6.72922e-82
