## Supplementary material for "Infusible Extracellular Matrix Biomaterial Enhances Cell-Specific Pro-Repair Responses Following Acute Myocardial Infarction": TableS10

### Sheet: MuraliECM_Day7vDay1
Table S10. Differentially Expressed Genes for Mural Cells Treated with iECM at Days 1 and 7 Post Infusion
Timepoint	Direction	Gene	p_val	avg_log2FC	pct.1	pct.2	p_val_adj
Day 7	Up	ENSRNOG00000062930	0	3.49547	0.625	0.228	0
Day 7	Up	ENSRNOG00000064824	1.98e-156	2.70408	0.44	0.112	4.14e-152
Day 7	Up	Per3	3.23e-134	2.31766	0.418	0.117	6.75e-130
Day 7	Up	Ntng1	3.82e-116	1.82548	0.516	0.245	7.98e-112
Day 7	Up	Gucy1a1	3e-168	1.43011	0.741	0.481	6.28e-164
Day 7	Up	Rcan2	3.73e-88	1.37868	0.507	0.254	7.8e-84
Day 1	Up	Actb	2.98e-89	-0.929395	0.399	0.666	6.23e-85
Day 1	Up	Septin11	3.71e-102	-0.936656	0.479	0.738	7.76e-98
Day 1	Up	Gmds	5.83e-127	-1.15432	0.406	0.704	1.22e-122
Day 1	Up	Fndc3b	7.04e-129	-1.15824	0.34	0.651	1.47e-124
Day 1	Up	Gcnt2	6.05e-104	-1.23859	0.269	0.544	1.27e-99
Day 1	Up	Mbd2	6.86e-100	-1.25128	0.234	0.499	1.43e-95
Day 1	Up	Cblb	1.51e-132	-1.31182	0.343	0.65	3.17e-128
Day 1	Up	Spata5	4.39e-114	-1.35565	0.167	0.438	9.18e-110
Day 1	Up	Canx	1.45e-107	-1.42899	0.144	0.397	3.02e-103
Day 1	Up	Snd1	1.11e-199	-1.47982	0.328	0.702	2.32e-195
Day 1	Up	Vmp1	4.04e-118	-1.59461	0.149	0.411	8.46e-114
Day 1	Up	Col6a3	4.7e-135	-1.60756	0.207	0.504	9.83e-131
Day 1	Up	ENSRNOG00000064568	1.37e-246	-1.85913	0.267	0.685	2.87e-242
Day 1	Up	Mdn1	3.45e-133	-1.86881	0.096	0.352	7.21e-129
Day 1	Up	Runx1	7.64e-151	-1.8844	0.122	0.411	1.6e-146
Day 1	Up	Cemip2	4.14e-147	-1.97342	0.152	0.448	8.66e-143
Day 1	Up	Msn	3.51e-190	-2.07708	0.176	0.529	7.35e-186
Day 1	Up	Col4a2	0	-2.15742	0.359	0.779	0
Day 1	Up	Pkm	1.23e-168	-2.21024	0.09	0.381	2.57e-164
Day 1	Up	Osmr	3.22e-275	-2.41741	0.201	0.628	6.73e-271
Day 1	Up	Col4a1	0	-2.49225	0.356	0.8	0
Day 1	Up	Sulf1	6.85e-131	-2.54271	0.124	0.374	1.43e-126
Day 1	Up	ENSRNOG00000037911	0	-2.97866	0.11	0.639	0
Day 1	Up	Spred3	7e-230	-3.22362	0.039	0.339	1.46e-225
Day 1	Up	Slc39a14	3.31e-227	-3.24154	0.058	0.371	6.93e-223
Day 1	Up	Adamts9	0	-3.38914	0.115	0.54	0
