## Supplementary material for "Infusible Extracellular Matrix Biomaterial Enhances Cell-Specific Pro-Repair Responses Following Acute Myocardial Infarction": TableS11

### Sheet: Sheet1
Table S11. Differentially Expressed Genes for Monocytes and Antigen Presenting Cells Treated with iECM vs. Saline Across For Day 1
Cell Type	Direction	gene	p_val	avg_log2FC	pct.1	pct.2	p_val_adj
Antigen Presenting Cell	Up	Picalm	1.91784e-07	0.513486	0.817	0.716	0.0020519
Antigen Presenting Cell	Up	Jarid2	1.08626e-06	0.648065	0.645	0.539	0.0116219
Antigen Presenting Cell	Up	Htr7	9.49153e-07	0.649974	0.518	0.371	0.010155
Antigen Presenting Cell	Up	ENSRNOG00000070284	1.87836e-06	0.8283	0.301	0.177	0.0200966
Antigen Presenting Cell	Up	Pitpnc1	1.45086e-06	0.918309	0.417	0.281	0.0155227
Antigen Presenting Cell	Up	Atp6v0a1	1.25795e-07	0.923941	0.361	0.221	0.00134588
Antigen Presenting Cell	Up	ENSRNOG00000037911	5.49768e-13	1.05689	0.394	0.196	5.88197e-09
Antigen Presenting Cell	Up	Ugcg	4.57942e-10	1.10206	0.341	0.18	4.89952e-06
Antigen Presenting Cell	Up	Slfn4	2.27442e-31	1.71147	0.642	0.333	2.4334e-27
Antigen Presenting Cell	Down	Cd74	7.0187e-07	-0.503364	0.766	0.837	0.0075093
Antigen Presenting Cell	Down	Hdac9	1.60337e-06	-0.561429	0.456	0.601	0.0171544
Antigen Presenting Cell	Down	RT1-Db1	1.18243e-06	-0.600108	0.577	0.683	0.0126508
Monocytes	Up	Ripor2	1.41713e-06	0.268808	0.767	0.709	0.0137348
Monocytes	Up	Jmjd1c	1.45532e-07	0.30131	0.621	0.525	0.0014105
Monocytes	Up	Lpcat2	3.73787e-06	0.343573	0.65	0.583	0.0362274
Monocytes	Up	Vav3	1.36131e-06	0.360281	0.541	0.456	0.0131938
Monocytes	Up	Rab8b	1.55248e-06	0.367679	0.456	0.359	0.0150466
Monocytes	Up	Ptprc	1.94595e-20	0.376975	0.944	0.906	1.88601e-16
Monocytes	Up	Sgms2	5.06026e-10	0.379098	0.609	0.488	4.90441e-06
Monocytes	Up	Fyb1	4.62482e-07	0.3901	0.503	0.405	0.00448237
Monocytes	Up	Pstpip1	8.54446e-10	0.390781	0.618	0.499	8.2813e-06
Monocytes	Up	Ppp3ca	1.02173e-08	0.391857	0.624	0.521	9.90264e-05
Monocytes	Up	Arpc2	4.26602e-07	0.3946	0.423	0.323	0.00413462
Monocytes	Up	Rsrp1	2.29674e-06	0.394919	0.396	0.303	0.02226
Monocytes	Up	Actg1	8.58922e-07	0.401091	0.486	0.392	0.00832467
Monocytes	Up	Arhgap26	1.43868e-15	0.416523	0.825	0.726	1.39437e-11
Monocytes	Up	AABR07028902.1	2.48264e-08	0.42016	0.639	0.549	0.000240618
Monocytes	Up	Itsn2	4.88217e-07	0.429242	0.397	0.299	0.0047318
Monocytes	Up	Psme4	7.58045e-07	0.434052	0.426	0.334	0.00734697
Monocytes	Up	Eps15	2.14079e-06	0.439554	0.352	0.266	0.0207485
Monocytes	Up	Zyx	1.11976e-06	0.441105	0.314	0.223	0.0108527
Monocytes	Up	Atp6v0a1	4.07099e-08	0.447224	0.643	0.575	0.00039456
Monocytes	Up	Msn	1.0597e-06	0.453623	0.406	0.317	0.0102706
Monocytes	Up	Cpeb4	4.90159e-06	0.475495	0.326	0.246	0.0475062
Monocytes	Up	Antxr2	5.75568e-10	0.487319	0.591	0.48	5.57841e-06
Monocytes	Up	Dock8	1.57866e-09	0.491675	0.522	0.411	1.53003e-05
Monocytes	Up	Slco3a1	2.03336e-06	0.492881	0.298	0.215	0.0197073
Monocytes	Up	Il1rn	2.23265e-07	0.497623	0.325	0.229	0.00216389
Monocytes	Up	Far1	4.21604e-08	0.499613	0.399	0.294	0.000408619
Monocytes	Up	Slc2a3	1.0029e-07	0.508195	0.251	0.161	0.000972015
Monocytes	Up	Kif1b	8.45925e-15	0.511773	0.589	0.44	8.1987e-11
Monocytes	Up	Ncf2	1.00763e-07	0.528386	0.331	0.236	0.000976597
Monocytes	Up	Id1	2.93284e-08	0.530396	0.311	0.21	0.000284251
Monocytes	Up	Atf6	4.68498e-07	0.548654	0.285	0.198	0.00454069
Monocytes	Up	Actr3	1.94579e-11	0.550895	0.52	0.405	1.88586e-07
Monocytes	Up	Lilrb4	2.17455e-30	0.553519	0.929	0.854	2.10758e-26
Monocytes	Up	ENSRNOG00000062480	1.4368e-15	0.55613	0.595	0.448	1.39254e-11
Monocytes	Up	Plin2	8.10879e-10	0.557129	0.458	0.342	7.85904e-06
Monocytes	Up	Pirb	4.31921e-14	0.557341	0.505	0.356	4.18618e-10
Monocytes	Up	Grk5	4.88976e-12	0.575471	0.462	0.331	4.73916e-08
Monocytes	Up	Vmp1	8.16579e-11	0.580007	0.426	0.302	7.91428e-07
Monocytes	Up	ENSRNOG00000063179	2.93644e-09	0.581245	0.304	0.199	2.846e-05
Monocytes	Up	Mgat5	3.18731e-06	0.583022	0.293	0.216	0.0308914
Monocytes	Up	Pitpnc1	2.07953e-12	0.583207	0.453	0.318	2.01548e-08
Monocytes	Up	Adam17	3.19633e-09	0.584214	0.319	0.213	3.09789e-05
Monocytes	Up	Cop1	2.07309e-11	0.591135	0.418	0.291	2.00924e-07
Monocytes	Up	S100a8	2.0492e-09	0.593428	0.665	0.557	1.98609e-05
Monocytes	Up	Morc3	3.03612e-10	0.599851	0.373	0.257	2.94261e-06
Monocytes	Up	Ptpre	3.47399e-09	0.601347	0.31	0.206	3.36699e-05
Monocytes	Up	Tpd52	2.85901e-09	0.603993	0.352	0.246	2.77095e-05
Monocytes	Up	Pkm	3.85365e-12	0.619413	0.455	0.328	3.73496e-08
Monocytes	Up	Plcl2	6.85611e-11	0.623287	0.381	0.263	6.64494e-07
Monocytes	Up	Adam8	2.49812e-09	0.628873	0.28	0.176	2.42118e-05
Monocytes	Up	Atp2b1	2.26157e-06	0.638546	0.274	0.197	0.0219192
Monocytes	Up	Bcl2l1	8.96613e-12	0.645699	0.395	0.265	8.68998e-08
Monocytes	Up	Msl1	1.72051e-12	0.654031	0.436	0.309	1.66752e-08
Monocytes	Up	Fcgr2a-ps1	7.34725e-13	0.654397	0.43	0.293	7.12095e-09
Monocytes	Up	Numb	6.43237e-18	0.675773	0.549	0.393	6.23425e-14
Monocytes	Up	Il1r2	2.6908e-26	0.675904	0.622	0.412	2.60792e-22
Monocytes	Up	Sirpal1	5.89783e-14	0.69734	0.446	0.308	5.71618e-10
Monocytes	Up	Mboat1	3.7701e-16	0.7029	0.49	0.341	3.65398e-12
Monocytes	Up	Fth1	1.01021e-16	0.703946	0.629	0.487	9.79096e-13
Monocytes	Up	Nedd9	1.6502e-22	0.707999	0.621	0.447	1.59937e-18
Monocytes	Up	Dgat2	3.33619e-18	0.710659	0.449	0.282	3.23344e-14
Monocytes	Up	Marchf1	1.16543e-14	0.739939	0.427	0.284	1.12953e-10
Monocytes	Up	Npepps	2.06718e-09	0.74333	0.314	0.214	2.00351e-05
Monocytes	Up	Zfp709l1	7.57535e-11	0.759345	0.342	0.23	7.34203e-07
Monocytes	Up	Vasp	1.93721e-12	0.763881	0.299	0.175	1.87754e-08
Monocytes	Up	Slfn4	7.45001e-57	0.76925	0.96	0.879	7.22055e-53
Monocytes	Up	Atp8b4	4.24449e-29	0.770082	0.705	0.521	4.11376e-25
Monocytes	Up	Arhgap15	1.85665e-24	0.785178	0.684	0.532	1.79947e-20
Monocytes	Up	Diaph2	1.63025e-07	0.787992	0.266	0.182	0.00158004
Monocytes	Up	Itgam	1.03925e-17	0.791589	0.43	0.269	1.00724e-13
Monocytes	Up	ENSRNOG00000064568	3.04767e-20	0.808008	0.434	0.254	2.9538e-16
Monocytes	Up	Emilin2	5.3323e-12	0.809927	0.288	0.17	5.16806e-08
Monocytes	Up	Cyp4f18	5.11543e-15	0.837996	0.394	0.25	4.95788e-11
Monocytes	Up	Tbxas1	8.57297e-18	0.856137	0.389	0.231	8.30893e-14
Monocytes	Up	Cd44	2.15813e-24	0.858781	0.606	0.429	2.09166e-20
Monocytes	Up	Sema4a	5.0293e-19	0.871538	0.399	0.231	4.87439e-15
Monocytes	Up	Adam19	7.67956e-25	0.88787	0.493	0.296	7.44302e-21
Monocytes	Up	Lpp	1.49923e-14	0.927946	0.345	0.214	1.45306e-10
Monocytes	Up	Sod2	1.83246e-22	0.982924	0.401	0.223	1.77602e-18
Monocytes	Up	Tns1	2.92553e-23	0.986254	0.42	0.235	2.83543e-19
Monocytes	Up	Slc23a2	3.56336e-15	1.01336	0.318	0.186	3.45361e-11
Monocytes	Up	Il1rap	2.94146e-15	1.03297	0.327	0.192	2.85086e-11
Monocytes	Up	Adgb	6.10485e-23	1.31189	0.319	0.15	5.91682e-19
Monocytes	Up	Nos2	4.30157e-24	1.73093	0.266	0.103	4.16909e-20
Monocytes	Up	Vcan	4.3961e-34	2.29377	0.335	0.132	4.2607e-30
Monocytes	Up	Thbs1	1.57233e-38	2.77626	0.284	0.076	1.5239e-34
Monocytes	Down	Hdac9	1.13907e-72	-2.36267	0.089	0.359	1.10398e-68
Monocytes	Down	Spp1	6.05524e-65	-2.04309	0.13	0.4	5.86874e-61
Monocytes	Down	Atrnl1	3.87953e-67	-1.99747	0.118	0.389	3.76004e-63
Monocytes	Down	LOC100911253	2.72226e-63	-1.24587	0.379	0.67	2.63842e-59
Monocytes	Down	Trps1	1.80456e-27	-1.06302	0.2	0.389	1.74898e-23
Monocytes	Down	Dmd	1.65607e-10	-0.937937	0.158	0.255	1.60506e-06
Monocytes	Down	ENSRNOG00000069024	1.45388e-10	-0.935521	0.165	0.262	1.40911e-06
Monocytes	Down	Ccnd3	2.76293e-16	-0.885348	0.283	0.419	2.67783e-12
Monocytes	Down	Zbtb20	5.02051e-14	-0.803736	0.207	0.333	4.86588e-10
Monocytes	Down	Zfp36	7.02206e-09	-0.771265	0.179	0.267	6.80578e-05
Monocytes	Down	Ptpn18	1.42114e-14	-0.726427	0.272	0.405	1.37737e-10
Monocytes	Down	Ypel3	5.46466e-07	-0.601432	0.173	0.251	0.00529635
Monocytes	Down	Btg1	2.97451e-08	-0.589651	0.202	0.294	0.00028829
Monocytes	Down	Ccl6	4.17621e-09	-0.560194	0.354	0.454	4.04758e-05
Monocytes	Down	Nudt4	8.46568e-09	-0.532028	0.335	0.434	8.20494e-05
Monocytes	Down	Arl15	1.72199e-09	-0.527878	0.255	0.361	1.66895e-05
Monocytes	Down	Usp32	2.43468e-20	-0.519242	0.658	0.777	2.35969e-16
Monocytes	Down	Ubc	2.73154e-06	-0.486703	0.226	0.306	0.026474
Monocytes	Down	Tmsb4x	1.01669e-06	-0.473478	0.645	0.674	0.00985379
Monocytes	Down	B2m	2.84909e-08	-0.449432	0.519	0.593	0.000276134
Monocytes	Down	Vps54	4.52739e-09	-0.447016	0.496	0.595	4.38795e-05
Monocytes	Down	Ddx5	9.52197e-08	-0.444159	0.481	0.56	0.000922869
Monocytes	Down	Ssh2	1.26071e-08	-0.434768	0.644	0.712	0.000122188
Monocytes	Down	Itm2b	5.42848e-07	-0.432226	0.438	0.513	0.00526129
Monocytes	Down	Atg7	1.78601e-10	-0.421581	0.584	0.681	1.731e-06
