## Supplementary material for "Infusible Extracellular Matrix Biomaterial Enhances Cell-Specific Pro-Repair Responses Following Acute Myocardial Infarction": TableS12

### Sheet: Sheet1
Table S12. Differentially Expressed Genes for Macrophages Treated with iECM vs. Saline Across All Timepoints
Timepoint	Direction	Gene	p_val	avg_log2FC	pct.1	pct.2	p_val_adj
Day 1	Up	Rftn1	7.10943e-12	0.250216	0.407	0.341	1.00243e-07
Day 1	Up	Dnajc13	7.70614e-11	0.252571	0.452	0.392	1.08657e-06
Day 1	Up	Pkm	5.79219e-09	0.252646	0.402	0.348	8.16699e-05
Day 1	Up	Washc4	1.06307e-09	0.253493	0.333	0.278	1.49893e-05
Day 1	Up	P4ha1	3.89134e-12	0.260532	0.419	0.351	5.48679e-08
Day 1	Up	Eps15	6.3544e-12	0.262456	0.42	0.354	8.95971e-08
Day 1	Up	Ubash3b	3.93866e-14	0.266116	0.523	0.456	5.55351e-10
Day 1	Up	Kcnk13	1.8858e-08	0.270213	0.367	0.317	0.000265898
Day 1	Up	Marchf1	7.93674e-09	0.271724	0.324	0.272	0.000111908
Day 1	Up	Aff1	5.48103e-09	0.273743	0.306	0.254	7.72825e-05
Day 1	Up	Ptprj	2.59136e-17	0.276083	0.638	0.562	3.65382e-13
Day 1	Up	Slc41a2	7.03018e-08	0.277224	0.278	0.231	0.000991255
Day 1	Up	Dock4	1.37659e-16	0.278041	0.716	0.658	1.94099e-12
Day 1	Up	Phactr2	1.65062e-08	0.281295	0.315	0.265	0.000232738
Day 1	Up	Ell2	1.20636e-11	0.291454	0.336	0.276	1.70097e-07
Day 1	Up	LOC108352541	1.02981e-08	0.2936	0.316	0.265	0.000145203
Day 1	Up	Sp100	3.85718e-09	0.297115	0.273	0.223	5.43863e-05
Day 1	Up	Aoah	2.14181e-11	0.299914	0.393	0.332	3.01996e-07
Day 1	Up	Myo5a	9.53078e-16	0.306691	0.499	0.424	1.34384e-11
Day 1	Up	Zdhhc14	4.44648e-22	0.310771	0.666	0.592	6.26954e-18
Day 1	Up	Clec2g	8.56241e-27	0.312427	0.6	0.498	1.2073e-22
Day 1	Up	Dgkh	7.39613e-17	0.315342	0.504	0.428	1.04285e-12
Day 1	Up	Picalm	1.33403e-21	0.328487	0.648	0.572	1.88098e-17
Day 1	Up	Bcas3	1.92343e-10	0.334253	0.272	0.219	2.71204e-06
Day 1	Up	Zswim6	8.91817e-30	0.338143	0.666	0.57	1.25746e-25
Day 1	Up	Arhgap25	7.8792e-16	0.339401	0.404	0.327	1.11097e-11
Day 1	Up	Snx6	1.53342e-09	0.342043	0.264	0.214	2.16212e-05
Day 1	Up	Tgfbi	3.07531e-22	0.348786	0.374	0.282	4.33619e-18
Day 1	Up	Jarid2	2.32628e-16	0.349818	0.531	0.459	3.28006e-12
Day 1	Up	Litaf	3.53542e-11	0.351005	0.285	0.229	4.98494e-07
Day 1	Up	Snx24	4.03412e-17	0.356276	0.495	0.428	5.6881e-13
Day 1	Up	Snx2	3.31767e-13	0.356294	0.371	0.309	4.67792e-09
Day 1	Up	AABR07015057.1	1.03278e-18	0.368407	0.467	0.389	1.45623e-14
Day 1	Up	Zfp407	1.43459e-25	0.368677	0.563	0.472	2.02277e-21
Day 1	Up	Gramd1b	9.87737e-18	0.374983	0.334	0.257	1.39271e-13
Day 1	Up	Pla2g4a	2.38251e-17	0.375956	0.378	0.302	3.35935e-13
Day 1	Up	Atxn1	7.05978e-24	0.375972	0.436	0.34	9.95429e-20
Day 1	Up	Sema3c	8.75091e-08	0.377855	0.28	0.235	0.00123388
Day 1	Up	Cblb	1.77242e-14	0.385627	0.473	0.409	2.49912e-10
Day 1	Up	Vmp1	1.33167e-27	0.387221	0.511	0.409	1.87766e-23
Day 1	Up	St3gal1	2.99702e-14	0.388165	0.281	0.217	4.2258e-10
Day 1	Up	Msr1	1.91376e-34	0.39741	0.589	0.476	2.6984e-30
Day 1	Up	ENSRNOG00000070284	7.52582e-23	0.410635	0.322	0.233	1.06114e-18
Day 1	Up	Maml2	3.10749e-16	0.412005	0.448	0.377	4.38156e-12
Day 1	Up	Dse	6.66319e-15	0.412426	0.376	0.308	9.3951e-11
Day 1	Up	Pitpnc1	1.39735e-30	0.414832	0.713	0.632	1.97026e-26
Day 1	Up	Epb41l2	1.79793e-21	0.415101	0.555	0.479	2.53509e-17
Day 1	Up	Acsl4	6.15646e-13	0.418586	0.254	0.196	8.68061e-09
Day 1	Up	App	1.68722e-12	0.424335	0.369	0.311	2.37898e-08
Day 1	Up	Dennd1a	3.20889e-22	0.426655	0.49	0.412	4.52453e-18
Day 1	Up	Lpp	8.71667e-48	0.435525	0.688	0.567	1.22905e-43
Day 1	Up	Plin2	3.07451e-13	0.438059	0.387	0.329	4.33506e-09
Day 1	Up	Mrc1	2.1332e-15	0.440089	0.397	0.336	3.00782e-11
Day 1	Up	ENSRNOG00000063230	1.10169e-18	0.443748	0.286	0.212	1.55338e-14
Day 1	Up	Mertk	9.33249e-18	0.446661	0.284	0.211	1.31588e-13
Day 1	Up	Pld1	3.92197e-13	0.453462	0.255	0.196	5.52997e-09
Day 1	Up	Fth1	1.87969e-15	0.469512	0.348	0.283	2.65036e-11
Day 1	Up	Fbxl5	3.49711e-11	0.480789	0.293	0.241	4.93093e-07
Day 1	Up	Fyb1	6.66409e-39	0.486435	0.509	0.382	9.39637e-35
Day 1	Up	Hivep2	2.94375e-19	0.487848	0.329	0.254	4.15069e-15
Day 1	Up	Stxbp5	6.73906e-36	0.489335	0.502	0.388	9.50207e-32
Day 1	Up	Cltc	1.32761e-35	0.491499	0.463	0.348	1.87193e-31
Day 1	Up	ENSRNOG00000070442	3.12335e-14	0.494876	0.259	0.198	4.40393e-10
Day 1	Up	Snx5	3.72813e-27	0.504452	0.447	0.356	5.25666e-23
Day 1	Up	Cd200r1	1.0531e-22	0.510062	0.304	0.221	1.48487e-18
Day 1	Up	Hif1a	2.60315e-34	0.514479	0.405	0.293	3.67044e-30
Day 1	Up	Mknk1	1.22227e-28	0.559234	0.295	0.201	1.72341e-24
Day 1	Up	Ap2a2	9.75865e-48	0.592607	0.466	0.335	1.37597e-43
Day 1	Up	Ccl7	5.21022e-22	0.602011	0.253	0.178	7.34641e-18
Day 1	Up	Eps8	2.95301e-24	0.608291	0.274	0.192	4.16375e-20
Day 1	Up	Vcan	8.89309e-41	0.610938	0.587	0.48	1.25393e-36
Day 1	Up	Ccl2	2.65495e-35	0.622672	0.382	0.276	3.74348e-31
Day 1	Up	Rbpj	4.06664e-65	0.659642	0.771	0.652	5.73396e-61
Day 1	Up	Atp6v0a1	4.39644e-34	0.661559	0.431	0.329	6.19899e-30
Day 1	Up	Ctsl	7.81802e-33	0.68451	0.361	0.26	1.10234e-28
Day 1	Up	Cdk14	3.22195e-55	0.686232	0.576	0.453	4.54296e-51
Day 1	Up	Man1a1	5.60659e-34	0.712318	0.307	0.208	7.90528e-30
Day 1	Up	Arhgap26	1.92458e-157	0.950645	0.768	0.601	2.71366e-153
Day 1	Up	ENSRNOG00000037911	3.94518e-103	1.03643	0.38	0.193	5.56271e-99
Day 1	Up	Slfn4	1.21258e-179	1.0403	0.693	0.436	1.70974e-175
Day 1	Up	Enpp3	4.33684e-55	1.05206	0.27	0.15	6.11494e-51
Day 1	Up	Thbs1	1.43383e-50	1.26528	0.361	0.248	2.02171e-46
Day 1	Up	Gab1	7.77674e-132	1.61035	0.301	0.117	1.09652e-127
Day 1	Down	Fkbp5	1.51023e-30	-0.840205	0.185	0.276	2.12943e-26
Day 1	Down	Dst	9.21428e-58	-0.737397	0.363	0.508	1.29921e-53
Day 1	Down	Kcnn4	1.22893e-29	-0.658921	0.282	0.377	1.73279e-25
Day 1	Down	Tgfbr1	3.00621e-21	-0.631284	0.19	0.266	4.23876e-17
Day 1	Down	Fermt3	6.55357e-26	-0.602287	0.228	0.316	9.24053e-22
Day 1	Down	Zc3h10	5.01532e-26	-0.597094	0.246	0.337	7.0716e-22
Day 1	Down	Asph	2.47628e-24	-0.576529	0.196	0.282	3.49156e-20
Day 1	Down	Arhgap45	8.73435e-20	-0.550039	0.223	0.299	1.23154e-15
Day 1	Down	Spp1	9.00579e-52	-0.543425	0.48	0.651	1.26982e-47
Day 1	Down	Eef2	1.36271e-18	-0.520577	0.192	0.265	1.92142e-14
Day 1	Down	Snrnp70	9.25952e-22	-0.519204	0.311	0.392	1.30559e-17
Day 1	Down	Dgkz	2.43812e-18	-0.484411	0.263	0.335	3.43775e-14
Day 1	Down	LOC100359583	2.20605e-15	-0.478882	0.195	0.259	3.11053e-11
Day 1	Down	Ctss	1.77384e-12	-0.470148	0.221	0.277	2.50111e-08
Day 1	Down	Mef2c	3.04389e-17	-0.445525	0.299	0.376	4.29189e-13
Day 1	Down	Acin1	2.16048e-14	-0.439747	0.212	0.275	3.04627e-10
Day 1	Down	B2m	2.06649e-11	-0.438645	0.214	0.268	2.91375e-07
Day 1	Down	Sh3bp2	7.586e-13	-0.437186	0.355	0.406	1.06963e-08
Day 1	Down	Psap	6.15731e-15	-0.433034	0.434	0.488	8.68181e-11
Day 1	Down	Rabgap1l	4.09129e-12	-0.427873	0.194	0.251	5.76871e-08
Day 1	Down	Specc1	3.91743e-12	-0.426883	0.234	0.291	5.52358e-08
Day 1	Down	Snx29	2.81204e-10	-0.394056	0.249	0.3	3.96498e-06
Day 1	Down	Plaur	1.49828e-11	-0.387991	0.293	0.349	2.11257e-07
Day 1	Down	Fam20c	1.92109e-14	-0.383222	0.346	0.416	2.70874e-10
Day 1	Down	Prpf4b	7.1806e-11	-0.380235	0.314	0.365	1.01246e-06
Day 1	Down	Tmsb4x	1.42145e-17	-0.378261	0.381	0.455	2.00424e-13
Day 1	Down	Luc7l2	4.56341e-13	-0.375225	0.324	0.383	6.43441e-09
Day 1	Down	Itga4	1.77134e-10	-0.372177	0.279	0.333	2.49759e-06
Day 1	Down	Itgb1	1.42797e-13	-0.369368	0.309	0.373	2.01344e-09
Day 1	Down	Hspa5	2.24286e-08	-0.364033	0.218	0.264	0.000316243
Day 1	Down	Slc28a2	1.2208e-10	-0.359999	0.358	0.41	1.72133e-06
Day 1	Down	Nrros	2.18634e-12	-0.356043	0.382	0.437	3.08274e-08
Day 1	Down	Hsp90ab1	6.22585e-08	-0.347955	0.214	0.258	0.000877845
Day 1	Down	Tacc1	6.19751e-08	-0.342783	0.26	0.302	0.000873848
Day 1	Down	Eya3	6.8031e-09	-0.338016	0.303	0.351	9.59237e-05
Day 1	Down	Ctsa	7.70067e-13	-0.336352	0.222	0.285	1.08579e-08
Day 1	Down	Pfn1	7.86803e-08	-0.335223	0.27	0.313	0.00110939
Day 1	Down	Ankh	1.17894e-12	-0.334483	0.262	0.324	1.66231e-08
Day 1	Down	Taf1d	5.82097e-08	-0.332429	0.301	0.343	0.000820757
Day 1	Down	Metrnl	1.46505e-07	-0.329454	0.34	0.378	0.00206572
Day 1	Down	Ddx39b	9.55487e-10	-0.328904	0.273	0.324	1.34724e-05
Day 1	Down	Colec12	2.65334e-09	-0.315434	0.273	0.326	3.74121e-05
Day 1	Down	Tra2b	2.666e-07	-0.315342	0.273	0.313	0.00375906
Day 1	Down	Pitpna	8.67353e-07	-0.31236	0.229	0.268	0.0122297
Day 1	Down	Atp6v0c	3.47245e-09	-0.304647	0.29	0.34	4.89616e-05
Day 1	Down	Il6r	7.2743e-07	-0.293234	0.387	0.422	0.0102568
Day 1	Down	Ctsd	3.37437e-06	-0.291421	0.332	0.368	0.0475787
Day 1	Down	Tpt1	1.93809e-06	-0.289096	0.211	0.25	0.027327
Day 1	Down	Gpnmb	1.89197e-09	-0.282579	0.459	0.508	2.66768e-05
Day 1	Down	Fn1	3.24054e-10	-0.275553	0.56	0.621	4.56916e-06
Day 1	Down	Eif4a1	1.49988e-08	-0.275366	0.319	0.367	0.000211483
Day 1	Down	Myo1f	6.45174e-07	-0.274212	0.363	0.4	0.00909696
Day 1	Down	Itgb2	1.17825e-06	-0.269174	0.244	0.285	0.0166134
Day 1	Down	Foxp1	1.85379e-12	-0.267495	0.467	0.529	2.61384e-08
Day 1	Down	Atrnl1	9.77131e-09	-0.266798	0.253	0.302	0.000137776
Day 1	Down	Srsf2	9.07298e-07	-0.255046	0.385	0.421	0.0127929
Day 1	Down	Myof	1.88396e-12	-0.253888	0.378	0.445	2.65638e-08
Day 7	Up	Fyb1	6.83486e-07	0.260142	0.592	0.562	0.00929678
Day 7	Up	Lilrb4	2.60708e-10	0.261693	0.55	0.472	3.54615e-06
Day 7	Up	Macf1	1.80289e-15	0.275526	0.795	0.778	2.4523e-11
Day 7	Up	Arhgap24	2.11203e-07	0.282492	0.61	0.569	0.00287278
Day 7	Up	Ttc3	1.50304e-08	0.323545	0.543	0.504	0.000204443
Day 7	Up	Lyn	2.08528e-11	0.329337	0.703	0.697	2.83639e-07
Day 7	Up	Psme4	1.86413e-09	0.332756	0.534	0.482	2.53559e-05
Day 7	Up	Ankrd12	2.70027e-07	0.347742	0.413	0.363	0.0036729
Day 7	Up	Mycbp2	4.13686e-12	0.35049	0.63	0.594	5.62696e-08
Day 7	Up	Sat1	6.99981e-10	0.371962	0.594	0.563	9.52115e-06
Day 7	Up	Vps13a	9.19399e-07	0.376286	0.344	0.297	0.0125057
Day 7	Up	Adap2	2.23484e-06	0.378266	0.444	0.411	0.0303983
Day 7	Up	Prpf4b	3.159e-07	0.393331	0.425	0.382	0.00429688
Day 7	Up	Rbm5	1.39671e-08	0.399849	0.393	0.339	0.00018998
Day 7	Up	Zfc3h1	1.22391e-09	0.421494	0.429	0.376	1.66477e-05
Day 7	Up	Ranbp2	1.48697e-07	0.429795	0.367	0.32	0.00202258
Day 7	Up	Git2	1.71286e-07	0.441964	0.353	0.306	0.00232984
Day 7	Up	Slc28a2	3.95625e-10	0.467605	0.375	0.317	5.3813e-06
Day 7	Up	Tpr	2.52691e-08	0.468897	0.301	0.249	0.00034371
Day 7	Up	Tep1	2.18555e-07	0.492811	0.273	0.225	0.00297278
Day 7	Up	Tcf25	3.95328e-10	0.51172	0.294	0.232	5.37726e-06
Day 7	Up	Cela1	5.99606e-09	0.514934	0.264	0.207	8.15584e-05
Day 7	Up	Setx	6.71552e-14	0.521354	0.418	0.346	9.13445e-10
Day 7	Up	Rsrp1	2.00447e-18	0.523045	0.502	0.425	2.72649e-14
Day 7	Up	Ddx5	6.39182e-20	0.529486	0.582	0.518	8.69416e-16
Day 7	Up	Clk1	8.76869e-13	0.531095	0.345	0.272	1.19272e-08
Day 7	Up	Hnrnpu	9.31449e-09	0.538488	0.27	0.216	0.000126696
Day 7	Up	Cp	3.75815e-08	0.541336	0.289	0.238	0.000511184
Day 7	Up	Sf3b1	5.82349e-16	0.561054	0.424	0.346	7.92112e-12
Day 7	Up	Luc7l3	9.25611e-14	0.561275	0.383	0.311	1.25902e-09
Day 7	Up	Ccnl1	1.85789e-16	0.564238	0.403	0.318	2.5271e-12
Day 7	Up	Pnisr	5.17866e-21	0.568299	0.479	0.387	7.04401e-17
Day 7	Up	Ivns1abp	2.27883e-11	0.57071	0.287	0.22	3.09967e-07
Day 7	Up	Ifngr1	8.35028e-13	0.577481	0.345	0.274	1.1358e-08
Day 7	Up	Hnrnph1	7.27024e-15	0.58694	0.36	0.281	9.88898e-11
Day 7	Up	AABR07000398.1	4.53989e-20	0.601876	0.485	0.388	6.17516e-16
Day 7	Up	ENSRNOG00000070284	3.62298e-10	0.603587	0.334	0.273	4.92798e-06
Day 7	Up	Srsf2	1.53213e-19	0.604162	0.43	0.338	2.084e-15
Day 7	Up	Zc3h7a	1.10981e-15	0.613953	0.301	0.219	1.50956e-11
Day 7	Up	Zbed6	1.06386e-22	0.62005	0.448	0.351	1.44706e-18
Day 7	Up	Dst	2.34697e-24	0.621349	0.593	0.508	3.19235e-20
Day 7	Up	Arhgap45	1.05389e-16	0.626478	0.364	0.281	1.4335e-12
Day 7	Up	Son	7.9783e-34	0.626937	0.601	0.493	1.08521e-29
Day 7	Up	Ddx39b	1.02209e-14	0.634268	0.285	0.207	1.39024e-10
Day 7	Up	Eif5	2.13928e-13	0.643596	0.268	0.196	2.90985e-09
Day 7	Up	Fnbp4	5.70849e-22	0.645013	0.437	0.34	7.76469e-18
Day 7	Up	Srsf5	5.36633e-20	0.671802	0.368	0.274	7.29928e-16
Day 7	Up	Akap9	1.45973e-18	0.6843	0.327	0.237	1.98553e-14
Day 7	Up	Tcirg1	5.42774e-14	0.685096	0.292	0.218	7.38282e-10
Day 7	Up	Plxdc2	1.79246e-20	0.691507	0.395	0.298	2.43811e-16
Day 7	Up	Snrnp70	4.66871e-33	0.698972	0.488	0.363	6.35038e-29
Day 7	Up	Resf1	6.16139e-22	0.711714	0.364	0.266	8.38073e-18
Day 7	Up	Tsc22d4	1.8552e-14	0.716752	0.254	0.181	2.52344e-10
Day 7	Up	Dgkz	7.02372e-22	0.736031	0.357	0.259	9.55366e-18
Day 7	Up	Srrm2	4.31327e-53	0.833015	0.578	0.436	5.8669e-49
Day 7	Up	Fermt3	9.74693e-24	0.856168	0.266	0.166	1.32578e-19
Day 7	Up	Nisch	1.52634e-32	0.862662	0.356	0.231	2.07613e-28
Day 7	Up	AABR07015057.1	1.68779e-32	0.879961	0.532	0.42	2.29574e-28
Day 7	Up	Arglu1	4.15529e-22	0.888626	0.264	0.17	5.65203e-18
Day 7	Up	Ccnl2	9.28717e-35	0.896768	0.381	0.254	1.26324e-30
Day 7	Up	Slfn13	1.41013e-47	0.898077	0.502	0.355	1.91806e-43
Day 7	Up	RGD1559482	8.56416e-33	0.914334	0.386	0.262	1.1649e-28
Day 7	Up	Ahnak	5.11421e-39	0.918373	0.448	0.316	6.95634e-35
Day 7	Up	Pirb	2.05457e-27	0.973734	0.262	0.156	2.79463e-23
Day 7	Up	ENSRNOG00000062930	2.81685e-36	0.979302	0.552	0.442	3.83148e-32
Day 7	Up	Ctsa	2.55019e-38	0.987661	0.35	0.214	3.46877e-34
Day 7	Up	Stab1	4.17073e-55	1.01013	0.61	0.48	5.67303e-51
Day 7	Up	Abca17	9.50857e-75	1.14337	0.53	0.346	1.29336e-70
Day 7	Up	ENSRNOG00000068039	4.0326e-51	1.31613	0.354	0.196	5.48515e-47
Day 7	Down	F13a1	5.02059e-29	-0.974855	0.217	0.332	6.82901e-25
Day 7	Down	Pfkfb3	5.50394e-25	-0.81902	0.2	0.307	7.48646e-21
Day 7	Down	Antxr2	3.70754e-34	-0.786851	0.202	0.336	5.043e-30
Day 7	Down	Gda	3.72759e-21	-0.698478	0.208	0.309	5.07027e-17
Day 7	Down	Zfat	3.19962e-33	-0.67842	0.198	0.335	4.35213e-29
Day 7	Down	St8sia4	6.75413e-24	-0.662131	0.208	0.319	9.18697e-20
Day 7	Down	Soat1	1.09309e-22	-0.642897	0.224	0.332	1.48682e-18
Day 7	Down	Cnot6l	6.11211e-23	-0.641624	0.179	0.284	8.31369e-19
Day 7	Down	Fgfr1	1.37371e-17	-0.611852	0.167	0.255	1.86851e-13
Day 7	Down	Prkn	1.32114e-12	-0.611082	0.191	0.262	1.79701e-08
Day 7	Down	Mctp1	4.18185e-19	-0.591748	0.247	0.347	5.68816e-15
Day 7	Down	Plekha5	7.8081e-17	-0.584219	0.191	0.28	1.06206e-12
Day 7	Down	Cdc14a	2.2998e-15	-0.572846	0.186	0.269	3.12819e-11
Day 7	Down	Mctp2	9.78744e-17	-0.555441	0.223	0.315	1.33129e-12
Day 7	Down	Stxbp6	2.35485e-17	-0.552954	0.224	0.318	3.20306e-13
Day 7	Down	Znrf2	2.61782e-20	-0.549096	0.221	0.325	3.56076e-16
Day 7	Down	Tle4	8.69877e-23	-0.529734	0.258	0.373	1.18321e-18
Day 7	Down	Pltp	1.41634e-16	-0.501613	0.255	0.349	1.9265e-12
Day 7	Down	Gas7	7.81662e-26	-0.501437	0.447	0.57	1.06322e-21
Day 7	Down	Wdr26	2.18762e-19	-0.49885	0.225	0.328	2.9756e-15
Day 7	Down	Sh3bgrl	2.24261e-13	-0.497017	0.2	0.278	3.0504e-09
Day 7	Down	Ptpre	5.31262e-36	-0.496093	0.494	0.641	7.22623e-32
Day 7	Down	Glcci1	5.70295e-20	-0.494483	0.283	0.393	7.75715e-16
Day 7	Down	Nptn	2.1114e-17	-0.489155	0.23	0.326	2.87192e-13
Day 7	Down	Agps	4.90961e-18	-0.488981	0.279	0.382	6.67806e-14
Day 7	Down	Dcaf6	2.74752e-13	-0.485612	0.2	0.278	3.73717e-09
Day 7	Down	Nt5c2	1.02073e-17	-0.480858	0.247	0.346	1.3884e-13
Day 7	Down	Rnf13	5.26451e-15	-0.478981	0.219	0.306	7.16078e-11
Day 7	Down	Ywhae	2.99135e-16	-0.478517	0.217	0.309	4.06883e-12
Day 7	Down	Atp10d	6.39446e-12	-0.462134	0.18	0.252	8.69775e-08
Day 7	Down	Rgl1	4.70907e-22	-0.45977	0.318	0.439	6.40527e-18
Day 7	Down	Vmp1	1.31249e-22	-0.45709	0.323	0.444	1.78525e-18
Day 7	Down	Il6r	5.7057e-30	-0.455222	0.471	0.609	7.76089e-26
Day 7	Down	Slc6a6	3.29918e-15	-0.451508	0.323	0.414	4.48755e-11
Day 7	Down	Itgb5	3.70901e-16	-0.447046	0.301	0.396	5.045e-12
Day 7	Down	Ube2h	4.17137e-20	-0.44515	0.355	0.467	5.6739e-16
Day 7	Down	Rab8b	1.54276e-22	-0.443246	0.37	0.495	2.09847e-18
Day 7	Down	Cdc42	4.22534e-18	-0.439897	0.278	0.382	5.7473e-14
Day 7	Down	Snx30	8.04014e-13	-0.439014	0.226	0.305	1.09362e-08
Day 7	Down	Nrp1	4.82398e-10	-0.43799	0.234	0.301	6.56158e-06
Day 7	Down	ENSRNOG00000063179	2.78161e-17	-0.437866	0.295	0.398	3.78354e-13
Day 7	Down	Sh3glb1	1.55543e-16	-0.436763	0.242	0.339	2.1157e-12
Day 7	Down	Reps2	4.1358e-13	-0.430294	0.242	0.327	5.62552e-09
Day 7	Down	Atp6v0a1	2.88032e-19	-0.426913	0.352	0.465	3.91782e-15
Day 7	Down	Snx2	1.53818e-17	-0.425965	0.31	0.412	2.09223e-13
Day 7	Down	Ap2a2	5.1248e-13	-0.424643	0.259	0.344	6.97075e-09
Day 7	Down	Qki	9.94054e-31	-0.423131	0.564	0.693	1.35211e-26
Day 7	Down	Arih1	7.26919e-15	-0.4229	0.26	0.352	9.88755e-11
Day 7	Down	Tmsb4x	2.03743e-11	-0.420967	0.266	0.341	2.77131e-07
Day 7	Down	Tmcc1	2.66255e-27	-0.420897	0.456	0.591	3.6216e-23
Day 7	Down	Pias1	1.86478e-17	-0.418855	0.299	0.404	2.53647e-13
Day 7	Down	Rap1b	6.03773e-13	-0.414222	0.226	0.308	8.21252e-09
Day 7	Down	Kansl1	2.3696e-20	-0.41256	0.397	0.513	3.22313e-16
Day 7	Down	Trps1	3.61866e-30	-0.41205	0.644	0.765	4.92211e-26
Day 7	Down	Sh3kbp1	5.06511e-13	-0.41051	0.24	0.323	6.88956e-09
Day 7	Down	Kcnt2	2.44792e-14	-0.403381	0.501	0.581	3.32966e-10
Day 7	Down	Plekhm3	2.8354e-10	-0.401953	0.375	0.442	3.85671e-06
Day 7	Down	Ptbp3	3.45687e-23	-0.40045	0.411	0.538	4.70203e-19
Day 7	Down	Carmil1	3.75802e-12	-0.399685	0.211	0.289	5.11165e-08
Day 7	Down	Cdc42se2-ps1	2.15169e-14	-0.399631	0.249	0.34	2.92673e-10
Day 7	Down	Sik2	2.17405e-11	-0.398889	0.203	0.276	2.95714e-07
Day 7	Down	Psd3	1.37792e-10	-0.396092	0.472	0.534	1.87425e-06
Day 7	Down	Rnf38	6.63338e-11	-0.388546	0.202	0.274	9.02273e-07
Day 7	Down	Atf7	4.63059e-10	-0.388514	0.213	0.281	6.29853e-06
Day 7	Down	Pde3b	7.75994e-16	-0.387611	0.302	0.404	1.05551e-11
Day 7	Down	Peli1	2.07667e-15	-0.385301	0.314	0.413	2.82468e-11
Day 7	Down	Kpna4	2.83261e-14	-0.382432	0.313	0.406	3.85292e-10
Day 7	Down	Gnb1	4.18535e-15	-0.381463	0.288	0.387	5.69292e-11
Day 7	Down	Celf1	8.2305e-20	-0.378241	0.421	0.54	1.11951e-15
Day 7	Down	Mtmr3	8.59427e-16	-0.377713	0.284	0.384	1.16899e-11
Day 7	Down	Bcas3	2.01972e-16	-0.37747	0.374	0.474	2.74722e-12
Day 7	Down	Arhgap17	1.04018e-17	-0.376932	0.357	0.469	1.41485e-13
Day 7	Down	Pde7a	6.49785e-09	-0.375466	0.208	0.271	8.83838e-05
Day 7	Down	Rtn3	2.66228e-10	-0.374401	0.218	0.289	3.62124e-06
Day 7	Down	Tmem131	2.0723e-13	-0.373039	0.265	0.355	2.81874e-09
Day 7	Down	Itch	9.32481e-12	-0.371007	0.22	0.298	1.26836e-07
Day 7	Down	Zeb2	7.08707e-39	-0.36952	0.887	0.928	9.63983e-35
Day 7	Down	Cask	3.67578e-09	-0.369294	0.2	0.263	4.99979e-05
Day 7	Down	Tmem164	1.83453e-16	-0.36766	0.402	0.505	2.49533e-12
Day 7	Down	Phf21a	1.69188e-13	-0.364429	0.323	0.414	2.30129e-09
Day 7	Down	Exoc6b	5.21448e-21	-0.363797	0.517	0.632	7.09273e-17
Day 7	Down	Numb	4.06034e-10	-0.361266	0.191	0.259	5.52287e-06
Day 7	Down	Cers6	6.23247e-18	-0.360562	0.477	0.578	8.47741e-14
Day 7	Down	Selenop	1.16576e-14	-0.360482	0.307	0.402	1.58566e-10
Day 7	Down	Evi5	5.47812e-12	-0.355933	0.29	0.373	7.45134e-08
Day 7	Down	Entpd1	1.28193e-09	-0.355283	0.232	0.303	1.74368e-05
Day 7	Down	Dlg1	1.83434e-09	-0.355039	0.189	0.253	2.49507e-05
Day 7	Down	Tbl1x	9.03915e-09	-0.354886	0.204	0.267	0.000122951
Day 7	Down	Notch2	1.82003e-09	-0.351775	0.23	0.298	2.47561e-05
Day 7	Down	Adcy9	3.10321e-10	-0.351171	0.249	0.323	4.22099e-06
Day 7	Down	Peak1	1.76962e-21	-0.35083	0.491	0.615	2.40703e-17
Day 7	Down	Snx13	3.46859e-08	-0.350767	0.231	0.293	0.000471797
Day 7	Down	Ptk2	5.70083e-11	-0.350565	0.24	0.315	7.75427e-07
Day 7	Down	Kdm6a	6.8822e-13	-0.349762	0.308	0.397	9.36117e-09
Day 7	Down	Eps15	1.22011e-22	-0.349694	0.558	0.678	1.65959e-18
Day 7	Down	ENSRNOG00000071219	7.34214e-15	-0.349362	0.266	0.364	9.98678e-11
Day 7	Down	Mitf	1.29432e-11	-0.348171	0.532	0.603	1.76053e-07
Day 7	Down	Lcor	1.21474e-11	-0.345778	0.277	0.359	1.65229e-07
Day 7	Down	Stat5b	5.07302e-10	-0.343791	0.187	0.255	6.90033e-06
Day 7	Down	Asap1	1.92257e-24	-0.343128	0.604	0.718	2.61508e-20
Day 7	Down	Pum1	3.79309e-09	-0.342922	0.197	0.262	5.15936e-05
Day 7	Down	Igf1	3.35676e-12	-0.340966	0.291	0.381	4.56587e-08
Day 7	Down	Clec2g	7.17582e-22	-0.340004	0.524	0.646	9.76055e-18
Day 7	Down	Ulk2	4.80073e-14	-0.339158	0.314	0.408	6.52995e-10
Day 7	Down	Ctsc	6.86779e-08	-0.338199	0.253	0.313	0.000934157
Day 7	Down	Pik3ap1	4.54334e-11	-0.335171	0.225	0.301	6.17985e-07
Day 7	Down	Lamp2	1.46272e-12	-0.334258	0.232	0.315	1.98959e-08
Day 7	Down	Osbpl9	1.46277e-07	-0.334066	0.202	0.259	0.00198966
Day 7	Down	ENSRNOG00000066023	1.0086e-08	-0.332347	0.199	0.262	0.00013719
Day 7	Down	Tmem135	3.63606e-08	-0.332186	0.21	0.271	0.000494577
Day 7	Down	Mbd5	2.43183e-13	-0.331324	0.366	0.458	3.30777e-09
Day 7	Down	Jarid2	8.3981e-09	-0.331176	0.241	0.308	0.000114231
Day 7	Down	LOC498368	2.43131e-12	-0.330921	0.268	0.354	3.30707e-08
Day 7	Down	Map3k3	3.01117e-12	-0.329084	0.275	0.361	4.09579e-08
Day 7	Down	Foxp1	5.06168e-22	-0.328933	0.661	0.76	6.8849e-18
Day 7	Down	Arhgap18	5.76419e-15	-0.328441	0.441	0.542	7.84046e-11
Day 7	Down	Kdm4c	5.94061e-10	-0.327189	0.225	0.297	8.08042e-06
Day 7	Down	Ncoa2	2.4055e-16	-0.327019	0.412	0.522	3.27197e-12
Day 7	Down	Fam3c	2.12785e-06	-0.325355	0.211	0.261	0.028943
Day 7	Down	Ptpra	6.00038e-10	-0.325265	0.293	0.367	8.16172e-06
Day 7	Down	Top1	1.38935e-11	-0.322507	0.238	0.319	1.88979e-07
Day 7	Down	Fnip2	1.06113e-11	-0.322269	0.421	0.508	1.44335e-07
Day 7	Down	Ptprm	6.67755e-07	-0.32171	0.311	0.367	0.0090828
Day 7	Down	Eps8	1.36691e-08	-0.320466	0.192	0.254	0.000185927
Day 7	Down	Ranbp9	1.0419e-11	-0.320192	0.269	0.352	1.41719e-07
Day 7	Down	Tlk2	1.05059e-08	-0.319651	0.2	0.262	0.000142902
Day 7	Down	Sbf2	8.78964e-23	-0.318979	0.596	0.71	1.19557e-18
Day 7	Down	Picalm	4.33875e-19	-0.317395	0.544	0.658	5.90157e-15
Day 7	Down	Grb2	2.54169e-13	-0.316358	0.379	0.474	3.45721e-09
Day 7	Down	Galk2	2.12547e-07	-0.315954	0.237	0.295	0.00289107
Day 7	Down	Slc10a6	2.68803e-10	-0.31448	0.317	0.397	3.65626e-06
Day 7	Down	LOC100911576	9.5176e-09	-0.31448	0.197	0.261	0.000129458
Day 7	Down	Itm2b	7.94421e-08	-0.313903	0.202	0.261	0.00108057
Day 7	Down	Fars2	9.86394e-08	-0.311443	0.216	0.275	0.00134169
Day 7	Down	ENSRNOG00000066115	1.26406e-10	-0.311037	0.327	0.407	1.71937e-06
Day 7	Down	Mbnl1	6.38481e-30	-0.311022	0.825	0.895	8.68462e-26
Day 7	Down	Tec	2.99318e-07	-0.310424	0.327	0.388	0.00407133
Day 7	Down	Slc9a9	4.56649e-12	-0.307408	0.705	0.742	6.21134e-08
Day 7	Down	Dennd1a	3.96153e-21	-0.306871	0.584	0.702	5.38848e-17
Day 7	Down	Abi1	2.45186e-12	-0.303361	0.345	0.437	3.33502e-08
Day 7	Down	Epc1	4.7921e-09	-0.303246	0.277	0.346	6.51821e-05
Day 7	Down	Wdfy2	4.51418e-08	-0.302217	0.292	0.356	0.000614019
Day 7	Down	Fggy	1.26017e-07	-0.30202	0.201	0.259	0.00171408
Day 7	Down	Rufy3	2.0406e-08	-0.29869	0.241	0.306	0.000277562
Day 7	Down	Snx6	1.23933e-07	-0.298656	0.219	0.279	0.00168573
Day 7	Down	Wasf2	4.21495e-14	-0.297564	0.383	0.488	5.73318e-10
Day 7	Down	Tcf12	2.35243e-22	-0.296004	0.668	0.769	3.19977e-18
Day 7	Down	Plcl2	5.05858e-12	-0.29578	0.345	0.438	6.88069e-08
Day 7	Down	Cbl	1.09727e-12	-0.295456	0.367	0.462	1.4925e-08
Day 7	Down	Rbpj	2.26923e-08	-0.294114	0.768	0.79	0.000308661
Day 7	Down	Skap2	2.87533e-17	-0.293006	0.574	0.677	3.91103e-13
Day 7	Down	Capzb	1.27714e-09	-0.29252	0.247	0.32	1.73717e-05
Day 7	Down	Cab39	1.12528e-08	-0.292045	0.259	0.328	0.000153061
Day 7	Down	Mapkap1	1.01878e-06	-0.291928	0.204	0.258	0.0138575
Day 7	Down	Fbxw7	9.39085e-07	-0.289457	0.21	0.265	0.0127734
Day 7	Down	Exoc4	9.24561e-23	-0.284553	0.61	0.725	1.25759e-18
Day 7	Down	Plekha1	6.74424e-10	-0.284458	0.262	0.339	9.17352e-06
Day 7	Down	Nfia	1.99515e-08	-0.283699	0.264	0.329	0.00027138
Day 7	Down	Fcho2	3.59367e-20	-0.281504	0.608	0.72	4.88811e-16
Day 7	Down	Ambra1	1.32964e-08	-0.281387	0.233	0.3	0.000180858
Day 7	Down	Map2k5	4.77954e-07	-0.280827	0.227	0.284	0.00650113
Day 7	Down	Tpd52	4.82102e-10	-0.280754	0.284	0.364	6.55756e-06
Day 7	Down	Asxl2	2.12069e-08	-0.280568	0.234	0.299	0.000288456
Day 7	Down	Gab1	4.45391e-09	-0.280478	0.243	0.313	6.05821e-05
Day 7	Down	Chchd3	3.15125e-06	-0.280473	0.232	0.282	0.0428633
Day 7	Down	Fbxo11	7.83139e-12	-0.276969	0.388	0.481	1.06523e-07
Day 7	Down	Vwa8	8.43387e-08	-0.276215	0.22	0.282	0.00114717
Day 7	Down	Irf2	1.9891e-07	-0.274521	0.295	0.357	0.00270557
Day 7	Down	Sash1	1.65858e-08	-0.273562	0.327	0.397	0.0002256
Day 7	Down	Dip2c	2.4499e-07	-0.273032	0.281	0.341	0.00333235
Day 7	Down	Stx8	3.69636e-09	-0.272969	0.265	0.336	5.02778e-05
Day 7	Down	Usp48	1.4827e-08	-0.272247	0.195	0.26	0.000201676
Day 7	Down	Abca1	9.82605e-09	-0.271953	0.574	0.635	0.000133654
Day 7	Down	Clasp2	1.62345e-06	-0.270078	0.216	0.27	0.0220822
Day 7	Down	RGD1309104	2.7538e-12	-0.268811	0.324	0.416	3.74572e-08
Day 7	Down	Slc43a2	1.35456e-06	-0.268761	0.222	0.277	0.0184248
Day 7	Down	Fam222b	1.40113e-06	-0.268595	0.207	0.26	0.0190581
Day 7	Down	Chd2	3.51694e-09	-0.268561	0.326	0.399	4.78374e-05
Day 7	Down	Elf1	3.33125e-11	-0.267546	0.33	0.416	4.53117e-07
Day 7	Down	Rapgef6	6.52537e-09	-0.266712	0.328	0.401	8.87581e-05
Day 7	Down	Fchsd2	4.08515e-15	-0.266344	0.645	0.729	5.55662e-11
Day 7	Down	Tcf4	9.28101e-09	-0.264463	0.485	0.552	0.00012624
Day 7	Down	Zswim6	1.00676e-16	-0.264173	0.61	0.713	1.36939e-12
Day 7	Down	Ppp2r5e	1.94084e-06	-0.261288	0.219	0.272	0.0263993
Day 7	Down	Wac	5.24896e-09	-0.260663	0.301	0.377	7.13964e-05
Day 7	Down	Actr2	2.51847e-08	-0.260273	0.27	0.338	0.000342562
Day 7	Down	Lpcat2	1.95586e-06	-0.259584	0.211	0.265	0.0266036
Day 7	Down	Tnrc18	2.98961e-06	-0.257225	0.234	0.287	0.0406646
Day 7	Down	Dapp1	3.64493e-06	-0.256806	0.199	0.25	0.0495783
Day 7	Down	Rnf169	1.73775e-06	-0.255162	0.239	0.295	0.0236369
Day 7	Down	Snx9	5.68577e-07	-0.254965	0.242	0.301	0.00773378
Day 7	Down	Frmd4b	8.36538e-18	-0.254818	0.734	0.817	1.13786e-13
Day 7	Down	Aak1	2.35347e-08	-0.254483	0.393	0.463	0.000320118
Day 7	Down	Rbms1	9.70613e-09	-0.254413	0.407	0.482	0.000132023
Day 7	Down	Ctnnd1	7.12712e-07	-0.253359	0.233	0.291	0.00969431
Day 7	Down	Iqgap2	2.31588e-08	-0.253316	0.317	0.391	0.000315005
Day 7	Down	Gapvd1	3.65089e-08	-0.253236	0.225	0.29	0.000496593
Day 7	Down	Uvrag	1.05223e-09	-0.252762	0.314	0.392	1.43125e-05
Day 7	Down	Smg6	2.92287e-08	-0.250138	0.306	0.377	0.000397569
Day 3	Down	Sh3glb1	2.97868e-11	-0.250565	0.25	0.298	4.57346e-07
Day 3	Down	Mia2	6.9673e-10	-0.25089	0.239	0.283	1.06976e-05
Day 3	Down	Gbf1	3.05871e-12	-0.253261	0.232	0.284	4.69634e-08
Day 3	Down	Ogdh	2.94414e-12	-0.254235	0.263	0.315	4.52043e-08
Day 3	Down	RGD1559482	1.66741e-06	-0.255602	0.219	0.25	0.0256014
Day 3	Down	Npepps	5.71993e-13	-0.25895	0.282	0.335	8.78239e-09
Day 3	Down	Nfat5	6.18616e-21	-0.259695	0.408	0.488	9.49823e-17
Day 3	Down	Pbx3	2.38974e-17	-0.265957	0.258	0.324	3.66921e-13
Day 3	Down	Smg1	9.70565e-13	-0.268821	0.266	0.319	1.49021e-08
Day 3	Down	Ube2k	5.49764e-11	-0.275478	0.218	0.263	8.44107e-07
Day 3	Down	Zc3h7a	3.64128e-12	-0.286978	0.211	0.259	5.59083e-08
Day 3	Down	Clec4a3	3.27537e-13	-0.291261	0.257	0.309	5.02901e-09
Day 3	Down	Fermt3	1.42789e-13	-0.295137	0.253	0.306	2.19238e-09
Day 3	Down	Mtfr2	1.66508e-18	-0.309042	0.241	0.307	2.55656e-14
Day 3	Down	Chchd3	7.18051e-17	-0.310566	0.24	0.302	1.1025e-12
Day 3	Down	Csnk1a1	1.83016e-16	-0.317897	0.264	0.325	2.81003e-12
Day 3	Down	Zfr	3.61473e-19	-0.319893	0.255	0.324	5.55005e-15
Day 3	Down	Pum2	7.32692e-25	-0.329071	0.311	0.391	1.12498e-20
Day 3	Down	Herc1	4.30118e-15	-0.332641	0.221	0.276	6.60403e-11
Day 3	Down	Ywhae	1.46599e-17	-0.347572	0.247	0.308	2.25089e-13
Day 3	Down	Senp6	6.306e-16	-0.348248	0.201	0.256	9.68223e-12
Day 3	Down	Pum1	1.84628e-17	-0.360346	0.204	0.262	2.83478e-13
Day 3	Down	Ecpas	1.328e-18	-0.369129	0.229	0.29	2.03901e-14
Day 3	Down	Huwe1	2.55859e-17	-0.37125	0.206	0.263	3.92847e-13
Day 3	Down	Usp9x	3.67859e-29	-0.397046	0.307	0.393	5.64811e-25
Day 3	Down	Fcgr2a-ps1	6.70296e-20	-0.411091	0.252	0.316	1.02917e-15
Day 3	Down	Atp2a2	1.1831e-35	-0.42574	0.347	0.441	1.81652e-31
Day 3	Down	Rhoa	1.05045e-23	-0.431468	0.201	0.271	1.61286e-19
Day 3	Down	Tax1bp1	1.45267e-26	-0.433206	0.21	0.286	2.23044e-22
Day 3	Down	Spp1	9.88862e-122	-0.470138	0.127	0.303	1.5183e-117
Day 3	Down	Cnot2	8.94473e-23	-0.471721	0.191	0.257	1.37337e-18
Day 3	Down	App	3.44641e-30	-0.522516	0.175	0.252	5.29161e-26
Day 3	Down	Nbeal1	4.60633e-31	-0.532549	0.186	0.265	7.07255e-27
Day 3	Down	Pspc1	3.20426e-34	-0.581893	0.171	0.253	4.91982e-30
Day 3	Down	Pde4d	1.07661e-60	-0.588919	0.138	0.25	1.65302e-56
Day 3	Down	Vim	8.31336e-42	-0.600189	0.179	0.272	1.27643e-37
Day 3	Down	Rsrp1	1.28277e-31	-0.603302	0.205	0.283	1.96957e-27
Day 3	Down	LOC100911576	1.28764e-39	-0.624789	0.163	0.251	1.97704e-35
Day 3	Down	Lilrb4	3.43318e-70	-0.65282	0.506	0.618	5.27131e-66
Day 3	Down	Tmsb4x	2.98711e-154	-1.54467	0.14	0.321	4.58641e-150
Day 3	Down	Actb	3.15216e-259	-1.93351	0.096	0.341	4.83982e-255
Day 3	Down	Ddx5	4.5716e-249	-2.59637	0.059	0.278	7.01924e-245
Day 3	Down	Col3a1	0	-4.65439	0.014	0.272	0
Day 3	Up	Cp	1.10535e-75	0.828519	0.376	0.257	1.69716e-71
Day 3	Up	Cd300a	1.2421e-108	0.720109	0.578	0.439	1.90711e-104
Day 3	Up	Atp1b1	4.21316e-41	0.642112	0.271	0.187	6.46888e-37
Day 3	Up	Pfkfb3	3.87497e-41	0.630809	0.444	0.361	5.94964e-37
Day 3	Up	St3gal5	2.32694e-41	0.577903	0.362	0.273	3.57278e-37
Day 3	Up	Mtss1	9.01367e-124	0.547005	0.825	0.743	1.38396e-119
Day 3	Up	Lst1	7.85757e-28	0.544668	0.265	0.197	1.20645e-23
Day 3	Up	Ccnd3	1.98467e-47	0.530288	0.571	0.494	3.04727e-43
Day 3	Up	Il6r	1.65226e-86	0.4994	0.758	0.67	2.53688e-82
Day 3	Up	Blvrb	9.58083e-21	0.491299	0.36	0.303	1.47104e-16
Day 3	Up	Chn2	1.53886e-15	0.482963	0.266	0.218	2.36277e-11
Day 3	Up	Sirpa	8.11462e-37	0.47761	0.459	0.377	1.24592e-32
Day 3	Up	Reps2	8.96378e-25	0.463671	0.414	0.348	1.3763e-20
Day 3	Up	Itgb5	3.26285e-22	0.447166	0.407	0.346	5.00978e-18
Day 3	Up	Fgd4	4.3878e-38	0.445507	0.559	0.483	6.73703e-34
Day 3	Up	Pstpip2	1.16753e-14	0.434847	0.304	0.256	1.79262e-10
Day 3	Up	Wwp1	8.91737e-13	0.426395	0.289	0.246	1.36917e-08
Day 3	Up	P2ry12	1.2322e-17	0.410836	0.447	0.401	1.89191e-13
Day 3	Up	Itsn1	9.15473e-35	0.408243	0.581	0.509	1.40562e-30
Day 3	Up	Fgd3	2.41749e-18	0.403139	0.324	0.267	3.71182e-14
Day 3	Up	Cdk6	1.8077e-19	0.400358	0.45	0.394	2.77554e-15
Day 3	Up	Ptafr	5.0701e-19	0.399153	0.38	0.322	7.78463e-15
Day 3	Up	Ankrd33b	1.62031e-16	0.397804	0.3	0.247	2.48783e-12
Day 3	Up	Hck	2.67406e-27	0.396472	0.469	0.396	4.10576e-23
Day 3	Up	ENSRNOG00000063230	7.7604e-17	0.396235	0.271	0.218	1.19153e-12
Day 3	Up	Fcho2	1.05357e-57	0.395652	0.76	0.696	1.61765e-53
Day 3	Up	Colec12	5.16198e-27	0.394801	0.659	0.618	7.9257e-23
Day 3	Up	Pced1b	1.58272e-12	0.387685	0.265	0.222	2.4301e-08
Day 3	Up	Camk2d	9.86488e-28	0.38574	0.664	0.639	1.51465e-23
Day 3	Up	Ctss	9.57486e-37	0.385703	0.636	0.566	1.47012e-32
Day 3	Up	Dab2	4.88372e-52	0.383616	0.778	0.728	7.49847e-48
Day 3	Up	Tnfrsf1b	2.13892e-17	0.381629	0.317	0.263	3.28411e-13
Day 3	Up	Mapkapk2	1.18858e-12	0.378652	0.27	0.226	1.82495e-08
Day 3	Up	Pitpnc1	1.72053e-43	0.375912	0.84	0.818	2.6417e-39
Day 3	Up	Trerf1	2.04594e-19	0.375227	0.459	0.404	3.14134e-15
Day 3	Up	St6gal1	2.28951e-11	0.37477	0.256	0.215	3.51531e-07
Day 3	Up	Zfhx3	2.8729e-21	0.371906	0.479	0.419	4.41105e-17
Day 3	Up	Adgrg6	1.8575e-11	0.370972	0.302	0.26	2.85201e-07
Day 3	Up	Arhgef11	8.79717e-16	0.369909	0.321	0.269	1.35072e-11
Day 3	Up	Sh3bp2	3.69989e-32	0.368847	0.523	0.441	5.68082e-28
Day 3	Up	Aopep	4.87859e-18	0.368261	0.433	0.376	7.49059e-14
Day 3	Up	Pstpip1	2.67664e-11	0.36722	0.294	0.251	4.10972e-07
Day 3	Up	Myo1e	1.06577e-26	0.358362	0.609	0.55	1.63639e-22
Day 3	Up	Arhgap18	2.05467e-22	0.349023	0.555	0.505	3.15475e-18
Day 3	Up	Ikzf1	2.96591e-22	0.345816	0.508	0.445	4.55386e-18
Day 3	Up	Cers6	1.84216e-43	0.344394	0.764	0.703	2.82845e-39
Day 3	Up	Anks1a	3.1576e-16	0.344117	0.396	0.342	4.84817e-12
Day 3	Up	Jdp2	3.48126e-08	0.343421	0.275	0.243	0.000534512
Day 3	Up	Tmcc3	4.807e-08	0.343042	0.452	0.428	0.000738067
Day 3	Up	Pacsin2	3.30949e-24	0.342166	0.541	0.479	5.08139e-20
Day 3	Up	Bicra	1.2929e-15	0.341276	0.393	0.34	1.98511e-11
Day 3	Up	Nrros	7.78066e-16	0.33888	0.402	0.351	1.19464e-11
Day 3	Up	Septin9	2.66291e-14	0.338282	0.371	0.324	4.08863e-10
Day 3	Up	Pxn	5.29964e-12	0.332553	0.292	0.247	8.13707e-08
Day 3	Up	AABR07002969.1	7.0079e-19	0.331163	0.448	0.391	1.07599e-14
Day 3	Up	Ptprj	1.25355e-22	0.328738	0.689	0.649	1.92471e-18
Day 3	Up	Zeb2	3.91359e-71	0.328176	0.97	0.966	6.00893e-67
Day 3	Up	Arhgap45	5.8081e-17	0.328045	0.435	0.381	8.91775e-13
Day 3	Up	B4galt6	3.92978e-38	0.32617	0.802	0.775	6.03378e-34
Day 3	Up	Abcg1	1.36457e-11	0.324969	0.308	0.264	2.09517e-07
Day 3	Up	ENSRNOG00000067004	3.02392e-13	0.323951	0.335	0.286	4.64292e-09
Day 3	Up	Mctp2	1.57734e-08	0.323808	0.318	0.285	0.000242184
Day 3	Up	Arhgap22	6.32385e-21	0.321868	0.663	0.626	9.70965e-17
Day 3	Up	Stab1	3.74054e-17	0.321011	0.459	0.402	5.74323e-13
Day 3	Up	Tbxas1	7.13333e-37	0.320677	0.74	0.691	1.09525e-32
Day 3	Up	Mgat5	7.34227e-16	0.319667	0.498	0.451	1.12733e-11
Day 3	Up	Nfe2l2	4.92179e-09	0.31966	0.287	0.25	7.55692e-05
Day 3	Up	Abhd12	4.77085e-14	0.318682	0.411	0.364	7.32516e-10
Day 3	Up	Pld3	6.5154e-11	0.318578	0.327	0.286	1.00038e-06
Day 3	Up	Fnip2	2.23845e-19	0.318083	0.608	0.569	3.43692e-15
Day 3	Up	Adcy9	4.02658e-12	0.315549	0.411	0.368	6.18242e-08
Day 3	Up	Igf1	2.66443e-09	0.311875	0.349	0.313	4.09096e-05
Day 3	Up	Alpk1	5.79677e-13	0.311154	0.423	0.379	8.90035e-09
Day 3	Up	Taok3	4.20104e-20	0.310807	0.503	0.446	6.45027e-16
Day 3	Up	Agap1	1.3711e-20	0.310263	0.527	0.465	2.10519e-16
Day 3	Up	Fam3c	3.1243e-17	0.309449	0.373	0.313	4.79705e-13
Day 3	Up	Pnisr	8.58005e-14	0.30831	0.392	0.341	1.31738e-09
Day 3	Up	Gna15	1.1712e-10	0.305965	0.273	0.231	1.79826e-06
Day 3	Up	Rabgap1l	1.35141e-10	0.305722	0.393	0.354	2.07495e-06
Day 3	Up	Frmd4b	4.3034e-34	0.304602	0.781	0.75	6.60745e-30
Day 3	Up	Btbd9	3.37691e-16	0.302815	0.539	0.496	5.18491e-12
Day 3	Up	Tns3	7.89624e-36	0.302735	0.731	0.674	1.21239e-31
Day 3	Up	Rapgef5	9.08217e-10	0.300928	0.546	0.525	1.39448e-05
Day 3	Up	Irag2	8.72352e-13	0.297956	0.311	0.263	1.33941e-08
Day 3	Up	Rnf150	6.65501e-16	0.297811	0.56	0.523	1.02181e-11
Day 3	Up	Cerk	1.25277e-10	0.296966	0.343	0.3	1.9235e-06
Day 3	Up	Cd84	4.35357e-09	0.296766	0.301	0.264	6.68448e-05
Day 3	Up	Rcan1	2.28185e-09	0.294815	0.256	0.218	3.50355e-05
Day 3	Up	Rab31	2.8658e-14	0.29454	0.514	0.471	4.40016e-10
Day 3	Up	Iqgap2	1.51585e-09	0.293749	0.42	0.387	2.32743e-05
Day 3	Up	Dip2b	5.21638e-21	0.293512	0.596	0.549	8.00922e-17
Day 3	Up	Mettl6	4.54589e-10	0.291563	0.322	0.282	6.97977e-06
Day 3	Up	Smarca2	1.11824e-10	0.291002	0.457	0.423	1.71695e-06
Day 3	Up	Pkn1	7.33666e-11	0.290114	0.306	0.263	1.12647e-06
Day 3	Up	Tec	1.01314e-13	0.286193	0.452	0.404	1.55557e-09
Day 3	Up	Vps9d1	7.35569e-12	0.285498	0.34	0.294	1.12939e-07
Day 3	Up	Camk1d	7.69387e-19	0.284834	0.581	0.533	1.18132e-14
Day 3	Up	Snx29	4.04154e-38	0.282271	0.807	0.771	6.20538e-34
Day 3	Up	Pik3ap1	2.88622e-12	0.281614	0.331	0.283	4.4315e-08
Day 3	Up	Secisbp2l	5.84553e-08	0.279824	0.266	0.232	0.000897522
Day 3	Up	St8sia4	2.05705e-08	0.278419	0.323	0.288	0.00031584
Day 3	Up	Gng2	1.76535e-19	0.27782	0.619	0.57	2.71051e-15
Day 3	Up	Snx24	1.13135e-17	0.277267	0.583	0.539	1.73708e-13
Day 3	Up	Slc6a6	2.19114e-18	0.277249	0.58	0.533	3.36427e-14
Day 3	Up	Oplah	1.5004e-07	0.276665	0.272	0.241	0.00230371
Day 3	Up	Prkag2	6.36433e-11	0.275996	0.445	0.406	9.77179e-07
Day 3	Up	Tnrc18	5.60719e-10	0.275935	0.348	0.308	8.60928e-06
Day 3	Up	Adap2	9.19474e-18	0.27443	0.532	0.477	1.41176e-13
Day 3	Up	Micu1	4.85896e-09	0.27439	0.283	0.244	7.46045e-05
Day 3	Up	Ehd4	1.39703e-13	0.27408	0.508	0.468	2.145e-09
Day 3	Up	Atxn1	5.85464e-13	0.273368	0.609	0.584	8.98922e-09
Day 3	Up	Lipa	4.32068e-08	0.270993	0.307	0.273	0.000663398
Day 3	Up	Tbc1d22a	5.84359e-13	0.270552	0.433	0.388	8.97225e-09
Day 3	Up	Ptprc	1.79058e-43	0.27015	0.88	0.843	2.74926e-39
Day 3	Up	Runx1	8.41773e-18	0.269998	0.661	0.626	1.29246e-13
Day 3	Up	Smyd3	1.2233e-13	0.268953	0.575	0.534	1.87826e-09
Day 3	Up	Mylip	1.26996e-08	0.268916	0.355	0.319	0.000194989
Day 3	Up	Slc38a6	3.42232e-17	0.268691	0.589	0.544	5.25463e-13
Day 3	Up	Apbb1ip	3.04904e-11	0.26793	0.412	0.369	4.68149e-07
Day 3	Up	Tanc2	5.39055e-23	0.266795	0.732	0.705	8.27665e-19
Day 3	Up	Foxo3	9.64265e-09	0.266739	0.312	0.275	0.000148053
Day 3	Up	Abca17	2.30789e-13	0.266706	0.578	0.542	3.54353e-09
Day 3	Up	Ly86	5.65996e-07	0.263474	0.33	0.3	0.0086903
Day 3	Up	Slc9a9	2.76032e-14	0.262858	0.684	0.659	4.2382e-10
Day 3	Up	Fli1	4.1022e-22	0.259728	0.663	0.613	6.29852e-18
Day 3	Up	Lyn	6.4358e-20	0.259643	0.79	0.759	9.88153e-16
Day 3	Up	LOC498368	2.80541e-06	0.259334	0.386	0.36	0.0430742
Day 3	Up	Dnmt3a	3.75987e-09	0.258524	0.298	0.259	5.77291e-05
Day 3	Up	Ugt1a8	1.74327e-10	0.25847	0.447	0.409	2.67661e-06
Day 3	Up	Zmiz1	7.95583e-24	0.257216	0.718	0.679	1.22154e-19
Day 3	Up	Aff1	2.95635e-15	0.25614	0.604	0.564	4.53918e-11
Day 3	Up	Phlpp1	3.09319e-06	0.254284	0.36	0.333	0.0474929
Day 3	Up	Znrf1	1.85676e-08	0.254222	0.371	0.335	0.000285087
Day 3	Up	Fnbp1	4.22874e-19	0.253235	0.662	0.626	6.49281e-15
Day 3	Up	Dok3	1.74299e-09	0.253231	0.333	0.293	2.67619e-05
Day 3	Up	Stard3	2.07666e-06	0.25184	0.251	0.222	0.031885
Day 3	Up	Lrmda	3.80605e-50	0.251369	0.951	0.947	5.84381e-46
Day 3	Up	Atrn	2.13772e-13	0.250656	0.497	0.449	3.28225e-09
