## Supplementary material for "Infusible Extracellular Matrix Biomaterial Enhances Cell-Specific Pro-Repair Responses Following Acute Myocardial Infarction": TableS13

### Sheet: Sheet1
Table S13. Differentially Expressed Genes for Anti-inflammatory Macrophages Treated with iECM vs. Saline Across All Timepoints
Timepoint	Direction	Gene	p_val	avg_log2FC	pct.1	pct.2	p_val_adj
Day 7	Up	ENSRNOG00000068039	2.24523e-27	1.45185	0.326	0.165	2.6707e-23
Day 7	Up	Lilrb4	1.7211e-24	1.24653	0.302	0.151	2.04725e-20
Day 7	Up	Abca17	1.18228e-38	1.15123	0.522	0.328	1.40632e-34
Day 7	Up	Ctsa	4.32827e-21	1.063	0.31	0.168	5.14848e-17
Day 7	Up	RGD1559482	1.02485e-17	1.063	0.289	0.165	1.21906e-13
Day 7	Up	Slfn13	1.29095e-33	1.03721	0.509	0.323	1.53559e-29
Day 7	Up	ENSRNOG00000067032	1.94323e-17	1.02858	0.291	0.168	2.31147e-13
Day 7	Up	ENSRNOG00000062930	2.94075e-20	1.01446	0.553	0.444	3.49802e-16
Day 7	Up	Stab1	2.49026e-55	0.948715	0.82	0.696	2.96216e-51
Day 7	Up	Srrm2	1.51384e-33	0.935824	0.562	0.38	1.80071e-29
Day 7	Up	Ahnak	2.60718e-15	0.862427	0.383	0.267	3.10124e-11
Day 7	Up	Ccnl2	1.28548e-14	0.842279	0.341	0.225	1.52908e-10
Day 7	Up	Nisch	3.43344e-17	0.821786	0.373	0.241	4.08408e-13
Day 7	Up	Snrnp70	5.04783e-15	0.726964	0.441	0.321	6.0044e-11
Day 7	Up	Srsf2	5.78033e-14	0.713702	0.411	0.296	6.87571e-10
Day 7	Up	Son	1.1506e-17	0.654434	0.568	0.451	1.36864e-13
Day 7	Up	Dst	3.09337e-13	0.644061	0.485	0.375	3.67956e-09
Day 7	Up	Setx	4.76419e-12	0.635422	0.422	0.316	5.66701e-08
Day 7	Down	Gng2	2.60078e-06	-0.177618	0.517	0.626	0.0309363
Day 7	Down	Runx1	3.47726e-07	-0.241633	0.543	0.647	0.0041362
Day 7	Down	Rreb1	3.40042e-08	-0.26591	0.538	0.647	0.00040448
Day 7	Down	Zswim6	2.5055e-10	-0.267011	0.638	0.751	2.9803e-06
Day 7	Down	Myo5a	1.56086e-07	-0.267288	0.429	0.534	0.00185664
Day 7	Down	Apba1	1.16902e-07	-0.271644	0.48	0.585	0.00139055
Day 7	Down	Klra2	2.92679e-08	-0.271738	0.272	0.377	0.000348141
Day 7	Down	Eya3	1.50889e-08	-0.273629	0.46	0.572	0.000179482
Day 7	Down	Fnbp1	1.08486e-09	-0.284024	0.598	0.71	1.29044e-05
Day 7	Down	AABR07002969.1	1.95065e-08	-0.284351	0.479	0.583	0.00023203
Day 7	Down	AABR07028615.1	1.91549e-08	-0.291497	0.555	0.656	0.000227847
Day 7	Down	Cd163	3.35894e-11	-0.29663	0.423	0.577	3.99546e-07
Day 7	Down	Picalm	1.3695e-08	-0.310861	0.475	0.582	0.000162902
Day 7	Down	Clec2g	1.79409e-09	-0.313381	0.478	0.592	2.13407e-05
Day 7	Down	Stxbp5	1.55862e-09	-0.313783	0.399	0.515	1.85398e-05
Day 7	Down	Sbf2	1.33298e-12	-0.31751	0.593	0.708	1.58558e-08
Day 7	Down	Nav1	1.64204e-09	-0.326546	0.495	0.601	1.95321e-05
Day 7	Down	Exoc4	1.92238e-12	-0.326551	0.579	0.7	2.28667e-08
Day 7	Down	Iqgap2	3.95319e-08	-0.332532	0.374	0.482	0.000470232
Day 7	Down	Eps15	1.1291e-13	-0.334403	0.646	0.768	1.34306e-09
Day 7	Down	Wasf2	2.51433e-08	-0.338773	0.374	0.482	0.000299079
Day 7	Down	Spred1	1.71876e-09	-0.339503	0.409	0.523	2.04446e-05
Day 7	Down	Tbc1d4	1.75987e-08	-0.347402	0.394	0.498	0.000209337
Day 7	Down	Vav3	8.22093e-10	-0.35182	0.46	0.568	9.7788e-06
Day 7	Down	Ptbp3	3.07342e-11	-0.352637	0.405	0.535	3.65584e-07
Day 7	Down	Tcf12	2.20362e-19	-0.352777	0.73	0.834	2.6212e-15
Day 7	Down	Celf1	3.34213e-09	-0.353735	0.326	0.437	3.97546e-05
Day 7	Down	Ulk2	7.22209e-09	-0.358215	0.341	0.444	8.59068e-05
Day 7	Down	Frmd4b	4.69091e-23	-0.360318	0.769	0.896	5.57983e-19
Day 7	Down	Skap2	1.97675e-13	-0.365626	0.54	0.669	2.35134e-09
Day 7	Down	Tpd52	9.22448e-09	-0.383069	0.313	0.417	0.000109725
Day 7	Down	Agap1	2.38798e-11	-0.38733	0.487	0.596	2.8405e-07
Day 7	Down	Itgb5	2.42294e-09	-0.388471	0.348	0.457	2.88209e-05
Day 7	Down	Prkag2	4.4602e-09	-0.392731	0.286	0.39	5.30541e-05
Day 7	Down	Arhgap18	9.70216e-12	-0.402851	0.409	0.532	1.15407e-07
Day 7	Down	Selenop	7.93495e-15	-0.40527	0.422	0.573	9.43862e-11
Day 7	Down	Sash1	2.74416e-10	-0.407623	0.29	0.402	3.26418e-06
Day 7	Down	Aak1	8.40634e-10	-0.412607	0.378	0.488	9.99934e-06
Day 7	Down	Nfia	6.1751e-11	-0.415007	0.317	0.431	7.34528e-07
Day 7	Down	Pde3b	1.39218e-09	-0.415217	0.301	0.411	1.65599e-05
Day 7	Down	Slc10a6	3.83147e-11	-0.416643	0.377	0.501	4.55753e-07
Day 7	Down	Il6r	9.76106e-14	-0.436403	0.461	0.59	1.16108e-09
Day 7	Down	Peak1	3.00503e-18	-0.438312	0.507	0.663	3.57448e-14
Day 7	Down	Gab1	1.36767e-09	-0.446502	0.267	0.37	1.62684e-05
Day 7	Down	Kansl1	3.19519e-11	-0.447902	0.368	0.485	3.80068e-07
Day 7	Down	Qki	4.75967e-18	-0.453652	0.576	0.71	5.66163e-14
Day 7	Down	Tmcc1	3.78391e-16	-0.461771	0.442	0.585	4.50096e-12
Day 7	Down	Rab8b	2.19326e-13	-0.465274	0.381	0.514	2.60888e-09
Day 7	Down	Rgl1	1.89525e-12	-0.474996	0.318	0.445	2.2544e-08
Day 7	Down	Ptk2	3.26495e-13	-0.480961	0.266	0.395	3.88366e-09
Day 7	Down	Psd3	5.68548e-23	-0.491902	0.684	0.806	6.76288e-19
Day 7	Down	Glcci1	1.99962e-11	-0.502803	0.272	0.387	2.37854e-07
Day 7	Down	Snx2	2.68755e-14	-0.509654	0.323	0.458	3.19684e-10
Day 7	Down	Igf1	1.00229e-13	-0.512148	0.306	0.439	1.19222e-09
Day 7	Down	P2ry14	1.78814e-12	-0.514808	0.219	0.338	2.12699e-08
Day 7	Down	Atp6v0a1	7.16675e-13	-0.520683	0.346	0.468	8.52486e-09
Day 7	Down	Kcnt2	6.42413e-25	-0.526527	0.654	0.798	7.64151e-21
Day 7	Down	Ap2a2	1.65213e-11	-0.52944	0.313	0.426	1.96521e-07
Day 7	Down	Exoc6b	1.1839e-21	-0.539885	0.511	0.662	1.40825e-17
Day 7	Down	Ptprm	3.90157e-13	-0.556529	0.355	0.473	4.64092e-09
Day 7	Down	Vmp1	3.02589e-13	-0.569014	0.258	0.381	3.5993e-09
Day 7	Down	Rnf13	4.99099e-11	-0.570572	0.198	0.301	5.93679e-07
Day 7	Down	Ptpre	1.15942e-19	-0.586387	0.41	0.56	1.37913e-15
Day 7	Down	Plekha5	1.03424e-11	-0.589906	0.213	0.322	1.23023e-07
Day 7	Down	Col19a1	1.67893e-13	-0.594117	0.194	0.312	1.99709e-09
Day 7	Down	Stxbp6	2.90142e-13	-0.621807	0.249	0.369	3.45124e-09
Day 7	Down	Gas7	7.63719e-22	-0.630343	0.43	0.59	9.08444e-18
Day 7	Down	Wdr26	9.94942e-14	-0.640471	0.204	0.323	1.18348e-09
Day 7	Down	Fgfr1	1.96066e-19	-0.670413	0.27	0.425	2.3322e-15
Day 7	Down	Zfat	1.29406e-19	-0.674663	0.243	0.4	1.53928e-15
Day 7	Down	Mctp1	6.35481e-25	-0.691357	0.354	0.539	7.55905e-21
Day 7	Down	Antxr2	6.94816e-15	-0.691892	0.221	0.346	8.26484e-11
Day 7	Down	Eda	2.94395e-17	-0.696949	0.225	0.364	3.50182e-13
Day 7	Down	Negr1	8.96258e-18	-0.705083	0.298	0.447	1.0661e-13
Day 7	Down	Ppp2r2b	1.00458e-17	-0.720988	0.286	0.429	1.19495e-13
Day 7	Down	Prune2	1.22378e-17	-0.755847	0.205	0.342	1.45568e-13
Day 7	Down	Prkn	6.63443e-20	-0.798139	0.259	0.411	7.89166e-16
Day 7	Down	Gda	7.46419e-19	-0.82534	0.259	0.402	8.87866e-15
Day 7	Down	Mctp2	6.0944e-29	-0.85878	0.283	0.471	7.24929e-25
Day 7	Down	Plxna4	2.70214e-17	-0.89663	0.166	0.291	3.2142e-13
Day 7	Down	Slc16a10	1.01065e-24	-1.02761	0.157	0.314	1.20217e-20
Day 7	Down	F13a1	3.81309e-54	-1.12037	0.384	0.64	4.53567e-50
Day 7	Down	Med12l	1.6288e-32	-1.31783	0.113	0.282	1.93746e-28
Day 1	Up	Ptprm	2.91931e-18	1.44315	0.436	0.283	3.3137e-14
Day 1	Up	Slfn4	2.54444e-51	1.37453	0.708	0.402	2.88819e-47
Day 1	Up	Cd163	7.38825e-32	1.35891	0.555	0.325	8.3864e-28
Day 1	Up	ENSRNOG00000037911	1.39837e-35	1.31925	0.451	0.193	1.58729e-31
Day 1	Up	Gab1	6.5491e-35	1.24138	0.534	0.279	7.43388e-31
Day 1	Up	Arhgap26	6.062e-50	1.18173	0.799	0.586	6.88098e-46
Day 1	Up	Ms4a6a	7.14745e-17	1.11995	0.296	0.143	8.11307e-13
Day 1	Up	Cemip2	1.14493e-12	1.03926	0.26	0.135	1.29961e-08
Day 1	Up	Pdpn	1.50831e-11	0.971316	0.319	0.191	1.71208e-07
Day 1	Up	Zfat	1.06238e-17	0.879849	0.429	0.249	1.20591e-13
Day 1	Up	Man1a1	3.80416e-13	0.878631	0.403	0.264	4.3181e-09
Day 1	Up	Atp6v0a1	8.15007e-17	0.860717	0.577	0.422	9.25115e-13
Day 1	Up	Ugcg	2.09138e-09	0.805253	0.3	0.185	2.37393e-05
Day 1	Up	Cdk14	1.57407e-19	0.778066	0.665	0.51	1.78673e-15
Day 1	Up	Ms4a4a	5.23733e-15	0.757608	0.434	0.269	5.94489e-11
Day 1	Up	Abca1	2.92336e-08	0.707197	0.312	0.207	0.000331831
Day 1	Up	Dse	9.90602e-14	0.693277	0.611	0.474	1.12443e-09
Day 1	Up	Ap1b1	1.71765e-10	0.677025	0.389	0.257	1.94971e-06
Day 1	Up	Kif16b	2.68745e-08	0.641611	0.316	0.208	0.000305052
Day 1	Up	Klf7	1.74742e-07	0.624937	0.314	0.209	0.0019835
Day 1	Up	Il4r	4.40608e-12	0.617292	0.392	0.244	5.00135e-08
Day 1	Up	ENSRNOG00000070442	4.62125e-08	0.60058	0.418	0.304	0.000524558
Day 1	Up	Ell2	1.20928e-07	0.600376	0.369	0.26	0.00137265
Day 1	Up	Cltc	2.13203e-16	0.587626	0.638	0.465	2.42007e-12
Day 1	Up	LOC108352541	5.76697e-08	0.579582	0.361	0.25	0.000654608
Day 1	Up	Stxbp5	9.76187e-14	0.537679	0.683	0.536	1.10807e-09
Day 1	Up	Mertk	2.82947e-09	0.518057	0.45	0.317	3.21173e-05
Day 1	Up	Dennd1a	2.11537e-15	0.499861	0.752	0.613	2.40116e-11
Day 1	Up	Cd200r1	2.82298e-08	0.496717	0.433	0.307	0.000320437
Day 1	Up	Pla2g4a	2.78102e-09	0.490348	0.525	0.392	3.15673e-05
Day 1	Up	Ap2a2	2.48973e-14	0.490149	0.704	0.549	2.82609e-10
Day 1	Up	Msr1	2.08093e-13	0.484319	0.702	0.558	2.36207e-09
Day 1	Up	Snx6	9.59305e-07	0.471249	0.415	0.307	0.0108891
Day 1	Up	Ptbp3	8.89544e-10	0.468445	0.561	0.431	1.00972e-05
Day 1	Up	Picalm	1.50185e-11	0.461952	0.73	0.613	1.70475e-07
Day 1	Up	Mknk1	1.41103e-06	0.455838	0.416	0.312	0.0160166
Day 1	Up	Atxn1	3.87124e-07	0.447205	0.476	0.369	0.00439424
Day 1	Up	Snx24	2.13235e-14	0.443043	0.8	0.677	2.42043e-10
Day 1	Up	Eps8	3.25135e-07	0.441914	0.41	0.296	0.0036906
Day 1	Up	Tgfbi	1.2233e-09	0.434508	0.453	0.315	1.38857e-05
Day 1	Up	Lpp	2.18172e-11	0.432284	0.71	0.585	2.47647e-07
Day 1	Up	Slc41a2	1.54756e-06	0.430155	0.35	0.244	0.0175664
Day 1	Up	Kcnk13	2.42315e-07	0.414189	0.549	0.438	0.00275052
Day 1	Up	Clec2g	8.63872e-12	0.401157	0.715	0.579	9.80582e-08
Day 1	Up	Slc43a2	3.20596e-09	0.400072	0.436	0.295	3.63909e-05
Day 1	Up	Snx2	2.26386e-10	0.398144	0.674	0.538	2.56971e-06
Day 1	Up	Vmp1	2.32051e-07	0.389527	0.547	0.436	0.00263402
Day 1	Up	Etv6	1.41962e-06	0.37981	0.573	0.471	0.0161141
Day 1	Up	Myo5a	2.6656e-07	0.371031	0.631	0.526	0.00302572
Day 1	Up	Zfp407	1.08147e-06	0.362416	0.653	0.552	0.0122758
Day 1	Up	Fyb1	2.62272e-07	0.361279	0.573	0.449	0.00297705
Day 1	Up	Fcho2	2.05102e-08	0.347781	0.721	0.62	0.000232811
Day 1	Up	Rgl1	5.27505e-07	0.342057	0.476	0.357	0.00598771
Day 1	Up	Zswim6	2.08346e-10	0.333353	0.804	0.695	2.36493e-06
Day 1	Up	Mrc1	1.53951e-11	0.303565	0.877	0.767	1.74749e-07
Day 1	Up	Ccl2	3.74798e-06	0.30194	0.382	0.272	0.0425434
Day 1	Up	Ubash3b	7.64907e-08	0.292293	0.707	0.592	0.000868246
Day 1	Up	Acap2	6.06484e-05	0.239263	0.595	0.49	0.68842
Day 1	Up	Gramd1b	7.34803e-05	0.218373	0.524	0.42	0.834075
Day 1	Down	Foxp1	4.88961e-10	-0.550112	0.462	0.588	5.5502e-06
Day 1	Down	Vim	8.45792e-08	-0.626729	0.353	0.459	0.000960058
Day 1	Down	Slc28a2	1.49081e-07	-0.639539	0.26	0.365	0.00169222
Day 1	Down	Fermt3	4.12728e-08	-0.761399	0.228	0.333	0.000468487
Day 1	Down	Mafg	3.36296e-09	-0.823229	0.183	0.293	3.8173e-05
Day 1	Down	Eef2	8.19815e-10	-0.843628	0.151	0.267	9.30571e-06
Day 1	Down	Hdac9	3.0281e-10	-0.895488	0.224	0.348	3.43719e-06
Day 1	Down	Fn1	3.10697e-13	-1.01173	0.246	0.393	3.52672e-09
Day 1	Down	Fkbp5	2.12774e-09	-1.14471	0.16	0.264	2.4152e-05
Day 1	Down	Kcnn4	2.83673e-11	-1.15744	0.143	0.261	3.21998e-07
Day 1	Down	Spp1	6.20928e-44	-2.12174	0.209	0.497	7.04815e-40
Day 3	Up	St3gal5	1.45989e-20	0.778703	0.345	0.238	1.90092e-16
Day 3	Up	Cp	2.30182e-26	0.763834	0.441	0.316	2.9972e-22
Day 3	Up	Atp1b1	1.35682e-17	0.689206	0.317	0.217	1.76672e-13
Day 3	Up	Cd300a	3.45417e-25	0.589139	0.607	0.492	4.49768e-21
Day 3	Down	Pde4d	3.02327e-18	-0.561983	0.151	0.26	3.9366e-14
Day 3	Down	Tax1bp1	3.43641e-18	-0.617947	0.185	0.295	4.47455e-14
Day 3	Down	Pum1	6.40061e-18	-0.621004	0.196	0.306	8.33424e-14
Day 3	Down	Nbeal1	5.2793e-18	-0.652154	0.184	0.293	6.87418e-14
Day 3	Down	Rsrp1	1.10188e-16	-0.677753	0.197	0.301	1.43476e-12
Day 3	Down	Lilrb4	1.73762e-25	-0.736396	0.457	0.575	2.26256e-21
Day 3	Down	Tmsb4x	1.93464e-37	-1.53021	0.128	0.276	2.51909e-33
Day 3	Down	Nfia	2.53678e-82	-2.35326	0.039	0.26	3.30314e-78
Day 3	Down	Ddx5	2.17494e-93	-2.80526	0.057	0.303	2.832e-89
Day 3	Down	Actb	1.03562e-101	-3.16857	0.034	0.285	1.34848e-97
