## Supplementary material for "Infusible Extracellular Matrix Biomaterial Enhances Cell-Specific Pro-Repair Responses Following Acute Myocardial Infarction": TableS14

### Sheet: TableS13_AdvHealthcareMaterials
Table S14. Differentially Expressed Genes for Macrophages Treated with iECM at Days 1 and 3 Post Infusion
Timepoint	Direction	Gene	p_val	avg_log2FC	pct.1	pct.2	p_val_adj
Day 1	Up	ENSRNOG00000070284	0	-14.8859	0	0.417	0
Day 1	Up	Eif4a2	2.43e-74	-13.7733	0	0.25	5.16e-70
Day 1	Up	Il1r2	0	-11.2122	0	0.312	0
Day 1	Up	S100a8	0	-10.4162	0.001	0.331	0
Day 1	Up	S100a9	0	-8.60873	0.002	0.37	0
Day 1	Up	Thbs1	0	-8.54972	0.003	0.388	0
Day 1	Up	Cxcr2	0	-8.13199	0.002	0.286	0
Day 1	Up	Ankrd1	6.95e-145	-7.21233	0.002	0.271	1.48e-140
Day 1	Up	Actg1	0	-6.33106	0.016	0.525	0
Day 1	Up	Sorl1	0	-5.48325	0.016	0.315	0
Day 1	Up	Hnrnph1	9.13e-73	-5.16548	0.011	0.351	1.94e-68
Day 1	Up	AABR07015057.1	0	-5.07508	0.062	0.631	0
Day 1	Up	Ttn	2.57e-44	-5.01954	0.003	0.275	5.47e-40
Day 1	Up	ENSRNOG00000062930	0	-4.99584	0.029	0.359	0
Day 1	Up	Vcan	0	-4.70471	0.064	0.53	0
Day 1	Up	Ccl2	0	-4.61412	0.028	0.347	0
Day 1	Up	Csf3r	0	-4.51683	0.038	0.293	0
Day 1	Up	Fbxl5	0	-3.87413	0.253	0.575	0
Day 1	Up	Actb	0	-3.85288	0.182	0.857	0
Day 1	Up	Tpt1	3.71e-215	-3.62623	0.046	0.323	7.89e-211
Day 1	Up	AABR07000398.1	0	-3.60437	0.106	0.566	0
Day 1	Up	Ddx5	9.16e-238	-3.37903	0.117	0.565	1.95e-233
Day 1	Up	Pfn1	0	-3.34789	0.093	0.434	0
Day 1	Up	Slfn4	0	-2.89759	0.172	0.835	0
Day 1	Up	Fth1	0	-2.78953	0.295	0.572	0
Day 1	Up	Fn1	1.36e-150	-2.61662	0.101	0.4	2.9e-146
Day 1	Up	Anxa2	5.1e-283	-2.60798	0.173	0.425	1.09e-278
Day 1	Up	Lrrk2	0	-2.54133	0.196	0.447	0
Day 1	Up	Bcat1	0	-2.50762	0.105	0.401	0
Day 1	Up	Tmsb4x	2.27e-261	-2.43106	0.245	0.626	4.84e-257
Day 1	Up	ENSRNOG00000064568	0	-2.41845	0.172	0.459	0
Day 1	Up	Msn	0	-2.4045	0.195	0.475	0
Day 1	Up	Pkm	0	-2.32643	0.22	0.507	0
Day 1	Up	Cd44	0	-2.22283	0.341	0.688	0
Day 1	Up	Lilrb4	0	-2.15482	0.611	0.877	0
Day 1	Up	Spp1	9.67e-49	-2.14871	0.179	0.458	2.06e-44
Day 1	Up	Sgms2	0	-1.94176	0.231	0.51	0
Day 1	Up	Arhgap26	0	-1.8701	0.556	0.808	0
Day 3	Up	Dab2	3.67e-154	0.405534	0.836	0.547	7.8e-150
Day 3	Up	Alcam	1.97e-155	0.476291	0.756	0.488	4.19e-151
Day 3	Up	Pid1	4.45e-221	0.549379	0.85	0.525	9.47e-217
Day 3	Up	Mrc1	3.85e-289	0.572086	0.625	0.276	8.19e-285
Day 3	Up	Myo1e	1.67e-257	0.707078	0.667	0.35	3.55e-253
Day 3	Up	Luc7l2	2e-176	0.719515	0.596	0.343	4.25e-172
Day 3	Up	Zmiz1	2.19e-204	0.755864	0.772	0.511	4.65e-200
Day 3	Up	Snx24	8.84e-213	0.774364	0.621	0.333	1.88e-208
Day 3	Up	Maml2	1.95e-246	0.781288	0.725	0.426	4.16e-242
Day 3	Up	Rere	2.41e-196	0.793218	0.697	0.414	5.14e-192
Day 3	Up	Peak1	2.77e-201	0.804532	0.65	0.374	5.91e-197
Day 3	Up	Gpnmb	2.11e-246	0.81313	0.75	0.457	4.48e-242
Day 3	Up	Rock2	1.23e-177	0.822951	0.588	0.337	2.61e-173
Day 3	Up	Lgmn	3.16e-280	0.827148	0.784	0.443	6.73e-276
Day 3	Up	Fbxl17	5.37e-196	0.846133	0.608	0.343	1.14e-191
Day 3	Up	Mbnl2	4.53e-238	0.85938	0.738	0.44	9.63e-234
Day 3	Up	Dock4	0	0.860133	0.818	0.488	0
Day 3	Up	Luc7l3	1.54e-186	0.860795	0.515	0.263	3.27e-182
Day 3	Up	Ap3b1	2.08e-189	0.863153	0.613	0.363	4.42e-185
Day 3	Up	Vti1a	1.98e-209	0.869368	0.684	0.426	4.22e-205
Day 3	Up	Itsn1	9.07e-223	0.870074	0.633	0.351	1.93e-218
Day 3	Up	Tcf12	3.07e-271	0.894441	0.755	0.443	6.52e-267
Day 3	Up	Macf1	0	0.895575	0.872	0.559	0
Day 3	Up	Nr3c1	7.62e-219	0.899199	0.624	0.349	1.62e-214
Day 3	Up	ENSRNOG00000066115	1.08e-247	0.899273	0.446	0.174	2.29e-243
Day 3	Up	Fmnl2	0	0.911745	0.884	0.546	0
Day 3	Up	Zfand6	1.36e-199	0.918794	0.538	0.278	2.89e-195
Day 3	Up	Pacsin2	7.98e-213	0.947422	0.602	0.34	1.7e-208
Day 3	Up	Ktn1	1.09e-198	0.968362	0.53	0.274	2.31e-194
Day 3	Up	Abcc5	4.24e-284	0.971356	0.69	0.375	9.01e-280
Day 3	Up	Ncoa2	1.28e-219	0.975622	0.59	0.327	2.73e-215
Day 3	Up	Nav1	1.53e-263	0.976987	0.673	0.359	3.25e-259
Day 3	Up	Srgap2	0	0.982618	0.794	0.472	0
Day 3	Up	Osbpl8	4.06e-222	0.989446	0.658	0.383	8.64e-218
Day 3	Up	Elmo1	0	0.9922	0.799	0.516	0
Day 3	Up	Trps1	0	0.993476	0.837	0.502	0
Day 3	Up	Arhgap10	6.53e-256	1.01741	0.589	0.295	1.39e-251
Day 3	Up	Smpdl3a	1.24e-206	1.01824	0.477	0.225	2.64e-202
Day 3	Up	Tbc1d5	0	1.02671	0.786	0.475	0
Day 3	Up	Abr	0	1.03493	0.766	0.436	0
Day 3	Up	Myof	0	1.05543	0.643	0.292	0
Day 3	Up	Aopep	5.39e-251	1.05677	0.575	0.279	1.15e-246
Day 3	Up	Vps13c	0	1.05887	0.712	0.38	0
Day 3	Up	Zbtb20	0	1.06772	0.582	0.27	0
Day 3	Up	Fbxw4	8.16e-218	1.07489	0.506	0.247	1.74e-213
Day 3	Up	Eya3	2.34e-227	1.07523	0.594	0.331	4.98e-223
Day 3	Up	Gng2	1.36e-271	1.096	0.653	0.373	2.9e-267
Day 3	Up	Dip2b	3.57e-274	1.09823	0.656	0.372	7.61e-270
Day 3	Up	Bcas3	9.86e-285	1.10266	0.603	0.301	2.1e-280
Day 3	Up	Sbf2	0	1.10438	0.744	0.405	0
Day 3	Up	Arhgap18	4.81e-266	1.11168	0.596	0.313	1.02e-261
Day 3	Up	Rgl1	8.63e-218	1.11634	0.481	0.229	1.84e-213
Day 3	Up	Bicra	7.13e-218	1.11784	0.462	0.212	1.52e-213
Day 3	Up	Exoc6b	1.49e-245	1.13835	0.595	0.328	3.17e-241
Day 3	Up	Arhgap22	0	1.15819	0.702	0.381	0
Day 3	Up	Exoc4	0	1.16715	0.783	0.457	0
Day 3	Up	Plekhm3	0	1.16971	0.627	0.313	0
Day 3	Up	Tns3	0	1.17346	0.753	0.349	0
Day 3	Up	Ncoa3	5.46e-253	1.17643	0.555	0.286	1.16e-248
Day 3	Up	Rasal2	8.91e-278	1.18356	0.578	0.281	1.9e-273
Day 3	Up	Cdk6	2.83e-222	1.18388	0.508	0.255	6.02e-218
Day 3	Up	Ndfip1	5.12e-240	1.18419	0.514	0.248	1.09e-235
Day 3	Up	Atxn1	0	1.19722	0.674	0.361	0
Day 3	Up	Vps54	0	1.20442	0.827	0.525	0
Day 3	Up	Mbnl1	0	1.21527	0.86	0.552	0
Day 3	Up	Lrmda	0	1.23065	0.948	0.587	0
Day 3	Up	Plxdc2	0	1.23809	0.634	0.202	0
Day 3	Up	Oxr1	8.04e-238	1.24573	0.477	0.218	1.71e-233
Day 3	Up	Utrn	4.07e-285	1.24958	0.49	0.199	8.66e-281
Day 3	Up	Camk2d	0	1.25064	0.715	0.397	0
Day 3	Up	Aff1	0	1.25576	0.654	0.342	0
Day 3	Up	Rabgap1l	1.45e-274	1.26533	0.526	0.237	3.09e-270
Day 3	Up	Maf	1.21e-295	1.26676	0.594	0.298	2.57e-291
Day 3	Up	Rfx7	6.5e-268	1.26787	0.489	0.214	1.38e-263
Day 3	Up	Mitf	0	1.27291	0.785	0.375	0
Day 3	Up	Mertk	3.02e-267	1.28321	0.481	0.211	6.43e-263
Day 3	Up	Akap10	0	1.29402	0.662	0.353	0
Day 3	Up	Pcyt1a	4.01e-240	1.2998	0.458	0.202	8.53e-236
Day 3	Up	B4galt6	0	1.31045	0.83	0.477	0
Day 3	Up	Rreb1	0	1.32375	0.759	0.408	0
Day 3	Up	Pcm1	0	1.35088	0.542	0.227	0
Day 3	Up	Il6r	0	1.3526	0.784	0.456	0
Day 3	Up	Baiap2	1.8e-287	1.37114	0.46	0.18	3.83e-283
Day 3	Up	Mtss1	0	1.37512	0.851	0.419	0
Day 3	Up	Ppp1r12b	1.19e-270	1.4078	0.425	0.161	2.52e-266
Day 3	Up	Mef2c	0	1.41298	0.596	0.252	0
Day 3	Up	Iqgap2	1.95e-257	1.41447	0.458	0.199	4.15e-253
Day 3	Up	Cfh	0	1.41904	0.792	0.427	0
Day 3	Up	Ldlrad4	0	1.42497	0.614	0.254	0
Day 3	Up	Arhgap17	3.82e-282	1.4275	0.496	0.225	8.12e-278
Day 3	Up	Atxn7l1	3.97e-298	1.46922	0.482	0.2	8.46e-294
Day 3	Up	Dennd1a	0	1.48655	0.77	0.363	0
Day 3	Up	Smarca2	0	1.48934	0.541	0.185	0
Day 3	Up	Tcirg1	0	1.53773	0.429	0.145	0
Day 3	Up	Dmxl1	0	1.53915	0.735	0.373	0
Day 3	Up	Ankh	0	1.54335	0.565	0.208	0
Day 3	Up	Gas7	8.87e-253	1.54774	0.454	0.198	1.89e-248
Day 3	Up	Tgfbr1	0	1.59232	0.652	0.283	0
Day 3	Up	Slfn13	0	1.59756	0.52	0.191	0
Day 3	Up	Tanc2	0	1.59883	0.773	0.36	0
Day 3	Up	Crebrf	0	1.60682	0.442	0.123	0
Day 3	Up	Ctsc	0	1.63616	0.524	0.2	0
Day 3	Up	Foxp1	0	1.6402	0.874	0.451	0
Day 3	Up	Ssbp2	0	1.65718	0.464	0.152	0
Day 3	Up	Mylip	7.87e-307	1.66057	0.391	0.123	1.67e-302
Day 3	Up	Foxn3	0	1.67212	0.559	0.221	0
Day 3	Up	Npc2	0	1.67928	0.51	0.197	0
Day 3	Up	AABR07002969.1	0	1.68781	0.486	0.193	0
Day 3	Up	Kansl1l	1.84e-305	1.68959	0.339	0.088	3.91e-301
Day 3	Up	Wwox	1.24e-292	1.70444	0.444	0.172	2.65e-288
Day 3	Up	Sh3rf1	0	1.72012	0.511	0.201	0
Day 3	Up	Man1c1	0	1.7333	0.612	0.263	0
Day 3	Up	Fam3c	3.16e-306	1.75166	0.411	0.146	6.73e-302
Day 3	Up	Arhgef11	7.03e-295	1.75371	0.403	0.141	1.5e-290
Day 3	Up	Atg10	0	1.75518	0.478	0.178	0
Day 3	Up	Specc1	0	1.7587	0.595	0.226	0
Day 3	Up	Unc93b1	0	1.76059	0.535	0.156	0
Day 3	Up	Ppm1h	0	1.76807	0.796	0.355	0
Day 3	Up	Slc38a6	0	1.77424	0.612	0.238	0
Day 3	Up	Kcnt2	4.11e-284	1.7843	0.392	0.135	8.75e-280
Day 3	Up	Fmn1	0	1.82856	0.446	0.165	0
Day 3	Up	Fbxl20	0	1.83416	0.486	0.133	0
Day 3	Up	Dock10	0	1.83574	0.755	0.319	0
Day 3	Up	Smyd3	0	1.85041	0.621	0.238	0
Day 3	Up	Csf1r	0	1.86622	0.576	0.204	0
Day 3	Up	Map2k5	0	1.88694	0.437	0.15	0
Day 3	Up	Fchsd2	0	1.888	0.79	0.349	0
Day 3	Up	Sqstm1	0	1.9047	0.378	0.09	0
Day 3	Up	Ulk2	0	1.91119	0.5	0.168	0
Day 3	Up	Stab1	0	1.91347	0.538	0.145	0
Day 3	Up	Heatr5a	0	1.92407	0.467	0.152	0
Day 3	Up	Ttc28	0	1.92705	0.458	0.141	0
Day 3	Up	Ccnd3	0	1.93435	0.59	0.172	0
Day 3	Up	Lilrb3	0	1.96556	0.354	0.08	0
Day 3	Up	Ophn1	0	1.96569	0.528	0.161	0
Day 3	Up	Chd6	0	2.00193	0.468	0.148	0
Day 3	Up	Cp	0	2.04076	0.418	0.13	0
Day 3	Up	Abcg1	0	2.07326	0.338	0.084	0
Day 3	Up	Atm	0	2.08306	0.58	0.181	0
Day 3	Up	Sash1	0	2.08861	0.444	0.108	0
Day 3	Up	Agap3	0	2.0907	0.375	0.108	0
Day 3	Up	Abca3	0	2.09713	0.384	0.107	0
Day 3	Up	Adap2	0	2.11569	0.564	0.185	0
Day 3	Up	Abhd12	0	2.12999	0.444	0.142	0
Day 3	Up	Carmil1	0	2.14869	0.343	0.087	0
Day 3	Up	Nrcam	0	2.17178	0.439	0.14	0
Day 3	Up	Slc9a9	0	2.19558	0.718	0.185	0
Day 3	Up	Cd300a	0	2.24223	0.596	0.15	0
Day 3	Up	RGD1309104	0	2.24408	0.516	0.148	0
Day 3	Up	AABR07028615.1	0	2.27712	0.662	0.216	0
Day 3	Up	Dennd5b	0	2.29569	0.412	0.102	0
Day 3	Up	ENSRNOG00000069031	0	2.29893	0.451	0.124	0
Day 3	Up	Zfhx3	0	2.30025	0.576	0.152	0
Day 3	Up	Ms4a4a	0	2.34526	0.363	0.07	0
Day 3	Up	Osbpl11	0	2.36624	0.489	0.134	0
Day 3	Up	Cpq	0	2.36746	0.378	0.076	0
Day 3	Up	Dcun1d4	0	2.38464	0.358	0.086	0
Day 3	Up	Adcy9	0	2.38676	0.454	0.122	0
Day 3	Up	Ms4a6bl	0	2.38898	0.339	0.075	0
Day 3	Up	Frmd4b	0	2.40255	0.809	0.235	0
Day 3	Up	Arhgap39	0	2.44651	0.397	0.097	0
Day 3	Up	Klhl24	0	2.49696	0.422	0.067	0
Day 3	Up	Ctss	0	2.50933	0.674	0.2	0
Day 3	Up	Npl	0	2.51231	0.527	0.147	0
Day 3	Up	St3gal5	0	2.5477	0.399	0.088	0
Day 3	Up	Slc8a1	0	2.59211	0.879	0.394	0
Day 3	Up	Cd84	0	2.60218	0.322	0.069	0
Day 3	Up	Ncoa7	0	2.61945	0.515	0.129	0
Day 3	Up	Fgd2	0	2.63664	0.375	0.081	0
Day 3	Up	Rapgef5	0	2.65614	0.589	0.154	0
Day 3	Up	Colec12	0	2.66154	0.695	0.198	0
Day 3	Up	Igf1	0	2.66397	0.417	0.071	0
Day 3	Up	Trerf1	0	2.68581	0.518	0.107	0
Day 3	Up	Apba1	0	2.79533	0.614	0.161	0
Day 3	Up	P2ry12	0	2.86608	0.463	0.073	0
Day 3	Up	Snx29	0	3.01634	0.818	0.225	0
Day 3	Up	Tbc1d4	0	3.14191	0.379	0.064	0
Day 3	Up	Tmcc3	0	3.22821	0.487	0.078	0
Day 3	Up	Reps2	0	3.24146	0.433	0.06	0
Day 3	Up	ENSRNOG00000071219	0	3.24304	0.308	0.041	0
Day 3	Up	Ypel2	0	3.30059	0.323	0.039	0
Day 3	Up	Chn2	0	3.36569	0.301	0.045	0
Day 3	Up	Blvrb	0	3.41446	0.4	0.062	0
Day 3	Up	Deptor	0	3.45515	0.291	0.034	0
Day 3	Up	Hdac9	0	3.49684	0.834	0.183	0
Day 3	Up	Slc10a6	0	3.64961	0.534	0.072	0
Day 3	Up	Atp1b1	0	3.73201	0.303	0.03	0
Day 3	Up	Filip1	0	3.74417	0.317	0.03	0
Day 3	Up	Blnk	0	3.76282	0.6	0.084	0
Day 3	Up	Abca1	0	3.80002	0.714	0.114	0
Day 3	Up	Per3	0	3.84801	0.282	0.02	0
Day 3	Up	Rnf150	0	3.91847	0.591	0.072	0
Day 3	Up	Dnm1	0	3.95386	0.34	0.029	0
Day 3	Up	Ly49si2	0	3.97535	0.663	0.075	0
Day 3	Up	Itgb5	0	4.36777	0.449	0.039	0
Day 3	Up	LOC498368	0	4.44756	0.398	0.024	0
Day 3	Up	Apoe	0	4.7462	0.521	0.041	0
Day 3	Up	Ptcd3	0	4.89215	0.469	0.142	0
Day 3	Up	Pltp	0	5.50148	0.532	0.025	0
Day 3	Up	Abca17	0	5.51927	0.597	0.03	0
Day 3	Up	Selenop	0	5.77669	0.441	0.016	0
