## Supplementary material for "Infusible Extracellular Matrix Biomaterial Enhances Cell-Specific Pro-Repair Responses Following Acute Myocardial Infarction": TableS15

### Sheet: IC_iECM_Day7vDay1
Table S15. Differentially Expressed Genes for Macrophages Treated with iECM at Days 1 and 7 Post Infusion
Timepoint	Direction	Gene	p_val	avg_log2FC	pct.1	pct.2	p_val_adj
Day 1	Up	S100a8	0	-10.7612	0	0.331	0
Day 1	Up	Il1r2	0	-10.6753	0.001	0.314	0
Day 1	Up	S100a9	0	-10.2333	0.001	0.37	0
Day 1	Up	Cxcr2	0	-7.82081	0.003	0.286	0
Day 1	Up	Thbs1	0	-7.0384	0.015	0.387	0
Day 1	Up	Vcan	0	-5.9919	0.053	0.529	0
Day 1	Up	Sorl1	0	-4.82157	0.017	0.315	0
Day 1	Up	Csf3r	0	-4.59513	0.025	0.293	0
Day 1	Up	Srgn	0	-4.361	0.024	0.284	0
Day 1	Up	Sod2	0	-4.288	0.028	0.282	0
Day 1	Up	Ccl2	0	-3.90124	0.033	0.346	0
Day 1	Up	Lyz2	0	-3.88446	0.137	0.608	0
Day 1	Up	Fbxl5	0	-3.86744	0.177	0.577	0
Day 1	Up	Sgms2	0	-3.27956	0.11	0.511	0
Day 1	Up	Plin2	0	-3.20996	0.104	0.473	0
Day 1	Up	ENSRNOG00000064568	0	-3.19836	0.091	0.459	0
Day 1	Up	Bcat1	0	-3.14436	0.071	0.401	0
Day 1	Up	Spp1	0	-3.12553	0.111	0.46	0
Day 1	Up	Fn1	0	-3.10259	0.117	0.397	0
Day 1	Up	Slfn4	0	-3.03927	0.196	0.835	0
Day 1	Up	Anxa2	0	-2.83501	0.102	0.427	0
Day 1	Up	Actg1	0	-2.83034	0.124	0.527	0
Day 1	Up	Actb	0	-2.81334	0.343	0.857	0
Day 1	Up	Pla2g7	0	-2.75863	0.092	0.384	0
Day 1	Up	Cd44	0	-2.64823	0.21	0.687	0
Day 1	Up	Pkm	0	-2.64818	0.128	0.508	0
Day 1	Up	Pfn1	0	-2.58428	0.104	0.437	0
Day 1	Up	Fth1	0	-2.58233	0.215	0.571	0
Day 1	Up	Stk17b	0	-2.5229	0.118	0.377	0
Day 1	Up	B2m	0	-2.42359	0.135	0.455	0
Day 1	Up	Lrrk2	0	-2.40661	0.145	0.446	0
Day 1	Up	Hif1a	0	-2.30755	0.133	0.415	0
Day 1	Up	Arhgap26	0	-2.27425	0.416	0.808	0
Day 1	Up	Msn	0	-2.21972	0.147	0.475	0
Day 1	Up	Fgr	0	-2.17399	0.106	0.369	0
Day 1	Up	Litaf	0	-2.13931	0.121	0.383	0
Day 1	Up	Lpcat2	0	-2.05909	0.208	0.512	0
Day 1	Up	Pstpip1	0	-2.0212	0.228	0.581	0
Day 1	Up	Slc23a2	0	-1.99859	0.197	0.509	0
Day 1	Up	Msr1	0	-1.86944	0.177	0.45	0
Day 1	Up	Tmsb4x	0	-1.86568	0.31	0.629	0
Day 1	Up	Itgam	0	-1.83692	0.188	0.499	0
Day 1	Up	Atp8b4	0	-1.7785	0.353	0.705	0
Day 1	Up	Lcp1	0	-1.74799	0.327	0.674	0
Day 1	Up	AABR07028902.1	0	-1.72918	0.329	0.628	0
Day 1	Up	Diaph1	1.21e-287	-1.70994	0.217	0.486	2.54e-283
Day 1	Up	Myh9	2.43e-288	-1.6905	0.211	0.479	5.09e-284
Day 1	Up	Lilrb4	0	-1.52356	0.534	0.878	0
Day 7	Up	Lrmda	2.34e-216	0.560868	0.865	0.586	4.89e-212
Day 7	Up	Mrc1	5.89e-288	0.963813	0.571	0.277	1.23e-283
Day 7	Up	Dst	5.01e-283	1.08114	0.613	0.336	1.05e-278
Day 7	Up	Zbtb20	5.02e-285	1.17333	0.554	0.269	1.05e-280
Day 7	Up	Fchsd2	0	1.27045	0.62	0.349	0
Day 7	Up	Cfh	0	1.43598	0.727	0.427	0
Day 7	Up	Sat1	0	1.43731	0.591	0.333	0
Day 7	Up	Nfia	2.19e-287	1.59113	0.399	0.148	4.58e-283
Day 7	Up	Mef2c	0	1.62998	0.561	0.25	0
Day 7	Up	Magi1	2.35e-293	1.72911	0.476	0.221	4.92e-289
Day 7	Up	Slc8a1	0	1.79581	0.761	0.395	0
Day 7	Up	Colec12	0	1.85202	0.462	0.198	0
Day 7	Up	ENSRNOG00000068039	3.45e-290	1.92237	0.501	0.25	7.22e-286
Day 7	Up	Frmd4b	0	1.93307	0.662	0.236	0
Day 7	Up	Ophn1	0	1.96248	0.435	0.16	0
Day 7	Up	AABR07028615.1	0	2.0241	0.526	0.215	0
Day 7	Up	Foxn3	0	2.08203	0.546	0.22	0
Day 7	Up	Kcnt2	0	2.16404	0.456	0.137	0
Day 7	Up	Apba1	0	2.20397	0.431	0.162	0
Day 7	Up	Slfn13	0	2.22331	0.516	0.19	0
Day 7	Up	Atm	0	2.31923	0.527	0.182	0
Day 7	Up	Snx29	0	2.32671	0.623	0.226	0
Day 7	Up	Zfhx3	0	2.32708	0.481	0.153	0
Day 7	Up	Slc9a9	0	2.41242	0.671	0.186	0
Day 7	Up	Ms4a4a	0	2.59811	0.347	0.071	0
Day 7	Up	Rapgef5	0	2.66135	0.546	0.153	0
Day 7	Up	Tmcc3	0	2.74878	0.351	0.077	0
Day 7	Up	P2ry12	0	2.80443	0.404	0.073	0
Day 7	Up	Blnk	0	2.81018	0.338	0.084	0
Day 7	Up	ENSRNOG00000062930	0	2.86169	0.703	0.359	0
Day 7	Up	Stab1	0	2.99496	0.598	0.145	0
Day 7	Up	Abca1	0	3.15579	0.509	0.114	0
Day 7	Up	Tbc1d4	0	3.1617	0.353	0.064	0
Day 7	Up	Hdac9	0	3.34518	0.802	0.183	0
Day 7	Up	Rnf150	0	3.51871	0.432	0.073	0
Day 7	Up	Itgb5	0	3.75104	0.29	0.039	0
Day 7	Up	Ly49si2	0	3.76273	0.529	0.076	0
Day 7	Up	Ptcd3	0	4.15329	0.432	0.143	0
Day 7	Up	Per3	0	4.6017	0.297	0.02	0
Day 7	Up	Abca17	0	5.33582	0.498	0.03	0
Day 7	Up	Selenop	0	5.35716	0.284	0.016	0
