## Supplementary material for "Infusible Extracellular Matrix Biomaterial Enhances Cell-Specific Pro-Repair Responses Following Acute Myocardial Infarction": TableS17

### Sheet: FibsDay1Active_iECMvsSal
Table S11. Differentially Expressed Genes for Activated Fibroblasts Treated with iECM vs. Saline Across All Timepoints
Timepoint	Direction	Gene	p_val	avg_log2FC	pct.1	pct.2	p_val_adj
Day 1	Up	ENSRNOG00000037911	9.37e-16	1.82337	0.733	0.299	1.27e-11
Day 1	Up	Kcnq5	1.43e-06	1.52177	0.474	0.218	0.0194156
Day 1	Up	Sdk1	2.09e-08	1.17779	0.836	0.678	0.0002838
Day 1	Up	Ptprg	6.59e-07	0.831006	0.836	0.649	0.00893723
Day 1	Up	Map4k4	5.79e-07	0.776494	0.836	0.546	0.00785701
Day 1	Down	Col5a2	1.53e-06	-0.671377	0.69	0.908	0.0208093
Day 1	Down	Pde1a	1.33e-09	-1.17562	0.388	0.718	1.8e-05
Day 1	Down	Rrbp1	2.58e-08	-1.21573	0.448	0.707	0.000349208
Day 1	Down	Postn	3.36e-08	-1.23995	0.233	0.569	0.000456163
Day 1	Down	Creb3l2	2.1e-06	-1.39855	0.147	0.414	0.0284929
Day 1	Down	Col1a2	2.02e-08	-1.55887	0.397	0.667	0.000274134
Day 1	Down	Plcb4	1.77e-06	-1.68353	0.129	0.379	0.0240471
Day 1	Down	Col3a1	1.82e-10	-1.76038	0.345	0.707	2.47e-06
Day 1	Down	Col1a1	1.31e-06	-1.76867	0.103	0.356	0.0177856
Day 1	Down	Sparc	1.17e-06	-2.22239	0.086	0.328	0.0158462
Day 1	Down	Ccdc80	5.18e-09	-2.79586	0.095	0.397	7.02e-05
Day 1	Down	Itgbl1	6.93e-07	-3.39689	0.026	0.241	0.00939607
Day 7	Down	Ptn	9.39247e-39	-1.19401	0.142	0.26	1.5522e-34
Day 7	Down	ENSRNOG00000037911	1.58522e-79	-1.1427	0.173	0.37	2.61974e-75
Day 7	Down	Kdelr3	1.99443e-41	-1.05862	0.112	0.231	3.296e-37
Day 7	Down	Adamtsl1	2.60226e-30	-0.895844	0.178	0.288	4.3005e-26
Day 7	Down	Dapk1	2.75194e-34	-0.794219	0.202	0.329	4.54786e-30
Day 7	Down	Spon1	8.86687e-30	-0.746749	0.405	0.517	1.46534e-25
Day 7	Down	Galnt17	2.97938e-29	-0.631621	0.358	0.48	4.92372e-25
Day 7	Down	Adamts5	5.82429e-22	-0.626574	0.221	0.321	9.62522e-18
Day 7	Down	Grk5	4.65285e-27	-0.621059	0.253	0.371	7.6893e-23
Day 7	Down	Gpm6b	3.99137e-47	-0.616869	0.531	0.676	6.59614e-43
Day 7	Down	Nrxn1	6.68114e-26	-0.609429	0.375	0.487	1.10413e-21
Day 7	Down	Bmper	7.66348e-23	-0.557487	0.306	0.414	1.26647e-18
Day 7	Down	Ghr	3.58585e-29	-0.538191	0.418	0.54	5.92597e-25
Day 7	Down	Tgfbr3	4.11722e-25	-0.531134	0.361	0.477	6.80411e-21
Day 7	Down	B3galt1	2.4312e-33	-0.530332	0.471	0.611	4.0178e-29
Day 7	Down	App	5.32454e-43	-0.525334	0.592	0.723	8.79934e-39
Day 7	Down	Dlg2	8.57295e-27	-0.525068	0.528	0.634	1.41677e-22
Day 7	Down	Vav3	1.38518e-25	-0.52313	0.295	0.413	2.28916e-21
Day 7	Down	Dcn	2.54476e-32	-0.501729	0.553	0.666	4.20547e-28
Day 7	Down	Rgl1	2.50519e-23	-0.49774	0.337	0.45	4.14008e-19
Day 7	Down	Ctnnd1	6.06846e-20	-0.496099	0.275	0.378	1.00287e-15
Day 7	Down	Ebf2	2.83904e-26	-0.487523	0.469	0.578	4.6918e-22
Day 7	Down	Atf7	1.03044e-21	-0.47408	0.322	0.429	1.70291e-17
Day 7	Down	Mtmr3	3.7206e-24	-0.465231	0.353	0.472	6.14867e-20
Day 7	Down	Kansl1	4.31362e-28	-0.420349	0.499	0.617	7.12868e-24
Day 7	Down	Celf2	7.35846e-24	-0.419537	0.473	0.584	1.21606e-19
Day 7	Down	Sbf2	7.31646e-30	-0.416275	0.5	0.626	1.20912e-25
Day 7	Down	ENSRNOG00000066115	1.36623e-30	-0.394849	0.595	0.712	2.25783e-26
Day 7	Down	Kdm6a	5.14681e-21	-0.393434	0.414	0.523	8.50562e-17
Day 7	Down	Bcas3	3.4994e-19	-0.365948	0.461	0.563	5.78311e-15
Day 7	Down	Mbd5	2.47434e-21	-0.344246	0.548	0.658	4.08909e-17
Day 7	Down	Map3k5	4.24065e-17	-0.320319	0.446	0.55	7.00809e-13
Day 7	Down	Dennd1a	3.31917e-18	-0.312022	0.473	0.579	5.48526e-14
Day 7	Up	Col1a1	7.36788e-50	0.498892	0.817	0.713	1.21762e-45
Day 7	Up	Per3	4.97023e-24	0.546225	0.468	0.357	8.2138e-20
Day 7	Up	Srsf5	6.38118e-22	0.584024	0.417	0.315	1.05455e-17
Day 7	Up	Ankrd12	9.0361e-31	0.593196	0.535	0.42	1.49331e-26
Day 7	Up	Srsf2	1.47557e-35	0.612963	0.561	0.435	2.43853e-31
Day 7	Up	Zfp709l1	4.30104e-23	0.619146	0.346	0.24	7.1079e-19
Day 7	Up	Snrnp70	4.52365e-29	0.619783	0.534	0.431	7.47578e-25
Day 7	Up	Pnisr	1.63218e-48	0.638173	0.632	0.502	2.69734e-44
Day 7	Up	Zc3h7a	1.9534e-27	0.655609	0.416	0.302	3.22819e-23
Day 7	Up	Fyttd1	5.07492e-23	0.661321	0.353	0.248	8.38681e-19
Day 7	Up	Ccnl1	3.21243e-26	0.668477	0.458	0.358	5.30885e-22
Day 7	Up	Zbed6	6.04378e-68	0.68596	0.711	0.576	9.98795e-64
Day 7	Up	Srrm2	1.06489e-62	0.697123	0.693	0.551	1.75984e-58
Day 7	Up	Golgb1	4.0829e-32	0.711006	0.454	0.332	6.7474e-28
Day 7	Up	Col6a1	1.59471e-29	0.712717	0.365	0.246	2.63542e-25
Day 7	Up	Sf3b1	5.16812e-53	0.720162	0.632	0.499	8.54083e-49
Day 7	Up	Ltbp2	4.96654e-44	0.729225	0.542	0.394	8.2077e-40
Day 7	Up	Hmcn1	8.20142e-26	0.733794	0.459	0.348	1.35537e-21
Day 7	Up	AABR07000398.1	5.85444e-30	0.733899	0.406	0.277	9.67504e-26
Day 7	Up	Tnnt3	1.99172e-26	0.758018	0.347	0.237	3.29152e-22
Day 7	Up	Arglu1	1.36925e-28	0.762358	0.383	0.27	2.26282e-24
Day 7	Up	Eif4g1	1.23419e-27	0.77029	0.325	0.211	2.03962e-23
Day 7	Up	Srsf6	5.34723e-39	0.782875	0.463	0.331	8.83684e-35
Day 7	Up	Mfap4	6.20242e-32	0.839521	0.326	0.203	1.02501e-27
Day 7	Up	Ptprs	2.68643e-30	0.855609	0.311	0.193	4.43959e-26
Day 7	Up	AABR07015057.1	2.02236e-24	0.869853	0.39	0.283	3.34215e-20
Day 7	Up	Arap1	2.06975e-27	0.877582	0.265	0.158	3.42046e-23
Day 7	Up	Ahnak	1.2767e-44	0.929527	0.405	0.255	2.10987e-40
Day 7	Up	Akap8l	3.38846e-35	0.949386	0.315	0.188	5.59977e-31
Day 7	Up	Bmp1	1.43496e-76	0.961573	0.553	0.36	2.37141e-72
Day 7	Up	ENSRNOG00000062930	6.56441e-33	0.979969	0.449	0.325	1.08483e-28
Day 7	Up	Inafm1	9.46505e-30	0.988092	0.238	0.131	1.56419e-25
Day 7	Up	Slc12a4	1.64504e-31	1.03265	0.24	0.13	2.71859e-27
Day 7	Up	Arfip2	3.2582e-36	1.05013	0.271	0.148	5.38449e-32
Day 7	Up	ENSRNOG00000070284	6.70721e-38	1.066	0.361	0.227	1.10843e-33
Day 7	Up	Col27a1	3.16823e-32	1.07713	0.236	0.125	5.23582e-28
Day 7	Up	Nxf1	8.55345e-48	1.0822	0.328	0.178	1.41354e-43
Day 7	Up	ENSRNOG00000064136	3.5908e-52	1.0892	0.363	0.202	5.93416e-48
Day 7	Up	Fbln2	1.1144e-34	1.0933	0.317	0.193	1.84166e-30
Day 7	Up	Thoc2l	3.21629e-53	1.10117	0.455	0.298	5.31523e-49
Day 7	Up	Haus7	2.82027e-33	1.11964	0.234	0.123	4.66078e-29
Day 7	Up	Gdi1	1.76723e-45	1.12029	0.303	0.159	2.92053e-41
Day 7	Up	Col16a1	1.49575e-47	1.16489	0.317	0.17	2.47188e-43
Day 7	Up	Ccnl2	5.23272e-162	1.18277	0.719	0.47	8.6476e-158
Day 7	Up	Trip10	5.15223e-39	1.22444	0.222	0.103	8.51457e-35
Day 7	Up	Gramd1a	8.63021e-32	1.23488	0.188	0.088	1.42623e-27
Day 7	Up	Tnc	1.94873e-28	1.33183	0.228	0.127	3.22047e-24
Day 7	Up	Flna	3.07133e-40	1.37523	0.293	0.165	5.07569e-36
Day 7	Up	ENSRNOG00000068039	9.9833e-62	1.41664	0.394	0.225	1.64984e-57
Day 7	Up	Cul7	7.48003e-38	1.49103	0.175	0.07	1.23615e-33
Day 3	Up	Zfp36l1	1.76214e-24	0.567885	0.435	0.333	2.84339e-20
Day 3	Up	Fgfr1	1.42485e-27	0.523307	0.557	0.456	2.29913e-23
Day 3	Down	Esyt2	2.05733e-15	-0.266272	0.443	0.546	3.31971e-11
Day 3	Down	Specc1	1.86104e-17	-0.359925	0.36	0.462	3.00298e-13
Day 3	Down	Fn1	4.78257e-28	-0.374732	0.394	0.526	7.71715e-24
Day 3	Down	Qki	2.24541e-26	-0.584529	0.266	0.386	3.62319e-22
Day 3	Down	Tpm1	1.24249e-34	-0.650012	0.227	0.365	2.00487e-30
Day 3	Down	Npas2	3.57538e-23	-0.691135	0.205	0.307	5.76924e-19
Day 3	Down	Syndig1	2.34208e-25	-0.698792	0.231	0.342	3.77919e-21
Day 3	Down	AABR07000398.1	5.7512e-32	-0.756042	0.222	0.347	9.28014e-28
Day 3	Down	Tnc	8.7853e-40	-0.969774	0.2	0.347	1.4176e-35
Day 3	Down	ENSRNOG00000037911	4.02156e-51	-1.73492	0.067	0.198	6.48918e-47
Day 3	Down	AABR07015057.1	1.92553e-78	-1.85947	0.082	0.264	3.10704e-74
Day 3	Down	Ddx5	1.53035e-129	-2.74325	0.051	0.295	2.46937e-125
Day 3	Down	ENSRNOG00000062930	1.17788e-76	-2.96081	0.028	0.181	1.90063e-72
Day 3	Down	Dmd	9.34701e-122	-3.54818	0.017	0.231	1.50823e-117
