## Supplementary material for "Infusible Extracellular Matrix Biomaterial Enhances Cell-Specific Pro-Repair Responses Following Acute Myocardial Infarction": TableS18

### Sheet: Fibroblasts_Day3_vs_Day1_marker
Table S18. Differentially Expressed Genes for Fibroblasts Treated with iECM at Days 1 and 3 Post Infusion
Timepoint	Direction	Gene	p_val	avg_log2FC	pct.1	pct.2	p_val_adj
Day 1	Up	ENSRNOG00000070284	0	-14.7448	0	0.538	0
Day 1	Up	Ccl2	0	-9.86652	0.002	0.385	0
Day 1	Up	Actg1	1.21e-268	-8.7802	0.001	0.463	2.58e-264
Day 1	Up	Hspa8	2.9e-280	-4.33413	0.026	0.298	6.18e-276
Day 1	Up	Tpt1	1.92e-215	-4.27946	0.041	0.41	4.08e-211
Day 1	Up	Mat2a	1.12e-209	-4.09242	0.054	0.336	2.39e-205
Day 1	Up	ENSRNOG00000037911	0	-3.90859	0.117	0.586	0
Day 1	Up	Eif4a2	7.75e-252	-3.79236	0.092	0.519	1.65e-247
Day 1	Up	Hspd1	8.86e-269	-3.76743	0.064	0.344	1.88e-264
Day 1	Up	Naca	6.73e-106	-3.76118	0.037	0.288	1.43e-101
Day 1	Up	Hnrnpa1	5.25e-281	-3.62864	0.081	0.414	1.12e-276
Day 1	Up	Actb	0	-3.54508	0.111	0.74	0
Day 1	Up	Srsf3	2.53e-59	-3.52489	0.063	0.336	5.38e-55
Day 1	Up	LOC100912041	1.33e-258	-3.50078	0.067	0.38	2.83e-254
Day 1	Up	ENSRNOG00000062930	8.33e-283	-3.4121	0.068	0.375	1.77e-278
Day 1	Up	Hnrnph1	3.51e-123	-3.33234	0.097	0.518	7.48e-119
Day 1	Up	Vegfa	7.05e-85	-3.32276	0.067	0.386	1.5e-80
Day 1	Up	ENSRNOG00000070938	2e-283	-3.30806	0.06	0.343	4.25e-279
Day 1	Up	Ddx5	6.37e-164	-3.28399	0.106	0.592	1.36e-159
Day 1	Up	LOC100360413	1.69e-180	-3.28256	0.087	0.36	3.6e-176
Day 1	Up	Tmsb4x	1.37e-32	-3.27242	0.033	0.363	2.91e-28
Day 1	Up	LOC100359583	4.72e-202	-3.21206	0.086	0.395	1.01e-197
Day 1	Up	Hsp90aa1	2.3e-212	-3.15032	0.128	0.415	4.9e-208
Day 1	Up	AABR07015057.1	0	-3.13328	0.177	0.59	0
Day 1	Up	Rabggtb	1.84e-140	-3.12933	0.086	0.375	3.92e-136
Day 1	Up	Mdn1	0	-3.12584	0.116	0.468	0
Day 1	Up	Eif4a1	2.6e-230	-3.07408	0.119	0.449	5.54e-226
Day 1	Up	Pfn1	2.02e-96	-2.98175	0.074	0.331	4.31e-92
Day 1	Up	Snx5	8.19e-173	-2.97507	0.095	0.382	1.74e-168
Day 1	Up	Zc3h10	5.94e-151	-2.96555	0.08	0.497	1.26e-146
Day 1	Up	Myl6	1.19e-35	-2.96453	0.068	0.333	2.53e-31
Day 1	Up	Npm1	3.5e-297	-2.82743	0.134	0.452	7.45e-293
Day 1	Up	Cd44	3.02e-274	-2.82661	0.106	0.419	6.42e-270
Day 1	Up	Serpine1	0	-2.80088	0.098	0.495	0
Day 1	Up	Pkm	3.15e-255	-2.7591	0.131	0.44	6.71e-251
Day 1	Up	Thbs1	3.32e-210	-2.51788	0.192	0.466	7.06e-206
Day 1	Up	Hsp90ab1	5.01e-165	-2.48687	0.161	0.456	1.07e-160
Day 1	Up	Hnrnpa3	3.52e-215	-2.47102	0.189	0.477	7.48e-211
Day 1	Up	Pabpc1	3.9e-228	-2.4708	0.155	0.418	8.31e-224
Day 1	Up	Eef1g	7.04e-241	-2.44517	0.145	0.442	1.5e-236
Day 1	Up	Ipo7	1.84e-264	-2.39908	0.178	0.468	3.92e-260
Day 1	Up	Nup153	3.92e-261	-2.335	0.204	0.484	8.35e-257
Day 1	Up	Hsp90b1	1.99e-206	-2.3293	0.237	0.495	4.24e-202
Day 1	Up	Tmpo	4.8e-89	-2.24392	0.134	0.465	1.02e-84
Day 1	Up	Atp2a2	4.22e-97	-2.21084	0.187	0.523	8.97e-93
Day 1	Up	Enpp3	2.9e-210	-1.96633	0.243	0.5	6.18e-206
Day 1	Up	Cmss1	4.6e-242	-1.94195	0.241	0.519	9.79e-238
Day 1	Up	Spata5	3.2e-245	-1.91784	0.248	0.525	6.82e-241
Day 1	Up	AABR07000398.1	0	-1.79314	0.353	0.676	0
Day 1	Up	Pitpnc1	3.93e-50	-1.50728	0.164	0.45	8.35e-46
Day 3	Up	Ube2h	8.16e-149	0.846441	0.667	0.386	1.74e-144
Day 3	Up	Agap1	4.83e-120	0.885829	0.606	0.354	1.03e-115
Day 3	Up	Phf21a	6.47e-127	0.902173	0.616	0.364	1.38e-122
Day 3	Up	Utrn	3.3e-177	0.916179	0.743	0.45	7.03e-173
Day 3	Up	Plcb4	2.92e-167	0.942678	0.675	0.371	6.22e-163
Day 3	Up	Sec24d	8.18e-150	0.957562	0.641	0.391	1.74e-145
Day 3	Up	Fbxl7	1.86e-166	0.962617	0.741	0.472	3.95e-162
Day 3	Up	Snx29	2.06e-163	0.98314	0.566	0.273	4.38e-159
Day 3	Up	Dcn	3.99e-216	0.993857	0.757	0.433	8.5e-212
Day 3	Up	Dlc1	1.18e-226	0.99554	0.838	0.552	2.52e-222
Day 3	Up	Zfhx3	3.73e-167	1.00366	0.689	0.411	7.94e-163
Day 3	Up	Tacc1	8.62e-143	1.01974	0.692	0.439	1.83e-138
Day 3	Up	Ttc28	5.76e-193	1.02362	0.739	0.458	1.23e-188
Day 3	Up	Igfbp7	3.01e-197	1.04289	0.777	0.51	6.41e-193
Day 3	Up	Col6a2	1.79e-146	1.06278	0.57	0.303	3.82e-142
Day 3	Up	Slc44a1	5.38e-142	1.06497	0.608	0.354	1.14e-137
Day 3	Up	Tnrc6b	4.13e-201	1.07159	0.705	0.392	8.79e-197
Day 3	Up	Pcmtd1	1.34e-140	1.10685	0.435	0.185	2.85e-136
Day 3	Up	Col3a1	0	1.10937	0.874	0.562	0
Day 3	Up	Chd6	2.21e-162	1.11566	0.549	0.276	4.7e-158
Day 3	Up	Zmynd8	5.01e-149	1.11977	0.511	0.246	1.07e-144
Day 3	Up	Colec12	7.94e-142	1.12154	0.596	0.338	1.69e-137
Day 3	Up	Cpq	1.55e-183	1.13759	0.66	0.374	3.3e-179
Day 3	Up	Ppfibp1	7.57e-200	1.17209	0.663	0.37	1.61e-195
Day 3	Up	Ank2	2.17e-203	1.18189	0.698	0.412	4.61e-199
Day 3	Up	Grb10	2.56e-188	1.19553	0.635	0.347	5.46e-184
Day 3	Up	Zfp521	3.02e-277	1.20516	0.784	0.464	6.43e-273
Day 3	Up	Atxn1	2.76e-204	1.20715	0.585	0.267	5.88e-200
Day 3	Up	Pcdhga5	3.91e-198	1.20951	0.713	0.439	8.31e-194
Day 3	Up	Gulp1	3.88e-160	1.21541	0.564	0.298	8.25e-156
Day 3	Up	Prrx1	3.39e-186	1.21941	0.617	0.335	7.21e-182
Day 3	Up	Gab2	1.83e-284	1.22056	0.847	0.581	3.89e-280
Day 3	Up	Ulk2	1.01e-174	1.23347	0.494	0.21	2.16e-170
Day 3	Up	Ssbp2	3.13e-289	1.24449	0.804	0.478	6.65e-285
Day 3	Up	Fam110b	1.23e-179	1.246	0.582	0.309	2.62e-175
Day 3	Up	Creb3l2	1.06e-200	1.24697	0.598	0.301	2.25e-196
Day 3	Up	Cdh11	1.73e-199	1.26858	0.587	0.284	3.68e-195
Day 3	Up	Golgb1	1.23e-213	1.27505	0.534	0.22	2.61e-209
Day 3	Up	Rin2	3.68e-171	1.29212	0.511	0.235	7.83e-167
Day 3	Up	Pam	1.4e-180	1.29286	0.489	0.203	2.98e-176
Day 3	Up	B3galt1	8.58e-218	1.31946	0.737	0.443	1.83e-213
Day 3	Up	Arid5b	4.24e-218	1.33108	0.609	0.289	9.02e-214
Day 3	Up	Psd3	0	1.33297	0.911	0.634	0
Day 3	Up	Tanc2	1.19e-169	1.33867	0.614	0.361	2.52e-165
Day 3	Up	Col6a1	6.72e-189	1.34325	0.493	0.198	1.43e-184
Day 3	Up	Pde3a	4.63e-203	1.35385	0.501	0.204	9.84e-199
Day 3	Up	Ldlrad4	0	1.35602	0.816	0.514	0
Day 3	Up	Map3k5	2.37e-223	1.35973	0.61	0.292	5.03e-219
Day 3	Up	Tcf7l2	2.99e-280	1.36136	0.741	0.403	6.37e-276
Day 3	Up	Pknox2	1.04e-198	1.36324	0.574	0.285	2.22e-194
Day 3	Up	Tbx20	2.09e-161	1.36776	0.501	0.24	4.46e-157
Day 3	Up	Pik3r1	1.06e-202	1.36849	0.57	0.262	2.26e-198
Day 3	Up	Ror1	5.86e-258	1.3794	0.683	0.345	1.25e-253
Day 3	Up	Dennd2b	3.31e-239	1.38709	0.697	0.377	7.05e-235
Day 3	Up	Bcas3	1.74e-232	1.39048	0.595	0.26	3.7e-228
Day 3	Up	Zeb1	0	1.39095	0.898	0.608	0
Day 3	Up	Sh3d19	8.75e-300	1.39636	0.61	0.234	1.86e-295
Day 3	Up	Klf12	3.41e-199	1.40353	0.53	0.228	7.26e-195
Day 3	Up	Prtfdc1	6.96e-203	1.41448	0.519	0.219	1.48e-198
Day 3	Up	Fam114a1	8.07e-238	1.41806	0.591	0.27	1.72e-233
Day 3	Up	Syne2	9.64e-231	1.42634	0.556	0.231	2.05e-226
Day 3	Up	Kif13b	4.87e-179	1.45641	0.461	0.189	1.04e-174
Day 3	Up	Scarf2	7.26e-173	1.45995	0.392	0.134	1.54e-168
Day 3	Up	Plpp1	5.17e-199	1.46026	0.597	0.298	1.1e-194
Day 3	Up	Col1a2	0	1.46465	0.815	0.526	0
Day 3	Up	Gpm6b	3.48e-297	1.46647	0.71	0.349	7.41e-293
Day 3	Up	Mrc2	3.64e-209	1.47773	0.568	0.282	7.74e-205
Day 3	Up	ENSRNOG00000067595	5.36e-191	1.48016	0.539	0.263	1.14e-186
Day 3	Up	Ahdc1	2.42e-184	1.48191	0.478	0.205	5.16e-180
Day 3	Up	Arhgef40	5.61e-188	1.48194	0.491	0.213	1.19e-183
Day 3	Up	Tnrc18	4.14e-197	1.48575	0.466	0.178	8.8e-193
Day 3	Up	Nfix	3.15e-265	1.48755	0.639	0.306	6.71e-261
Day 3	Up	Irs1	1.99e-166	1.48805	0.43	0.17	4.23e-162
Day 3	Up	Meis1	4.39e-290	1.49154	0.698	0.36	9.35e-286
Day 3	Up	Sparc	5.34e-293	1.49818	0.664	0.29	1.14e-288
Day 3	Up	Gata4	1.82e-189	1.4987	0.497	0.218	3.88e-185
Day 3	Up	Casp12	8.01e-171	1.50063	0.376	0.126	1.7e-166
Day 3	Up	Sntb2	2.24e-261	1.50459	0.635	0.3	4.77e-257
Day 3	Up	Prickle2	3.75e-237	1.50662	0.587	0.266	7.98e-233
Day 3	Up	Bmper	3.99e-188	1.52255	0.506	0.222	8.5e-184
Day 3	Up	Tcf7l1	0	1.55701	0.741	0.39	0
Day 3	Up	Heg1	1.71e-223	1.55941	0.59	0.275	3.63e-219
Day 3	Up	Dpt	4.29e-205	1.55998	0.479	0.185	9.12e-201
Day 3	Up	Creb5	3.34e-208	1.56366	0.581	0.279	7.12e-204
Day 3	Up	Dennd2a	7.73e-291	1.5783	0.692	0.347	1.64e-286
Day 3	Up	Sobp	1.82e-172	1.57957	0.442	0.185	3.88e-168
Day 3	Up	Vgll4	6.09e-205	1.58498	0.464	0.171	1.3e-200
Day 3	Up	Pde1a	0	1.59377	0.858	0.455	0
Day 3	Up	Nhs	6.75e-216	1.59848	0.612	0.32	1.44e-211
Day 3	Up	Cped1	5.21e-203	1.60171	0.445	0.155	1.11e-198
Day 3	Up	Map1b	7.21e-203	1.61392	0.702	0.44	1.53e-198
Day 3	Up	Add3	1.32e-240	1.6406	0.575	0.255	2.82e-236
Day 3	Up	Tshz2	0	1.6442	0.896	0.538	0
Day 3	Up	ENSRNOG00000066115	0	1.6604	0.708	0.31	0
Day 3	Up	Fap	1.85e-211	1.67175	0.475	0.173	3.94e-207
Day 3	Up	Iffo1	1.69e-190	1.68189	0.343	0.091	3.59e-186
Day 3	Up	Rhoj	3e-215	1.68617	0.537	0.239	6.38e-211
Day 3	Up	Trerf1	0	1.72143	0.613	0.229	0
Day 3	Up	Ghr	0	1.74499	0.633	0.245	0
Day 3	Up	Col4a5	5.68e-174	1.74902	0.402	0.147	1.21e-169
Day 3	Up	Gria3	1.38e-272	1.78226	0.552	0.208	2.94e-268
Day 3	Up	Stard9	8.52e-255	1.8087	0.483	0.157	1.81e-250
Day 3	Up	Zfp608	1.05e-205	1.81954	0.396	0.121	2.23e-201
Day 3	Up	Plce1	2.5e-265	1.82107	0.529	0.197	5.33e-261
Day 3	Up	Mecom	0	1.82446	0.878	0.522	0
Day 3	Up	Zbtb20	0	1.84226	0.944	0.654	0
Day 3	Up	Mfap5	6.27e-202	1.84659	0.377	0.107	1.34e-197
Day 3	Up	Nfia	0	1.91154	0.96	0.708	0
Day 3	Up	Klhl24	6.8e-246	1.95419	0.342	0.065	1.45e-241
Day 3	Up	Il15	1.93e-205	1.97318	0.407	0.13	4.1e-201
Day 3	Up	Lum	6.39e-247	1.9754	0.39	0.097	1.36e-242
Day 3	Up	Matn2	6.76e-196	1.98857	0.36	0.105	1.44e-191
Day 3	Up	Foxp2	3.45e-239	1.99403	0.453	0.147	7.35e-235
Day 3	Up	Pdzrn3	0	2.00849	0.853	0.463	0
Day 3	Up	Scp2	0	2.01584	0.562	0.168	0
Day 3	Up	Plcl1	0	2.02156	0.59	0.2	0
Day 3	Up	Asap3	3.77e-246	2.02339	0.446	0.141	8.03e-242
Day 3	Up	Wipi1	6.38e-214	2.03089	0.376	0.105	1.36e-209
Day 3	Up	Rnf150	3.78e-261	2.03214	0.454	0.131	8.04e-257
Day 3	Up	Itga9	2.32e-235	2.04493	0.413	0.115	4.94e-231
Day 3	Up	Akap8l	0	2.05592	0.452	0.103	0
Day 3	Up	Ebf2	0	2.07827	0.676	0.274	0
Day 3	Up	Col14a1	0	2.09168	0.539	0.146	0
Day 3	Up	Sox5	0	2.11691	0.748	0.285	0
Day 3	Up	Col1a1	0	2.13413	0.637	0.292	0
Day 3	Up	Serinc5	1.19e-215	2.14378	0.326	0.068	2.54e-211
Day 3	Up	Pde7b	1.3e-214	2.21399	0.326	0.069	2.76e-210
Day 3	Up	Tmeff2	0	2.21626	0.671	0.222	0
Day 3	Up	Plxdc2	0	2.22648	0.719	0.245	0
Day 3	Up	Rora	0	2.2325	0.945	0.632	0
Day 3	Up	Per3	0	2.24367	0.445	0.098	0
Day 3	Up	Dapk1	4.15e-261	2.24881	0.477	0.165	8.83e-257
Day 3	Up	Nrxn1	1.55e-233	2.26178	0.459	0.159	3.3e-229
Day 3	Up	Smarca2	0	2.2785	0.588	0.147	0
Day 3	Up	Runx1t1	1.7e-296	2.28204	0.452	0.116	3.63e-292
Day 3	Up	Bach2	0	2.28343	0.447	0.097	0
Day 3	Up	Prkn	0	2.31255	0.512	0.109	0
Day 3	Up	Col16a1	3.93e-230	2.31628	0.352	0.084	8.36e-226
Day 3	Up	AABR07031491.2	0	2.33353	0.527	0.139	0
Day 3	Up	Pbx1	0	2.35006	0.914	0.473	0
Day 3	Up	Zfp385d	0	2.41132	0.592	0.188	0
Day 3	Up	Setbp1	0	2.43016	0.713	0.251	0
Day 3	Up	Adamts10	0	2.45299	0.578	0.144	0
Day 3	Up	Tenm3	0	2.47075	0.781	0.303	0
Day 3	Up	Sesn3	1.13e-252	2.49692	0.361	0.073	2.41e-248
Day 3	Up	Ptprd	0	2.54309	0.574	0.146	0
Day 3	Up	Dnm3	9.07e-223	2.57085	0.399	0.118	1.93e-218
Day 3	Up	Ogn	1.86e-250	2.57583	0.341	0.062	3.96e-246
Day 3	Up	Galnt17	0	2.61787	0.45	0.096	0
Day 3	Up	Tmtc1	0	2.66432	0.509	0.114	0
Day 3	Up	Itgbl1	0	2.74188	0.698	0.155	0
Day 3	Up	Abca8a	4.09e-304	2.74486	0.438	0.101	8.71e-300
Day 3	Up	Boc	0	2.76474	0.528	0.138	0
Day 3	Up	Naaladl2	0	2.81992	0.747	0.203	0
Day 3	Up	Tef	5.03e-261	2.8212	0.338	0.055	1.07e-256
Day 3	Up	Fam13a	2.86e-251	2.85955	0.324	0.052	6.08e-247
Day 3	Up	Adamts19	4.55e-217	2.88068	0.316	0.066	9.67e-213
Day 3	Up	Arhgef28	1.6e-297	2.89375	0.355	0.049	3.41e-293
Day 3	Up	Cacna2d3	2.48e-238	2.90119	0.347	0.077	5.28e-234
Day 3	Up	Fhit	0	3.0056	0.616	0.133	0
Day 3	Up	Gas6	9.93e-303	3.04896	0.356	0.052	2.11e-298
Day 3	Up	Igf1	0	3.07018	0.504	0.091	0
Day 3	Up	Slit3	2.98e-290	3.08974	0.448	0.124	6.33e-286
Day 3	Up	Abi3bp	0	3.10102	0.461	0.077	0
Day 3	Up	Lrrc17	4.84e-270	3.15198	0.321	0.043	1.03e-265
Day 3	Up	Ccdc80	0	3.16962	0.816	0.226	0
Day 3	Up	Mfap4	0	3.20332	0.462	0.052	0
Day 3	Up	Sulf2	1.37e-252	3.21312	0.3	0.039	2.92e-248
Day 3	Up	Mylk	2.35e-304	3.25597	0.35	0.044	5e-300
Day 3	Up	Col6a6	0	3.30257	0.448	0.079	0
Day 3	Up	Dlg2	0	3.42553	0.516	0.07	0
Day 3	Up	Itga8	0	3.44706	0.444	0.063	0
Day 3	Up	Antxr1	0	3.46318	0.555	0.086	0
Day 3	Up	Fndc1	0	3.51353	0.516	0.069	0
Day 3	Up	Aspn	0	3.60991	0.391	0.046	0
Day 3	Up	Ptn	3.6e-278	3.63695	0.314	0.036	7.66e-274
Day 3	Up	Fbln1	0	3.7596	0.377	0.039	0
Day 3	Up	C1qtnf7	0	3.81249	0.768	0.116	0
Day 3	Up	Gxylt2	0	3.81253	0.552	0.063	0
Day 3	Up	Tnnt3	0	4.12715	0.382	0.025	0
Day 3	Up	Ssc5d	0	4.5511	0.469	0.028	0
