## Supplementary material for "Infusible Extracellular Matrix Biomaterial Enhances Cell-Specific Pro-Repair Responses Following Acute Myocardial Infarction": TableS19

### Sheet: FibsiECM_Day7vDay1
Table S19. Differentially Expressed Genes for Fibroblasts Treated with iECM at Days 1 and 7 Post Infusion
Timepoint	Direction	Gene	p_val	avg_log2FC	pct.1	pct.2	p_val_adj
Day 1	Up	Ccl2	0	-5.87064	0.011	0.39	0
Day 1	Up	Adam12	0	-3.47593	0.17	0.723	0
Day 1	Up	Hspa5	0	-3.2536	0.109	0.457	0
Day 1	Up	Hsp90aa1	0	-3.19705	0.094	0.416	0
Day 1	Up	LOC100360413	0	-3.16702	0.06	0.362	0
Day 1	Up	Cd44	0	-3.11694	0.075	0.42	0
Day 1	Up	Hsp90b1	0	-2.95427	0.13	0.5	0
Day 1	Up	Npm1	0	-2.94331	0.087	0.455	0
Day 1	Up	Hspd1	0	-2.93867	0.067	0.348	0
Day 1	Up	ENSRNOG00000070938	0	-2.89227	0.057	0.349	0
Day 1	Up	Serpine1	0	-2.85621	0.082	0.5	0
Day 1	Up	Pkm	0	-2.79572	0.099	0.442	0
Day 1	Up	Slc39a14	0	-2.68094	0.122	0.448	0
Day 1	Up	Actb	0	-2.64262	0.31	0.739	0
Day 1	Up	Enpp3	0	-2.63283	0.146	0.507	0
Day 1	Up	ENSRNOG00000037911	0	-2.60181	0.167	0.589	0
Day 1	Up	B3galt4	0	-2.59336	0.07	0.335	0
Day 1	Up	Cemip2	0	-2.55795	0.212	0.559	0
Day 1	Up	Rcl1	0	-2.55168	0.072	0.333	0
Day 1	Up	LOC100912041	0	-2.4422	0.092	0.382	0
Day 1	Up	Mdn1	0	-2.43472	0.135	0.469	0
Day 1	Up	Tpt1	0	-2.37854	0.124	0.412	0
Day 1	Up	Eef1g	0	-2.3257	0.121	0.444	0
Day 1	Up	Zc3h10	0	-2.24697	0.152	0.501	0
Day 1	Up	Msn	0	-2.22982	0.182	0.517	0
Day 1	Up	Actg1	0	-2.22622	0.158	0.466	0
Day 1	Up	Hsp90ab1	0	-2.21072	0.153	0.46	0
Day 1	Up	ENSRNOG00000064568	0	-2.19757	0.18	0.555	0
Day 1	Up	Osmr	0	-2.17696	0.182	0.484	0
Day 1	Up	Kpnb1	0	-2.17481	0.103	0.357	0
Day 1	Up	Pabpc1	0	-2.13186	0.136	0.424	0
Day 1	Up	Thbs1	0	-2.12411	0.13	0.465	0
Day 1	Up	Nfkbiz	0	-2.10024	0.125	0.383	0
Day 1	Up	Ipo7	0	-2.09432	0.159	0.468	0
Day 1	Up	Chst11	0	-2.04518	0.293	0.639	0
Day 1	Up	Nap1l1	0	-2.04233	0.141	0.416	0
Day 1	Up	Col4a1	0	-2.03936	0.278	0.568	0
Day 1	Up	Nop58	0	-2.0346	0.201	0.544	0
Day 1	Up	LOC100359583	0	-2.03182	0.135	0.395	0
Day 1	Up	Myo1b	0	-2.00354	0.213	0.537	0
Day 1	Up	Eif4a1	0	-1.98595	0.15	0.454	0
Day 1	Up	Socs5	0	-1.96974	0.186	0.452	0
Day 1	Up	Csf1	0	-1.96692	0.201	0.462	0
Day 1	Up	Ptges3	0	-1.89219	0.156	0.425	0
Day 1	Up	Bcat1	0	-1.88291	0.197	0.507	0
Day 1	Up	Nup153	0	-1.8745	0.197	0.49	0
Day 1	Up	Col4a2	0	-1.86799	0.249	0.514	0
Day 1	Up	G3bp1	0	-1.85526	0.16	0.423	0
Day 1	Up	Glis3	0	-1.85515	0.45	0.732	0
Day 1	Up	Canx	0	-1.83347	0.211	0.504	0
Day 1	Up	Serpinh1	0	-1.82484	0.189	0.454	0
Day 1	Up	Hspa4	0	-1.80894	0.195	0.451	0
Day 1	Up	Ncl	0	-1.79173	0.146	0.402	0
Day 1	Up	Spata5	0	-1.72271	0.241	0.531	0
Day 1	Up	Cmss1	0	-1.70915	0.232	0.525	0
Day 1	Up	Hnrnpa1	0	-1.70406	0.165	0.417	0
Day 1	Up	Pdia3	3.77e-307	-1.69765	0.205	0.458	7.88e-303
Day 1	Up	AABR07028615.1	0	-1.66735	0.358	0.662	0
Day 1	Up	Vmp1	0	-1.56255	0.278	0.578	0
Day 1	Up	Hnrnpa3	2.78e-284	-1.54661	0.227	0.479	5.81e-280
Day 1	Up	Myh9	0	-1.49426	0.294	0.572	0
Day 1	Up	Lims1	0	-1.45289	0.422	0.68	0
Day 1	Up	Runx1	0	-1.23879	0.248	0.535	0
Day 7	Up	Col3a1	0	0.836127	0.888	0.561	0
Day 7	Up	Sh3d19	1.32e-225	1.09356	0.499	0.235	2.75e-221
Day 7	Up	Ssbp2	0	1.11497	0.74	0.482	0
Day 7	Up	AABR07007032.1	1.88e-231	1.18383	0.465	0.189	3.94e-227
Day 7	Up	Ank2	2.82e-283	1.18687	0.677	0.416	5.9e-279
Day 7	Up	Pde1a	0	1.29717	0.77	0.457	0
Day 7	Up	Psd3	0	1.30696	0.891	0.641	0
Day 7	Up	Ghr	3.62e-268	1.36705	0.54	0.247	7.57e-264
Day 7	Up	Syne2	1.2e-222	1.42373	0.484	0.232	2.51e-218
Day 7	Up	Creb5	8.36e-241	1.45246	0.545	0.284	1.75e-236
Day 7	Up	Tshz2	0	1.48475	0.857	0.54	0
Day 7	Up	Magi2	0	1.51751	0.691	0.403	0
Day 7	Up	Klf12	4.88e-281	1.56171	0.523	0.231	1.02e-276
Day 7	Up	Pkd1	1.82e-246	1.56236	0.476	0.216	3.82e-242
Day 7	Up	Heg1	4.11e-294	1.57669	0.559	0.277	8.59e-290
Day 7	Up	Mecom	0	1.57707	0.846	0.523	0
Day 7	Up	Col1a1	0	1.60477	0.627	0.295	0
Day 7	Up	Phldb1	8.2e-227	1.62486	0.424	0.171	1.72e-222
Day 7	Up	Pcmtd1	1.56e-240	1.63095	0.446	0.187	3.26e-236
Day 7	Up	Zbtb20	0	1.64403	0.925	0.655	0
Day 7	Up	Cped1	3.33e-240	1.67971	0.421	0.156	6.97e-236
Day 7	Up	Plce1	3.47e-250	1.70261	0.465	0.2	7.25e-246
Day 7	Up	Plcl1	2.44e-255	1.72186	0.48	0.203	5.1e-251
Day 7	Up	Prex2	8.25e-301	1.76943	0.539	0.253	1.73e-296
Day 7	Up	Tmeff2	0	1.77388	0.561	0.223	0
Day 7	Up	Prtfdc1	0	1.77436	0.518	0.22	0
Day 7	Up	Zeb1	0	1.79544	0.908	0.617	0
Day 7	Up	Itga9	2.2e-235	1.93192	0.371	0.117	4.6e-231
Day 7	Up	Tenm3	0	1.94844	0.674	0.306	0
Day 7	Up	Gria3	0	1.96119	0.548	0.209	0
Day 7	Up	Arhgef3	4.28e-243	1.97384	0.42	0.165	8.96e-239
Day 7	Up	Add3	0	1.97774	0.619	0.255	0
Day 7	Up	Smarca2	0	1.98204	0.469	0.15	0
Day 7	Up	Ltbp4	2.73e-272	2.00752	0.435	0.166	5.7e-268
Day 7	Up	Ebf2	0	2.00951	0.633	0.275	0
Day 7	Up	Rora	0	2.05943	0.942	0.638	0
Day 7	Up	ENSRNOG00000066115	0	2.05998	0.733	0.314	0
Day 7	Up	Sox5	0	2.06108	0.691	0.286	0
Day 7	Up	Runx1t1	2.99e-260	2.10834	0.381	0.116	6.25e-256
Day 7	Up	Setbp1	0	2.11231	0.636	0.255	0
Day 7	Up	Adamtsl3	1.19e-294	2.13173	0.451	0.166	2.5e-290
Day 7	Up	Pbx1	0	2.13596	0.875	0.473	0
Day 7	Up	Plxdc2	0	2.18431	0.615	0.245	0
Day 7	Up	Klhl24	4.73e-252	2.18984	0.322	0.067	9.9e-248
Day 7	Up	Adamts10	0	2.21034	0.454	0.146	0
Day 7	Up	Col14a1	0	2.219	0.536	0.148	0
Day 7	Up	Foxp2	0	2.22254	0.44	0.147	0
Day 7	Up	Pde7b	6.42e-243	2.26583	0.323	0.073	1.34e-238
Day 7	Up	Gsn	3.29e-284	2.27596	0.423	0.144	6.88e-280
Day 7	Up	Il15	0	2.39999	0.44	0.129	0
Day 7	Up	Stard9	0	2.42525	0.548	0.158	0
Day 7	Up	Ston2	3.28e-259	2.44397	0.351	0.095	6.86e-255
Day 7	Up	Ccdc80	0	2.45118	0.682	0.229	0
Day 7	Up	Tmtc1	0	2.4789	0.467	0.114	0
Day 7	Up	Scp2	0	2.49257	0.581	0.172	0
Day 7	Up	Prkn	0	2.50287	0.495	0.11	0
Day 7	Up	ENSRNOG00000062930	0	2.54508	0.647	0.378	0
Day 7	Up	Boc	0	2.56011	0.445	0.138	0
Day 7	Up	Zbtb16	0	2.62922	0.469	0.134	0
Day 7	Up	Col4a5	0	2.72545	0.484	0.148	0
Day 7	Up	Slit3	0	2.7922	0.47	0.127	0
Day 7	Up	Plekha6	0	2.82377	0.393	0.087	0
Day 7	Up	Ptprd	0	2.86411	0.582	0.146	0
Day 7	Up	Cacna2d3	2.41e-304	2.88719	0.357	0.078	5.03e-300
Day 7	Up	Itgbl1	0	2.89611	0.718	0.155	0
Day 7	Up	Per3	0	2.92758	0.522	0.1	0
Day 7	Up	Tef	1.05e-301	2.9393	0.333	0.057	2.19e-297
Day 7	Up	Naaladl2	0	3.00915	0.76	0.206	0
Day 7	Up	Antxr1	0	3.04639	0.429	0.086	0
Day 7	Up	Zfp385d	0	3.23746	0.727	0.188	0
Day 7	Up	Col6a6	0	3.24488	0.431	0.078	0
Day 7	Up	Dlg2	0	3.28516	0.5	0.071	0
Day 7	Up	Gxylt2	0	3.31718	0.413	0.064	0
Day 7	Up	Fhit	0	3.35223	0.668	0.132	0
Day 7	Up	AABR07044388.2	0	3.4043	0.545	0.104	0
Day 7	Up	Hmcn2	0	3.50212	0.333	0.045	0
Day 7	Up	Fbln1	7.28e-300	3.52649	0.303	0.038	1.52e-295
Day 7	Up	Sulf2	0	3.6206	0.335	0.04	0
Day 7	Up	Fndc1	0	3.63458	0.521	0.068	0
Day 7	Up	Adamts19	0	3.65036	0.434	0.068	0
Day 7	Up	Aspn	0	3.65133	0.34	0.047	0
Day 7	Up	Abca8a	0	3.65312	0.516	0.102	0
Day 7	Up	Abi3bp	0	3.80905	0.587	0.079	0
Day 7	Up	C1qtnf7	0	3.82946	0.755	0.117	0
Day 7	Up	Col4a3	0	3.84222	0.321	0.04	0
Day 7	Up	Adamtsl4	0	3.86204	0.389	0.043	0
Day 7	Up	Tnnt3	0	4.20837	0.345	0.026	0
	Up	Opcml	0	4.37266	0.33	0.04	0
Day 7	Up	Ecm2	0	4.60139	0.323	0.021	0
Day 7	Up	Efcc1	0	5.22579	0.29	0.012	0
