## Supplementary material for "Infusible Extracellular Matrix Biomaterial Enhances Cell-Specific Pro-Repair Responses Following Acute Myocardial Infarction": TableS21

### Sheet: Cardiomyocytes_Day3_vs_Day1_mar
Table S21. Differentially Expressed Genes for Cardiomyocytes Treated with iECM at Days 1 and 3 Post Infusion
Timepoint	Direction	Gene	p_val	avg_log2FC	pct.1	pct.2	p_val_adj
Day 3	Up	Ros1	0	6.02764	0.316	0.005	0
Day 3	Up	Kcnip2	0	6.023	0.567	0.014	0
Day 3	Up	LOC120099033	0	5.91849	0.389	0.009	0
Day 3	Up	Gnb3	0	5.67954	0.377	0.007	0
Day 3	Up	Myh7b	0	5.60731	0.705	0.026	0
Day 3	Up	Trim50	0	5.19873	0.316	0.008	0
Day 3	Up	Ky	0	5.16922	0.283	0.007	0
Day 3	Up	Prodh	0	5.08375	0.443	0.013	0
Day 3	Up	Myh6	0	4.86284	0.834	0.215	0
Day 3	Up	LOC120093103	0	4.75049	0.262	0.008	0
Day 3	Up	Slc38a3	0	4.36291	0.492	0.03	0
Day 3	Up	Hrc	0	4.33321	0.268	0.01	0
Day 3	Up	Hs3st5	0	4.24211	0.594	0.052	0
Day 3	Up	Ankrd9	0	4.20354	0.477	0.03	0
Day 3	Up	Tmem116	0	4.09997	0.391	0.027	0
Day 3	Up	Rnf207	0	3.99525	0.774	0.076	0
Day 3	Up	Asb18	0	3.96167	0.584	0.055	0
Day 3	Up	AABR07064753.1	0	3.92059	0.337	0.021	0
Day 3	Up	Lsamp	0	3.8998	0.647	0.105	0
Day 3	Up	Macrod1	0	3.87305	0.659	0.089	0
Day 3	Up	Sbk1	0	3.86127	0.566	0.054	0
Day 3	Up	Gbp1	0	3.85241	0.319	0.024	0
Day 3	Up	Myom2	0	3.84682	0.693	0.096	0
Day 3	Up	Fsd2	0	3.7617	0.682	0.073	0
Day 3	Up	Cux2	0	3.67989	0.428	0.043	0
Day 3	Up	Cadps	3.66712e-292	3.65155	0.296	0.024	7.80437e-288
Day 3	Up	Rp1	0	3.61188	0.558	0.07	0
Day 3	Up	Slc25a21	0	3.57707	0.524	0.07	0
Day 3	Up	Ablim2	3.1772e-295	3.56895	0.285	0.02	6.76171e-291
Day 3	Up	Trim7	0	3.56305	0.443	0.04	0
Day 3	Up	Amt	9.20324e-291	3.55912	0.266	0.016	1.95863e-286
Day 3	Up	Lrrc4b	0	3.55497	0.313	0.026	0
Day 3	Up	Asb2	0	3.54139	0.778	0.138	0
Day 3	Up	Cdh20	0	3.48989	0.472	0.07	0
Day 3	Up	Sgca	0	3.48485	0.56	0.071	0
Day 3	Up	Serhl2	0	3.47629	0.337	0.025	0
Day 3	Up	AC096301.1	0	3.46026	0.501	0.052	0
Day 3	Up	Tnni3	0	3.42332	0.92	0.238	0
Day 3	Up	Adhfe1	0	3.42085	0.365	0.031	0
Day 3	Up	Fbxo32	0	3.3934	0.478	0.043	0
Day 3	Up	Ndrg4	0	3.37745	0.488	0.059	0
Day 3	Up	Grid1	3.3798e-246	3.33506	0.295	0.036	7.19289e-242
Day 3	Up	Ank1	0	3.33287	0.514	0.059	0
Day 3	Up	Acss1	0	3.33281	0.321	0.026	0
Day 3	Up	Esrrb	0	3.32557	0.738	0.152	0
Day 3	Up	Tmem82	0	3.32472	0.379	0.04	0
Day 3	Up	Wnk2	0	3.31677	0.565	0.076	0
Day 3	Up	Plxnb1	0	3.30297	0.515	0.066	0
Day 3	Up	Rbfox1	0	3.25877	0.664	0.125	0
Day 3	Up	Ppara	0	3.25127	0.587	0.087	0
Day 3	Up	Pygm	0	3.2349	0.435	0.047	0
Day 3	Up	Acot11	0	3.23391	0.35	0.035	0
Day 3	Up	Txlnb	0	3.2159	0.566	0.076	0
Day 3	Up	Trim63	0	3.18198	0.764	0.16	0
Day 3	Up	Casz1	0	3.179	0.814	0.21	0
Day 3	Up	Cacna1a	0	3.14041	0.374	0.044	0
Day 3	Up	Coq8a	0	3.11722	0.352	0.038	0
Day 3	Up	Rilpl1	0	3.10347	0.775	0.177	0
Day 3	Up	Coro6	0	3.09808	0.655	0.093	0
Day 3	Up	Fabp3	0	3.08209	0.422	0.041	0
Day 3	Up	Srpk3	0	2.9978	0.478	0.071	0
Day 3	Up	Rbm20	0	2.99039	0.919	0.609	0
Day 3	Up	Kcnd3	0	2.9869	0.673	0.146	0
Day 3	Up	Acsl1	0	2.96066	0.635	0.121	0
Day 3	Up	Slc4a3	0	2.95491	0.506	0.072	0
Day 3	Up	Mylk3	0	2.9281	0.793	0.19	0
Day 3	Up	Iqub	0	2.92589	0.538	0.085	0
Day 3	Up	Wipf3	0	2.92588	0.539	0.089	0
Day 3	Up	Mavs	0	2.91928	0.524	0.071	0
Day 3	Up	Ldb3	0	2.90756	0.931	0.429	0
Day 3	Up	Kcnd2	0	2.87412	0.577	0.156	0
Day 3	Up	Ppip5k2	0	2.8741	0.824	0.231	0
Day 3	Up	Cabcoco1	0	2.86909	0.525	0.096	0
Day 3	Up	Lnx1	0	2.8586	0.509	0.07	0
Day 3	Up	Fbxo40	1.81391e-304	2.84864	0.381	0.052	3.86036e-300
Day 3	Up	Carns1	2.51017e-263	2.84844	0.331	0.044	5.34215e-259
Day 3	Up	Acacb	0	2.83324	0.64	0.127	0
Day 3	Up	Lamb2	0	2.81693	0.689	0.12	0
Day 3	Up	Ccpg1	0	2.81614	0.566	0.079	0
Day 3	Up	Angpt1	0	2.81051	0.474	0.088	0
Day 3	Up	Ppp1r3a	0	2.80748	0.43	0.064	0
Day 3	Up	Mybpc3	0	2.80262	0.914	0.378	0
Day 3	Up	Thrb	0	2.78783	0.75	0.198	0
Day 3	Up	Tecrl	0	2.78615	0.378	0.049	0
Day 3	Up	Tesc	0	2.77534	0.513	0.079	0
Day 3	Up	Adamtsl4	0	2.7739	0.371	0.044	0
Day 3	Up	Gprin3	1.2913e-287	2.76557	0.386	0.059	2.74814e-283
Day 3	Up	Cpt1b	3.77296e-269	2.76283	0.357	0.053	8.02962e-265
Day 3	Up	AABR07052523.2	1.79391e-243	2.76057	0.346	0.057	3.81779e-239
Day 3	Up	Ckm	0	2.75864	0.41	0.054	0
Day 3	Up	Phyh	0	2.75436	0.606	0.096	0
Day 3	Up	Fhod3	0	2.73353	0.901	0.414	0
Day 3	Up	Rmdn1	0	2.72382	0.644	0.152	0
Day 3	Up	Lama2	0	2.71761	0.9	0.495	0
Day 3	Up	Rgs6	0	2.70209	0.831	0.306	0
Day 3	Up	Sphkap	2.03962e-222	2.699	0.345	0.063	4.34072e-218
Day 3	Up	Rbm24	0	2.69464	0.448	0.066	0
Day 3	Up	Slc16a10	7.72754e-243	2.68584	0.343	0.055	1.64458e-238
Day 3	Up	Srl	0	2.6755	0.494	0.081	0
Day 3	Up	Pde7b	0	2.65975	0.77	0.196	0
Day 3	Up	Corin	1.09666e-291	2.65504	0.416	0.07	2.33392e-287
Day 3	Up	Ckmt2	0	2.65468	0.768	0.209	0
Day 3	Up	Kcng2	0	2.64592	0.561	0.113	0
Day 3	Up	Rcan2	0	2.64591	0.882	0.39	0
Day 3	Up	Glb1l2	2.33149e-266	2.63073	0.345	0.048	4.96188e-262
Day 3	Up	Vwa7	0	2.60672	0.456	0.077	0
Day 3	Up	Synpo2	0	2.559	0.878	0.356	0
Day 3	Up	Pfkm	1.9475e-237	2.54417	0.317	0.045	4.14466e-233
Day 3	Up	Lims2	0	2.53658	0.583	0.142	0
Day 3	Up	Tnnt2	0	2.53449	0.941	0.51	0
Day 3	Up	Sfxn5	9.70252e-259	2.53043	0.326	0.043	2.06489e-254
Day 3	Up	RGD1564899	2.09979e-275	2.5294	0.435	0.088	4.46877e-271
Day 3	Up	Nebl	0	2.52445	0.798	0.24	0
Day 3	Up	Inka2	9.52678e-272	2.52233	0.354	0.049	2.02749e-267
Day 3	Up	Mlf1	2.10772e-228	2.50968	0.359	0.068	4.48566e-224
Day 3	Up	Tmem196	0	2.48627	0.599	0.142	0
Day 3	Up	Adcy6	2.82946e-306	2.48254	0.393	0.054	6.02165e-302
Day 3	Up	ENSRNOG00000064615	0	2.47133	0.698	0.185	0
Day 3	Up	Alpk3	0	2.46999	0.616	0.165	0
Day 3	Up	Tnni3k	0	2.45395	0.845	0.288	0
Day 3	Up	Slc25a20	2.58303e-255	2.44325	0.374	0.064	5.4972e-251
Day 3	Up	Ccdc141	0	2.42333	0.883	0.397	0
Day 3	Up	ENSRNOG00000067619	2.25806e-212	2.42087	0.317	0.055	4.80561e-208
Day 3	Up	Gys1	2.21102e-236	2.41434	0.347	0.059	4.70549e-232
Day 3	Up	Adra1b	9.255e-234	2.40368	0.395	0.084	1.96965e-229
Day 3	Up	Clybl	7.63558e-284	2.39418	0.432	0.078	1.625e-279
Day 3	Up	Socs2	0	2.39317	0.574	0.121	0
Day 3	Up	Isoc2b	0	2.38778	0.508	0.09	0
Day 3	Up	Gse1	0	2.3686	0.815	0.298	0
Day 3	Up	Veph1	0	2.36523	0.53	0.119	0
Day 3	Up	Flcn	0	2.34714	0.433	0.068	0
Day 3	Up	Obsl1	2.00683e-224	2.34603	0.311	0.047	4.27095e-220
Day 3	Up	Lgr6	5.8655e-280	2.33988	0.431	0.081	1.24829e-275
Day 3	Up	Nckap5	0	2.32988	0.694	0.188	0
Day 3	Up	Chpt1	0	2.32903	0.506	0.1	0
Day 3	Up	Usp2	4.26808e-223	2.31911	0.374	0.078	9.08333e-219
Day 3	Up	Fam13a	2.58019e-263	2.31317	0.352	0.051	5.49117e-259
Day 3	Up	Rimbp2	2.22063e-283	2.31191	0.42	0.073	4.72594e-279
Day 3	Up	Ppfibp2	3.5627e-237	2.30475	0.346	0.057	7.58213e-233
Day 3	Up	Reep1	1.63718e-216	2.29609	0.357	0.072	3.48424e-212
Day 3	Up	Pank1	5.44135e-255	2.26703	0.453	0.104	1.15803e-250
Day 3	Up	Oxct1	0	2.26567	0.728	0.222	0
Day 3	Up	Mapt	0	2.25617	0.649	0.193	0
Day 3	Up	Lmod2	5.42142e-287	2.23231	0.545	0.145	1.15379e-282
Day 3	Up	Vegfa	0	2.22724	0.925	0.436	0
Day 3	Up	ENSRNOG00000064824	0	2.21853	0.621	0.169	0
Day 3	Up	Fhl2	0	2.21631	0.905	0.564	0
Day 3	Up	Lrp11	5.65511e-214	2.21494	0.33	0.058	1.20352e-209
Day 3	Up	Lrrc7	5.94222e-224	2.21116	0.333	0.056	1.26462e-219
Day 3	Up	Fhit	0	2.20638	0.686	0.194	0
Day 3	Up	Ptpn3	0	2.19919	0.596	0.141	0
Day 3	Up	Acss2	1.32797e-261	2.18727	0.452	0.097	2.82618e-257
Day 3	Up	Twf2	0	2.18479	0.46	0.076	0
Day 3	Up	Prkce	0	2.1824	0.764	0.274	0
Day 3	Up	Itgb1bp2	4.24932e-223	2.18074	0.395	0.086	9.04341e-219
Day 3	Up	Tmem182	4.78755e-263	2.17459	0.472	0.11	1.01889e-258
Day 3	Up	Abhd18	1.23061e-218	2.17001	0.3	0.044	2.61899e-214
Day 3	Up	Prkn	0	2.16929	0.829	0.369	0
Day 3	Up	Ndrg2	6.05505e-224	2.1669	0.33	0.057	1.28864e-219
Day 3	Up	Dsp	2.17042e-300	2.16622	0.55	0.139	4.61908e-296
Day 3	Up	Palldl1	0	2.16295	0.921	0.595	0
Day 3	Up	Miga2	0	2.15715	0.528	0.112	0
Day 3	Up	AABR07007032.1	0	2.15555	0.913	0.586	0
Day 3	Up	Trak2	0	2.15012	0.721	0.233	0
Day 3	Up	Myl3	0	2.14945	0.818	0.281	0
Day 3	Up	Erbb4	0	2.11253	0.811	0.38	0
Day 3	Up	Pde4dip	0	2.10966	0.933	0.554	0
Day 3	Up	Dgkz	0	2.10723	0.633	0.134	0
Day 3	Up	Casq2	0	2.09253	0.841	0.348	0
Day 3	Up	Ptprs	1.14559e-295	2.0623	0.55	0.139	2.43804e-291
Day 3	Up	Mdh1	9.0268e-293	2.05773	0.481	0.098	1.92108e-288
Day 3	Up	Sh3kbp1	0	2.05764	0.68	0.154	0
Day 3	Up	Zfp612	7.17302e-231	2.05398	0.447	0.111	1.52656e-226
Day 3	Up	Samd12	1.23898e-217	2.04982	0.443	0.114	2.6368e-213
Day 3	Up	Gpcpd1	1.18263e-290	2.04716	0.534	0.131	2.51687e-286
Day 3	Up	Prpsap1	9.1931e-251	2.04689	0.496	0.128	1.95648e-246
Day 3	Up	Kcnq1	0	2.03795	0.873	0.407	0
Day 3	Up	Dhdds	0	2.03707	0.623	0.162	0
Day 3	Up	Atp2a2	0	2.03477	0.907	0.579	0
Day 3	Up	Ldhb	2.8337e-304	2.03036	0.52	0.113	6.03067e-300
Day 3	Up	Ppargc1a	0	2.02863	0.712	0.265	0
Day 3	Up	Ptprd	0	2.00886	0.764	0.3	0
Day 3	Up	Rnf144b	1.06154e-288	2.00348	0.659	0.233	2.25917e-284
Day 3	Up	Kcnj3	7.24138e-228	2.00304	0.49	0.137	1.54111e-223
Day 3	Up	As3mt	2.25256e-271	1.98927	0.498	0.117	4.79391e-267
Day 3	Up	Ppargc1b	0	1.98458	0.777	0.301	0
Day 3	Up	Gas6	2.77335e-283	1.97977	0.371	0.064	5.90224e-279
Day 3	Up	Ghr	0	1.97969	0.82	0.365	0
Day 3	Up	Mpp7	5.89467e-279	1.97921	0.605	0.186	1.2545e-274
Day 3	Up	Tacc2	0	1.97075	0.829	0.374	0
Day 3	Up	Trim2	1.85484e-189	1.94252	0.306	0.055	3.94747e-185
Day 3	Up	Aco2	0	1.92996	0.725	0.236	0
Day 3	Up	Lpin1	2.02313e-206	1.92809	0.351	0.069	4.30562e-202
Day 3	Up	Cmya5	0	1.9269	0.706	0.258	0
Day 3	Up	Kbtbd12	1.46246e-233	1.92363	0.529	0.162	3.11241e-229
Day 3	Up	Tango2	5.38383e-283	1.91955	0.626	0.199	1.14579e-278
Day 3	Up	Tox	6.11674e-188	1.91536	0.407	0.109	1.30176e-183
Day 3	Up	Myo19	1.80216e-235	1.91201	0.488	0.131	3.83535e-231
Day 3	Up	Nfyc	0	1.89869	0.705	0.215	0
Day 3	Up	Pde4b	0	1.88905	0.882	0.543	0
Day 3	Up	Unc45b	4.78734e-197	1.88691	0.401	0.103	1.01884e-192
Day 3	Up	Mlip	0	1.87639	0.828	0.407	0
Day 3	Up	Vipas39	2.39963e-175	1.87023	0.319	0.067	5.10689e-171
Day 3	Up	Wipi1	4.37363e-239	1.86239	0.465	0.113	9.30796e-235
Day 3	Up	Coq9	1.46516e-213	1.85737	0.374	0.077	3.11816e-209
Day 3	Up	Coq10a	2.14443e-225	1.85636	0.33	0.057	4.56378e-221
Day 3	Up	Akap6	0	1.85462	0.841	0.436	0
Day 3	Up	Rhobtb1	1.77258e-271	1.85224	0.608	0.186	3.7724e-267
Day 3	Up	Filip1l	0	1.85152	0.83	0.42	0
Day 3	Up	Klhl24	4.21009e-305	1.84985	0.586	0.147	8.9599e-301
Day 3	Up	Trim72	1.7531e-170	1.84399	0.356	0.089	3.73094e-166
Day 3	Up	Dpf3	9.0949e-238	1.84332	0.507	0.139	1.93558e-233
Day 3	Up	Setbp1	1.87424e-294	1.84196	0.705	0.25	3.98876e-290
Day 3	Up	Ctnna3	0	1.84094	0.917	0.648	0
Day 3	Up	Acat1	1.53569e-215	1.8348	0.411	0.095	3.26825e-211
Day 3	Up	Mtss1	3.08395e-295	1.83401	0.783	0.349	6.56327e-291
Day 3	Up	Pcdh7	0	1.82549	0.88	0.57	0
Day 3	Up	Tecr	5.35113e-200	1.82538	0.345	0.068	1.13883e-195
Day 3	Up	Esrrg	1.81558e-242	1.82323	0.621	0.223	3.86391e-238
Day 3	Up	Stxbp6	4.39464e-195	1.81346	0.59	0.228	9.35268e-191
Day 3	Up	Polr2m	0	1.80851	0.694	0.232	0
Day 3	Up	Ednra	2.97513e-217	1.80773	0.422	0.098	6.33168e-213
Day 3	Up	Limch1	0	1.80612	0.762	0.313	0
Day 3	Up	Tef	1.22936e-217	1.7989	0.374	0.078	2.61633e-213
Day 3	Up	Myoz2	2.94377e-283	1.78754	0.665	0.224	6.26494e-279
Day 3	Up	Ntn4	2.65105e-198	1.78001	0.338	0.064	5.64196e-194
Day 3	Up	Gnao1	5.53071e-141	1.77986	0.42	0.149	1.17705e-136
Day 3	Up	Jph2	6.816e-254	1.77891	0.687	0.281	1.45058e-249
Day 3	Up	Cpeb3	5.58054e-260	1.77393	0.59	0.18	1.18765e-255
Day 3	Up	ENSRNOG00000063014	2.27628e-171	1.7735	0.331	0.078	4.84438e-167
Day 3	Up	Myh7	3.11211e-247	1.76714	0.721	0.366	6.62319e-243
Day 3	Up	Adcy5	8.19346e-229	1.7625	0.61	0.22	1.74373e-224
Day 3	Up	Adar	4.43573e-292	1.75464	0.564	0.143	9.44012e-288
Day 3	Up	Pitpnm2	8.42317e-189	1.75084	0.38	0.091	1.79262e-184
Day 3	Up	Pdzd2	5.11778e-251	1.74839	0.744	0.334	1.08917e-246
Day 3	Up	Ank2	1.31891e-273	1.74676	0.785	0.369	2.8069e-269
Day 3	Up	Tspan18	4.57711e-192	1.74662	0.518	0.176	9.74101e-188
Day 3	Up	Speg	3.37952e-302	1.73946	0.735	0.275	7.1923e-298
Day 3	Up	Fgf13	1.88319e-292	1.72939	0.797	0.402	4.00781e-288
Day 3	Up	Foxred1	4.57972e-169	1.72851	0.334	0.078	9.74657e-165
Day 3	Up	Ntn1	1.41053e-147	1.72689	0.347	0.096	3.00189e-143
Day 3	Up	Pde3a	1.07878e-300	1.72469	0.845	0.503	2.29587e-296
Day 3	Up	Aldh2	9.19094e-258	1.72382	0.563	0.159	1.95602e-253
Day 3	Up	Gramd2b	1.96256e-184	1.72359	0.442	0.129	4.17671e-180
Day 3	Up	Adamts19	3.86219e-222	1.7164	0.447	0.107	8.21952e-218
Day 3	Up	Pptc7	6.4273e-218	1.7154	0.472	0.127	1.36786e-213
Day 3	Up	Rora	4.1171e-287	1.70066	0.809	0.417	8.76202e-283
Day 3	Up	Gramd4	7.33432e-164	1.70024	0.338	0.082	1.56089e-159
Day 3	Up	Tbc1d4	1.18366e-286	1.69768	0.792	0.362	2.51906e-282
Day 3	Up	Ivns1abp	8.22025e-270	1.6915	0.696	0.271	1.74943e-265
Day 3	Up	Trabd2b	8.2318e-210	1.68624	0.636	0.263	1.75189e-205
Day 3	Up	Scn5a	7.17391e-260	1.68479	0.701	0.278	1.52675e-255
Day 3	Up	St3gal5	4.71419e-221	1.68373	0.384	0.081	1.00327e-216
Day 3	Up	Eml1	2.06847e-202	1.68076	0.532	0.174	4.40212e-198
Day 3	Up	Dennd2c	6.71745e-163	1.6766	0.35	0.089	1.42961e-158
Day 3	Up	Pcmtd2	6.39027e-202	1.67324	0.391	0.088	1.35998e-197
Day 3	Up	AABR07035218.1	5.46783e-148	1.67239	0.377	0.113	1.16366e-143
Day 3	Up	Mroh1	1.15838e-184	1.66092	0.358	0.082	2.46527e-180
Day 3	Up	Cpt1a	5.48843e-171	1.65812	0.388	0.104	1.16805e-166
Day 3	Up	Fxyd1	5.57567e-154	1.65599	0.341	0.087	1.18661e-149
Day 3	Up	Nexn	0	1.65463	0.925	0.57	0
Day 3	Up	Phactr1	1.80204e-205	1.6546	0.503	0.152	3.83511e-201
Day 3	Up	Anks1a	5.43594e-245	1.65424	0.592	0.185	1.15688e-240
Day 3	Up	Lpl	3.44601e-218	1.6524	0.581	0.196	7.3338e-214
Day 3	Up	Zfp827	8.67557e-229	1.65063	0.64	0.241	1.84633e-224
Day 3	Up	Sptb	3.84241e-193	1.63865	0.505	0.165	8.17743e-189
Day 3	Up	Gria3	5.1616e-231	1.63711	0.645	0.24	1.09849e-226
Day 3	Up	Sobp	4.82323e-170	1.63705	0.416	0.122	1.02648e-165
Day 3	Up	Thsd4	8.16792e-279	1.63679	0.811	0.429	1.7383e-274
Day 3	Up	Ppp2r3a	1.77329e-286	1.63335	0.795	0.372	3.77392e-282
Day 3	Up	Slc25a13	5.07655e-218	1.63001	0.548	0.178	1.08039e-213
Day 3	Up	Fign	1.19738e-184	1.62798	0.456	0.136	2.54827e-180
Day 3	Up	Osbpl6	1.14032e-184	1.62277	0.484	0.154	2.42684e-180
Day 3	Up	Rarb	4.70176e-170	1.61611	0.431	0.131	1.00063e-165
Day 3	Up	Ppp1r14c	2.90965e-183	1.61594	0.541	0.205	6.19232e-179
Day 3	Up	Snta1	1.49861e-195	1.61416	0.509	0.167	3.18935e-191
Day 3	Up	Mpc1	4.15304e-193	1.61359	0.423	0.112	8.83851e-189
Day 3	Up	Phldb1	2.63301e-250	1.60604	0.55	0.157	5.60357e-246
Day 3	Up	Trdn	7.40289e-259	1.60273	0.73	0.306	1.57548e-254
Day 3	Up	Dgkb	6.33868e-190	1.60192	0.537	0.186	1.349e-185
Day 3	Up	Oxr1	6.46341e-272	1.59271	0.809	0.419	1.37554e-267
Day 3	Up	Acox1	4.36666e-214	1.59048	0.516	0.157	9.29312e-210
Day 3	Up	Optn	4.30224e-180	1.58828	0.447	0.134	9.15603e-176
Day 3	Up	Rap1gap2	8.45378e-215	1.58516	0.54	0.171	1.79913e-210
Day 3	Up	Nceh1	7.40651e-178	1.58217	0.398	0.104	1.57625e-173
Day 3	Up	Foxp2	2.87127e-182	1.58023	0.568	0.219	6.11063e-178
Day 3	Up	Plekha6	6.3469e-173	1.57637	0.415	0.117	1.35075e-168
Day 3	Up	Nnt	2.05458e-228	1.56808	0.655	0.249	4.37256e-224
Day 3	Up	Gata4	1.16696e-225	1.56743	0.678	0.281	2.48352e-221
Day 3	Up	Slc12a7	2.98453e-219	1.56592	0.581	0.194	6.35168e-215
Day 3	Up	Cryzl2	5.74177e-188	1.56238	0.456	0.132	1.22196e-183
Day 3	Up	Itga9	2.86192e-163	1.55658	0.656	0.313	6.09074e-159
Day 3	Up	RGD1565355	6.2247e-246	1.54276	0.77	0.351	1.32474e-241
Day 3	Up	Shroom3	3.49054e-234	1.54188	0.796	0.45	7.42856e-230
Day 3	Up	Fsd1l	4.28589e-225	1.53087	0.663	0.261	9.12124e-221
Day 3	Up	Obscn	0	1.52729	0.845	0.408	0
Day 3	Up	Kctd1	5.12867e-148	1.52569	0.385	0.117	1.09148e-143
Day 3	Up	Gata6	2.54924e-220	1.5225	0.622	0.223	5.4253e-216
Day 3	Up	Pam	9.62677e-201	1.51194	0.754	0.398	2.04877e-196
Day 3	Up	Ogdh	2.54891e-236	1.51105	0.737	0.326	5.42459e-232
Day 3	Up	Ptgr2	1.9389e-147	1.5065	0.354	0.099	4.12637e-143
Day 3	Up	Lmf1	1.33995e-151	1.5065	0.362	0.101	2.85167e-147
Day 3	Up	Usp28	7.95628e-209	1.50648	0.546	0.175	1.69326e-204
Day 3	Up	Ankh	3.16274e-218	1.49968	0.774	0.386	6.73093e-214
Day 3	Up	Chrm2	2.2831e-275	1.49563	0.836	0.486	4.85889e-271
Day 3	Up	Epb41	7.80896e-231	1.49199	0.731	0.326	1.6619e-226
Day 3	Up	Agl	9.72941e-170	1.48904	0.45	0.14	2.07061e-165
Day 3	Up	Nav3	1.91294e-156	1.48738	0.689	0.375	4.07112e-152
Day 3	Up	Me3	1.64367e-180	1.47383	0.571	0.223	3.49805e-176
Day 3	Up	Lrrc2	1.45639e-156	1.4716	0.513	0.198	3.09948e-152
Day 3	Up	Chd4	5.12239e-219	1.46845	0.59	0.197	1.09015e-214
Day 3	Up	Iqgap2	1.38142e-169	1.465	0.354	0.087	2.93993e-165
Day 3	Up	Appl2	5.95609e-203	1.46022	0.378	0.086	1.26757e-198
Day 3	Up	ENSRNOG00000070388	2.04935e-219	1.45885	0.672	0.268	4.36144e-215
Day 3	Up	Popdc2	4.41572e-147	1.45412	0.477	0.18	9.39754e-143
Day 3	Up	Prdm16	3.75081e-197	1.45201	0.675	0.285	7.98248e-193
Day 3	Up	Cep85	4.14375e-163	1.43264	0.419	0.125	8.81873e-159
Day 3	Up	Akr1c15	4.78644e-205	1.42746	0.417	0.097	1.01865e-200
Day 3	Up	Man1c1	2.10519e-180	1.42649	0.559	0.202	4.48026e-176
Day 3	Up	Zfp958	4.60214e-162	1.42482	0.453	0.146	9.79428e-158
Day 3	Up	Myom1	5.42873e-255	1.42109	0.794	0.386	1.15534e-250
Day 3	Up	Pcnt	3.22131e-152	1.41915	0.373	0.105	6.85559e-148
Day 3	Up	Micall1	2.3106e-143	1.4118	0.445	0.159	4.91742e-139
Day 3	Up	Zfp622	7.94138e-190	1.40807	0.609	0.231	1.69009e-185
Day 3	Up	Nt5e	9.99484e-172	1.40391	0.583	0.23	2.1271e-167
Day 3	Up	Ppp1r12b	1.07814e-229	1.40009	0.8	0.439	2.2945e-225
Day 3	Up	Akap8l	1.22602e-267	1.38485	0.424	0.122	2.60922e-263
Day 3	Up	Slc38a1	4.42002e-172	1.37267	0.597	0.248	9.40668e-168
Day 3	Up	Slc4a4	6.5918e-178	1.37032	0.534	0.187	1.40287e-173
Day 3	Up	Slfnl1	1.05031e-181	1.36775	0.591	0.233	2.23526e-177
Day 3	Up	Plekhm2	2.82741e-160	1.36696	0.525	0.198	6.01728e-156
Day 3	Up	Spink8	9.5122e-126	1.36289	0.386	0.132	2.02439e-121
Day 3	Up	Hacd2	3.29604e-177	1.35843	0.584	0.226	7.01463e-173
Day 3	Up	Myl2	1.05985e-274	1.35785	0.83	0.401	2.25558e-270
Day 3	Up	St3gal3	1.21686e-188	1.35699	0.611	0.232	2.58973e-184
Day 3	Up	Pdlim3	2.99611e-185	1.35657	0.737	0.373	6.37633e-181
Day 3	Up	Trak1	2.68712e-221	1.35471	0.806	0.421	5.71873e-217
Day 3	Up	Arhgap21	2.17692e-197	1.35248	0.764	0.388	4.63292e-193
Day 3	Up	Sdhb	8.21599e-198	1.35241	0.443	0.122	1.74853e-193
Day 3	Up	Cox10	9.39556e-151	1.34795	0.481	0.174	1.99956e-146
Day 3	Up	Mypn	1.8327e-174	1.34409	0.625	0.27	3.90035e-170
Day 3	Up	Nr3c2	1.45682e-198	1.34042	0.741	0.365	3.10041e-194
Day 3	Up	Ccdc62	1.05725e-176	1.32726	0.456	0.138	2.25005e-172
Day 3	Up	Sgcd	2.10173e-221	1.32428	0.812	0.477	4.47289e-217
Day 3	Up	Adra1a	5.31556e-154	1.32372	0.623	0.286	1.13126e-149
Day 3	Up	Cluh	1.15611e-161	1.32291	0.481	0.165	2.46044e-157
Day 3	Up	Afg1l	1.86661e-136	1.32287	0.434	0.153	3.97253e-132
Day 3	Up	Stk39	6.29926e-139	1.31327	0.399	0.125	1.34061e-134
Day 3	Up	Sufu	2.06492e-142	1.3101	0.475	0.175	4.39456e-138
Day 3	Up	Mitf	9.74213e-202	1.30233	0.714	0.318	2.07332e-197
Day 3	Up	LOC103691165	1.26851e-119	1.29571	0.379	0.129	2.69965e-115
Day 3	Up	Fam135a	1.04448e-173	1.28419	0.554	0.204	2.22287e-169
Day 3	Up	Got1	2.75247e-137	1.27774	0.379	0.118	5.8578e-133
Day 3	Up	Grb14	2.05783e-145	1.27554	0.575	0.252	4.37947e-141
Day 3	Up	Trim54	4.82916e-147	1.26886	0.629	0.301	1.02774e-142
Day 3	Up	B3galnt2	1.4634e-142	1.26885	0.441	0.151	3.11441e-138
Day 3	Up	Adamts12	2.55157e-141	1.25583	0.564	0.241	5.43026e-137
Day 3	Up	Ndufc1	3.31913e-144	1.24795	0.352	0.098	7.06377e-140
Day 3	Up	Pnisr	3.14069e-206	1.2436	0.714	0.307	6.68401e-202
Day 3	Up	Vwa8	6.25042e-149	1.2435	0.633	0.29	1.33022e-144
Day 3	Up	Prkaa2	7.92465e-142	1.23989	0.553	0.241	1.68652e-137
Day 3	Up	Mtus1	6.32054e-191	1.23828	0.678	0.283	1.34514e-186
Day 3	Up	Idh2	6.43101e-162	1.23558	0.475	0.158	1.36865e-157
Day 3	Up	Abcc9	1.15589e-196	1.23268	0.765	0.376	2.45997e-192
Day 3	Up	Per3	8.57832e-196	1.23263	0.494	0.154	1.82564e-191
Day 3	Up	Tom1l2	3.61555e-189	1.2289	0.69	0.297	7.69462e-185
Day 3	Up	Acadl	2.03032e-152	1.22378	0.564	0.229	4.32092e-148
Day 3	Up	Bckdhb	1.10199e-120	1.22345	0.4	0.14	2.34525e-116
Day 3	Up	Hadhb	5.97746e-124	1.21955	0.462	0.181	1.27212e-119
Day 3	Up	Cyb5b	3.31352e-140	1.21315	0.415	0.136	7.05183e-136
Day 3	Up	Smyd1	6.20368e-140	1.21261	0.515	0.202	1.32027e-135
Day 3	Up	Adamtsl5	7.73779e-112	1.20872	0.42	0.163	1.64676e-107
Day 3	Up	Insr	6.02235e-142	1.20438	0.469	0.168	1.28168e-137
Day 3	Up	Ak3	1.56684e-141	1.20131	0.487	0.18	3.33455e-137
Day 3	Up	Cyth1	1.51964e-176	1.19182	0.634	0.252	3.2341e-172
Day 3	Up	Ahdc1	1.12201e-151	1.18182	0.576	0.233	2.38786e-147
Day 3	Up	Sh3rf3	4.68414e-133	1.18049	0.55	0.233	9.96879e-129
Day 3	Up	Sdhc	1.15917e-139	1.18014	0.358	0.102	2.46695e-135
Day 3	Up	Bicra	2.43186e-157	1.17282	0.608	0.254	5.17548e-153
Day 3	Up	Ank3	2.64064e-207	1.16021	0.859	0.534	5.61981e-203
Day 3	Up	Pacsin2	1.68776e-170	1.15508	0.68	0.302	3.59189e-166
Day 3	Up	Lhfpl2	2.86717e-169	1.15015	0.542	0.19	6.10191e-165
Day 3	Up	Kank2	1.16004e-142	1.14845	0.549	0.223	2.46879e-138
Day 3	Up	Actn2	6.08854e-176	1.14523	0.785	0.439	1.29576e-171
Day 3	Up	Filip1	1.11107e-138	1.13808	0.651	0.314	2.36458e-134
Day 3	Up	Cpe	2.13807e-117	1.13705	0.504	0.219	4.55024e-113
Day 3	Up	Kif13a	6.74093e-165	1.12842	0.742	0.373	1.43461e-160
Day 3	Up	Adk	3.18027e-159	1.12794	0.76	0.414	6.76826e-155
Day 3	Up	Tbx20	2.11088e-111	1.11742	0.519	0.232	4.49238e-107
Day 3	Up	Zbtb16	8.62481e-164	1.11553	0.754	0.396	1.83553e-159
Day 3	Up	Cradd	2.63575e-127	1.11477	0.557	0.242	5.60941e-123
Day 3	Up	Fblim1	2.11794e-161	1.1133	0.433	0.128	4.5074e-157
Day 3	Up	Ppm1l	2.24426e-147	1.1111	0.751	0.411	4.77622e-143
Day 3	Up	Myo6	3.2828e-132	1.11017	0.447	0.161	6.98646e-128
Day 3	Up	Clpx	3.48748e-129	1.10986	0.458	0.169	7.42206e-125
Day 3	Up	Kansl1l	2.75271e-131	1.10594	0.494	0.193	5.85832e-127
Day 3	Up	Plekha5	7.61303e-135	1.10526	0.65	0.309	1.62021e-130
Day 3	Up	Mapkapk2	2.85573e-137	1.10419	0.564	0.238	6.07756e-133
Day 3	Up	Tmtc1	1.81233e-130	1.10339	0.503	0.195	3.85699e-126
Day 3	Up	Tmod1	1.94728e-105	1.09908	0.435	0.179	4.14421e-101
Day 3	Up	Trim55	5.5216e-141	1.08929	0.623	0.287	1.17511e-136
Day 3	Up	Tnik	3.22052e-137	1.0888	0.636	0.305	6.8539e-133
Day 3	Up	Uqcrc2	2.8808e-124	1.08525	0.474	0.186	6.13093e-120
Day 3	Up	Ehbp1	2.72995e-110	1.0835	0.607	0.314	5.80988e-106
Day 3	Up	Acyp2	2.49954e-99	1.07891	0.459	0.202	5.31953e-95
Day 3	Up	Pcyt1a	2.58739e-158	1.07884	0.532	0.193	5.50649e-154
Day 3	Up	Sesn1	4.82379e-117	1.07328	0.396	0.141	1.0266e-112
Day 3	Up	Fgf1	1.865e-174	1.06254	0.749	0.38	3.96908e-170
Day 3	Up	Msi2	1.63019e-170	1.0595	0.847	0.555	3.46936e-166
Day 3	Up	Pcca	8.72856e-122	1.04875	0.526	0.222	1.85761e-117
Day 3	Up	Smarca2	2.2263e-157	1.04596	0.6	0.243	4.73802e-153
Day 3	Up	Hlcs	1.27599e-106	1.04313	0.459	0.192	2.71557e-102
Day 3	Up	Mical3	2.5848e-125	1.04278	0.673	0.347	5.50097e-121
Day 3	Up	Uqcc1	1.87751e-109	1.04269	0.419	0.161	3.99572e-105
Day 3	Up	Myo18a	2.26469e-135	1.02829	0.617	0.279	4.81972e-131
Day 3	Up	Cap2	1.02125e-114	1.02672	0.64	0.34	2.17342e-110
Day 3	Up	Tsc22d4	8.56515e-149	1.02363	0.554	0.215	1.82283e-144
Day 3	Up	Hltf	2.87967e-114	1.01587	0.399	0.14	6.12851e-110
Day 3	Up	Bzw2	3.96447e-136	1.01484	0.676	0.337	8.43718e-132
Day 3	Up	Lrrc8a	2.91728e-108	1.01101	0.458	0.19	6.20856e-104
Day 3	Up	Clip1	5.22644e-133	1.00714	0.712	0.374	1.11229e-128
Day 3	Up	Hadha	2.27722e-117	1.00534	0.539	0.239	4.84638e-113
Day 3	Up	Shb	6.89708e-93	1.00115	0.501	0.241	1.46784e-88
Day 3	Up	Nrap	2.32966e-136	0.996	0.626	0.295	4.95799e-132
Day 3	Up	Nrp1	2.69643e-117	0.971938	0.792	0.524	5.73854e-113
Day 3	Up	Fry	2.30504e-136	0.956487	0.787	0.472	4.90559e-132
Day 3	Up	Abcf1	1.03028e-122	0.953419	0.41	0.142	2.19264e-118
Day 3	Up	Usp13	1.9917e-96	0.951834	0.519	0.247	4.23873e-92
Day 3	Up	Sdha	9.38313e-113	0.948241	0.395	0.14	1.99692e-108
Day 3	Up	Abcd3	1.13458e-113	0.943447	0.443	0.171	2.41461e-109
Day 3	Up	Cped1	5.99378e-129	0.943177	0.532	0.214	1.2756e-124
Day 3	Up	Dnaaf9	2.97278e-119	0.938102	0.708	0.375	6.32666e-115
Day 3	Up	Tcf7l2	1.81209e-126	0.936913	0.611	0.285	3.85649e-122
Day 3	Up	Foxn3	5.07689e-123	0.931806	0.724	0.384	1.08046e-118
Day 3	Up	Abtb2	4.24892e-86	0.930693	0.553	0.292	9.04254e-82
Day 3	Up	Nuak1	2.12529e-104	0.928221	0.605	0.301	4.52304e-100
Day 3	Up	Tmem65	2.03453e-117	0.927277	0.539	0.235	4.32989e-113
Day 3	Up	Kansl3	2.93323e-99	0.920685	0.431	0.175	6.24251e-95
Day 3	Up	Gpm6a	5.60095e-103	0.916955	0.658	0.358	1.192e-98
Day 3	Up	AABR07046707.1	1.1075e-91	0.916659	0.521	0.249	2.35699e-87
Day 3	Up	Rhot1	3.12217e-121	0.9129	0.687	0.358	6.64461e-117
Day 3	Up	Mettl6	2.21034e-125	0.911395	0.459	0.173	4.70404e-121
Day 3	Up	Pdss2	8.7967e-98	0.910943	0.48	0.21	1.87211e-93
Day 3	Up	Rnf150	5.27704e-120	0.910861	0.422	0.155	1.12306e-115
Day 3	Up	Atxn2	4.16292e-117	0.906338	0.678	0.351	8.85952e-113
Day 3	Up	Etfa	1.54857e-101	0.905032	0.483	0.211	3.29566e-97
Day 3	Up	ENSRNOG00000066003	6.71786e-96	0.902896	0.476	0.212	1.4297e-91
Day 3	Up	Wbp1l	1.63446e-115	0.899709	0.489	0.2	3.47846e-111
Day 3	Up	Usp40	3.33628e-128	0.899229	0.621	0.28	7.10026e-124
Day 3	Up	Atg10	8.95034e-110	0.892841	0.471	0.193	1.90481e-105
Day 3	Up	Gja1	1.081e-88	0.883145	0.581	0.307	2.30058e-84
Day 3	Up	Lbh	1.4065e-95	0.879267	0.544	0.26	2.99332e-91
Day 3	Up	Sox6	1.14492e-106	0.876583	0.735	0.436	2.43662e-102
Day 3	Up	Ttc7b	7.40952e-97	0.874751	0.54	0.257	1.57689e-92
Day 3	Up	AABR07031491.2	6.87822e-112	0.87175	0.504	0.213	1.46382e-107
Day 3	Up	Tex2	1.92546e-104	0.871594	0.513	0.227	4.09777e-100
Day 3	Up	Zmynd8	3.63212e-121	0.856916	0.612	0.277	7.72988e-117
Day 3	Up	Myocd	2.08112e-96	0.855502	0.735	0.484	4.42904e-92
Day 3	Up	Ust	9.70655e-83	0.855363	0.669	0.392	2.06575e-78
Day 3	Up	Osbpl1a	1.95166e-99	0.853619	0.507	0.226	4.15352e-95
Day 3	Up	Ralgapa2	1.73023e-106	0.848383	0.745	0.449	3.68227e-102
Day 3	Up	Chchd3	2.45453e-102	0.848325	0.764	0.493	5.22372e-98
Day 3	Up	Akap9	1.65712e-100	0.844408	0.593	0.288	3.52668e-96
Day 3	Up	Zfp106	2.28371e-90	0.84066	0.45	0.197	4.8602e-86
Day 3	Up	Inpp4b	2.05983e-96	0.838232	0.646	0.351	4.38372e-92
Day 3	Up	Rcsd1	2.95111e-113	0.834605	0.465	0.181	6.28055e-109
Day 3	Up	Ktn1	6.16601e-110	0.831947	0.745	0.419	1.31225e-105
Day 3	Up	Ptpn13	9.15708e-86	0.831523	0.47	0.216	1.94881e-81
Day 3	Up	Afg3l2	3.46976e-101	0.822039	0.456	0.189	7.38435e-97
Day 3	Up	Lin52	1.27801e-93	0.819117	0.497	0.225	2.71987e-89
Day 3	Up	Plce1	1.2635e-91	0.817554	0.624	0.334	2.68898e-87
Day 3	Up	Wasl	4.30017e-115	0.814193	0.526	0.221	9.15162e-111
Day 3	Up	Sptan1	2.42891e-108	0.813408	0.674	0.35	5.16921e-104
Day 3	Up	Mfn1	4.23471e-97	0.809895	0.517	0.236	9.0123e-93
Day 3	Up	Larp4b	9.29174e-99	0.806317	0.513	0.229	1.97747e-94
Day 3	Up	Pik3r1	2.45796e-103	0.799321	0.521	0.243	5.23104e-99
Day 3	Up	Tmem131l	1.38391e-113	0.77991	0.486	0.194	2.94524e-109
Day 3	Up	Pcbp3	4.57376e-75	0.778285	0.513	0.263	9.73388e-71
Day 3	Up	Hibadh	1.51004e-94	0.770667	0.472	0.206	3.21367e-90
Day 3	Up	Crim1	5.57484e-91	0.763539	0.613	0.32	1.18644e-86
Day 3	Up	Kif5b	7.29181e-75	0.750861	0.661	0.384	1.55184e-70
Day 3	Up	Zscan26	5.0594e-92	0.746882	0.475	0.21	1.07674e-87
Day 3	Up	Agtpbp1	3.98839e-93	0.740613	0.604	0.305	8.4881e-89
Day 3	Up	Pnn	2.13659e-121	0.73478	0.436	0.177	4.54709e-117
Day 3	Up	Phldb2	3.58251e-84	0.72315	0.607	0.32	7.6243e-80
Day 3	Up	Afap1	9.61062e-83	0.719635	0.562	0.285	2.04533e-78
Day 3	Up	Luc7l3	2.6567e-113	0.717013	0.632	0.313	5.65398e-109
Day 3	Up	Slc25a12	7.21861e-88	0.714917	0.524	0.248	1.53626e-83
Day 3	Up	Iqsec1	4.10217e-67	0.704345	0.584	0.327	8.73023e-63
Day 3	Up	LOC100363642	2.66955e-89	0.701524	0.455	0.197	5.68134e-85
Day 3	Up	Nedd4l	1.59208e-89	0.701016	0.53	0.247	3.38826e-85
Day 3	Up	AABR07034767.1	6.35789e-94	0.700316	0.711	0.406	1.35309e-89
Day 3	Up	Fgf12	7.08607e-86	0.697293	0.621	0.357	1.50806e-81
Day 3	Up	Mast2	4.43089e-84	0.696908	0.713	0.41	9.42982e-80
Day 3	Up	Kat6b	1.36502e-80	0.689213	0.5	0.241	2.90504e-76
Day 3	Up	Scp2	5.49307e-157	0.689121	0.403	0.149	1.16904e-152
Day 3	Up	Myo18b	1.99221e-70	0.688038	0.549	0.291	4.23983e-66
Day 3	Up	Ppp3cc	8.62593e-93	0.676039	0.53	0.244	1.83577e-88
Day 3	Up	Meis1	1.70565e-90	0.673101	0.529	0.251	3.62996e-86
Day 3	Up	Meis2	8.63529e-71	0.669676	0.722	0.452	1.83776e-66
Day 3	Up	Tnrc6b	7.7744e-104	0.665351	0.67	0.346	1.65455e-99
Day 3	Up	Dennd4c	1.10046e-100	0.66458	0.466	0.197	2.342e-96
Day 3	Up	Eya4	1.03589e-67	0.644958	0.645	0.376	2.20457e-63
Day 3	Up	Clasp1	1.76624e-77	0.643687	0.618	0.335	3.75892e-73
Day 3	Up	Snx29	1.28424e-74	0.64366	0.737	0.442	2.73313e-70
Day 3	Up	Ubr2	1.02069e-85	0.630009	0.563	0.283	2.17223e-81
Day 3	Up	Fbxl17	2.662e-75	0.629752	0.808	0.546	5.66526e-71
Day 3	Up	Vps13d	1.92114e-66	0.62606	0.607	0.341	4.08856e-62
Day 3	Up	ENSRNOG00000068238	1.61506e-68	0.625348	0.691	0.415	3.43716e-64
Day 3	Up	Atxn1	5.4113e-82	0.607118	0.675	0.378	1.15163e-77
Day 3	Up	Lmo7	3.40951e-109	0.605197	0.872	0.571	7.25612e-105
Day 3	Up	LOC120102485	5.09085e-58	0.600075	0.68	0.424	1.08344e-53
Day 3	Up	Pcmtd1	1.26901e-103	0.599556	0.483	0.203	2.70071e-99
Day 3	Up	ENSRNOG00000066115	4.79148e-60	0.599216	0.68	0.426	1.01972e-55
Day 3	Up	Rin2	1.50925e-101	0.598701	0.504	0.211	3.21199e-97
Day 3	Up	Safb2	1.21106e-113	0.594943	0.438	0.169	2.57738e-109
Day 3	Up	ENSRNOG00000065796	1.86766e-68	0.594525	0.653	0.374	3.97476e-64
Day 3	Up	Bcas3	4.45063e-99	0.59391	0.524	0.242	9.47184e-95
Day 3	Up	Osbpl8	3.7659e-85	0.588262	0.627	0.338	8.0146e-81
Day 3	Up	ENSRNOG00000070442	2.59448e-74	0.587665	0.557	0.286	5.52158e-70
Day 3	Up	Syne1	1.29476e-83	0.585265	0.652	0.348	2.75551e-79
Day 3	Up	Svil	1.78852e-64	0.570071	0.724	0.445	3.80632e-60
Day 3	Up	Fyn	4.13169e-62	0.565087	0.631	0.365	8.79305e-58
Day 3	Up	Arhgap26	1.00756e-73	0.563228	0.73	0.449	2.14429e-69
Day 3	Up	Rb1cc1	7.45078e-75	0.557348	0.516	0.255	1.58568e-70
Day 3	Up	Eps15l1	2.23448e-80	0.550753	0.52	0.247	4.75542e-76
Day 3	Up	Map3k5	2.731e-61	0.54381	0.623	0.363	5.81212e-57
Day 3	Up	Psme4	1.93948e-65	0.535071	0.786	0.515	4.12759e-61
Day 3	Up	Dtna	3.24387e-70	0.525238	0.727	0.44	6.9036e-66
Day 3	Up	Tacc1	1.07795e-79	0.524223	0.539	0.28	2.29408e-75
Day 3	Up	Tns1	1.68365e-60	0.517337	0.817	0.537	3.58315e-56
Day 3	Up	Srrm1	1.0014e-66	0.481775	0.569	0.313	2.13117e-62
Day 3	Up	Dennd2b	2.22414e-82	0.479219	0.503	0.248	4.73341e-78
Day 3	Up	Mdm4	3.98079e-66	0.472434	0.613	0.34	8.47193e-62
Day 3	Up	Actc1	8.15392e-83	0.463445	0.699	0.391	1.73532e-78
Day 3	Up	Tgfbr3	6.39309e-78	0.459499	0.46	0.209	1.36058e-73
Day 3	Up	Phf20l1	4.70402e-54	0.444466	0.639	0.373	1.00111e-49
Day 3	Up	Tnrc6c	2.34323e-64	0.417183	0.576	0.308	4.98685e-60
Day 3	Up	Vcl	2.12388e-48	0.415605	0.681	0.416	4.52005e-44
Day 3	Up	Etl4	7.08207e-61	0.397611	0.567	0.305	1.50721e-56
Day 1	Up	Tgfb2	9.69076e-111	-1.58065	0.228	0.518	2.06239e-106
Day 1	Up	Arl15	3.66077e-44	-2.05583	0.191	0.47	7.79085e-40
Day 1	Up	Psd3	5.67772e-13	-2.13537	0.135	0.416	1.20833e-08
Day 1	Up	Mast4	4.2877e-78	-2.31984	0.263	0.54	9.12508e-74
Day 1	Up	Diaph2	2.31496e-133	-2.33217	0.242	0.612	4.92669e-129
Day 1	Up	Vmp1	3.67815e-43	-2.46437	0.185	0.451	7.82784e-39
Day 1	Up	Stag1	3.05853e-80	-2.50958	0.228	0.516	6.50916e-76
Day 1	Up	Gpc6	2.41441e-26	-2.54105	0.064	0.444	5.13835e-22
Day 1	Up	Alcam	1.11594e-91	-2.60757	0.08	0.454	2.37495e-87
Day 1	Up	Col4a1	1.16465e-119	-2.6084	0.199	0.516	2.47861e-115
Day 1	Up	Lyn	6.90982e-55	-2.66065	0.074	0.374	1.47055e-50
Day 1	Up	Lmcd1	3.61696e-165	-2.66124	0.314	0.585	7.69762e-161
Day 1	Up	Tcf4	6.30167e-307	-2.68158	0.256	0.793	1.34112e-302
Day 1	Up	Trps1	1.244e-25	-2.69225	0.062	0.387	2.64749e-21
Day 1	Up	Bicc1	2.78557e-21	-2.78301	0.057	0.371	5.92826e-17
Day 1	Up	Col5a2	5.68073e-13	-2.84215	0.051	0.307	1.20897e-08
Day 1	Up	Srgap2	1.01042e-37	-2.84239	0.058	0.368	2.15037e-33
Day 1	Up	AABR07015057.1	2.10074e-163	-2.87199	0.235	0.542	4.4708e-159
Day 1	Up	Zc3h10	3.65877e-31	-2.88337	0.051	0.365	7.7866e-27
Day 1	Up	Ptbp3	8.60735e-34	-2.93287	0.034	0.29	1.83182e-29
Day 1	Up	Fmnl2	4.45067e-27	-2.94868	0.015	0.318	9.47192e-23
Day 1	Up	Rrbp1	1.94465e-18	-2.94941	0.058	0.369	4.1386e-14
Day 1	Up	Fth1	2.85835e-41	-2.9724	0.044	0.346	6.08314e-37
Day 1	Up	Picalm	2.0137e-119	-3.03399	0.144	0.575	4.28555e-115
Day 1	Up	Lyz2	2.48623e-62	-3.04699	0.036	0.313	5.2912e-58
Day 1	Up	Eef2	1.75895e-08	-3.04928	0.039	0.294	0.000374339
Day 1	Up	Myh9	1.27982e-141	-3.1199	0.166	0.542	2.72371e-137
Day 1	Up	P4ha1	4.18847e-23	-3.18095	0.028	0.337	8.9139e-19
Day 1	Up	Hsp90b1	1.39278e-73	-3.23319	0.033	0.362	2.96411e-69
Day 1	Up	Msn	3.47748e-177	-3.25371	0.134	0.52	7.40078e-173
Day 1	Up	Myl6	9.76732e-58	-3.26891	0.048	0.445	2.07868e-53
Day 1	Up	Ptprc	1.4769e-37	-3.28795	0.018	0.327	3.14313e-33
Day 1	Up	Pbx3	7.39761e-25	-3.31228	0.052	0.311	1.57436e-20
Day 1	Up	Tmsb4x	3.15487e-98	-3.31401	0.04	0.467	6.71419e-94
Day 1	Up	Fbxl7	8.7782e-48	-3.33954	0.038	0.316	1.86818e-43
Day 1	Up	Eif4a1	7.84717e-47	-3.34736	0.026	0.316	1.67003e-42
Day 1	Up	Runx1	6.36658e-35	-3.39038	0.018	0.283	1.35494e-30
Day 1	Up	Zeb2	1.05096e-121	-3.41484	0.046	0.583	2.23666e-117
Day 1	Up	Hnrnpa3	1.09735e-36	-3.41917	0.064	0.33	2.33539e-32
Day 1	Up	Dab2	1.97894e-11	-3.43122	0.016	0.312	4.21157e-07
Day 1	Up	Maml2	9.44967e-81	-3.46635	0.041	0.416	2.01108e-76
Day 1	Up	Ets1	8.37299e-77	-3.47128	0.079	0.373	1.78194e-72
Day 1	Up	Cd44	1.93225e-94	-3.49937	0.09	0.351	4.11222e-90
Day 1	Up	LOC100359583	6.69346e-65	-3.51171	0.022	0.288	1.4245e-60
Day 1	Up	Vim	7.31065e-28	-3.58246	0.018	0.276	1.55585e-23
Day 1	Up	ENSRNOG00000037911	1.91776e-103	-3.64642	0.083	0.358	4.08138e-99
Day 1	Up	Cmip	1.79309e-34	-3.65379	0.013	0.295	3.81605e-30
Day 1	Up	ENSRNOG00000064568	3.76168e-118	-3.67096	0.084	0.386	8.0056e-114
Day 1	Up	Actb	0	-3.68195	0.096	0.851	0
Day 1	Up	Clec2g	5.63448e-23	-3.70434	0.013	0.266	1.19913e-18
Day 1	Up	Fli1	7.13495e-52	-3.71075	0.011	0.276	1.51846e-47
Day 1	Up	AABR07028615.1	6.15697e-55	-3.7296	0.034	0.34	1.31033e-50
Day 1	Up	Wsb1	5.20394e-61	-3.73129	0.012	0.349	1.1075e-56
Day 1	Up	Anxa2	1.51419e-75	-3.79177	0.043	0.33	3.22251e-71
Day 1	Up	Ctsb	1.70214e-22	-3.79606	0.026	0.305	3.62249e-18
Day 1	Up	Eif4a2	1.47302e-26	-3.83327	0.069	0.371	3.13487e-22
Day 1	Up	Sdk1	4.51127e-34	-3.92505	0.018	0.284	9.60088e-30
Day 1	Up	Pfn1	3.65416e-57	-3.94201	0.025	0.34	7.77678e-53
Day 1	Up	Hspa5	7.99323e-83	-3.95741	0.02	0.361	1.70112e-78
Day 1	Up	Spp1	1.35568e-141	-3.97839	0.05	0.502	2.88517e-137
Day 1	Up	Serpinh1	6.26065e-41	-3.98857	0.022	0.348	1.33239e-36
Day 1	Up	Rbpj	8.60705e-64	-3.98908	0.011	0.388	1.83175e-59
Day 1	Up	Rai14	4.23164e-78	-4.07063	0.043	0.306	9.00577e-74
Day 1	Up	Vcan	5.83571e-107	-4.20793	0.03	0.346	1.24196e-102
Day 1	Up	Akt3	9.91343e-44	-4.21904	0.009	0.286	2.10978e-39
Day 1	Up	Actn1	1.32286e-218	-4.30632	0.092	0.542	2.81532e-214
Day 1	Up	Gmds	8.10645e-163	-4.32288	0.063	0.479	1.72521e-158
Day 1	Up	Klf6	2.6091e-84	-4.38075	0.012	0.328	5.55269e-80
Day 1	Up	Gls	9.77833e-72	-4.38367	0.014	0.372	2.08102e-67
Day 1	Up	Pid1	1.06995e-73	-4.40371	0.014	0.388	2.27706e-69
Day 1	Up	Col8a1	1.38727e-63	-4.5167	0.008	0.359	2.95239e-59
Day 1	Up	Lilrb4	2.06659e-60	-4.59245	0.006	0.287	4.39813e-56
Day 1	Up	Mecom	3.40813e-90	-4.7516	0.012	0.405	7.25318e-86
Day 1	Up	Nav1	2.28692e-69	-4.78038	0.012	0.379	4.86702e-65
Day 1	Up	Tpt1	5.36213e-78	-4.79256	0.012	0.322	1.14117e-73
Day 1	Up	Glis3	3.56045e-75	-4.92847	0.009	0.305	7.57734e-71
Day 1	Up	Il1r1	1.67117e-56	-5.03784	0.013	0.263	3.55659e-52
Day 1	Up	Cdk17	1.1992e-45	-5.08928	0.006	0.286	2.55213e-41
Day 1	Up	Hnrnph1	2.01091e-16	-5.18486	0.005	0.335	4.27962e-12
Day 1	Up	Tshz2	2.95528e-56	-5.50094	0.005	0.295	6.28943e-52
Day 1	Up	Slfn4	1.41058e-97	-5.51471	0.007	0.311	3.00199e-93
Day 1	Up	Serpine1	1.70844e-271	-5.69585	0.026	0.532	3.63589e-267
Day 1	Up	Arhgap31	9.60522e-55	-5.79565	0.003	0.268	2.04418e-50
Day 1	Up	Fbn1	2.40468e-31	-5.96954	0.004	0.265	5.11765e-27
Day 1	Up	Col6a3	1.4784e-65	-6.17154	0.004	0.309	3.14632e-61
Day 1	Up	Thbs1	6.2051e-132	-6.43999	0.004	0.341	1.32057e-127
Day 1	Up	S100a9	2.0843e-244	-6.52419	0.003	0.311	4.43582e-240
Day 1	Up	Ebf1	4.43485e-166	-7.07055	0.006	0.535	9.43824e-162
Day 1	Up	Flt1	7.31923e-101	-7.54671	0.002	0.28	1.55768e-96
Day 1	Up	Dach1	3.2477e-70	-7.68783	0.004	0.277	6.91175e-66
Day 1	Up	S100a8	1.19513e-180	-8.18235	0.001	0.259	2.54347e-176
Day 1	Up	Adam12	4.39535e-106	-9.01165	0.002	0.311	9.35419e-102
Day 1	Up	ENSRNOG00000070284	4.46449e-247	-12.978	0	0.417	9.50132e-243
