## Supplementary material for "Infusible Extracellular Matrix Biomaterial Enhances Cell-Specific Pro-Repair Responses Following Acute Myocardial Infarction": TableS22

### Sheet: CMD7_Day7vDay1
Table S22. Differentially Expressed Genes for Cardiomyocytes Treated with iECM at Days 1 and 7 Post Infusion
Timepoint	Direction	Gene	p_val	avg_log2FC	pct.1	pct.2	p_val_adj
Day 7	Up	RGD1306750	0	7.70721	0.262	0.002	0
Day 7	Up	Ros1	0	6.59689	0.419	0.005	0
Day 7	Up	LOC120099033	0	5.8559	0.405	0.009	0
Day 7	Up	Kcnip2	0	5.82012	0.53	0.013	0
Day 7	Up	Myh7b	0	5.57146	0.677	0.026	0
Day 7	Up	LOC120093103	0	5.52053	0.371	0.008	0
Day 7	Up	Dynap	0	5.45994	0.296	0.006	0
Day 7	Up	Prodh	0	5.44932	0.491	0.014	0
Day 7	Up	Gnb3	0	5.25957	0.286	0.007	0
Day 7	Up	Trim50	0	5.13072	0.29	0.008	0
Day 7	Up	Dhrs7c	0	4.9396	0.271	0.008	0
Day 7	Up	Myh6	0	4.71605	0.93	0.215	0
Day 7	Up	Hs3st5	0	4.59756	0.656	0.05	0
Day 7	Up	Gbp1	0	4.34488	0.381	0.024	0
Day 7	Up	Ankrd9	0	4.27316	0.45	0.03	0
Day 7	Up	Asb18	0	4.13514	0.571	0.054	0
Day 7	Up	Myom2	0	4.11254	0.759	0.095	0
Day 7	Up	AABR07064753.1	0	4.05214	0.333	0.021	0
Day 7	Up	Rp1	0	3.89924	0.604	0.07	0
Day 7	Up	Lsamp	0	3.88857	0.653	0.103	0
Day 7	Up	Tnni3	0	3.87564	0.948	0.239	0
Day 7	Up	Rnf207	0	3.76219	0.694	0.075	0
Day 7	Up	Slc38a3	0	3.71194	0.344	0.03	0
Day 7	Up	Fabp3	0	3.63417	0.48	0.041	0
Day 7	Up	Cadps	0	3.62643	0.309	0.024	0
Day 7	Up	Wnk2	0	3.55113	0.575	0.075	0
Day 7	Up	Adhfe1	0	3.50185	0.351	0.031	0
Day 7	Up	Tmem116	0	3.47636	0.288	0.028	0
Day 7	Up	Asb2	0	3.47287	0.754	0.137	0
Day 7	Up	Trim7	0	3.41591	0.394	0.04	0
Day 7	Up	Ank1	0	3.40918	0.476	0.058	0
Day 7	Up	Cdh20	0	3.37783	0.437	0.068	0
Day 7	Up	Fsd2	0	3.37219	0.585	0.072	0
Day 7	Up	Ndrg4	0	3.33014	0.429	0.058	0
Day 7	Up	Slc25a21	0	3.25315	0.46	0.068	0
Day 7	Up	Coro6	0	3.22769	0.626	0.091	0
Day 7	Up	AC096301.1	0	3.21969	0.439	0.051	0
Day 7	Up	Rbfox1	0	3.21486	0.651	0.124	0
Day 7	Up	Sbk1	0	3.20816	0.411	0.053	0
Day 7	Up	Cux2	0	3.20611	0.352	0.042	0
Day 7	Up	Acss1	0	3.18784	0.286	0.025	0
Day 7	Up	Tecrl	0	3.17896	0.408	0.048	0
Day 7	Up	Dbp	0	3.14608	0.321	0.032	0
Day 7	Up	Sgca	0	3.12803	0.479	0.07	0
Day 7	Up	Tmem82	0	3.11107	0.344	0.039	0
Day 7	Up	Cacna1a	0	3.08585	0.343	0.045	0
Day 7	Up	Cpt1b	0	3.08576	0.375	0.054	0
Day 7	Up	Txlnb	0	3.07299	0.526	0.075	0
Day 7	Up	Glb1l2	0	3.03509	0.364	0.047	0
Day 7	Up	Adamtsl4	0	3.02786	0.343	0.042	0
Day 7	Up	Macrod1	0	3.00915	0.512	0.087	0
Day 7	Up	Srpk3	0	2.97796	0.418	0.07	0
Day 7	Up	Lamb2	0	2.9758	0.654	0.117	0
Day 7	Up	LOC102547183	0	2.97486	0.296	0.044	0
Day 7	Up	Ppp1r3a	0	2.95856	0.423	0.063	0
Day 7	Up	Ppip5k2	0	2.95074	0.845	0.226	0
Day 7	Up	Iqub	0	2.93731	0.49	0.084	0
Day 7	Up	Mavs	0	2.93126	0.496	0.072	0
Day 7	Up	Plxnb1	0	2.91748	0.396	0.065	0
Day 7	Up	Angpt1	0	2.90204	0.496	0.084	0
Day 7	Up	Pygm	0	2.89264	0.344	0.047	0
Day 7	Up	Kcnd2	0	2.87835	0.56	0.152	0
Day 7	Up	Phyh	0	2.87528	0.587	0.096	0
Day 7	Up	Gpsm1	0	2.8674	0.305	0.037	0
Day 7	Up	Gpcpd1	0	2.8558	0.666	0.13	0
Day 7	Up	Ano5	0	2.84891	0.316	0.046	0
Day 7	Up	Kcnd3	0	2.84593	0.625	0.146	0
Day 7	Up	Lama2	0	2.83898	0.896	0.488	0
Day 7	Up	RGD1564899	0	2.83392	0.44	0.086	0
Day 7	Up	Trim63	0	2.83374	0.694	0.157	0
Day 7	Up	Gprin3	0	2.78228	0.361	0.058	0
Day 7	Up	Mybpc3	0	2.77343	0.901	0.372	0
Day 7	Up	Tmem196	0	2.77113	0.612	0.14	0
Day 7	Up	Ldb3	0	2.76903	0.93	0.421	0
Day 7	Up	Rilpl1	0	2.76401	0.702	0.176	0
Day 7	Up	AABR07052523.2	0	2.74529	0.327	0.057	0
Day 7	Up	Pfkm	0	2.74357	0.299	0.043	0
Day 7	Up	Rgs6	0	2.71258	0.796	0.3	0
Day 7	Up	Vwa7	0	2.70148	0.413	0.075	0
Day 7	Up	Smtn	0	2.66845	0.291	0.03	0
Day 7	Up	Ppara	0	2.65902	0.445	0.086	0
Day 7	Up	Veph1	0	2.65667	0.555	0.117	0
Day 7	Up	Cabcoco1	0	2.64994	0.463	0.095	0
Day 7	Up	Vegfa	0	2.642	0.96	0.427	0
Day 7	Up	Lnx1	0	2.63695	0.444	0.068	0
Day 7	Up	Acacb	0	2.61912	0.596	0.125	0
Day 7	Up	Rbm24	0	2.6119	0.379	0.064	0
Day 7	Up	Adcy6	0	2.59805	0.354	0.053	0
Day 7	Up	Mylk3	0	2.58102	0.715	0.186	0
Day 7	Up	Fbxo32	0	2.57507	0.304	0.043	0
Day 7	Up	Casz1	0	2.57139	0.694	0.207	0
Day 7	Up	Fhod3	0	2.56293	0.859	0.409	0
Day 7	Up	Wipf3	0	2.54674	0.458	0.09	0
Day 7	Up	Esrrb	0	2.52535	0.58	0.15	0
Day 7	Up	Ckm	0	2.52282	0.332	0.054	0
Day 7	Up	Mlf1	0	2.51675	0.334	0.067	0
Day 7	Up	Tnni3k	0	2.50191	0.811	0.281	0
Day 7	Up	Ccpg1	0	2.49644	0.473	0.078	0
Day 7	Up	Dgkz	0	2.47729	0.694	0.136	0
Day 7	Up	Kcnj3	0	2.46329	0.56	0.133	0
Day 7	Up	ENSRNOG00000064824	0	2.45904	0.632	0.166	0
Day 7	Up	Acsl1	0	2.44053	0.544	0.118	0
Day 7	Up	Corin	0	2.42952	0.368	0.069	0
Day 7	Up	Ivns1abp	0	2.4171	0.787	0.271	0
Day 7	Up	Rmdn1	0	2.41667	0.559	0.151	0
Day 7	Up	Srl	0	2.41162	0.399	0.079	0
Day 7	Up	Socs2	0	2.39738	0.547	0.118	0
Day 7	Up	Slc4a3	0	2.38756	0.343	0.071	0
Day 7	Up	Rbm20	0	2.38043	0.889	0.601	0
Day 7	Up	Ccdc141	0	2.37637	0.855	0.388	0
Day 7	Up	Ptprs	0	2.37081	0.572	0.137	0
Day 7	Up	Ptpn3	0	2.36966	0.575	0.139	0
Day 7	Up	Nebl	0	2.36713	0.762	0.236	0
Day 7	Up	Lmod2	0	2.36521	0.512	0.142	0
Day 7	Up	Ppfibp2	0	2.33484	0.308	0.057	0
Day 7	Up	Rimbp2	0	2.31316	0.382	0.072	0
Day 7	Up	Pde7b	0	2.28567	0.691	0.191	0
Day 7	Up	Dsp	0	2.22963	0.506	0.136	0
Day 7	Up	As3mt	0	2.21911	0.493	0.116	0
Day 7	Up	Pcmtd2	0	2.20716	0.428	0.086	0
Day 7	Up	Clk3	0	2.19506	0.356	0.076	0
Day 7	Up	Tnnt2	0	2.19491	0.939	0.504	0
Day 7	Up	Sh3kbp1	0	2.17869	0.644	0.152	0
Day 7	Up	Nckap5	0	2.17636	0.636	0.183	0
Day 7	Up	Tesc	0	2.15376	0.373	0.077	0
Day 7	Up	Thrb	0	2.15123	0.622	0.194	0
Day 7	Up	Fhl2	0	2.14789	0.904	0.558	0
Day 7	Up	Rcan2	0	2.14672	0.805	0.384	0
Day 7	Up	ENSRNOG00000064615	0	2.14519	0.608	0.183	0
Day 7	Up	Prkce	0	2.14475	0.738	0.27	0
Day 7	Up	Fhit	0	2.11341	0.644	0.195	0
Day 7	Up	Flcn	0	2.08967	0.323	0.067	0
Day 7	Up	Palldl1	0	2.08777	0.88	0.588	0
Day 7	Up	Phldb1	0	2.08517	0.571	0.155	0
Day 7	Up	Synpo2	0	2.08262	0.779	0.348	0
Day 7	Up	Mlip	0	2.07271	0.807	0.399	0
Day 7	Up	Ckmt2	0	2.05776	0.67	0.208	0
Day 7	Up	Kcng2	0	2.03958	0.423	0.11	0
Day 7	Up	Gas6	0	2.03786	0.317	0.062	0
Day 7	Up	Ptprd	0	2.0242	0.73	0.298	0
Day 7	Up	Pfkfb2	0	2.01144	0.429	0.123	0
Day 7	Up	Ldhb	0	2.00822	0.462	0.11	0
Day 7	Up	Oxct1	0	1.9812	0.65	0.221	0
Day 7	Up	Pde4b	0	1.9796	0.859	0.539	0
Day 7	Up	Polr2m	0	1.96019	0.677	0.23	0
Day 7	Up	Mpc1	0	1.95791	0.432	0.112	0
Day 7	Up	Miga2	0	1.95345	0.434	0.111	0
Day 7	Up	Tmem182	0	1.94747	0.394	0.108	0
Day 7	Up	Chpt1	0	1.93897	0.4	0.097	0
Day 7	Up	Twf2	0	1.93302	0.347	0.077	0
Day 7	Up	Tef	0	1.93269	0.34	0.077	0
Day 7	Up	Ghr	0	1.93204	0.778	0.359	0
Day 7	Up	Casq2	0	1.91452	0.81	0.342	0
Day 7	Up	Prkn	0	1.89862	0.778	0.365	0
Day 7	Up	Erbb4	0	1.89663	0.749	0.373	0
Day 7	Up	Myl2	0	1.89484	0.909	0.404	0
Day 7	Up	Isoc2b	0	1.89091	0.363	0.089	0
Day 7	Up	Lgr6	4.82e-288	1.88685	0.33	0.08	1.01e-283
Day 7	Up	Mapt	0	1.87942	0.53	0.19	0
Day 7	Up	Klhl24	0	1.86031	0.532	0.145	0
Day 7	Up	Arhgap21	0	1.84071	0.804	0.384	0
Day 7	Up	Akap6	0	1.83295	0.807	0.429	0
Day 7	Up	Alpk3	0	1.8298	0.472	0.162	0
Day 7	Up	Pde4dip	0	1.80863	0.927	0.548	0
Day 7	Up	AABR07007032.1	0	1.80125	0.897	0.579	0
Day 7	Up	Trak2	0	1.79903	0.623	0.23	0
Day 7	Up	Ppargc1a	0	1.78409	0.666	0.26	0
Day 7	Up	Cmya5	0	1.76372	0.643	0.257	0
Day 7	Up	Myoz2	0	1.76009	0.649	0.222	0
Day 7	Up	Nfyc	0	1.75604	0.634	0.212	0
Day 7	Up	Pcdh7	0	1.74758	0.851	0.559	0
Day 7	Up	Rhobtb1	0	1.74237	0.53	0.183	0
Day 7	Up	Samd12	4.99e-266	1.74208	0.363	0.111	1.04e-261
Day 7	Up	Mpp7	0	1.73561	0.526	0.182	0
Day 7	Up	Aco2	0	1.73465	0.647	0.235	0
Day 7	Up	Ank2	0	1.73349	0.749	0.362	0
Day 7	Up	Gse1	0	1.73243	0.678	0.297	0
Day 7	Up	Akr1c15	0	1.73217	0.391	0.095	0
Day 7	Up	Fgf13	0	1.7308	0.723	0.395	0
Day 7	Up	Lpl	0	1.72637	0.585	0.193	0
Day 7	Up	Prpsap1	0	1.71501	0.405	0.126	0
Day 7	Up	Nexn	0	1.70097	0.936	0.56	0
Day 7	Up	Akap8l	0	1.68972	0.42	0.122	0
Day 7	Up	LOC103691165	4.28e-266	1.6874	0.38	0.127	8.95e-262
Day 7	Up	Anks1a	0	1.68499	0.568	0.186	0
Day 7	Up	Dhdds	0	1.68013	0.498	0.162	0
Day 7	Up	Atp2a2	0	1.67874	0.867	0.572	0
Day 7	Up	Zfp958	0	1.67441	0.464	0.145	0
Day 7	Up	Pcnt	5.5e-279	1.66144	0.361	0.105	1.15e-274
Day 7	Up	Trdn	0	1.65908	0.718	0.303	0
Day 7	Up	Per3	0	1.6453	0.51	0.152	0
Day 7	Up	Osbpl6	0	1.61928	0.449	0.151	0
Day 7	Up	Cluh	0	1.61297	0.475	0.163	0
Day 7	Up	Chd4	0	1.61068	0.555	0.196	0
Day 7	Up	Pdzd2	0	1.60227	0.685	0.33	0
Day 7	Up	Pnisr	0	1.59615	0.744	0.308	0
Day 7	Up	Mdh1	6.85e-281	1.59282	0.355	0.099	1.43e-276
Day 7	Up	Lims2	3.61e-274	1.59186	0.402	0.139	7.56e-270
Day 7	Up	Gria3	0	1.57859	0.595	0.237	0
Day 7	Up	Kcnq1	0	1.5746	0.787	0.404	0
Day 7	Up	Abcc9	0	1.57439	0.778	0.371	0
Day 7	Up	Cryzl2	1.11e-304	1.56973	0.414	0.131	2.31e-300
Day 7	Up	Snta1	0	1.56118	0.454	0.163	0
Day 7	Up	Prkaa2	0	1.55729	0.57	0.237	0
Day 7	Up	Usp28	0	1.55629	0.51	0.173	0
Day 7	Up	Nav3	0	1.55518	0.69	0.372	0
Day 7	Up	Jam3	1.28e-290	1.55036	0.368	0.101	2.67e-286
Day 7	Up	Oxr1	0	1.54113	0.766	0.414	0
Day 7	Up	Fsd1l	0	1.54111	0.614	0.258	0
Day 7	Up	Setbp1	0	1.53337	0.605	0.245	0
Day 7	Up	Scn5a	0	1.52091	0.647	0.275	0
Day 7	Up	Rora	0	1.51176	0.782	0.411	0
Day 7	Up	Slc38a1	0	1.50443	0.564	0.244	0
Day 7	Up	Rsrp1	0	1.48758	0.681	0.231	0
Day 7	Up	RGD1565355	0	1.4855	0.747	0.351	0
Day 7	Up	Ankrd10	0	1.47423	0.442	0.152	0
Day 7	Up	Rap1gap2	0	1.46861	0.463	0.167	0
Day 7	Up	Tacc2	0	1.46482	0.738	0.372	0
Day 7	Up	ENSRNOG00000068039	0	1.4597	0.555	0.263	0
Day 7	Up	Mtss1	0	1.45937	0.714	0.353	0
Day 7	Up	Fign	5.14e-269	1.45798	0.4	0.135	1.07e-264
Day 7	Up	Cyb5b	2.45e-285	1.45782	0.406	0.134	5.12e-281
Day 7	Up	Tango2	0	1.45468	0.5	0.197	0
Day 7	Up	Stk39	1.19e-288	1.44984	0.396	0.121	2.5e-284
Day 7	Up	Fam135a	0	1.43911	0.517	0.202	0
Day 7	Up	Dgkb	0	1.43438	0.5	0.184	0
Day 7	Up	Tspan18	4.65e-270	1.43262	0.447	0.175	9.74e-266
Day 7	Up	Phactr1	7.45e-303	1.43237	0.443	0.15	1.56e-298
Day 7	Up	Adar	0	1.42854	0.452	0.145	0
Day 7	Up	Zbtb16	0	1.42203	0.691	0.391	0
Day 7	Up	Slc25a13	1.47e-293	1.42186	0.461	0.176	3.08e-289
Day 7	Up	Foxp2	3.41e-288	1.41808	0.502	0.217	7.13e-284
Day 7	Up	Ddx5	0	1.39987	0.901	0.524	0
Day 7	Up	Nnt	0	1.39641	0.584	0.248	0
Day 7	Up	Ppargc1b	0	1.39479	0.662	0.297	0
Day 7	Up	Adcy5	4.76e-294	1.39359	0.507	0.219	9.96e-290
Day 7	Up	Pik3r1	0	1.38669	0.569	0.241	0
Day 7	Up	Cpeb3	6.5e-306	1.38044	0.475	0.178	1.36e-301
Day 7	Up	Filip1l	0	1.3745	0.761	0.414	0
Day 7	Up	Kbtbd12	5.58e-243	1.36733	0.413	0.161	1.17e-238
Day 7	Up	Obscn	0	1.3565	0.796	0.402	0
Day 7	Up	Sptb	3.72e-244	1.34402	0.416	0.162	7.78e-240
Day 7	Up	Myh7	9.64e-290	1.34104	0.657	0.362	2.02e-285
Day 7	Up	Ppp1r14c	1.93e-261	1.32338	0.471	0.201	4.03e-257
Day 7	Up	Eml1	3.75e-263	1.32135	0.445	0.172	7.85e-259
Day 7	Up	LOC120095871	1.19e-264	1.31268	0.444	0.175	2.49e-260
Day 7	Up	Chrm2	0	1.30431	0.791	0.479	0
Day 7	Up	ENSRNOG00000070388	0	1.29966	0.608	0.266	0
Day 7	Up	Sh3rf3	4.18e-279	1.2944	0.519	0.229	8.75e-275
Day 7	Up	Limch1	0	1.29159	0.655	0.306	0
Day 7	Up	Acyp2	8.45e-233	1.28984	0.454	0.199	1.77e-228
Day 7	Up	Rnf144b	5.07e-268	1.28774	0.511	0.231	1.06e-263
Day 7	Up	Speg	0	1.28448	0.604	0.27	0
Day 7	Up	Tbc1d4	0	1.27204	0.708	0.358	0
Day 7	Up	Slfnl1	0	1.27087	0.541	0.231	0
Day 7	Up	Srsf5	0	1.25553	0.69	0.309	0
Day 7	Up	Myo6	3.3e-268	1.25486	0.431	0.158	6.9e-264
Day 7	Up	Esrrg	3.43e-266	1.23852	0.501	0.219	7.17e-262
Day 7	Up	Ppp2r3a	0	1.23168	0.699	0.367	0
Day 7	Up	Tnik	1.89e-299	1.21765	0.604	0.303	3.95e-295
Day 7	Up	Me3	4.37e-250	1.20058	0.492	0.22	9.14e-246
Day 7	Up	Zfp827	6.03e-273	1.19626	0.524	0.236	1.26e-268
Day 7	Up	Stxbp6	7.78e-264	1.19557	0.521	0.225	1.63e-259
Day 7	Up	Kansl1l	2.49e-263	1.19488	0.473	0.19	5.22e-259
Day 7	Up	Akap9	3.33e-304	1.18301	0.601	0.288	6.98e-300
Day 7	Up	Nr3c2	0	1.17926	0.691	0.358	0
Day 7	Up	Gata6	1.52e-272	1.17893	0.512	0.222	3.19e-268
Day 7	Up	Tsc22d4	4.36e-281	1.17218	0.504	0.212	9.13e-277
Day 7	Up	Slc4a4	2.07e-234	1.15844	0.444	0.184	4.34e-230
Day 7	Up	Scp2	4.06e-240	1.15808	0.406	0.147	8.49e-236
Day 7	Up	Jph2	9.52e-240	1.14602	0.543	0.277	1.99e-235
Day 7	Up	Cped1	8.03e-301	1.13292	0.535	0.212	1.68e-296
Day 7	Up	Wasl	7.23e-292	1.12647	0.52	0.216	1.51e-287
Day 7	Up	Pde3a	0	1.1181	0.762	0.497	0
Day 7	Up	Gpm6a	0	1.11642	0.67	0.355	0
Day 7	Up	Thsd4	0	1.1047	0.715	0.424	0
Day 7	Up	Vwa8	9.06e-256	1.07697	0.575	0.291	1.89e-251
Day 7	Up	Unc13b	1.31e-209	1.05315	0.504	0.25	2.74e-205
Day 7	Up	Ccdc85a	2.22e-216	1.05183	0.493	0.221	4.64e-212
Day 7	Up	Ogdh	7.35e-277	1.05131	0.617	0.322	1.54e-272
Day 7	Up	Pcmtd1	1.64e-274	1.04727	0.499	0.2	3.43e-270
Day 7	Up	Pam	1.45e-250	1.0457	0.673	0.394	3.04e-246
Day 7	Up	Txnl1	3.72e-251	1.04273	0.555	0.273	7.78e-247
Day 7	Up	Amd1	3.46e-231	1.03847	0.492	0.224	7.23e-227
Day 7	Up	Mfn1	9.26e-229	1.0304	0.5	0.235	1.94e-224
Day 7	Up	Ccnt2	3.52e-269	1.02642	0.569	0.274	7.36e-265
Day 7	Up	Ktn1	0	1.02387	0.741	0.416	0
Day 7	Up	Larp4b	2.78e-222	1.02229	0.489	0.228	5.83e-218
Day 7	Up	Myl3	6.07e-277	1.02	0.588	0.282	1.27e-272
Day 7	Up	LOC100363642	6.74e-214	1.01389	0.445	0.193	1.41e-209
Day 7	Up	Srsf6	2.4e-226	1.00797	0.461	0.198	5.01e-222
Day 7	Up	Acadl	1.45e-208	0.993032	0.477	0.226	3.04e-204
Day 7	Up	Sgcd	1.31e-302	0.986653	0.747	0.469	2.74e-298
Day 7	Up	Ccnl2	0	0.986026	0.698	0.359	0
Day 7	Up	Trak1	5.75e-285	0.970363	0.708	0.418	1.2e-280
Day 7	Up	Myom1	1.93e-299	0.959289	0.702	0.38	4.04e-295
Day 7	Up	Foxn3	7.69e-265	0.958039	0.68	0.38	1.61e-260
Day 7	Up	Lhfpl2	3.24e-209	0.955417	0.448	0.189	6.78e-205
Day 7	Up	Naca	2.76e-257	0.947771	0.618	0.321	5.78e-253
Day 7	Up	Inpp4b	2.47e-256	0.945145	0.639	0.344	5.17e-252
Day 7	Up	ENSRNOG00000066115	4.7e-283	0.939187	0.721	0.419	9.84e-279
Day 7	Up	Usp40	1.82e-229	0.932504	0.554	0.279	3.81e-225
Day 7	Up	Srrm1	1.66e-250	0.932339	0.602	0.309	3.48e-246
Day 7	Up	Tmem65	4.51e-211	0.924767	0.493	0.233	9.44e-207
Day 7	Up	Ank3	8.14e-308	0.911224	0.8	0.529	1.7e-303
Day 7	Up	Clip1	3.61e-229	0.905154	0.646	0.369	7.55e-225
Day 7	Up	Smarca2	9.75e-229	0.901697	0.522	0.238	2.04e-224
Day 7	Up	Myo18a	9.84e-199	0.897867	0.532	0.276	2.06e-194
Day 7	Up	Mitf	6.26e-228	0.886959	0.6	0.319	1.31e-223
Day 7	Up	Mtus1	3.37e-242	0.88653	0.581	0.284	7.04e-238
Day 7	Up	Ppm1l	4.31e-214	0.866418	0.682	0.405	9.02e-210
Day 7	Up	Actc1	6.44e-283	0.86078	0.72	0.388	1.35e-278
Day 7	Up	Mdm4	5.05e-237	0.850437	0.628	0.337	1.06e-232
Day 7	Up	Lmo7	0	0.850138	0.878	0.566	0
Day 7	Up	Phldb2	1.52e-226	0.84654	0.61	0.316	3.19e-222
Day 7	Up	Pdlim3	3.5e-246	0.839037	0.67	0.366	7.31e-242
Day 7	Up	Slc25a4	2.6e-217	0.832591	0.449	0.186	5.45e-213
Day 7	Up	Syne1	7.04e-226	0.832376	0.643	0.343	1.47e-221
Day 7	Up	Kif13a	3.31e-214	0.821171	0.64	0.368	6.92e-210
Day 7	Up	Ppp1r12b	3.6e-215	0.816412	0.692	0.432	7.54e-211
Day 7	Up	Luc7l3	2.06e-210	0.80381	0.581	0.31	4.31e-206
Day 7	Up	Tcf7l2	1.22e-199	0.802304	0.553	0.283	2.55e-195
Day 7	Up	Bzw2	9.99e-191	0.801308	0.593	0.332	2.09e-186
Day 7	Up	Tns2	8.24e-192	0.800082	0.583	0.322	1.72e-187
Day 7	Up	Rhot1	6.14e-213	0.790842	0.629	0.354	1.28e-208
Day 7	Up	Epb41	1.57e-195	0.788296	0.585	0.325	3.28e-191
Day 7	Up	Ubr2	1.52e-187	0.776485	0.539	0.281	3.18e-183
Day 7	Up	Zmynd8	9.41e-182	0.769587	0.531	0.275	1.97e-177
Day 7	Up	Tom1l2	3.91e-180	0.750341	0.551	0.296	8.17e-176
Day 7	Up	Psme4	1.44e-209	0.739402	0.763	0.512	3.01e-205
Day 7	Up	Srrm2	4.59e-188	0.735858	0.646	0.377	9.61e-184
Day 7	Up	Srsf3	1.33e-194	0.716015	0.55	0.285	2.78e-190
Day 7	Up	Fry	3.05e-204	0.715439	0.728	0.468	6.38e-200
Day 7	Up	Ddx17	2.53e-224	0.697851	0.706	0.403	5.3e-220
Day 7	Up	Sox6	3.61e-168	0.687828	0.679	0.429	7.54e-164
Day 7	Up	Hdac9	1.57e-178	0.666036	0.681	0.403	3.27e-174
Day 7	Up	Rbm5	3.22e-173	0.651141	0.563	0.308	6.74e-169
Day 7	Up	Tnrc6b	2.41e-180	0.647301	0.608	0.344	5.04e-176
Day 7	Up	Plekha5	2.82e-163	0.643233	0.559	0.302	5.9e-159
Day 7	Up	Son	3.29e-167	0.622102	0.708	0.451	6.87e-163
Day 7	Up	Zbed6	3.14e-150	0.574011	0.647	0.396	6.56e-146
Day 7	Up	Snrnp70	3.72e-119	0.461699	0.687	0.43	7.79e-115
Day 1	Up	Tcf4	0	-1.87581	0.507	0.788	0
Day 1	Up	Ebf1	0	-1.91175	0.188	0.534	0
Day 1	Up	Maml2	1.46e-250	-1.93965	0.162	0.413	3.06e-246
Day 1	Up	Ncam1	0	-1.95897	0.286	0.583	0
Day 1	Up	Snd1	0	-2.26212	0.329	0.597	0
Day 1	Up	Myof	0	-2.33064	0.166	0.446	0
Day 1	Up	Actb	0	-2.46313	0.522	0.852	0
Day 1	Up	Trps1	1.56e-280	-2.6942	0.115	0.385	3.27e-276
Day 1	Up	Col8a1	0	-2.70692	0.064	0.353	0
Day 1	Up	Col4a1	0	-2.79269	0.179	0.51	0
Day 1	Up	Zeb2	0	-2.84318	0.24	0.585	0
Day 1	Up	Ccn2	0	-2.86285	0.102	0.395	0
Day 1	Up	ENSRNOG00000037911	0	-2.94606	0.102	0.355	0
Day 1	Up	Hsp90b1	0	-2.96461	0.103	0.358	0
Day 1	Up	Myh9	0	-3.1758	0.171	0.538	0
Day 1	Up	Tgfb2	0	-3.42133	0.122	0.514	0
Day 1	Up	Tmsb4x	0	-3.42137	0.111	0.467	0
Day 1	Up	Pid1	0	-3.44951	0.082	0.39	0
Day 1	Up	Alcam	0	-3.48967	0.104	0.453	0
Day 1	Up	Gmds	0	-3.65327	0.116	0.476	0
Day 1	Up	Col6a3	0	-3.71629	0.046	0.304	0
Day 1	Up	Klf6	0	-3.71716	0.06	0.329	0
Day 1	Up	Msn	0	-3.7845	0.101	0.513	0
Day 1	Up	Anxa2	0	-3.79803	0.051	0.33	0
Day 1	Up	Lmcd1	0	-3.94385	0.188	0.578	0
Day 1	Up	Vcan	0	-4.01279	0.049	0.348	0
Day 1	Up	Ptprc	0	-4.10198	0.045	0.332	0
Day 1	Up	Glis3	0	-4.17877	0.032	0.301	0
Day 1	Up	Actn1	0	-4.28059	0.117	0.538	0
Day 1	Up	Cd44	0	-4.35198	0.038	0.35	0
Day 1	Up	Lilrb4	0	-4.69848	0.025	0.288	0
Day 1	Up	ENSRNOG00000064568	0	-4.89036	0.032	0.385	0
Day 1	Up	Serpine1	0	-5.38483	0.048	0.529	0
Day 1	Up	Adam12	0	-5.41692	0.014	0.306	0
Day 1	Up	Slfn4	0	-5.46641	0.013	0.314	0
Day 1	Up	Thbs1	0	-5.55774	0.012	0.344	0
Day 1	Up	Lyz2	0	-5.56625	0.019	0.316	0
Day 1	Up	Fth1	0	-6.07731	0.011	0.349	0
Day 1	Up	Spp1	0	-6.13641	0.015	0.505	0
Day 1	Up	S100a9	0	-10.8661	0	0.313	0
Day 1	Up	S100a8	0	-14.6361	0	0.259	0
