## Supplementary material for "Infusible Extracellular Matrix Biomaterial Enhances Cell-Specific Pro-Repair Responses Following Acute Myocardial Infarction": TableS23

### Sheet: Sheet1
Table S23. Differentially Expressed Genes for Neural Cells Treated with iECM vs. Saline Across All Timepoints
Timepoint	Direction	Gene	p_val	avg_log2FC	pct.1	pct.2	p_val_adj
Day 1	Up	ENSRNOG00000037911	2.29401e-15	1.68654	0.495	0.167	1.95358e-11
Day 1	Up	Znrf1	4.69998e-07	0.927835	0.673	0.472	0.00400251
Day 1	Up	Hs2st1	2.01071e-06	0.893844	0.525	0.324	0.0171232
Day 1	Up	Sh3pxd2a	5.13944e-06	0.575962	0.797	0.656	0.0437674
Day 1	Down	Lama2	1.4651e-08	-0.804682	0.579	0.756	0.00012477
Day 1	Down	Nrxn1	4.7091e-06	-1.42912	0.252	0.428	0.0401024
Day 1	Down	Dmd	5.4611e-11	-1.70723	0.208	0.475	4.6506e-07
Day 7	Up	Dst	5.63941e-16	0.456991	0.939	0.883	6.29358e-12
Day 7	Up	Son	9.01416e-07	0.478502	0.645	0.537	0.0100598
Day 7	Up	Pdzrn3	2.50937e-06	0.572891	0.559	0.451	0.0280046
Day 7	Up	Snrnp70	1.41336e-06	0.608631	0.511	0.404	0.0157731
Day 7	Up	Pnisr	4.08713e-06	0.61586	0.479	0.378	0.0456124
Day 7	Up	Lgi4	3.68637e-08	0.630605	0.557	0.434	0.000411398
Day 7	Up	Clk1	2.1509e-08	0.66141	0.406	0.269	0.00024004
Day 7	Up	Abcg3l3	7.8063e-07	0.704678	0.326	0.206	0.00871183
Day 7	Up	Hnrnph1	6.85001e-07	0.726891	0.406	0.287	0.00764461
Day 7	Up	Ddx5	4.78248e-11	0.728015	0.574	0.419	5.33725e-07
Day 7	Up	Srrm2	2.44696e-08	0.754045	0.542	0.428	0.000273081
Day 7	Up	Srsf6	4.56189e-07	0.805963	0.286	0.17	0.00509107
Day 7	Up	Col18a1	2.50633e-09	0.821278	0.583	0.458	2.79706e-05
Day 7	Up	Ddx39b	2.11437e-06	0.867345	0.299	0.191	0.0235964
Day 7	Up	Ccnl2	3.2863e-09	0.930733	0.36	0.225	3.66751e-05
Day 7	Up	Npdc1	1.60494e-19	1.14844	0.538	0.323	1.79111e-15
Day 7	Up	Agrn	4.29739e-11	1.21424	0.282	0.135	4.79589e-07
Day 7	Up	Col16a1	2.65089e-21	1.24153	0.533	0.303	2.95839e-17
Day 7	Up	ENSRNOG00000064136	1.36267e-09	1.24373	0.257	0.131	1.52074e-05
Day 7	Up	Col27a1	6.19109e-11	1.25671	0.334	0.187	6.90926e-07
Day 7	Up	ENSRNOG00000068039	1.52826e-09	1.35174	0.404	0.27	1.70554e-05
Day 7	Up	Bmp1	6.26264e-13	1.37859	0.266	0.114	6.9891e-09
Day 7	Up	Slfn13	1.07378e-12	1.60869	0.268	0.12	1.19834e-08
Day 7	Down	ENSRNOG00000037911	1.4519e-19	-1.63983	0.081	0.273	1.62032e-15
Day 7	Down	Pmp22	2.35025e-07	-1.11186	0.168	0.278	0.00262288
Day 7	Down	Myl2	2.26618e-07	-1.03095	0.155	0.267	0.00252905
Day 7	Down	Ntng1	4.08948e-19	-0.994764	0.43	0.659	4.56386e-15
Day 7	Down	Myh6	1.3991e-10	-0.871669	0.118	0.258	1.5614e-06
Day 7	Down	Cpsf6	4.11527e-06	-0.827815	0.155	0.255	0.0459264
Day 7	Down	Hapstr1	1.68538e-07	-0.812775	0.135	0.25	0.00188089
Day 7	Down	Vgll3	8.00005e-08	-0.727886	0.201	0.332	0.000892806
Day 7	Down	Txnip	1.12463e-06	-0.721871	0.159	0.272	0.0125509
Day 7	Down	Actb	2.25226e-06	-0.621287	0.213	0.325	0.0251352
Day 7	Down	Dlc1	4.23569e-06	-0.491023	0.583	0.677	0.0472703
Day 7	Down	Tgfbr2	1.71232e-07	-0.453053	0.518	0.642	0.00191094
Day 7	Down	AABR07028615.1	5.64505e-07	-0.342208	0.841	0.903	0.00629988
Day 7	Down	Cadm2	2.30396e-09	-0.288745	0.986	0.994	2.57121e-05
Day 3	Up	Dclk1	7.9242e-09	0.764479	0.871	0.745	8.34656e-05
Day 3	Up	Csmd1	4.68396e-10	0.761041	0.966	0.95	4.93362e-06
Day 3	Up	Zfp536	5.10215e-07	0.63604	0.898	0.822	0.00537409
Day 3	Up	Cadm2	1.005e-10	0.584922	0.986	0.99	1.05856e-06
Day 3	Up	Slc35f1	8.18409e-07	0.551297	0.932	0.872	0.0086203
Day 3	Down	Col1a1	8.69217e-08	-0.876675	0.116	0.353	0.000915546
Day 3	Down	Col3a1	3.04631e-09	-1.24427	0.272	0.529	3.20868e-05
Day 3	Down	Pdlim5	3.15612e-06	-1.47297	0.122	0.319	0.0332434
Day 3	Down	Ddx5	2.89845e-10	-2.08477	0.068	0.335	3.05294e-06
