## Supplementary material for "Infusible Extracellular Matrix Biomaterial Enhances Cell-Specific Pro-Repair Responses Following Acute Myocardial Infarction": TableS24

### Sheet: Neuronal_Day3_vs_Day1_markers
Table S24. Differentially Expressed Genes for Neural Cells Treated with iECM at Days 1 and 3 Post Infusion
Timepoint	Direction	Gene	p_val	avg_log2FC	pct.1	pct.2	p_val_adj
Day 1	Up	ENSRNOG00000070284	1.21635e-20	-9.28166	0	0.406	2.58864e-16
Day 1	Up	ENSRNOG00000037911	1.05105e-23	-8.38859	0.02	0.514	2.23685e-19
Day 1	Up	Hnrnpa1	1.97312e-10	-7.80354	0.013	0.338	4.19919e-06
Day 1	Up	Actg1	1.43778e-06	-7.33966	0.007	0.403	0.0305989
Day 1	Up	Adamts9	1.05243e-12	-7.12044	0.013	0.348	2.23978e-08
Day 1	Up	ENSRNOG00000062930	2.36027e-14	-6.37524	0.013	0.363	5.02312e-10
Day 1	Up	AABR07015057.1	1.73629e-22	-4.05387	0.073	0.496	3.69517e-18
Day 1	Up	Eif4a2	1.62115e-07	-3.87845	0.06	0.418	0.00345013
Day 1	Up	Tpt1	3.85377e-07	-2.85192	0.067	0.335	0.0082016
Day 1	Up	Hnrnph1	4.13761e-07	-2.8181	0.12	0.524	0.00880566
Day 1	Up	Map3k20	1.14596e-12	-2.78329	0.127	0.446	2.43884e-08
Day 1	Up	Ddx5	1.88943e-10	-2.76914	0.16	0.605	4.02109e-06
Day 1	Up	Bcat1	1.97579e-11	-2.57739	0.107	0.408	4.20488e-07
Day 1	Up	AABR07000398.1	7.28454e-13	-2.39243	0.187	0.547	1.5503e-08
Day 1	Up	Il6st	5.25172e-12	-2.329	0.207	0.499	1.11767e-07
Day 1	Up	Vmp1	1.00536e-07	-2.31349	0.14	0.504	0.0021396
Day 1	Up	Fbn1	3.72245e-09	-2.28569	0.207	0.484	7.92211e-05
Day 1	Up	Srsf2	3.36386e-08	-2.02296	0.233	0.509	0.000715896
Day 1	Up	Sema6d	2.81973e-09	-1.8683	0.227	0.484	6.00095e-05
Day 1	Up	Msn	1.52784e-15	-1.82314	0.293	0.642	3.25155e-11
Day 1	Up	Sorbs2	2.39405e-09	0.941538	0.833	0.579	5.09502e-05
Day 1	Up	Tnrc18	3.82785e-10	1.02208	0.48	0.194	8.14644e-06
Day 1	Up	Ube2h	1.05532e-07	1.02719	0.613	0.363	0.00224593
Day 1	Up	Prex2	1.29825e-09	1.05599	0.6	0.327	2.76294e-05
Day 1	Up	Cdh19	4.15043e-13	1.21749	0.68	0.406	8.83294e-09
Day 1	Up	ENSRNOG00000066115	1.13871e-13	1.21808	0.733	0.401	2.42339e-09
Day 1	Up	Sparc	4.51696e-11	1.22848	0.493	0.214	9.613e-07
Day 1	Up	Arhgef28	8.73361e-10	1.25001	0.567	0.307	1.85869e-05
Day 1	Up	Utrn	3.28302e-16	1.2964	0.813	0.539	6.98692e-12
Day 1	Up	Fhit	2.73681e-10	1.31866	0.473	0.209	5.82447e-06
Day 1	Up	Col1a2	7.99686e-20	1.32822	0.433	0.171	1.70189e-15
Day 1	Up	Pik3r1	5.71872e-11	1.34643	0.593	0.312	1.21706e-06
Day 1	Up	Vgll4	6.3455e-10	1.38473	0.58	0.325	1.35045e-05
Day 1	Up	Afap1l2	3.24425e-13	1.39311	0.693	0.39	6.90442e-09
Day 1	Up	Etl4	1.58492e-09	1.39853	0.473	0.207	3.37303e-05
Day 1	Up	Sntb1	2.07701e-11	1.41622	0.627	0.345	4.4203e-07
Day 1	Up	Bcas3	1.10003e-13	1.42011	0.62	0.264	2.34107e-09
Day 1	Up	Eda	6.96651e-13	1.42308	0.633	0.348	1.48261e-08
Day 1	Up	Il1rapl1	4.30706e-14	1.42721	0.687	0.375	9.16628e-10
Day 1	Up	Cnksr2	1.58819e-11	1.44866	0.64	0.365	3.37998e-07
Day 1	Up	Sh3d19	1.01561e-12	1.46233	0.62	0.305	2.16142e-08
Day 1	Up	Gulp1	1.01301e-16	1.47435	0.82	0.549	2.15588e-12
Day 1	Up	Bach2	6.93741e-14	1.47525	0.573	0.242	1.47642e-09
Day 1	Up	Nfix	1.12513e-09	1.49813	0.487	0.232	2.39451e-05
Day 1	Up	Arhgef26	8.67042e-14	1.56006	0.627	0.31	1.84524e-09
Day 1	Up	Tcf7l1	9.31587e-12	1.56061	0.407	0.131	1.9826e-07
Day 1	Up	Zfp462	5.67124e-12	1.5623	0.507	0.214	1.20695e-07
Day 1	Up	Mef2c	1.09047e-11	1.56917	0.553	0.259	2.32073e-07
Day 1	Up	ENSRNOG00000067970	1.13002e-09	1.57913	0.473	0.212	2.40492e-05
Day 1	Up	Hspg2	6.0067e-14	1.58077	0.62	0.297	1.27835e-09
Day 1	Up	Pbx1	9.34907e-12	1.58079	0.453	0.189	1.98967e-07
Day 1	Up	Tom1l2	6.61372e-14	1.58315	0.547	0.234	1.40753e-09
Day 1	Up	Scn7a	1.20067e-14	1.59221	0.76	0.484	2.55527e-10
Day 1	Up	Gab1	5.83972e-15	1.60572	0.66	0.327	1.24281e-10
Day 1	Up	Matn2	2.18601e-16	1.62991	0.68	0.363	4.65227e-12
Day 1	Up	Bcar3	1.98425e-11	1.65384	0.54	0.28	4.22288e-07
Day 1	Up	Sox5	5.78268e-12	1.73253	0.487	0.214	1.23067e-07
Day 1	Up	Iqgap2	5.54153e-18	1.7502	0.727	0.383	1.17935e-13
Day 1	Up	Sgcd	9.68038e-16	1.75629	0.64	0.29	2.06018e-11
Day 1	Up	Serinc5	2.04567e-13	1.78923	0.42	0.141	4.35359e-09
Day 1	Up	Crebrf	1.34428e-13	1.79506	0.413	0.123	2.8609e-09
Day 1	Up	Ptprs	2.07099e-13	1.81103	0.38	0.116	4.40749e-09
Day 1	Up	Abca1	1.66993e-16	1.84463	0.34	0.073	3.55395e-12
Day 1	Up	Plscr4	2.6693e-14	1.89979	0.447	0.141	5.6808e-10
Day 1	Up	Ghr	1.62465e-11	1.95085	0.407	0.146	3.45757e-07
Day 1	Up	Lama2	8.0109e-31	1.96616	0.893	0.524	1.70488e-26
Day 1	Up	Trhde	1.40316e-12	2.08269	0.493	0.209	2.9862e-08
Day 1	Up	Sema3e	2.00982e-12	2.16875	0.46	0.189	4.27729e-08
Day 1	Up	Niban1	5.47929e-22	2.1772	0.687	0.305	1.1661e-17
Day 1	Up	Itgb4	3.98944e-15	2.19585	0.453	0.159	8.49033e-11
Day 1	Up	Rora	3.15065e-22	2.20845	0.673	0.285	6.7052e-18
Day 1	Up	Agmo	2.30057e-16	2.25686	0.5	0.184	4.89608e-12
Day 1	Up	Mtss2	5.89843e-14	2.31381	0.333	0.081	1.2553e-09
Day 1	Up	Nrxn1	1.53249e-24	2.31951	0.7	0.282	3.26144e-20
Day 1	Up	Per3	6.53719e-18	2.38093	0.313	0.045	1.39125e-13
Day 1	Up	Abca8a	1.32761e-17	2.4172	0.533	0.207	2.82543e-13
Day 1	Up	Csmd1	2.18356e-41	2.4558	0.933	0.683	4.64704e-37
Day 1	Up	Mctp1	1.2674e-16	2.60078	0.407	0.113	2.69728e-12
Day 1	Up	Alk	5.55884e-15	2.72347	0.347	0.086	1.18303e-10
Day 1	Up	Dnm3	1.06474e-24	2.79044	0.433	0.073	2.26598e-20
Day 1	Up	Ntng1	2.406e-21	2.86788	0.507	0.146	5.12045e-17
Day 1	Up	LOC103691527	1.86312e-22	2.97327	0.46	0.106	3.96509e-18
Day 1	Up	Col20a1	2.8183e-18	3.35094	0.32	0.05	5.99791e-14
Day 1	Up	Pdzrn3	1.7766e-36	3.51434	0.647	0.141	3.78095e-32
Day 1	Up	Ctnna3	3.04081e-46	3.68511	0.787	0.217	6.47145e-42
Day 1	Up	Dgkb	3.12774e-19	4.08038	0.293	0.033	6.65646e-15
Day 1	Up	Fmn1	2.10231e-24	4.64142	0.307	0.02	4.47413e-20
Day 1	Up	Il1rapl2	2.71129e-26	4.64911	0.367	0.035	5.77016e-22
Day 1	Up	Ptprt	4.34767e-26	7.45541	0.28	0.005	9.25272e-22
