## Supplementary material for "Infusible Extracellular Matrix Biomaterial Enhances Cell-Specific Pro-Repair Responses Following Acute Myocardial Infarction": TableS25

### Sheet: NCDay7vsDay1
Table S25. Differentially Expressed Genes for Neural Cells Treated with iECM at Days 1 and 7 Post Infusion
Timepoint	Direction	Gene	p_val	avg_log2FC	pct.1	pct.2	p_val_adj
Day 7	Up	Dgkb	2.07111e-34	4.32685	0.377	0.037	4.33276e-30
Day 7	Up	Grid2	4.8633e-36	4.30182	0.389	0.034	1.0174e-31
Day 7	Up	Fndc1	5.29374e-31	4.00803	0.351	0.034	1.10745e-26
Day 7	Up	Ctnna3	6.2219e-95	3.95621	0.838	0.224	1.30162e-90
Day 7	Up	Pdzrn3	4.4326e-48	3.44683	0.58	0.134	9.273e-44
Day 7	Up	Art3	6.95556e-26	3.42889	0.314	0.037	1.4551e-21
Day 7	Up	Abca8a	1.90849e-73	3.32212	0.761	0.213	3.99255e-69
Day 7	Up	Mctp1	1.83801e-30	3.15069	0.441	0.121	3.84512e-26
Day 7	Up	ENSRNOG00000062930	5.61976e-52	3.12425	0.723	0.366	1.17565e-47
Day 7	Up	Nwd2	7.92851e-29	2.96262	0.438	0.121	1.65864e-24
Day 7	Up	Per3	6.479e-26	2.922	0.332	0.045	1.35541e-21
Day 7	Up	Alk	7.21604e-25	2.82542	0.371	0.087	1.50959e-20
Day 7	Up	Nrxn1	3.31951e-50	2.75968	0.704	0.279	6.94442e-46
Day 7	Up	Plekha4	4.04693e-24	2.64223	0.351	0.068	8.46617e-20
Day 7	Up	Sorcs1	8.33227e-23	2.58554	0.366	0.089	1.74311e-18
Day 7	Up	ENSRNOG00000068039	2.98516e-27	2.57751	0.513	0.211	6.24496e-23
Day 7	Up	Scn7a	1.69938e-81	2.57619	0.925	0.505	3.55511e-77
Day 7	Up	Ntng1	1.82822e-26	2.53531	0.462	0.153	3.82463e-22
Day 7	Up	Trhde	3.58143e-24	2.34383	0.501	0.216	7.49236e-20
Day 7	Up	Itgb4	2.13138e-29	2.22191	0.502	0.166	4.45884e-25
Day 7	Up	Rora	1.33553e-41	2.10083	0.701	0.282	2.79392e-37
Day 7	Up	Col3a1	5.36879e-38	2.07568	0.571	0.155	1.12315e-33
Day 7	Up	Ghr	1.18178e-21	1.99915	0.432	0.15	2.47228e-17
Day 7	Up	Agmo	8.88487e-23	1.93196	0.478	0.189	1.85871e-18
Day 7	Up	Dmd	4.42468e-44	1.89784	0.789	0.413	9.25644e-40
Day 7	Up	Sgcd	4.81232e-29	1.78923	0.625	0.297	1.00674e-24
Day 7	Up	Gulp1	2.44567e-59	1.77345	0.893	0.568	5.11634e-55
Day 7	Up	Niban1	6.67058e-25	1.76796	0.608	0.308	1.39549e-20
Day 7	Up	Plscr4	2.08685e-18	1.75305	0.406	0.147	4.3657e-14
Day 7	Up	Sox5	1.91669e-23	1.73693	0.527	0.226	4.00972e-19
Day 7	Up	Lama2	1.66699e-57	1.72656	0.882	0.529	3.48735e-53
Day 7	Up	Bach2	1.68458e-30	1.70102	0.6	0.25	3.52414e-26
Day 7	Up	Iqgap2	6.44433e-30	1.66033	0.685	0.397	1.34815e-25
Day 7	Up	Eda	5.84094e-31	1.645	0.688	0.355	1.22193e-26
Day 7	Up	Auts2	4.27653e-20	1.61659	0.567	0.303	8.9465e-16
Day 7	Up	Gab1	1.13181e-31	1.58209	0.681	0.337	2.36775e-27
Day 7	Up	Lgi4	7.16098e-25	1.57134	0.602	0.313	1.49808e-20
Day 7	Up	Il1rapl1	3.74876e-41	1.53731	0.784	0.382	7.8424e-37
Day 7	Up	Plscr2	1.04372e-20	1.52416	0.53	0.253	2.18347e-16
Day 7	Up	Col1a2	1.72824e-19	1.44591	0.45	0.163	3.61547e-15
Day 7	Up	Fhit	6.41072e-21	1.43558	0.515	0.221	1.34112e-16
Day 7	Up	Matn2	1.03835e-24	1.41163	0.665	0.374	2.17222e-20
Day 7	Up	Pbx1	4.23292e-16	1.38257	0.441	0.187	8.85527e-12
Day 7	Up	Cdh19	1.81864e-33	1.3743	0.753	0.418	3.8046e-29
Day 7	Up	Adam23	5.06988e-22	1.35774	0.629	0.358	1.06062e-17
Day 7	Up	Afap1l2	2.39111e-21	1.32418	0.665	0.403	5.00221e-17
Day 7	Up	ENSRNOG00000066115	3.39218e-26	1.28875	0.714	0.411	7.09645e-22
Day 7	Up	Pik3r1	1.28413e-17	1.22842	0.588	0.324	2.6864e-13
Day 7	Up	Prex2	1.04137e-17	1.14494	0.594	0.337	2.17855e-13
Day 7	Up	Ncam2	2.12945e-24	1.00582	0.704	0.416	4.45481e-20
Day 1	Up	Snd1	3.6421e-20	-1.31042	0.337	0.595	7.61928e-16
Day 1	Up	Atp8b1	2.0962e-24	-1.49227	0.286	0.574	4.38524e-20
Day 1	Up	Runx1	7.37138e-27	-1.5653	0.155	0.463	1.54209e-22
Day 1	Up	Dcps	3.32068e-22	-1.65224	0.25	0.513	6.94686e-18
Day 1	Up	Rai14	1.45315e-22	-1.66287	0.199	0.471	3.04e-18
Day 1	Up	Spata5	9.10133e-24	-1.74034	0.188	0.476	1.904e-19
Day 1	Up	Stat3	1.02921e-30	-1.80908	0.217	0.553	2.15311e-26
Day 1	Up	Arid5b	5.03217e-27	-1.81529	0.286	0.576	1.05273e-22
Day 1	Up	Myh9	1.75427e-22	-1.89137	0.176	0.437	3.66992e-18
Day 1	Up	Actb	1.95417e-40	-1.97703	0.294	0.658	4.08813e-36
Day 1	Up	Mdn1	7.58413e-24	-1.98643	0.112	0.371	1.5866e-19
Day 1	Up	Il6st	2.84442e-32	-2.01783	0.188	0.516	5.95053e-28
Day 1	Up	Vmp1	3.15096e-35	-2.03314	0.167	0.521	6.5918e-31
Day 1	Up	Cd44	7.29155e-48	-2.05788	0.32	0.711	1.52539e-43
Day 1	Up	Zc3h10	4.04231e-25	-2.07579	0.124	0.397	8.45652e-21
Day 1	Up	Ttc7a	9.45201e-24	-2.11556	0.123	0.382	1.97736e-19
Day 1	Up	Map3k20	1.63636e-26	-2.15376	0.172	0.458	3.42327e-22
Day 1	Up	Znrf1	6.7033e-37	-2.17903	0.303	0.642	1.40233e-32
Day 1	Up	Col6a3	6.33216e-26	-2.21048	0.202	0.482	1.32469e-21
Day 1	Up	Nop58	2.48397e-26	-2.22942	0.123	0.395	5.19646e-22
Day 1	Up	Ano4	2.09751e-32	-2.23395	0.175	0.503	4.38799e-28
Day 1	Up	Slc23a2	3.78052e-41	-2.44044	0.153	0.526	7.90885e-37
Day 1	Up	Socs5	2.37664e-35	-2.51286	0.1	0.421	4.97193e-31
Day 1	Up	Adamts1	1.74911e-32	-2.67369	0.104	0.408	3.65915e-28
Day 1	Up	ENSRNOG00000037911	1.05117e-50	-2.69746	0.112	0.526	2.19905e-46
Day 1	Up	Msn	3.45614e-59	-2.73294	0.191	0.655	7.23024e-55
Day 1	Up	Ubash3b	1.05271e-40	-3.23498	0.063	0.392	2.20228e-36
Day 1	Up	Bcat1	1.47394e-47	-3.47441	0.057	0.418	3.08349e-43
Day 1	Up	ENSRNOG00000064568	4.64956e-51	-3.99807	0.049	0.418	9.72688e-47
Day 1	Up	Fth1	5.15159e-23	-4.04254	0.038	0.3	1.07771e-18
Day 1	Up	Adamts9	3.52952e-39	-4.24236	0.046	0.347	7.38375e-35
Day 1	Up	Hmga2	2.58898e-61	-5.4211	0.043	0.455	5.41615e-57
