## Supplementary material for "Infusible Extracellular Matrix Biomaterial Enhances Cell-Specific Pro-Repair Responses Following Acute Myocardial Infarction": TableS28

### Sheet: Day7vDay1iECMSpatial
Table S28. Spatial Differentially Expressed Genes between iECM Infarcts at Day 1 and 7 Post Infusion
Timepoint	Spatial Area	Gene	p_val	avg_log2FC	pct.1	pct.2	p_val_adj
Day 1	iECM Infarct	AABR07034362.2	1.07e-21	-7.8835	0.24	0.444	2.14e-18
Day 1	iECM Infarct	S100a8	2.71e-73	-4.13872	0.353	0.682	5.43e-70
Day 1	iECM Infarct	Pkhd1l1	3.32e-54	-3.77413	0.254	0.517	6.63e-51
Day 1	iECM Infarct	Ccl20	5.21e-77	-3.7639	0.207	0.651	1.04e-73
Day 1	iECM Infarct	Cxcl1	4.2e-47	-3.71312	0.59	0.242	8.4e-44
Day 1	iECM Infarct	Cyp27b1	3.99e-09	-3.55495	0.437	0.189	7.97e-06
Day 1	iECM Infarct	Baz1a	2.31e-10	-3.18416	0.608	0.349	4.62e-07
Day 1	iECM Infarct	Ankrd34a	1.68e-53	-2.80991	0.251	0.609	3.36e-50
Day 1	iECM Infarct	Aatf	1.69e-63	-2.61069	0.587	0.201	3.39e-60
Day 1	iECM Infarct	LOC24906	3.9e-35	-2.57065	0.533	0.173	7.8e-32
Day 1	iECM Infarct	Sp3	1.31e-109	-2.52218	0.018	0.291	2.62e-106
Day 1	iECM Infarct	Ccr1	4.28e-19	-2.39887	0.698	0.286	8.56e-16			3
Day 1	iECM Infarct	Hspa1b	6.15e-18	-2.37502	0.734	0.384	1.23e-14
Day 1	iECM Infarct	Atad5	3.66e-67	-2.35764	0.093	0.52	7.32e-64
Day 1	iECM Infarct	Jaml	5.74e-54	-2.33407	0.524	0.195	1.15e-50
Day 1	iECM Infarct	Sox6	1.07e-37	-2.30653	0.069	0.291	2.14e-34
Day 1	iECM Infarct	Fhad1	9.49e-07	-2.25556	0.566	0.236	0.00189733
Day 1	iECM Infarct	Prrx1	5.43e-37	-2.22689	0.341	0.589	1.09e-33
Day 1	iECM Infarct	Rad18	2.13e-51	-2.1931	0.614	0.231	4.26e-48
Day 1	iECM Infarct	Pvr	2.57e-35	-2.16899	0.602	0.306	5.13e-32
Day 1	iECM Infarct	Tiparp	1.19e-27	-2.16876	0.135	0.384	2.37e-24
Day 1	iECM Infarct	Trem1	2.56e-17	-2.13227	0.515	0.216	5.13e-14
Day 1	iECM Infarct	Itsn1	6.72e-55	-2.10402	0.036	0.332	1.34e-51
Day 1	iECM Infarct	Per1	8.67e-91	-2.03237	0.084	0.539	1.73e-87
Day 1	iECM Infarct	Itgb7	1.92e-44	-1.97246	0.623	0.223	3.83e-41
Day 1	iECM Infarct	Tfpi2	8.62e-55	-1.95722	0.587	0.244	1.72e-51
Day 1	iECM Infarct	Clcf1	4.22e-32	-1.89166	0.518	0.25	8.44e-29
Day 1	iECM Infarct	Zfand2a	9.83e-25	-1.85444	0.698	0.354	1.97e-21
Day 1	iECM Infarct	Aqp7	1.93e-06	-1.84622	0.692	0.457	0.00386984
Day 1	iECM Infarct	Dgat2	2.05e-27	-1.83496	0.781	0.361	4.1e-24
Day 1	iECM Infarct	Abhd2	2.47e-49	-1.80767	0.494	0.235	4.94e-46
Day 1	iECM Infarct	Mthfd1l	3.36e-46	-1.77814	0.692	0.272	6.72e-43
Day 1	iECM Infarct	Klf5	1.11e-23	-1.75678	0.464	0.212	2.22e-20
Day 1	iECM Infarct	Ass1	5.95e-66	-1.74879	0.419	0.127	1.19e-62
Day 1	iECM Infarct	Napsa	4.21e-32	-1.70748	0.56	0.283	8.41e-29
Day 1	iECM Infarct	AABR07041096.1	8.17e-28	-1.69838	0.539	0.265	1.63e-24
Day 1	iECM Infarct	Twistnb	2.02e-52	-1.68733	0.59	0.206	4.05e-49
Day 1	iECM Infarct	Has1	2.66e-41	-1.66911	0.796	0.342	5.31e-38
Day 1	iECM Infarct	Adamts1	2.84e-29	-1.61031	0.578	0.312	5.68e-26
Day 1	iECM Infarct	Tma16	3.03e-44	-1.59786	0.464	0.203	6.05e-41
Day 1	iECM Infarct	Plac8	6.02e-19	-1.57449	0.757	0.374	1.2e-15
Day 1	iECM Infarct	Gja5	1.23e-33	-1.57143	0.581	0.262	2.46e-30
Day 1	iECM Infarct	Pdgfa	2.98e-28	-1.53472	0.695	0.32	5.97e-25
Day 1	iECM Infarct	Znrd1as1	1.28e-42	-1.53373	0.26	0.607	2.55e-39
Day 1	iECM Infarct	Orm1	1.31e-66	-1.53284	0.204	0.653	2.61e-63
Day 1	iECM Infarct	Ccr5	4.46e-33	-1.52796	0.635	0.291	8.93e-30
Day 1	iECM Infarct	Sele	1.65e-16	-1.52497	0.596	0.365	3.3e-13
Day 1	iECM Infarct	Isg20	3.08e-24	-1.50894	0.443	0.696	6.16e-21
Day 1	iECM Infarct	Aacs	1.21e-55	-1.46875	0.62	0.207	2.42e-52
Day 1	iECM Infarct	Slfn4	8.59e-22	-1.46707	0.734	0.371	1.72e-18
Day 1	iECM Infarct	Gata3	7.67e-27	-1.4598	0.269	0.482	1.53e-23
Day 1	iECM Infarct	Mmrn1	8.82e-57	-1.44645	0.326	0.684	1.76e-53
Day 1	iECM Infarct	Tmem63c	5.34e-79	-1.38568	0.057	0.383	1.07e-75
Day 1	iECM Infarct	Cxcl6	9.52e-15	-1.38512	0.817	0.294	1.9e-11
Day 1	iECM Infarct	Rcl1	6.46e-22	-1.37994	0.581	0.35	1.29e-18
Day 1	iECM Infarct	Zfp871	4.83e-62	-1.37782	0.135	0.434	9.66e-59
Day 1	iECM Infarct	Pla2g2a	2.4e-17	-1.3304	0.56	0.291	4.81e-14
Day 1	iECM Infarct	Phip	1.35e-30	-1.32905	0.518	0.268	2.71e-27
Day 1	iECM Infarct	Crispld2	1.04e-10	-1.32636	0.587	0.384	2.08e-07
Day 1	iECM Infarct	Arg1	5.28e-41	-1.31203	0.766	0.291	1.06e-37
Day 1	iECM Infarct	AABR07060920.1	2.34e-57	-1.25758	0.512	0.764	4.68e-54
Day 1	iECM Infarct	Sdad1	3.28e-51	-1.22111	0.59	0.172	6.56e-48
Day 1	iECM Infarct	AABR07038983.1	6.26e-07	-1.21801	0.82	0.614	0.00125245
Day 1	iECM Infarct	Prpf40a	9.52e-24	-1.21627	0.584	0.32	1.9e-20
Day 1	iECM Infarct	Sh3bp5l	7.82e-34	-1.20067	0.5	0.287	1.56e-30
Day 1	iECM Infarct	Slc16a3	2.28e-56	-1.19667	0.572	0.224	4.57e-53
Day 1	iECM Infarct	Pak1ip1	8.38e-38	-1.18384	0.503	0.285	1.68e-34
Day 1	iECM Infarct	Id2	3.83e-25	-1.17684	0.485	0.26	7.67e-22
Day 1	iECM Infarct	Dnph1	3.62e-42	-1.15009	0.53	0.242	7.24e-39
Day 1	iECM Infarct	Galnt13	6.65e-45	-1.08808	0.539	0.865	1.33e-41
Day 1	iECM Infarct	Clec4d	1.12e-68	-1.05109	0.766	0.231	2.24e-65
Day 1	iECM Infarct	AABR07035787.1	6.19e-22	-1.04253	0.722	0.404	1.24e-18
Day 1	iECM Infarct	Reg3g	1.45e-54	-1.03103	0.743	0.282	2.91e-51
Day 1	iECM Infarct	AABR07034767.1	5.49e-32	-1.03077	0.719	0.257	1.1e-28
Day 1	iECM Infarct	Gprc5a	6.43e-23	-1.02104	0.518	0.248	1.29e-19
Day 1	iECM Infarct	Pus7	7.75e-33	-1.01618	0.416	0.14	1.55e-29
Day 1	iECM Infarct	Tbc1d12	1.52e-59	-1.00227	0.275	0.504	3.04e-56
Day 1	iECM Infarct	Sema4a	3.93e-27	-0.977547	0.62	0.319	7.87e-24
Day 1	iECM Infarct	Nktr	3.39e-24	-0.976666	0.611	0.27	6.78e-21
Day 1	iECM Infarct	Myc	1.22e-06	-0.972067	0.728	0.472	0.0024418
Day 1	iECM Infarct	Klhl40	9.73e-14	-0.959276	0.506	0.269	1.95e-10
Day 1	iECM Infarct	Pop1	2.38e-48	-0.941927	0.557	0.218	4.76e-45
Day 1	iECM Infarct	Gsk3b	1.6e-48	-0.941272	0.557	0.196	3.19e-45
Day 1	iECM Infarct	Elmod1	5.45e-109	-0.923288	0.003	0.37	1.09e-105
Day 1	iECM Infarct	Fgr	1.08e-43	-0.899621	0.575	0.276	2.16e-40
Day 1	iECM Infarct	Hdac6	1.01e-19	-0.898475	0.578	0.356	2.02e-16
Day 1	iECM Infarct	F13a1	1.24e-57	-0.894129	0.614	0.214	2.47e-54
Day 1	iECM Infarct	Rhbdf2	5.31e-26	-0.892376	0.548	0.316	1.06e-22
Day 1	iECM Infarct	Ifit3	4e-13	-0.874464	0.683	0.459	8.01e-10
Day 1	iECM Infarct	Pllp	3.69e-20	-0.86802	0.359	0.615	7.38e-17
Day 1	iECM Infarct	Dnajc21	1.55e-44	-0.856593	0.799	0.307	3.09e-41
Day 1	iECM Infarct	Ppp2r2b	1.91e-67	-0.829	0.216	0.617	3.82e-64
Day 1	iECM Infarct	Taf7	4.77e-41	-0.82704	0.512	0.222	9.53e-38
Day 1	iECM Infarct	Asns	6.32e-26	-0.826554	0.593	0.312	1.26e-22
Day 1	iECM Infarct	Inhbb	1.54e-13	-0.821764	0.632	0.358	3.09e-10
Day 1	iECM Infarct	Prg4	5.61e-16	-0.813333	0.491	0.29	1.12e-12
Day 1	iECM Infarct	Has2	2.74e-30	-0.795457	0.593	0.266	5.47e-27
Day 1	iECM Infarct	Cdca7	4.45e-85	-0.794114	0.65	0.146	8.9e-82
Day 1	iECM Infarct	Clec4a2	1.45e-62	-0.763314	0.671	0.232	2.89e-59
Day 1	iECM Infarct	Pigm	3.86e-23	-0.760365	0.305	0.529	7.72e-20
Day 1	iECM Infarct	Rbpj	2.44e-29	-0.759381	0.692	0.337	4.88e-26
Day 1	iECM Infarct	Dok2	2.66e-38	-0.751972	0.707	0.296	5.32e-35
Day 1	iECM Infarct	Gpr171	1.28e-36	-0.737282	0.165	0.507	2.56e-33
Day 1	iECM Infarct	Mcpt1	3.59e-47	-0.737107	0.317	0.591	7.19e-44
Day 1	iECM Infarct	Adamts4	2.33e-28	-0.734342	0.707	0.364	4.67e-25
Day 1	iECM Infarct	Pten	4.61e-17	-0.725379	0.665	0.421	9.22e-14
Day 1	iECM Infarct	Slco2a1	3.06e-17	-0.719324	0.581	0.326	6.11e-14
Day 1	iECM Infarct	Mrgprb3	1.45e-140	-0.70679	0.012	0.275	2.9e-137
Day 1	iECM Infarct	Cd300le	6.43e-08	-0.704451	0.787	0.58	0.000128555
Day 1	iECM Infarct	RGD1563365	4.73e-51	-0.700358	0.707	0.292	9.46e-48
Day 1	iECM Infarct	Rab3b	9.77e-13	-0.698599	0.617	0.858	1.95e-09
Day 1	iECM Infarct	Oasl	2.14e-23	-0.677701	0.769	0.528	4.28e-20
Day 1	iECM Infarct	Chmp3	7.65e-34	-0.67422	0.509	0.179	1.53e-30
Day 1	iECM Infarct	Isg15	8.09e-18	-0.661282	0.596	0.812	1.62e-14
Day 1	iECM Infarct	Cdh19	1.74e-24	-0.646672	0.434	0.737	3.49e-21
Day 1	iECM Infarct	Synm	2.25e-19	-0.636985	0.656	0.386	4.5e-16
Day 1	iECM Infarct	Myl7	1.08e-67	-0.630749	0.257	0.631	2.17e-64
Day 1	iECM Infarct	Qsox2	2.02e-28	-0.619938	0.638	0.35	4.04e-25
Day 1	iECM Infarct	Cip2a	1.86e-78	-0.616217	0.048	0.43	3.73e-75
Day 1	iECM Infarct	Gldn	4.56e-55	-0.60767	0.751	0.21	9.12e-52
Day 1	iECM Infarct	Lyve1	2e-22	-0.606608	0.473	0.717	4e-19
Day 1	iECM Infarct	Uhrf1	7.62e-16	-0.600862	0.554	0.354	1.52e-12
Day 1	iECM Infarct	Mllt11	2.94e-26	-0.597049	0.71	0.374	5.88e-23
Day 1	iECM Infarct	Mapt	3.31e-25	-0.588849	0.416	0.717	6.62e-22
Day 1	iECM Infarct	Fcgr2b	2.11e-26	-0.58559	0.698	0.379	4.21e-23
Day 1	iECM Infarct	Zfp367	3.42e-37	-0.579849	0.599	0.274	6.84e-34
Day 1	iECM Infarct	Tinagl1	5.27e-17	-0.578744	0.602	0.382	1.05e-13
Day 1	iECM Infarct	Plekhg1	7.07e-81	-0.563669	0.06	0.452	1.41e-77
Day 1	iECM Infarct	Ccl1	1.86e-12	-0.56037	0.198	0.414	3.72e-09
Day 1	iECM Infarct	Uhrf1bp1l	1.21e-28	-0.554509	0.485	0.279	2.41e-25
Day 1	iECM Infarct	Pstpip1	6.49e-37	-0.553701	0.563	0.278	1.3e-33
Day 1	iECM Infarct	Ubiad1	4.57e-64	-0.548052	0.719	0.239	9.14e-61
Day 1	iECM Infarct	Hp	4.57e-29	-0.542937	0.626	0.263	9.14e-26
Day 1	iECM Infarct	B3galt2	8.51e-09	-0.536927	0.671	0.359	1.7e-05
Day 1	iECM Infarct	Dpp4	2.3e-38	-0.53546	0.554	0.863	4.6e-35
Day 1	iECM Infarct	Alox5ap	2.27e-15	-0.529732	0.805	0.467	4.54e-12
Day 1	iECM Infarct	Mycn	2.79e-63	-0.525129	0.437	0.894	5.57e-60
Day 1	iECM Infarct	Lsp1	2.17e-10	-0.520704	0.641	0.43	4.34e-07
Day 1	iECM Infarct	Clec5a	8.33e-15	-0.517295	0.647	0.442	1.67e-11
Day 1	iECM Infarct	Nudt10	2.12e-13	-0.510778	0.608	0.834	4.24e-10
Day 1	iECM Infarct	Sln	2.62e-23	-0.501809	0.608	0.965	5.23e-20
Day 1	iECM Infarct	Plek	8.16e-24	-0.49805	0.56	0.336	1.63e-20
Day 1	iECM Infarct	Enah	1.53e-13	-0.493929	0.641	0.426	3.06e-10
Day 1	iECM Infarct	Psd3	2.55e-16	-0.486291	0.572	0.801	5.1e-13
Day 1	iECM Infarct	Rbm15	1.15e-32	-0.483294	0.808	0.581	2.29e-29
Day 1	iECM Infarct	Gimap4	2.02e-24	-0.474498	0.413	0.673	4.04e-21
Day 1	iECM Infarct	Eloa	3.54e-39	-0.471229	0.701	0.327	7.07e-36
Day 1	iECM Infarct	Cyp2e1	8.65e-68	-0.455203	0.5	0.917	1.73e-64
Day 1	iECM Infarct	Socs5	2.06e-16	-0.454035	0.671	0.378	4.13e-13
Day 1	iECM Infarct	Entpd1	9.76e-11	-0.446633	0.632	0.422	1.95e-07
Day 1	iECM Infarct	Ints6	7.57e-12	-0.4385	0.74	0.494	1.51e-08
Day 1	iECM Infarct	Exo5	1.97e-23	-0.43502	0.766	0.464	3.94e-20
Day 1	iECM Infarct	Oas1f	2.5e-17	-0.431943	0.587	0.833	4.99e-14
Day 1	iECM Infarct	LOC691141	3.54e-32	-0.429944	0.766	0.358	7.08e-29
Day 1	iECM Infarct	Shroom1	1.18e-60	-0.424168	0.159	0.369	2.36e-57
Day 1	iECM Infarct	Fosb	4.69e-10	-0.423946	0.737	0.531	9.37e-07
Day 1	iECM Infarct	Rnf121	4.04e-27	-0.421542	0.763	0.446	8.08e-24
Day 1	iECM Infarct	Msr1	2.22e-28	-0.420637	0.62	0.304	4.43e-25
Day 1	iECM Infarct	Apln	1.69e-34	-0.419302	0.713	0.403	3.39e-31
Day 1	iECM Infarct	Ddx39a	6.67e-16	-0.417538	0.728	0.419	1.33e-12
Day 1	iECM Infarct	Cideb	6.47e-28	-0.415246	0.575	0.304	1.29e-24
Day 1	iECM Infarct	Rpgrip1l	2.02e-16	-0.400648	0.608	0.859	4.04e-13
Day 1	iECM Infarct	Ptprn	9.82e-58	-0.395062	0.596	0.231	1.96e-54
Day 1	iECM Infarct	Cdt1	1.02e-42	-0.390005	0.56	0.246	2.04e-39
Day 1	iECM Infarct	Cd244	3.71e-33	-0.382785	0.731	0.366	7.41e-30
Day 1	iECM Infarct	Reg3b	5.88e-14	-0.382679	0.826	0.62	1.18e-10
Day 1	iECM Infarct	Il1rn	3.56e-35	-0.379555	0.76	0.304	7.11e-32
Day 1	iECM Infarct	Gabre	5.58e-54	-0.37439	0.353	0.639	1.12e-50
Day 1	iECM Infarct	Fgd3	5.57e-31	-0.369653	0.826	0.442	1.11e-27
Day 1	iECM Infarct	Ap2a2	1.15e-27	-0.369309	0.575	0.333	2.3e-24
Day 1	iECM Infarct	Snca	4.99e-84	-0.355785	0.311	0.739	9.97e-81
Day 1	iECM Infarct	Fam49b	8.52e-12	-0.352361	0.787	0.497	1.7e-08
Day 1	iECM Infarct	Fasn	3.07e-21	-0.350354	0.662	0.368	6.14e-18
Day 1	iECM Infarct	Mutyh	2.7e-29	-0.342847	0.53	0.738	5.4e-26
Day 1	iECM Infarct	Orc6	1.06e-26	-0.340895	0.68	0.416	2.12e-23
Day 1	iECM Infarct	Tnfrsf1b	5.58e-08	-0.336164	0.692	0.469	0.000111582
Day 1	iECM Infarct	Nemp2	2.23e-16	-0.335481	0.569	0.32	4.45e-13
Day 1	iECM Infarct	Cmklr1	4.19e-34	-0.333813	0.488	0.897	8.38e-31
Day 1	iECM Infarct	Sf3b6	9.06e-26	-0.329083	0.71	0.405	1.81e-22
Day 1	iECM Infarct	Ripk3	2.24e-35	-0.32818	0.539	0.235	4.49e-32
Day 1	iECM Infarct	Jpt2	4.29e-29	-0.322809	0.554	0.335	8.57e-26
Day 1	iECM Infarct	Myl4	7.43e-46	-0.307327	0.473	0.776	1.49e-42
Day 1	iECM Infarct	Pla2g7	2.13e-23	-0.306671	0.602	0.336	4.25e-20
Day 1	iECM Infarct	PCOLCE2	6.21e-23	-0.30452	0.362	0.673	1.24e-19
Day 1	iECM Infarct	Ccl3	4.1e-45	-0.296197	0.847	0.377	8.19e-42
Day 1	iECM Infarct	Stk38l	6.21e-11	-0.295236	0.674	0.461	1.24e-07
Day 1	iECM Infarct	Hsh2d	9.89e-22	-0.295228	0.539	0.767	1.98e-18
Day 1	iECM Infarct	Nup107	2.63e-36	-0.289314	0.734	0.393	5.27e-33
Day 1	iECM Infarct	Ccdc88b	7.42e-24	-0.28434	0.5	0.252	1.48e-20
Day 1	iECM Infarct	Ruvbl1	2.83e-31	-0.278043	0.536	0.316	5.67e-28
Day 1	iECM Infarct	Ccl21	1.91e-53	-0.277448	0.497	0.963	3.82e-50
Day 1	iECM Infarct	Hspb3	1.54e-16	-0.266529	0.383	0.607	3.07e-13
Day 1	iECM Infarct	Mcm6	6.61e-15	-0.26567	0.566	0.347	1.32e-11
Day 1	iECM Infarct	Ndufaf4	5.03e-39	-0.264637	0.754	0.322	1.01e-35
Day 1	iECM Infarct	Ahsp	2.04e-41	-0.263196	0.476	0.73	4.08e-38
Day 1	iECM Infarct	AABR07031489.1	1.62e-26	-0.2597	0.632	0.857	3.25e-23
Day 1	iECM Infarct	Xcl1	6.7e-38	-0.255841	0.443	0.802	1.34e-34
Day 1	iECM Infarct	Lst1	2.59e-42	-0.253983	0.515	0.211	5.17e-39
Day 1	iECM Infarct	Slc2a1	3.63e-28	-0.253324	0.737	0.37	7.26e-25
Day 7	iECM Infarct	Evi2b	3.19e-22	0.250036	0.823	0.587	6.39e-19
Day 7	iECM Infarct	Anxa7	5.86e-13	0.250728	0.88	0.631	1.17e-09
Day 7	iECM Infarct	Spi1	4.56e-18	0.252245	0.817	0.53	9.11e-15
Day 7	iECM Infarct	Ccdc39	1.81e-29	0.254669	0.392	0.665	3.63e-26
Day 7	iECM Infarct	Nrp2	3.79e-09	0.255968	0.599	0.856	7.58e-06
Day 7	iECM Infarct	Adm	6.2e-26	0.262423	0.305	0.518	1.24e-22
Day 7	iECM Infarct	Arhgef40	5.93e-16	0.263641	0.698	0.997	1.19e-12
Day 7	iECM Infarct	Myh10	1.38e-12	0.270656	0.629	1	2.76e-09
Day 7	iECM Infarct	Smtn	4.41e-31	0.270746	0.629	0.971	8.82e-28
Day 7	iECM Infarct	Cmtm3	1.13e-10	0.272359	0.731	0.985	2.25e-07
Day 7	iECM Infarct	Man2a1	7.29e-07	0.275505	0.617	0.918	0.00145728
Day 7	iECM Infarct	Mageh1	1.03e-28	0.275806	0.584	0.907	2.07e-25
Day 7	iECM Infarct	C1qtnf2	4.31e-44	0.280032	0.41	0.978	8.62e-41
Day 7	iECM Infarct	Cotl1	7.44e-12	0.280799	0.928	0.684	1.49e-08
Day 7	iECM Infarct	Pla2g2d	1.05e-29	0.284742	0.677	0.337	2.11e-26
Day 7	iECM Infarct	Col8a1	5.45e-08	0.288712	0.527	0.836	0.000108938
Day 7	iECM Infarct	Heyl	8.02e-28	0.292313	0.569	0.997	1.6e-24
Day 7	iECM Infarct	Cdc42se1	4.36e-14	0.295725	0.898	0.634	8.72e-11
Day 7	iECM Infarct	Tmem215	1.08e-43	0.296426	0.332	0.848	2.16e-40
Day 7	iECM Infarct	Gpx7	4.53e-06	0.299923	0.53	0.963	0.00906655
Day 7	iECM Infarct	Ptpn3	1.06e-15	0.299995	0.572	0.951	2.12e-12
Day 7	iECM Infarct	Eml3	1.93e-08	0.300725	0.554	0.756	3.86e-05
Day 7	iECM Infarct	Vasn	8.25e-09	0.302451	0.581	0.889	1.65e-05
Day 7	iECM Infarct	B4galt5	1.61e-16	0.304165	0.913	0.618	3.23e-13
Day 7	iECM Infarct	Nnat	6.93e-27	0.308481	0.228	0.457	1.39e-23
Day 7	iECM Infarct	Slc41a3	1.97e-24	0.309358	0.671	0.997	3.95e-21
Day 7	iECM Infarct	Igfbp5	6.6e-09	0.312685	0.65	0.993	1.32e-05
Day 7	iECM Infarct	Lilrb4	1.75e-08	0.313314	0.859	0.573	3.5e-05
Day 7	iECM Infarct	Jag1	1.84e-14	0.316488	0.461	0.721	3.67e-11
Day 7	iECM Infarct	Rxfp1	2.3e-43	0.31709	0.455	0.822	4.61e-40
Day 7	iECM Infarct	Castor1	3.36e-29	0.317885	0.509	0.89	6.72e-26
Day 7	iECM Infarct	Gucy1a1	1.13e-60	0.319001	0.398	0.934	2.26e-57
Day 7	iECM Infarct	Enc1	6.79e-22	0.319763	0.677	0.881	1.36e-18
Day 7	iECM Infarct	Slc43a2	2.25e-22	0.320363	0.731	0.438	4.51e-19
Day 7	iECM Infarct	Pcsk5	1.28e-80	0.321925	0.314	0.936	2.55e-77
Day 7	iECM Infarct	Fermt3	6.36e-21	0.321959	0.913	0.629	1.27e-17
Day 7	iECM Infarct	Rac2	3.15e-17	0.335455	0.772	0.488	6.31e-14
Day 7	iECM Infarct	Evc2	1.66e-33	0.337973	0.587	0.882	3.32e-30
Day 7	iECM Infarct	Tec	1.92e-16	0.338307	0.772	0.552	3.85e-13
Day 7	iECM Infarct	Dact2	1.74e-26	0.340087	0.686	0.963	3.48e-23
Day 7	iECM Infarct	AABR07017268.1	6.61e-50	0.342195	0.38	0.767	1.32e-46
Day 7	iECM Infarct	Itgb2	1.01e-24	0.342585	0.847	0.422	2.01e-21
Day 7	iECM Infarct	Rtp4	5.36e-39	0.344468	0.79	0.991	1.07e-35
Day 7	iECM Infarct	Serpinb1a	8.01e-23	0.34795	0.766	0.531	1.6e-19
Day 7	iECM Infarct	Gpr22	1.4e-32	0.350693	0.608	0.858	2.81e-29
Day 7	iECM Infarct	Cd14	4.51e-11	0.351123	0.689	0.474	9.03e-08
Day 7	iECM Infarct	Peg3	7.2e-27	0.351516	0.671	0.929	1.44e-23
Day 7	iECM Infarct	Il21r	1.03e-19	0.353163	0.425	0.666	2.06e-16
Day 7	iECM Infarct	Ccl19	1.72e-23	0.354632	0.323	0.549	3.43e-20
Day 7	iECM Infarct	Sgk1	5.49e-17	0.355855	0.916	0.627	1.1e-13
Day 7	iECM Infarct	Casq1	9.57e-42	0.357915	0.269	0.71	1.91e-38
Day 7	iECM Infarct	Pkd1	9.16e-14	0.361341	0.518	0.952	1.83e-10
Day 7	iECM Infarct	Hmox1	3.21e-09	0.362314	0.859	0.657	6.41e-06
Day 7	iECM Infarct	Litaf	5.78e-12	0.366176	0.907	0.643	1.16e-08
Day 7	iECM Infarct	Ackr3	1.77e-12	0.367145	0.584	0.974	3.54e-09
Day 7	iECM Infarct	Tnfrsf11b	3.84e-27	0.369346	0.65	0.9	7.68e-24
Day 7	iECM Infarct	Lrrk1	2.66e-14	0.369701	0.665	0.99	5.32e-11
Day 7	iECM Infarct	Cxcl12	5.73e-10	0.371991	0.596	0.923	1.15e-06
Day 7	iECM Infarct	Gpsm1	5.54e-06	0.37279	0.584	0.934	0.011071
Day 7	iECM Infarct	Rab34	3.05e-09	0.373135	0.668	0.925	6.09e-06
Day 7	iECM Infarct	Pon3	9.66e-60	0.386696	0.479	0.924	1.93e-56
Day 7	iECM Infarct	Siglec5	9.65e-17	0.387687	0.506	0.761	1.93e-13
Day 7	iECM Infarct	Mex3b	4.94e-47	0.388013	0.491	0.892	9.89e-44
Day 7	iECM Infarct	Lnx1	2.41e-55	0.394838	0.554	0.891	4.83e-52
Day 7	iECM Infarct	Slc17a5	1.75e-21	0.396613	0.464	0.762	3.49e-18
Day 7	iECM Infarct	Ggcx	3.39e-07	0.398155	0.611	0.976	0.000677957
Day 7	iECM Infarct	Ppp1r3a	2.25e-37	0.398609	0.473	0.773	4.5e-34
Day 7	iECM Infarct	Mgst1	1.38e-18	0.400119	0.769	0.495	2.75e-15
Day 7	iECM Infarct	Clmp	2.28e-07	0.402979	0.737	0.967	0.000455954
Day 7	iECM Infarct	Zfp260.1	1.77e-18	0.403361	0.542	0.873	3.55e-15
Day 7	iECM Infarct	Ggh	1.15e-11	0.406451	0.497	0.749	2.3e-08
Day 7	iECM Infarct	Tcf7l1	2.16e-38	0.408397	0.539	0.941	4.33e-35
Day 7	iECM Infarct	Sulf1	9.06e-20	0.408925	0.473	0.805	1.81e-16
Day 7	iECM Infarct	Foxc2	1.83e-37	0.411443	0.665	0.933	3.66e-34
Day 7	iECM Infarct	Bcat1	1.62e-13	0.41267	0.772	0.559	3.24e-10
Day 7	iECM Infarct	Fcgr2a	7.79e-13	0.413375	0.952	0.705	1.56e-09
Day 7	iECM Infarct	Etv1	7.93e-18	0.415468	0.632	0.863	1.59e-14
Day 7	iECM Infarct	Arpc3	3.47e-14	0.416014	0.943	0.707	6.94e-11
Day 7	iECM Infarct	Adamts8	4.45e-40	0.418463	0.605	0.959	8.9e-37
Day 7	iECM Infarct	Sfrp1	2.89e-54	0.420939	0.464	0.898	5.79e-51
Day 7	iECM Infarct	Krt24	5.03e-81	0.421117	0.461	0.963	1.01e-77
Day 7	iECM Infarct	Slc2a4	1.61e-32	0.424231	0.566	0.988	3.21e-29
Day 7	iECM Infarct	Sphkap	4.37e-53	0.42612	0.413	0.756	8.74e-50
Day 7	iECM Infarct	Abca8a	2.7e-64	0.427875	0.476	0.965	5.4e-61
Day 7	iECM Infarct	Tnfsf10	6.28e-73	0.427915	0.446	0.945	1.26e-69
Day 7	iECM Infarct	Eva1b	5.23e-06	0.43014	0.575	0.93	0.0104504
Day 7	iECM Infarct	Ctse	6.18e-15	0.432114	0.575	0.87	1.24e-11
Day 7	iECM Infarct	Fzd1	2.4e-10	0.432512	0.542	0.981	4.79e-07
Day 7	iECM Infarct	Plxdc2	4.85e-36	0.432557	0.467	0.973	9.7e-33
Day 7	iECM Infarct	Il6r	3.58e-06	0.433469	0.653	0.926	0.00716307
Day 7	iECM Infarct	Mylk	1.04e-29	0.43573	0.551	0.988	2.08e-26
Day 7	iECM Infarct	Pmaip1	7.48e-17	0.438043	0.599	0.359	1.5e-13
Day 7	iECM Infarct	Atf3	1.5e-31	0.439064	0.967	0.657	2.99e-28
Day 7	iECM Infarct	Tnni3k	2.59e-27	0.445481	0.461	0.844	5.19e-24
Day 7	iECM Infarct	Kit	1.9e-14	0.449532	0.605	0.856	3.8e-11
Day 7	iECM Infarct	Vsnl1	1.98e-14	0.449618	0.53	0.913	3.96e-11
Day 7	iECM Infarct	RGD1565685	3.49e-18	0.453596	0.515	0.27	6.98e-15
Day 7	iECM Infarct	Vegfc	2.29e-28	0.45871	0.41	0.73	4.57e-25
Day 7	iECM Infarct	Fbxo5	6.53e-28	0.459499	0.512	0.791	1.31e-24
Day 7	iECM Infarct	Tns3	1.43e-11	0.462013	0.757	0.527	2.86e-08
Day 7	iECM Infarct	Gpm6b	3.13e-27	0.463203	0.617	0.999	6.25e-24
Day 7	iECM Infarct	Ptgs1	1.14e-26	0.466272	0.551	0.866	2.28e-23
Day 7	iECM Infarct	Ndrg4	5.56e-06	0.467751	0.62	0.973	0.0111211
Day 7	iECM Infarct	Cdc20	1.73e-44	0.468654	0.395	0.803	3.46e-41
Day 7	iECM Infarct	Sertad4	2.37e-30	0.47051	0.587	0.978	4.74e-27
Day 7	iECM Infarct	Nusap1	8.98e-19	0.472162	0.626	0.895	1.8e-15
Day 7	iECM Infarct	Scn4b	1.05e-50	0.472524	0.491	0.865	2.11e-47
Day 7	iECM Infarct	Nbl1	1.12e-15	0.472524	0.569	1	2.23e-12
Day 7	iECM Infarct	Ccr10	4.84e-50	0.474248	0.317	0.588	9.67e-47
Day 7	iECM Infarct	Adcy3	1.14e-15	0.482527	0.467	0.725	2.27e-12
Day 7	iECM Infarct	Efhd1	3.75e-85	0.486107	0.566	0.974	7.49e-82
Day 7	iECM Infarct	Ppp1r14a	1.1e-21	0.486131	0.392	0.682	2.21e-18
Day 7	iECM Infarct	Ppp1r36	8.22e-22	0.486648	0.569	0.866	1.64e-18
Day 7	iECM Infarct	Atp6v1b2	1.48e-18	0.486684	0.955	0.71	2.96e-15
Day 7	iECM Infarct	Aldh1a3	4.15e-71	0.486721	0.602	0.998	8.3e-68
Day 7	iECM Infarct	Ctsz	5.41e-13	0.494949	0.844	0.628	1.08e-09
Day 7	iECM Infarct	Wfdc2	1.39e-23	0.495033	0.551	0.308	2.78e-20
Day 7	iECM Infarct	Aga	5.44e-15	0.498614	0.536	0.979	1.09e-11
Day 7	iECM Infarct	LOC688553	4.08e-69	0.500643	0.326	0.776	8.16e-66
Day 7	iECM Infarct	Dlx5	1.41e-36	0.501696	0.482	0.801	2.82e-33
Day 7	iECM Infarct	Zbed3	4.63e-30	0.510503	0.455	0.833	9.26e-27
Day 7	iECM Infarct	Ndn	1.34e-40	0.510684	0.326	0.639	2.68e-37
Day 7	iECM Infarct	Rcn3	2.78e-16	0.516638	0.602	0.983	5.57e-13
Day 7	iECM Infarct	Dagla	1.77e-12	0.518822	0.683	0.922	3.53e-09
Day 7	iECM Infarct	Uchl1	9.54e-29	0.519747	0.458	0.77	1.91e-25
Day 7	iECM Infarct	Hcn4	8.5e-32	0.52187	0.389	0.715	1.7e-28
Day 7	iECM Infarct	Atp2b4	2e-21	0.527196	0.533	0.887	4e-18
Day 7	iECM Infarct	Mki67	5.7e-22	0.527622	0.473	0.885	1.14e-18
Day 7	iECM Infarct	Col4a5	2.26e-13	0.529634	0.593	0.999	4.53e-10
Day 7	iECM Infarct	Maged2	1.71e-17	0.530119	0.602	0.961	3.41e-14
Day 7	iECM Infarct	Ptprd	2.74e-36	0.531767	0.479	0.844	5.47e-33
Day 7	iECM Infarct	Smoc2	5.8e-23	0.533627	0.425	0.708	1.16e-19
Day 7	iECM Infarct	C1qtnf9	3.98e-64	0.533658	0.515	0.913	7.97e-61
Day 7	iECM Infarct	Dmp1	1.73e-57	0.53653	0.216	0.473	3.46e-54
Day 7	iECM Infarct	Pdgfrl	1.74e-26	0.541514	0.527	0.989	3.49e-23
Day 7	iECM Infarct	Mtmr11	1.29e-59	0.544429	0.515	0.934	2.57e-56
Day 7	iECM Infarct	Adamtsl2	1e-57	0.548943	0.338	0.959	2.01e-54
Day 7	iECM Infarct	Cd52	8.73e-42	0.553218	0.189	0.448	1.75e-38
Day 7	iECM Infarct	Il4i1	2.65e-20	0.556157	0.452	0.66	5.31e-17
Day 7	iECM Infarct	Pros1	4.06e-21	0.556661	0.482	0.875	8.12e-18
Day 7	iECM Infarct	Zfp521	1.41e-49	0.561743	0.611	0.98	2.82e-46
Day 7	iECM Infarct	Ninj2	5.28e-21	0.562531	0.596	0.888	1.06e-17
Day 7	iECM Infarct	Myrf	2.35e-32	0.563477	0.74	0.95	4.7e-29
Day 7	iECM Infarct	Sod3	3.89e-12	0.564905	0.53	0.919	7.77e-09
Day 7	iECM Infarct	Irx3	4.34e-34	0.566999	0.455	0.778	8.67e-31
Day 7	iECM Infarct	Steap3	5.63e-06	0.571574	0.635	0.849	0.0112541
Day 7	iECM Infarct	LOC103691744	3.33e-24	0.577617	0.32	0.601	6.65e-21
Day 7	iECM Infarct	Numbl	1.67e-29	0.586013	0.707	0.999	3.34e-26
Day 7	iECM Infarct	Olfml3	6.66e-06	0.589935	0.638	1	0.0133213
Day 7	iECM Infarct	Kcnh2	1.46e-13	0.591813	0.605	0.865	2.91e-10
Day 7	iECM Infarct	Arhgef25	2.03e-22	0.592283	0.554	0.894	4.05e-19
Day 7	iECM Infarct	Mmp23	3.91e-25	0.596986	0.458	0.989	7.82e-22
Day 7	iECM Infarct	Sbk2	2.68e-91	0.606453	0.225	0.561	5.37e-88
Day 7	iECM Infarct	Gulp1	8.98e-46	0.608248	0.488	0.9	1.8e-42
Day 7	iECM Infarct	Adgre1	5.73e-21	0.608291	0.545	0.832	1.15e-17
Day 7	iECM Infarct	Tyk2	2.35e-18	0.613402	0.485	0.76	4.69e-15
Day 7	iECM Infarct	Colec12	7.89e-12	0.617125	0.719	0.989	1.58e-08
Day 7	iECM Infarct	Ckap2	5.64e-46	0.618283	0.377	0.785	1.13e-42
Day 7	iECM Infarct	LOC100911932	1.05e-09	0.619565	0.665	0.974	2.1e-06
Day 7	iECM Infarct	Pik3cg	1.67e-09	0.619788	0.374	0.589	3.34e-06
Day 7	iECM Infarct	Cdca2	1.4e-13	0.621419	0.509	0.74	2.81e-10
Day 7	iECM Infarct	Kif22	4.34e-24	0.624512	0.5	0.798	8.67e-21
Day 7	iECM Infarct	Igf1	4.39e-10	0.629976	0.617	0.968	8.79e-07
Day 7	iECM Infarct	Glt8d1	2.9e-18	0.637147	0.65	0.987	5.81e-15
Day 7	iECM Infarct	Armcx2	9.69e-22	0.647711	0.638	0.971	1.94e-18
Day 7	iECM Infarct	Prc1	7.04e-46	0.651263	0.518	0.948	1.41e-42
Day 7	iECM Infarct	Pamr1	8.71e-68	0.656608	0.665	0.999	1.74e-64
Day 7	iECM Infarct	Cdh11	1.57e-30	0.658308	0.536	0.956	3.13e-27
Day 7	iECM Infarct	AABR07017902.1	1.45e-13	0.658585	0.596	0.828	2.9e-10
Day 7	iECM Infarct	Matk	4.23e-30	0.660016	0.847	0.555	8.45e-27
Day 7	iECM Infarct	Slc66a3	4.8e-10	0.662766	0.632	0.963	9.59e-07
Day 7	iECM Infarct	Adamts10	9.35e-44	0.663406	0.386	0.998	1.87e-40
Day 7	iECM Infarct	Tmem35a	3.75e-27	0.665595	0.665	0.996	7.5e-24
Day 7	iECM Infarct	Kirrel1	7.56e-72	0.669735	0.365	0.95	1.51e-68
Day 7	iECM Infarct	Smtnl2	5.64e-46	0.671829	0.524	0.957	1.13e-42
Day 7	iECM Infarct	Stmn1	1.07e-06	0.672317	0.641	0.924	0.00213015
Day 7	iECM Infarct	C1qtnf1	4.64e-38	0.67524	0.464	0.959	9.28e-35
Day 7	iECM Infarct	Myh7b	3.56e-48	0.679985	0.545	0.944	7.12e-45
Day 7	iECM Infarct	Dixdc1	1.03e-27	0.680909	0.617	0.891	2.06e-24
Day 7	iECM Infarct	Vegfd	9.42e-10	0.683074	0.551	0.997	1.88e-06
Day 7	iECM Infarct	Dzip1	5.67e-76	0.683949	0.419	0.92	1.13e-72
Day 7	iECM Infarct	Acta2	1.35e-07	0.684034	0.539	0.871	0.000270109
Day 7	iECM Infarct	Tmem119	4.66e-46	0.691397	0.524	0.997	9.33e-43
Day 7	iECM Infarct	Olr1	2.43e-09	0.696348	0.653	0.872	4.86e-06
Day 7	iECM Infarct	Trhde	7.03e-106	0.696847	0.027	0.423	1.41e-102
Day 7	iECM Infarct	Kif2a	2.32e-31	0.697525	0.234	0.458	4.63e-28
Day 7	iECM Infarct	LOC100912195	2.86e-40	0.699157	0.47	0.85	5.72e-37
Day 7	iECM Infarct	Foxp2	3.61e-32	0.70407	0.572	0.811	7.22e-29
Day 7	iECM Infarct	Naaa	5.4e-15	0.709313	0.626	0.957	1.08e-11
Day 7	iECM Infarct	Crlf1	7.1e-48	0.710279	0.269	0.726	1.42e-44
Day 7	iECM Infarct	Efnb3	2.3e-61	0.710782	0.524	0.921	4.59e-58
Day 7	iECM Infarct	Trpv2	1.27e-27	0.715213	0.814	0.559	2.55e-24
Day 7	iECM Infarct	Hmcn1	2.75e-83	0.717974	0.47	0.956	5.49e-80
Day 7	iECM Infarct	Osr1	2.39e-22	0.718558	0.539	0.999	4.78e-19
Day 7	iECM Infarct	Mastl	2.13e-24	0.72251	0.542	0.871	4.27e-21
Day 7	iECM Infarct	Vstm4	1.41e-55	0.726026	0.386	0.89	2.82e-52
Day 7	iECM Infarct	Aspm	9.41e-29	0.726675	0.569	0.889	1.88e-25
Day 7	iECM Infarct	Ctla2a	1.3e-16	0.728644	0.509	0.772	2.59e-13
Day 7	iECM Infarct	RGD1311744	1.31e-17	0.730954	0.707	0.928	2.62e-14
Day 7	iECM Infarct	Gap43	3.14e-20	0.759329	0.614	0.852	6.29e-17
Day 7	iECM Infarct	Fzd2	4.18e-12	0.766104	0.749	0.998	8.36e-09
Day 7	iECM Infarct	Pld4	9.8e-11	0.766504	0.695	0.916	1.96e-07
Day 7	iECM Infarct	Col8a2	7.85e-18	0.767246	0.503	0.998	1.57e-14
Day 7	iECM Infarct	Cdkn2c	2.6e-32	0.771434	0.473	0.881	5.2e-29
Day 7	iECM Infarct	Col5a2	5.88e-22	0.772409	0.464	0.929	1.18e-18
Day 7	iECM Infarct	Smpd3	3.4e-17	0.77523	0.614	0.849	6.8e-14
Day 7	iECM Infarct	Knstrn	5.76e-14	0.775683	0.464	0.709	1.15e-10
Day 7	iECM Infarct	Bcl2a1	1.19e-23	0.777404	0.904	0.514	2.38e-20
Day 7	iECM Infarct	Kazald1	1.34e-40	0.778281	0.62	1	2.68e-37
Day 7	iECM Infarct	Tmem100	7.14e-20	0.780639	0.665	0.93	1.43e-16
Day 7	iECM Infarct	Tceal7	9.11e-24	0.784869	0.488	0.764	1.82e-20
Day 7	iECM Infarct	Fkbp7	6.25e-22	0.788385	0.623	0.991	1.25e-18
Day 7	iECM Infarct	LOC100910978.1	1.5e-63	0.788591	0.563	0.998	3e-60
Day 7	iECM Infarct	Mfap2	4.16e-34	0.789591	0.521	1	8.33e-31
Day 7	iECM Infarct	Lgi4	1.7e-20	0.789598	0.608	0.861	3.41e-17
Day 7	iECM Infarct	Slfn13	9.3e-11	0.79112	0.704	0.95	1.86e-07
Day 7	iECM Infarct	Rarres1	1.89e-78	0.792682	0.473	0.967	3.78e-75
Day 7	iECM Infarct	Mdk	2.16e-32	0.795258	0.584	0.929	4.32e-29
Day 7	iECM Infarct	Heph	2.66e-40	0.796064	0.521	0.908	5.32e-37
Day 7	iECM Infarct	Sytl2	3.39e-18	0.800594	0.632	0.901	6.77e-15
Day 7	iECM Infarct	Siglec1	2.17e-10	0.802837	0.754	0.973	4.33e-07
Day 7	iECM Infarct	Cdkn3	1.79e-13	0.802883	0.611	0.846	3.57e-10
Day 7	iECM Infarct	Ca3	4.48e-58	0.808246	0.581	0.961	8.97e-55
Day 7	iECM Infarct	Cst7	7.37e-13	0.808671	0.635	0.414	1.47e-09
Day 7	iECM Infarct	Irf5	1.05e-28	0.812161	0.728	0.398	2.09e-25
Day 7	iECM Infarct	Ebf2	4.16e-79	0.812435	0.234	0.767	8.31e-76
Day 7	iECM Infarct	Mrgprf	4.25e-34	0.812699	0.653	0.975	8.5e-31
Day 7	iECM Infarct	C1qtnf6	1.95e-06	0.814735	0.698	1	0.00390311
Day 7	iECM Infarct	Cxcl14	3.23e-06	0.817007	0.701	0.436	0.00645143
Day 7	iECM Infarct	Medag	3.06e-27	0.819565	0.754	0.995	6.12e-24
Day 7	iECM Infarct	Aldh1a1	6.66e-33	0.824526	0.305	0.64	1.33e-29
Day 7	iECM Infarct	Kcnn4	2.43e-36	0.825188	0.659	0.302	4.86e-33
Day 7	iECM Infarct	Cys1	1.9e-72	0.827264	0.425	0.892	3.8e-69
Day 7	iECM Infarct	Knl1	8.65e-23	0.829843	0.635	0.863	1.73e-19
Day 7	iECM Infarct	Perm1	1.79e-27	0.832464	0.581	0.871	3.58e-24
Day 7	iECM Infarct	Cadm3	4.61e-18	0.832969	0.482	0.77	9.22e-15
Day 7	iECM Infarct	Trim50	2.79e-89	0.835211	0.278	0.903	5.59e-86
Day 7	iECM Infarct	Tac3	4.77e-71	0.839789	0.521	0.997	9.53e-68
Day 7	iECM Infarct	Cpxm1	8.48e-22	0.842727	0.566	0.998	1.7e-18
Day 7	iECM Infarct	Fzd6	6.59e-52	0.842826	0.479	0.918	1.32e-48
Day 7	iECM Infarct	Itga8	8.52e-39	0.843638	0.479	0.999	1.7e-35
Day 7	iECM Infarct	Gusb	1.43e-13	0.845901	0.638	0.984	2.85e-10
Day 7	iECM Infarct	Cdk1	1.15e-22	0.847494	0.641	0.864	2.3e-19
Day 7	iECM Infarct	Slc29a1	1.09e-12	0.85064	0.503	0.995	2.18e-09
Day 7	iECM Infarct	Col6a1	6.19e-46	0.852601	0.467	0.918	1.24e-42
Day 7	iECM Infarct	Prima1	7.65e-41	0.855619	0.503	0.888	1.53e-37
Day 7	iECM Infarct	Adamts15	1.04e-43	0.858943	0.566	0.994	2.07e-40
Day 7	iECM Infarct	Thbs4	1.66e-17	0.870483	0.632	0.997	3.32e-14
Day 7	iECM Infarct	Racgap1	5.54e-37	0.877027	0.509	0.85	1.11e-33
Day 7	iECM Infarct	AABR07002674.1	3.04e-22	0.886037	0.503	0.807	6.09e-19
Day 7	iECM Infarct	Lzts1	2.39e-10	0.88697	0.572	0.826	4.79e-07
Day 7	iECM Infarct	C1qtnf7	1.65e-22	0.895103	0.617	0.993	3.3e-19
Day 7	iECM Infarct	Gas8	1.73e-17	0.895326	0.485	0.741	3.45e-14
Day 7	iECM Infarct	Ypel4	2.32e-56	0.900481	0.497	0.998	4.64e-53
Day 7	iECM Infarct	Prph	2.21e-21	0.907252	0.485	0.742	4.42e-18
Day 7	iECM Infarct	Tmeff2	8.85e-65	0.915039	0.455	0.994	1.77e-61
Day 7	iECM Infarct	Ramp1	3.99e-18	0.929632	0.62	0.928	7.98e-15
Day 7	iECM Infarct	Lpar4	3.78e-26	0.929719	0.539	0.906	7.56e-23
Day 7	iECM Infarct	Galnt16	1.42e-38	0.935847	0.638	1	2.85e-35
Day 7	iECM Infarct	Myl1	2.32e-38	0.936714	0.473	0.851	4.64e-35
Day 7	iECM Infarct	Spon1	2.24e-09	0.93761	0.626	0.972	4.47e-06
Day 7	iECM Infarct	Ssc5d	7.83e-34	0.93805	0.449	0.998	1.57e-30
Day 7	iECM Infarct	Prss35	1.62e-66	0.938995	0.395	0.937	3.25e-63
Day 7	iECM Infarct	Srpx2	7.23e-29	0.94272	0.602	0.977	1.45e-25
Day 7	iECM Infarct	Man2b2	3.69e-16	0.94741	0.551	0.912	7.39e-13
Day 7	iECM Infarct	Kif4a	8.86e-15	0.947669	0.497	0.721	1.77e-11
Day 7	iECM Infarct	Cpq	2.11e-16	0.94846	0.497	0.996	4.22e-13
Day 7	iECM Infarct	Hk3	1.43e-16	0.949816	0.79	0.538	2.86e-13
Day 7	iECM Infarct	Scrn1	3.21e-66	0.954703	0.683	0.995	6.43e-63
Day 7	iECM Infarct	Cemip	1.14e-14	0.960587	0.482	0.997	2.28e-11
Day 7	iECM Infarct	Vcam1	4.3e-18	0.964067	0.683	0.987	8.6e-15
Day 7	iECM Infarct	Slit3	6.17e-21	0.966602	0.638	0.953	1.23e-17
Day 7	iECM Infarct	Plk1	4.94e-25	0.971692	0.683	0.95	9.88e-22
Day 7	iECM Infarct	Itgbl1	8.79e-34	0.976591	0.569	0.99	1.76e-30
Day 7	iECM Infarct	Cyp46a1	2.14e-67	0.97798	0.542	0.981	4.27e-64
Day 7	iECM Infarct	Cilp2	9.27e-40	0.986003	0.401	0.826	1.85e-36
Day 7	iECM Infarct	Spc24	1.84e-12	0.989338	0.515	0.756	3.69e-09
Day 7	iECM Infarct	Smarca1	2.62e-10	0.99007	0.725	0.94	5.23e-07
Day 7	iECM Infarct	Agtr1a	8.64e-82	0.992352	0.398	0.962	1.73e-78
Day 7	iECM Infarct	LOC100910790	1.1e-43	0.997712	0.653	0.996	2.2e-40
Day 7	iECM Infarct	Dact3	1.24e-50	1.00027	0.377	0.987	2.48e-47
Day 7	iECM Infarct	Gvin1	5.17e-68	1.00286	0.317	0.603	1.03e-64
Day 7	iECM Infarct	Crabp2.1	5.51e-33	1.01744	0.626	0.99	1.1e-29
Day 7	iECM Infarct	Carmil1	5.72e-54	1.01809	0.536	0.963	1.14e-50
Day 7	iECM Infarct	Fmod	3.32e-20	1.02453	0.566	0.865	6.64e-17
Day 7	iECM Infarct	Ephb3	8.05e-47	1.03031	0.452	0.886	1.61e-43
Day 7	iECM Infarct	Tppp3	2.06e-09	1.04254	0.677	0.956	4.12e-06
Day 7	iECM Infarct	Dkk2	1.68e-55	1.04299	0.575	0.987	3.36e-52
Day 7	iECM Infarct	Cercam	2.6e-29	1.05165	0.605	0.93	5.2e-26
Day 7	iECM Infarct	Hmgcs2	8.52e-80	1.08144	0.485	0.992	1.7e-76
Day 7	iECM Infarct	Fam229b	4.31e-56	1.08747	0.356	0.816	8.63e-53
Day 7	iECM Infarct	Frzb	1.06e-43	1.08838	0.44	0.947	2.12e-40
Day 7	iECM Infarct	Map3k7cl	2.07e-29	1.0902	0.518	0.788	4.14e-26
Day 7	iECM Infarct	Cyp1b1	3.35e-19	1.0904	0.665	1	6.7e-16
Day 7	iECM Infarct	Tmem82	6.03e-28	1.09528	0.392	0.646	1.21e-24
Day 7	iECM Infarct	Gpc3	7.55e-81	1.09641	0.144	0.629	1.51e-77
Day 7	iECM Infarct	Scg2	1.82e-87	1.10039	0.401	0.97	3.63e-84
Day 7	iECM Infarct	Pwwp3b	4.68e-41	1.10569	0.365	0.657	9.37e-38
Day 7	iECM Infarct	Epb42	2.91e-36	1.11304	0.461	0.79	5.82e-33
Day 7	iECM Infarct	Slc4a1	3.66e-25	1.11367	0.71	0.916	7.32e-22
Day 7	iECM Infarct	Aard	2.66e-31	1.11616	0.674	0.998	5.33e-28
Day 7	iECM Infarct	Olfml2a	5.97e-68	1.12261	0.371	0.779	1.19e-64
Day 7	iECM Infarct	Klf15	6.59e-06	1.13776	0.596	0.81	0.0131704
Day 7	iECM Infarct	AABR07030791.1	1.88e-12	1.14304	0.722	0.98	3.76e-09
Day 7	iECM Infarct	Cenpa	3.2e-33	1.15644	0.461	0.827	6.4e-30
Day 7	iECM Infarct	Evc	4.71e-49	1.15661	0.467	0.797	9.42e-46
Day 7	iECM Infarct	Scara5	6.17e-24	1.16169	0.668	1	1.23e-20
Day 7	iECM Infarct	Cenpf	6.94e-45	1.16297	0.557	0.928	1.39e-41
Day 7	iECM Infarct	Actg2	2.38e-60	1.17079	0.29	0.778	4.77e-57
Day 7	iECM Infarct	Myh11	3.66e-45	1.17426	0.347	0.798	7.32e-42
Day 7	iECM Infarct	Fam180a	2.76e-49	1.18009	0.515	0.901	5.52e-46
Day 7	iECM Infarct	Slit2	1.66e-41	1.18123	0.368	0.713	3.32e-38
Day 7	iECM Infarct	Cpxm2	1.98e-63	1.18716	0.335	0.871	3.96e-60
Day 7	iECM Infarct	Tnfaip8l3	5.56e-24	1.18863	0.599	0.891	1.11e-20
Day 7	iECM Infarct	Cacna1g	1.19e-35	1.19005	0.548	0.906	2.38e-32
Day 7	iECM Infarct	Thbs3	5.89e-41	1.19067	0.509	0.998	1.18e-37
Day 7	iECM Infarct	Ptgfr	7.81e-14	1.19872	0.377	0.646	1.56e-10
Day 7	iECM Infarct	Epyc	5.47e-96	1.19996	0.449	0.96	1.09e-92
Day 7	iECM Infarct	Rsph3	8.04e-40	1.2	0.302	0.57	1.61e-36
Day 7	iECM Infarct	Pimreg	1.43e-65	1.20121	0.476	0.968	2.86e-62
Day 7	iECM Infarct	Clec3b	8.99e-72	1.20337	0.341	0.921	1.8e-68
Day 7	iECM Infarct	Pttg1	3.1e-19	1.20572	0.542	0.794	6.21e-16
Day 7	iECM Infarct	Col11a1	3.86e-65	1.22423	0.662	0.992	7.71e-62
Day 7	iECM Infarct	Rab38	1.97e-20	1.22678	0.518	0.811	3.94e-17
Day 7	iECM Infarct	Sfrp4	1.56e-26	1.23529	0.617	0.995	3.13e-23
Day 7	iECM Infarct	Lbp	5.01e-27	1.24028	0.536	0.943	1e-23
Day 7	iECM Infarct	Fap	4.02e-41	1.25038	0.524	0.909	8.04e-38
Day 7	iECM Infarct	Cpz	1.09e-62	1.30533	0.461	0.97	2.19e-59
Day 7	iECM Infarct	Angptl1	1.33e-77	1.33623	0.338	0.742	2.67e-74
Day 7	iECM Infarct	Matn4	8.62e-69	1.3509	0.353	0.841	1.72e-65
Day 7	iECM Infarct	Rgn	5.82e-10	1.3634	0.488	0.794	1.16e-06
Day 7	iECM Infarct	Zfp385d	8.62e-47	1.3909	0.452	0.897	1.72e-43
Day 7	iECM Infarct	Mc4r	3.51e-101	1.40745	0.075	0.528	7.02e-98
Day 7	iECM Infarct	Ecrg4	1.4e-27	1.40762	0.395	0.732	2.79e-24
Day 7	iECM Infarct	Ccl22	4.69e-28	1.41117	0.338	0.575	9.38e-25
Day 7	iECM Infarct	Colec11	1.26e-32	1.43129	0.539	0.873	2.51e-29
Day 7	iECM Infarct	Nox4	1.65e-31	1.43175	0.497	0.756	3.3e-28
Day 7	iECM Infarct	A2m	4.84e-29	1.44947	0.584	0.911	9.68e-26
Day 7	iECM Infarct	LOC100911486	2.28e-50	1.47143	0.56	0.949	4.57e-47
Day 7	iECM Infarct	Lsr	7.89e-31	1.48343	0.353	0.632	1.58e-27
Day 7	iECM Infarct	Mob1b	1.53e-35	1.49744	0.117	0.381	3.07e-32
Day 7	iECM Infarct	Fbxo15	1e-38	1.5134	0.548	0.829	2.01e-35
Day 7	iECM Infarct	Lrrn1	1.33e-37	1.51966	0.302	0.635	2.66e-34
Day 7	iECM Infarct	Krt8	1.1e-38	1.53817	0.467	0.878	2.21e-35
Day 7	iECM Infarct	Ptprv	3.53e-08	1.56721	0.751	1	7.06e-05
Day 7	iECM Infarct	Gpr88	3.96e-29	1.56929	0.56	0.959	7.92e-26
Day 7	iECM Infarct	Ptbp2	5.6e-204	1.6089	0	0.231	1.12e-200
Day 7	iECM Infarct	Tnn	4.18e-35	1.62735	0.719	1	8.36e-32
Day 7	iECM Infarct	Ect2	3.3e-15	1.64667	0.47	0.683	6.6e-12
Day 7	iECM Infarct	Qprt	1.02e-05	1.65784	0.722	0.989	0.0204725
Day 7	iECM Infarct	NEWGENE-621351	4.92e-69	1.76134	0.332	0.811	9.84e-66
Day 7	iECM Infarct	Mill1	9.05e-57	1.76688	0.485	0.908	1.81e-53
Day 7	iECM Infarct	Agr2	1.53e-73	1.84419	0.204	0.713	3.05e-70
Day 7	iECM Infarct	Dnajc28	2.96e-43	1.86312	0.395	0.69	5.91e-40
Day 7	iECM Infarct	AC120486.10	5.21e-11	1.86399	0.524	0.741	1.04e-07
Day 7	iECM Infarct	Cytl1	9.89e-26	1.86794	0.389	0.632	1.98e-22
Day 7	iECM Infarct	Col4a4	7.6e-61	1.90081	0.249	0.74	1.52e-57
Day 7	iECM Infarct	C6	3.51e-74	1.91763	0.344	0.932	7.01e-71
Day 7	iECM Infarct	Tmem178a	2.42e-17	1.9251	0.461	0.676	4.84e-14
Day 7	iECM Infarct	Dnah7	1.32e-69	1.94277	0.21	0.437	2.64e-66
Day 7	iECM Infarct	Zfp536	4.79e-41	2.00176	0.141	0.39	9.58e-38
Day 7	iECM Infarct	Rergl	7.77e-27	2.18781	0.353	0.687	1.55e-23
Day 7	iECM Infarct	Enox1	4.31e-26	2.26761	0.56	0.837	8.62e-23
Day 7	iECM Infarct	Zfp711	4.69e-76	2.70662	0.102	0.573	9.38e-73
Day 7	iECM Infarct	Hdc	1.07e-67	3.17831	0.078	0.312	2.14e-64
Day 7	iECM Infarct	Ubd	1.49e-61	4.83438	0.063	0.296	2.98e-58
